# A Sexual Bias in mitochondrial protein-coding gene expression across different tissues and the prognostic value in multiple cancers

**DOI:** 10.1101/2022.11.22.517535

**Authors:** Alan Tardin da Silva, Cristina dos Santos Ferreira, Enrique Medina-Acosta

## Abstract

Mitochondria in mammalian cells provide ATP through oxidative phosphorylation. The overproduction of reactive oxygen species (ROS) in mitochondrial cells promotes cancer by modifying gene expression or function. Mating introduces competing mitochondrial (mtDNA) and nuclear DNA (nDNA) gene products, leading to biological differences between males and females for diseases and disorders such as cancer. There is a significant sex bias in aging-related conditions. We aimed to investigate whether sex and age affect mitochondrial protein-coding gene expression in cancer and, if so, to determine the prognosis value in survival outcomes, stemness, and immune cell infiltrates. We compared normal versus primary tumor transcriptomes (bulk RNA-Seq) from The Cancer Genome Atlas (TCGA), and the Genotype-Tissue Expression (GTEx) projects to test these hypotheses. Correlations between gene expression, survival, protective or risk factor, stemness, and immune cell infiltrate were performed in RStudio using UCSC Xena Shiny. Eleven mitochondrial protein-coding genes were altered in brain cancer (*MT-ND2*, *MT-ND1*, *MT-ATP8*, *MT-ATP6*, *MT-CO2*, *MT-CYB*, *MT-CO3*, *MT-ND4L*, *MT-ND4*, *MT-ND3*, *MT-CO1*). MT-ND5 and MT-ND6 are disproportionately expressed in female brain tissues. Mitochondrial global polymorphic expression sites of variation were more significant in the 50-59 and 60-79-year-old age groups than in the 20-49-year-old age groups. Pan-cancer survival analysis revealed a 4-component gene signature (*MT-CO1*, *MT-CO2*, *MT-ND5*, *and MT-ND6*) downregulated in low-grade glioma (LGG). This gene signature increased LGG overall survival, disease-specific survival, and progression-free interval without sex-specific association. However, the correlation with disease-free interval survival was female-specific. The 4-component gene signature was protective in LGG but risky in thymoma cancer and uterine corpus endometrial carcinoma. In LGG, the 4-component gene signature positively correlated with immune monocyte, NK, and B cell infiltrates and negatively correlated with T cell CD4+ Th2, macrophage M1 and M2, myeloid dendritic cell, and neutrophil. We identified a 13-component mitochondrial protein-coding gene signature associated with stemness in kidney chromophobe. A sex-biased effect was observed in mitochondrial protein-coding for brain tissues, with a female bias. However, an aging effect with higher polymorphic site expression was observed in male tissues. We conclude that the differentially expressed mitochondrial protein-coding genes provide new insights into carcinogenesis, helping to identify new prognostic markers. The overexpression of the 4-component gene signature is associated with a better prognosis in LGG, with positive and negative correlations with immune cell infiltrates.
