## Supplementary material for "A Sexual Bias in mitochondrial protein-coding gene expression across different tissues and the prognostic value in multiple cancers": Table S10

### Sheet: README
The analysis of survival map was performed using the median expression of genes and aplly the Mantel–Cox test across multiple cancer types (n=33)	mtDNA_genes	tissues	tissues_name
The significance level of the analysis was 0.05 with the p_value adjustment (FDR)/ Cutoff high and low was the 0.50%	MT-ATP8	ACC	Adrenocortical carcinoma
	MT-ATP6	BLCA	Bladder Urothelial Carcinoma
	MT-CO1	BRCA	Breast invasive carcinoma
	MT-CO2	CESC	Cervical squamous cell carcinoma and endocervical adenocarcinoma
	MT-CO3	CHOL	Cholangio carcinoma
	MT-CYB	COAD	Colon adenocarcinoma
	MT-ND1	DLBC	Lymphoid Neoplasm Diffuse Large B-cell Lymphoma
	MT-ND2	ESCA	Esophageal carcinoma
	MT-ND3	GBM	Glioblastoma multiforme
	MT-ND4L	HNSC	Head and Neck squamous cell carcinoma
	MT-ND4	KICH	Kidney Chromophobe
	MT-ND5	KIRC	Kidney renal clear cell carcinoma
	MT-ND6	KIRP	Kidney renal papillary cell carcinoma
		LAML	Acute Myeloid Leukemia
		LGG	Brain Lower Grade Glioma
		LIHC	Liver hepatocellular carcinoma
		LUAD	Lung adenocarcinoma
		LUSC	Lung squamous cell carcinoma
		MESO	Mesothelioma
		OV	Ovarian serous cystadenocarcinoma
		PAAD	Pancreatic adenocarcinoma
		PCPG	Pheochromocytoma and Paraganglioma
		PRAD	Prostate adenocarcinoma
		READ	Rectum adenocarcinoma
		SARC	Sarcoma
		SKCM	Skin Cutaneous Melanoma
		STAD	Stomach adenocarcinoma
		TGCT	Testicular Germ Cell Tumors
		THCA	Thyroid carcinoma
		THYM	Thymoma
		UCEC	Uterine Corpus Endometrial Carcinoma
		UCS	Uterine Carcinosarcoma
		UVM	Uveal Melanoma

### Sheet: Table S10. Survival Map
Signatures_Used	Status	Cancer	P_Value	Hazard Ratio_HR	P_(HR)	Samples
MT-CO1	Under_Expressed	LGG	4.1e−05	0.47	6.2e−05	257.
MT-CO2	Under_Expressed	LGG	0.00026	0.51	0.00033	257.
MT-ND5	Under_Expressed	LGG	8.6e−05	0.48	0.00012	257.
MT-ND6	Under_Expressed	LGG	2.5e−06	0.41	5.3e−06	257.
MT-CO3	Under_Expressed	PAAD	0.00017	0.45	0.00022	89
