## Supplementary material for "A Sexual Bias in mitochondrial protein-coding gene expression across different tissues and the prognostic value in multiple cancers": Table S12

### Sheet: README
The analysis of overall survival was performed using mRNA expression of genes that form a downreagulated signature	mtDNA_down_Signature	tissues	tissues_name
The significance level of the analysis was 0.05 with the p_value adjustment (FDR)/ Cutoff high and low was the 0.50%	MT-CO1	ACC	Adrenocortical carcinoma
	MT-CO2	BLCA	Bladder Urothelial Carcinoma
	MT-ND5	BRCA	Breast invasive carcinoma
	MT-ND6	CESC	Cervical squamous cell carcinoma and endocervical adenocarcinoma
		CHOL	Cholangio carcinoma
		COAD	Colon adenocarcinoma
		DLBC	Lymphoid Neoplasm Diffuse Large B-cell Lymphoma
		ESCA	Esophageal carcinoma
		GBM	Glioblastoma multiforme
		HNSC	Head and Neck squamous cell carcinoma
		KICH	Kidney Chromophobe
		KIRC	Kidney renal clear cell carcinoma
		KIRP	Kidney renal papillary cell carcinoma
		LAML	Acute Myeloid Leukemia
		LGG	Brain Lower Grade Glioma
		LIHC	Liver hepatocellular carcinoma
		LUAD	Lung adenocarcinoma
		LUSC	Lung squamous cell carcinoma
		MESO	Mesothelioma
		OV	Ovarian serous cystadenocarcinoma
		PAAD	Pancreatic adenocarcinoma
		PCPG	Pheochromocytoma and Paraganglioma
		PRAD	Prostate adenocarcinoma
		READ	Rectum adenocarcinoma
		SARC	Sarcoma
		SKCM	Skin Cutaneous Melanoma
		STAD	Stomach adenocarcinoma
		TGCT	Testicular Germ Cell Tumors
		THCA	Thyroid carcinoma
		THYM	Thymoma
		UCEC	Uterine Corpus Endometrial Carcinoma
		UCS	Uterine Carcinosarcoma
		UVM	Uveal Melanoma

### Sheet: Table S12. DSS_sur_analysis
sampleID	value	status	time
TCGA-S9-A7J2-01	54.02	0	62
TCGA-E1-A7YI-01	48.3	1	111
TCGA-DU-7302-01	51.43	0	1834
TCGA-DU-A7TI-01	51.41	1	1183
TCGA-P5-A5EX-01	49.4	0	243
TCGA-HT-8563-01	50.93	0	860
TCGA-DU-7012-01	48.83	1	199
TCGA-HT-8558-01	53.15	0	418
TCGA-S9-A6U8-01	52.01	1	2988
TCGA-CS-5393-01	55.5	0	1222
TCGA-HT-7854-01	51.29	0	1201
TCGA-HT-7874-01	54.59	0	1130
TCGA-RY-A845-01	54.23	0	596
TCGA-HT-7616-01	52.51	1	7
TCGA-KT-A7W1-01	51.99	0	438
TCGA-P5-A5F2-01	54.8	0	242
TCGA-CS-5396-01	49.83	0	1631
TCGA-HT-7680-01	49.94	0	23
TCGA-S9-A7IS-01	48.77	1	241
TCGA-HW-7486-01	53.05	0	1721
TCGA-P5-A5F1-01	51.59	0	179
TCGA-DU-7011-01	57.71	1	3200
TCGA-P5-A77X-01	57.14	0	105
TCGA-VM-A8CA-01	54.1	0	411
TCGA-DU-7015-01	54.13	0	2761
TCGA-TM-A7C5-01	55.32	0	1500
TCGA-DU-8162-01	54.41	1	444
TCGA-TM-A84O-01	51.29	1	1011
TCGA-FG-A60K-01	53.17	0	542
TCGA-S9-A7R3-01	55.63	0	3013
TCGA-TQ-A7RN-01	53.51	0	1026
TCGA-DU-A6S6-01	56.2	0	2893
TCGA-S9-A7R2-01	53.77	1	316
TCGA-P5-A735-01	53.2	0	292
TCGA-HT-7691-01	51.85	0	3
TCGA-FG-A6J1-01	46.592	0	500
TCGA-DU-6402-01	50.54	1	214
TCGA-HT-8104-01	49.76	0	372
TCGA-FN-7833-01	52.18	0	837
TCGA-HT-7473-01	55.07	0	503
TCGA-HT-8019-01	57.47	0	1004
TCGA-DB-A4XF-01	55.92	0	1021
TCGA-HT-A5RA-01	46.05	0	832
TCGA-E1-A7YL-01	45.301	1	492
TCGA-HT-A61B-01	51.66	0	533
TCGA-TM-A7CA-01	55.3	0	1058
TCGA-HT-7684-01	52.7	0	184
TCGA-HW-8322-01	53.89	0	758
TCGA-S9-A6U9-01	56.34	0	2918
TCGA-HT-7676-01	54.19	0	5
TCGA-HT-7469-01	47.04	1	351
TCGA-DH-A7UU-01	57.46	0	417
TCGA-HT-7873-01	50.57	0	718
TCGA-HW-A5KK-01	54.79	1	388
TCGA-DB-A64P-01	55.58	0	916
TCGA-HT-7478-01	50.4	0	194
TCGA-S9-A6TX-01	56.21	0	1245
TCGA-RY-A83Z-01	49.61	0	301
TCGA-FG-6688-01	53.23	0	571
TCGA-DH-A669-02	43.15	0	919
TCGA-FG-A4MT-01	53.65	0	1164
TCGA-FG-A6IZ-01	41.894	0	457
TCGA-HT-8113-01	54.69	0	900
TCGA-DH-A7UT-01	52.85	1	531
TCGA-EZ-7264-01	52.03	0	1201
TCGA-TQ-A7RF-01	52.68	0	650
TCGA-DB-5274-01	45.626	0	2289
TCGA-S9-A7R8-01	52.63	1	961
TCGA-FG-7641-01	53.76	0	627
TCGA-HW-7495-01	53.73	0	1078
TCGA-CS-6669-01	58.33	0	1494
TCGA-HT-7481-01	55.67	0	2918
TCGA-DU-8163-01	54.78	0	629
TCGA-S9-A6WD-01	53.57	0	2289
TCGA-CS-4942-01	52.81	1	1335
TCGA-HT-8110-01	51.52	0	419
TCGA-HT-8106-01	49.56	0	3
TCGA-QH-A6CW-01	54.36	0	414
TCGA-RY-A840-01	50.64	0	854
TCGA-HW-8319-01	54.42	1	1209
TCGA-HT-7482-01	53.49	0	3253
TCGA-DU-5870-02	53.95	0	5546
TCGA-DU-5870-01	53.58	0	5546
TCGA-E1-5304-01	44.054	1	1251
TCGA-TM-A84S-01	52.86	0	454
TCGA-CS-4943-01	48.43	1	1106
TCGA-E1-A7Z3-01	55.61	1	2235
TCGA-FG-8182-01	52.77	0	416
TCGA-DU-A5TW-01	55.41	0	760
TCGA-TQ-A7RP-01	54.29	0	914
TCGA-HT-7689-01	53.33	0	455
TCGA-FG-7638-01	56.28	0	686
TCGA-P5-A5EV-01	54.49	0	7
TCGA-HT-7476-01	57.59	0	199
TCGA-TQ-A7RG-01	53.08	0	599
TCGA-TM-A84F-01	53.47	0	1796
TCGA-FG-8181-01	56.39	0	862
TCGA-DU-A7T6-01	52.7	1	547
TCGA-DB-A4XC-01	54.26	0	1421
TCGA-S9-A6U2-01	52.29	0	908
TCGA-DB-A75M-01	54.59	0	544
TCGA-HT-8012-01	53.54	0	286
TCGA-S9-A7QW-01	54.01	0	458
TCGA-P5-A733-01	58.83	0	414
TCGA-E1-A7Z4-01	54.13	1	4412
TCGA-FG-8185-01	51.26	0	433
TCGA-FG-A4MW-01	55.06	1	559
TCGA-HW-8320-01	53.46	0	1217
TCGA-DU-5849-01	55.57	0	443
TCGA-DB-5273-01	50.08	0	2493
TCGA-R8-A6MO-01	52.92	0	993
TCGA-CS-6670-01	56.17	0	1426
TCGA-DU-5854-01	52.65	0	257
TCGA-S9-A6WL-01	53.9	0	946
TCGA-S9-A6TV-01	49.45	0	571
TCGA-S9-A6WE-01	51.25	0	4113
TCGA-QH-A6XA-01	54.01	0	502
TCGA-VM-A8C9-01	47.241	0	1314
TCGA-DU-6397-02	52.41	1	1401
TCGA-DU-5853-01	54.1	0	407
TCGA-FG-5962-01	52.58	0	1453
TCGA-QH-A65S-01	55.6	0	77
TCGA-F6-A8O4-01	51.29	0	6
TCGA-QH-A870-01	53.74	0	395
TCGA-S9-A7R1-01	54.41	1	5166
TCGA-TQ-A7RH-01	56.21	0	486
TCGA-E1-A7YQ-01	49.92	1	1578
TCGA-HT-8107-01	57.13	0	14
TCGA-P5-A5ET-01	54.04	0	0
TCGA-P5-A72W-01	55.65	0	317
TCGA-DB-A64L-01	54.26	0	736
TCGA-HW-7493-01	54.56	0	2107
TCGA-TM-A84R-01	54.6	0	566
TCGA-HT-A74L-01	55.27	0	336
TCGA-HT-7477-01	50.84	0	738
TCGA-FG-A87Q-01	53.26	0	174
TCGA-FG-A70Z-01	51.83	0	328
TCGA-FG-A4MU-01	47.48	0	326
TCGA-DB-A4XB-01	51.18	0	919
TCGA-WY-A85D-01	53.59	0	1147
TCGA-DU-A5TR-01	55.83	0	908
TCGA-CS-4941-01	51.28	1	234
TCGA-HT-A615-01	53.18	0	515
TCGA-HT-A5RB-01	57.29	0	3
TCGA-E1-A7YN-01	46.18	1	727
TCGA-QH-A6XC-01	54.14	0	508
TCGA-S9-A6WN-01	49.03	0	805
TCGA-P5-A72X-01	58.32	0	403
TCGA-WY-A858-01	58.18	0	1337
TCGA-DU-7014-01	56.36	1	3571
TCGA-VM-A8CF-01	51.51	0	609
TCGA-CS-4938-01	56.71	0	3574
TCGA-DU-8166-01	53.68	0	516
TCGA-DU-7300-01	54.06	1	1886
TCGA-DU-7292-01	53.8	1	242
TCGA-DB-A75P-01	55.73	0	492
TCGA-FG-6691-01	54.15	0	1257
TCGA-FG-5963-02	50.71	1	775
TCGA-DB-5279-01	51.94	0	1354
TCGA-S9-A6WI-01	53.58	0	2585
TCGA-DB-A64S-01	54.89	0	835
TCGA-FG-6692-01	56.33	1	561
TCGA-HW-7489-01	53.93	1	1262
TCGA-HT-8114-01	49.85	0	1040
TCGA-TM-A84H-01	52.7	0	926
TCGA-DB-A64V-01	52.53	0	889
TCGA-DU-7019-01	56.09	0	800
TCGA-S9-A7R4-01	57.31	0	914
TCGA-S9-A7J3-01	53.39	0	629
TCGA-TM-A84L-01	52.5	1	1242
TCGA-E1-A7YH-01	54.07	1	2835
TCGA-QH-A65Z-01	53.18	0	427
TCGA-DU-A7TD-01	51.96	1	228
TCGA-DU-5871-01	55	0	576
TCGA-HW-A5KL-01	58.92	0	878
TCGA-RY-A83X-01	54.08	0	939
TCGA-HT-7687-01	53.22	0	3
TCGA-HT-A4DV-01	52.95	0	792
TCGA-WY-A85A-01	55.59	0	1320
TCGA-DB-5281-01	54.55	0	2381
TCGA-DU-A7TA-01	51.2	0	2565
TCGA-CS-5395-01	53.27	1	639
TCGA-DH-A7UR-01	55.07	0	1650
TCGA-DU-6400-01	53.54	1	37
TCGA-HT-A5R5-01	51.58	0	4
TCGA-HT-8018-01	52.85	0	1152
TCGA-FG-A713-01	55.63	0	622
TCGA-S9-A6WP-01	53.74	0	567
TCGA-S9-A6U5-01	53.03	0	992
TCGA-E1-A7YO-01	52.9	1	2282
TCGA-FG-A710-01	51.63	0	1115
TCGA-QH-A6X8-01	53.87	0	509
TCGA-HT-7610-01	56.47	0	1706
TCGA-HT-7875-01	53.91	0	10
TCGA-DU-A6S3-01	55.96	0	656
TCGA-R8-A6MK-01	54.87	0	2702
TCGA-P5-A5F0-01	55.51	0	287
TCGA-S9-A6TS-01	54.52	1	1891
TCGA-S9-A6TW-01	56.64	0	1250
TCGA-E1-5303-01	49.67	1	2052
TCGA-DU-7299-01	52.4	1	1339
TCGA-DH-5140-01	49.65	1	607
TCGA-S9-A7QX-01	56.18	0	564
TCGA-FG-5964-01	53.48	0	1588
TCGA-DB-A64Q-01	49.99	0	182
TCGA-S9-A6WH-01	50.73	0	1173
TCGA-DU-7304-02	42.932	1	709
TCGA-DU-A6S8-01	53.75	0	678
TCGA-HT-7858-01	50.36	0	1540
TCGA-HT-7860-01	51.43	0	15
TCGA-DU-7006-01	48.78	1	349
TCGA-TQ-A7RS-01	52.35	0	0
TCGA-DU-7009-01	54.47	1	4695
TCGA-DU-7010-01	52.67	1	456
TCGA-QH-A6X3-01	57.91	0	313
TCGA-DU-8164-01	52.74	0	651
TCGA-DU-7018-01	52.56	1	933
TCGA-R8-A73M-01	52.76	0	1806
TCGA-DB-A75L-01	55.62	0	342
TCGA-RY-A843-01	57.36	0	63
TCGA-HT-7693-01	50.13	0	533
TCGA-DU-A76L-01	50.37	1	814
TCGA-HT-7472-01	53.06	0	1
TCGA-TQ-A8XE-01	51.07	1	954
TCGA-HT-A616-01	55.41	0	55
TCGA-FG-A4MY-01	55.11	0	721
TCGA-HT-7681-01	53.63	0	1359
TCGA-DU-A6S2-01	56.58	0	777
TCGA-P5-A5EW-01	53.69	0	204
TCGA-DU-7309-01	56.76	0	84
TCGA-FG-A87N-01	46.94	0	567
TCGA-DB-A4XH-01	58.63	0	962
TCGA-HT-7485-01	52.21	0	122
TCGA-VV-A86M-01	53.46	0	487
TCGA-HT-7468-01	51.74	0	203
TCGA-HT-7677-01	49.8	0	494
TCGA-VW-A7QS-01	53.51	0	706
TCGA-DU-A5TY-01	53.01	1	1033
TCGA-HT-8109-01	55.99	0	169
TCGA-S9-A6TZ-01	53.68	0	1120
TCGA-HT-7606-01	48.9	0	526
TCGA-DH-5142-01	48.61	0	1943
TCGA-DU-7294-01	50.92	0	2869
TCGA-HT-7479-01	55.58	0	1227
TCGA-DB-5275-01	50.46	0	1458
TCGA-TM-A7C4-01	56.9	0	1470
TCGA-DU-5872-01	57.41	0	532
TCGA-FG-8186-01	51.97	0	487
TCGA-TM-A84I-01	52.38	0	854
TCGA-S9-A6U6-01	51.84	0	1069
TCGA-E1-5305-01	52.73	1	2433
TCGA-DU-6395-01	55.08	1	1491
TCGA-TM-A84T-01	55.29	0	724
TCGA-HT-7879-01	53.1	0	112
TCGA-S9-A7IZ-01	54.79	0	608
TCGA-HT-7602-01	54.93	0	908
TCGA-DU-A7TJ-01	47.5	0	17
TCGA-P5-A77W-01	53.32	0	584
TCGA-CS-6186-01	51.7	1	538
TCGA-DU-7008-01	53.58	0	4752
TCGA-P5-A5EU-01	51.28	0	0
TCGA-HT-7688-01	54.38	0	964
TCGA-DU-A7T8-01	52.29	1	4229
TCGA-DU-5872-02	51.89	0	532
TCGA-DB-A64U-01	53.33	0	846
TCGA-HT-A61C-01	49.47	1	537
TCGA-F6-A8O3-01	46.583	0	7
TCGA-DB-A64O-01	51.02	1	775
TCGA-R8-A6ML-01	52.72	0	2860
TCGA-DU-A5TT-01	53.95	0	743
TCGA-HT-8111-01	51.99	0	7
TCGA-S9-A7QZ-01	55.28	0	826
TCGA-IK-7675-01	54.38	1	578
TCGA-TQ-A7RW-01	50.78	1	821
TCGA-TQ-A7RU-01	52.55	0	1032
TCGA-HT-7470-01	54.99	0	1220
TCGA-HT-8108-01	55.88	0	76
TCGA-DB-A4XE-01	53.05	0	1139
TCGA-HT-A4DS-01	48.276	0	7
TCGA-E1-A7YU-01	54.01	1	23
TCGA-DU-8158-01	50.52	1	155
TCGA-HT-7474-01	55.33	0	114
TCGA-DH-5143-01	53.04	0	1401
TCGA-TQ-A7RJ-01	54.65	0	1229
TCGA-TM-A84J-01	49.12	0	735
TCGA-E1-A7YD-01	49.63	1	435
TCGA-S9-A7QY-01	54.96	0	863
TCGA-P5-A731-01	56.84	0	274
TCGA-E1-A7YE-01	50.97	1	886
TCGA-HW-8321-01	53.42	0	1294
TCGA-HT-8010-01	57.44	0	50
TCGA-DB-5270-01	54.66	0	3733
TCGA-HT-A5R9-01	53.99	0	2
TCGA-KT-A74X-01	54.77	0	438
TCGA-HT-A74K-01	50.901	0	467
TCGA-WY-A85C-01	56	0	1426
TCGA-FG-8188-01	55.03	0	455
TCGA-DU-A6S7-01	55.28	0	638
TCGA-HT-7855-01	55.83	0	585
TCGA-HT-8015-01	55.4	0	3
TCGA-DB-A75O-01	51.43	0	935
TCGA-S9-A6TY-01	53.86	0	1076
TCGA-DU-A7TB-01	54.09	0	1567
TCGA-HT-7604-01	50.76	0	3725
TCGA-HT-7884-01	55.48	0	343
TCGA-QH-A6CY-01	54.23	0	408
TCGA-S9-A6WM-01	51.16	0	604
TCGA-CS-6667-01	57.73	0	1469
TCGA-QH-A6CV-01	47.61	0	442
TCGA-VM-A8CE-01	53.43	0	1191
TCGA-DB-A64X-01	55.79	0	563
TCGA-P5-A72U-01	56.25	0	7
TCGA-DB-A75K-01	52.5	0	368
TCGA-DU-6410-01	52.14	0	242
TCGA-E1-5307-01	51.71	1	1762
TCGA-S9-A7IY-01	52.06	0	715
TCGA-P5-A781-01	55.57	0	134
TCGA-DU-6405-01	51.47	1	605
TCGA-DU-5852-01	49.07	1	205
TCGA-FG-A6J3-01	39.373	0	677
TCGA-CS-5397-01	53.66	1	194
TCGA-FG-A70Y-01	54.86	0	868
TCGA-FG-7643-01	55.2	0	611
TCGA-TM-A84C-01	50.74	1	492
TCGA-WY-A85E-01	54.05	0	633
TCGA-HW-A5KM-01	47.14	0	630
TCGA-DU-7298-01	52.28	1	576
TCGA-FG-7637-01	50.97	0	1219
TCGA-QH-A65R-01	52.75	0	461
TCGA-FG-A60J-01	52.64	0	449
TCGA-FG-8189-01	53.87	0	685
TCGA-P5-A5EY-01	57.08	0	72
TCGA-QH-A6X5-01	52.98	0	497
TCGA-HT-7605-01	54.49	0	139
TCGA-DU-6394-01	50.52	1	682
TCGA-S9-A6WO-01	53.46	0	566
TCGA-WY-A859-01	52.22	0	1213
TCGA-WY-A85B-01	55.61	0	1393
TCGA-S9-A6UB-01	49.88	0	3761
TCGA-DU-7290-01	52.08	1	315
TCGA-P5-A5F6-01	54.91	0	39
TCGA-DU-6407-02	48.9	1	2875
TCGA-DU-6407-01	51.99	1	2875
TCGA-HT-7601-01	51.77	0	153
TCGA-DU-6403-01	53.42	1	354
TCGA-DB-A4XG-01	53.41	0	2219
TCGA-DB-A64R-01	53.36	0	955
TCGA-HW-7487-01	54.46	0	1382
TCGA-S9-A7J1-01	53.62	0	249
TCGA-FG-6689-01	53.53	0	454
TCGA-HT-8011-01	50.61	0	494
TCGA-E1-A7YJ-01	44.307	1	592
TCGA-DB-5277-01	51.82	1	1547
TCGA-HT-7690-01	49.51	0	3
TCGA-TM-A84M-01	50.64	0	754
TCGA-HT-8105-01	51.92	0	190
TCGA-E1-A7YY-01	54.3	1	4445
TCGA-HT-A619-01	54.37	0	651
TCGA-E1-5318-01	52.5	1	2379
TCGA-P5-A737-01	56.99	0	372
TCGA-RY-A83Y-01	52.13	0	166
TCGA-HT-8564-01	53.01	0	478
TCGA-HT-7686-01	48.55	0	1300
TCGA-E1-A7YM-01	53.15	1	648
TCGA-DU-7301-01	52.39	1	788
TCGA-S9-A6UA-01	48.23	1	178
TCGA-TM-A84G-01	50.77	0	1236
TCGA-VV-A829-01	51.49	0	1127
TCGA-DH-A66B-01	49.95	0	1279
TCGA-HT-A5R7-01	54.54	0	615
TCGA-CS-5394-01	55.28	0	8
TCGA-HT-A61A-01	56.41	0	194
TCGA-HT-7877-01	56.48	0	4
TCGA-HT-A618-01	54.33	0	512
TCGA-DU-6542-01	50.13	0	73
TCGA-QH-A6CS-01	53.55	0	588
TCGA-W9-A837-01	54.6	0	1553
TCGA-DU-7306-01	56.41	0	1277
TCGA-VM-A8CH-01	55.77	0	714
TCGA-QH-A6X9-01	55.97	0	58
TCGA-E1-5311-01	52.56	1	4084
TCGA-S9-A6U0-01	53.25	1	742
TCGA-QH-A6CZ-01	53.65	0	279
TCGA-HT-7611-01	53.11	0	1752
TCGA-WH-A86K-01	59.18	0	405
TCGA-DH-5141-01	56.24	0	968
TCGA-FG-A60L-01	46.482	0	655
TCGA-DB-5280-01	50.03	0	1112
TCGA-S9-A7IX-01	54.27	1	819
TCGA-HT-A5RC-01	49.03	1	162
TCGA-FG-5965-02	53.5	1	1120
TCGA-FG-5965-01	52.64	1	1120
TCGA-FG-7634-01	50.13	0	467
TCGA-S9-A6TU-01	58.31	0	2650
TCGA-HW-7490-01	55.34	0	1387
TCGA-TM-A7C3-01	53.45	1	1666
TCGA-CS-6668-01	52.21	0	1519
TCGA-S9-A6WG-01	53.55	0	2602
TCGA-DU-8165-01	48.11	0	582
TCGA-HT-7692-01	56.62	0	90
TCGA-TQ-A7RM-01	48.89	0	1116
TCGA-HT-7607-01	55.37	1	96
TCGA-HT-7880-01	57.01	0	162
TCGA-DU-8161-01	51.91	1	722
TCGA-HT-7467-01	56.7	0	3
TCGA-VM-A8CD-01	48.98	1	240
TCGA-DU-6401-01	58.24	1	2660
TCGA-DU-6396-01	48.89	1	2286
TCGA-HT-A74H-01	56.08	0	74
TCGA-TQ-A7RV-02	56.34	0	1868
TCGA-HT-7483-01	55.54	0	5255
TCGA-HT-7620-01	54.98	0	434
TCGA-HT-7480-01	53.86	0	2287
TCGA-S9-A7J0-01	49.32	0	609
TCGA-P5-A736-01	57.07	0	230
TCGA-TM-A84Q-01	53.02	0	772
TCGA-RY-A847-01	53.25	0	933
TCGA-E1-A7YV-01	54.36	1	987
TCGA-TQ-A7RQ-01	53.41	0	795
TCGA-FG-8191-01	50.56	0	992
TCGA-E1-A7YW-01	49.71	1	1120
TCGA-DB-5278-01	51.67	0	2772
TCGA-E1-A7YS-01	50.83	1	466
TCGA-HT-7695-01	54.68	0	442
TCGA-DU-A7TC-01	53.47	0	1137
TCGA-HW-7491-01	53.13	0	2078
TCGA-DB-A4X9-01	52.18	0	1412
TCGA-HT-A614-01	52.23	0	82
TCGA-TQ-A7RI-01	53.64	0	62
TCGA-CS-6188-01	48.51	1	814
TCGA-QH-A86X-01	54.19	0	337
TCGA-DU-A76R-01	54.39	1	648
TCGA-DH-5144-01	53.51	0	748
TCGA-DU-8168-01	51.17	0	431
TCGA-VM-A8C8-01	53.51	0	1397
TCGA-HT-7882-01	48.52	1	113
TCGA-DU-6399-01	53.37	1	2000
TCGA-S9-A7R7-01	52.9	0	3000
TCGA-E1-A7Z2-01	54.43	1	398
TCGA-DU-A5TP-01	48.74	0	1012
TCGA-FG-8187-01	55.92	0	611
TCGA-IK-8125-01	55.56	0	1301
TCGA-CS-6666-01	53.18	0	1428
TCGA-TM-A7CF-01	59.12	0	1989
TCGA-TM-A7CF-02	55.25	0	1989
TCGA-DH-A7US-01	52.23	0	706
TCGA-DU-7013-01	48.47	1	269
TCGA-E1-A7Z6-01	52.56	1	984
TCGA-HT-7857-01	52.08	0	7
TCGA-E1-5319-01	53.11	1	2907
TCGA-DU-A5TS-01	57.78	0	964
TCGA-HT-7856-01	55.87	0	1189
TCGA-DU-6392-01	50.63	0	6423
TCGA-QH-A6CU-01	54.62	0	451
TCGA-DU-6404-01	50.28	1	4068
TCGA-VW-A8FI-01	52.89	1	245
TCGA-P5-A5EZ-01	57.59	0	70
TCGA-S9-A89Z-01	49.38	0	623
TCGA-FG-5963-01	50.87	1	775
TCGA-S9-A7IQ-01	53.03	0	1099
TCGA-S9-A89V-01	50.64	0	569
TCGA-DB-A64W-01	50.5	0	438
TCGA-FG-A4MX-01	60.11	0	569
TCGA-P5-A72Z-01	52.93	0	354
TCGA-S9-A6U1-01	52.35	0	785
TCGA-HT-7881-01	54.14	0	1079
TCGA-QH-A65V-01	52.61	0	384
TCGA-TQ-A7RV-01	55.78	0	1868
TCGA-DU-5874-01	53.3	0	461
TCGA-QH-A6X4-01	55.35	0	442
TCGA-TQ-A8XE-02	51.32	1	954
TCGA-VM-A8CB-01	50.64	0	3
TCGA-DH-A66F-01	53.95	0	523
TCGA-HT-7694-01	54.92	0	210
TCGA-HT-7471-01	47.55	0	4
TCGA-FG-A4MT-02	54.85	0	1164
TCGA-HT-7608-01	55.24	0	671
TCGA-DB-A4XD-01	54.53	0	1210
TCGA-TQ-A7RK-02	53.11	0	1341
TCGA-TQ-A7RK-01	55.33	0	1341
TCGA-HT-7475-01	55.37	0	530
TCGA-TQ-A7RO-01	53.87	0	949
TCGA-HT-7902-01	53.07	0	956
TCGA-FG-A711-01	53.12	1	1481
TCGA-DB-5276-01	51.48	0	2218
TCGA-P5-A730-01	55.38	0	333
TCGA-HT-A74O-01	54.95	0	3
TCGA-HT-A74J-01	55.95	0	320
TCGA-DU-5855-01	52.06	0	207
TCGA-DH-A669-01	46.137	0	919
TCGA-HT-A617-01	53.44	0	491
TCGA-QH-A6CX-01	56.33	1	372
TCGA-P5-A5F4-01	53.62	0	231
TCGA-DU-A5TU-01	51.45	0	796
TCGA-DU-A76K-01	54.29	1	347
TCGA-HT-7609-01	54.86	0	1399
TCGA-TQ-A7RR-01	52.94	0	787
TCGA-DH-A66D-01	53.17	0	846
TCGA-DH-A7UV-01	53.31	0	566
TCGA-FG-6690-01	54.98	0	1294
TCGA-DB-A4XA-01	54.85	0	573
TCGA-DU-8167-01	54.02	0	471
TCGA-QH-A65X-01	50.392	0	482
TCGA-P5-A780-01	57.92	0	72
TCGA-E1-5302-01	52.72	1	1525
TCGA-HW-A5KJ-01	58.12	1	962
TCGA-DU-6404-02	51.04	1	4068
TCGA-FG-7636-01	52.77	0	544
TCGA-DU-5847-01	48.75	0	548
TCGA-TM-A84B-01	46.81	1	758
TCGA-DU-A76O-01	55.43	0	522
TCGA-CS-4944-01	51.34	0	1828
TCGA-HT-7603-01	50.29	0	705
