## Supplementary material for "A Sexual Bias in mitochondrial protein-coding gene expression across different tissues and the prognostic value in multiple cancers": Table S14

### Sheet: README
The analysis of overall survival was performed using mRNA expression of genes that form a downreagulated signature	mtDNA_down_Signature	tissues	tissues_name
The significance level of the analysis was 0.05 with the p_value adjustment (FDR)/ Cutoff high and low was the 0.50%	MT-CO1	ACC	Adrenocortical carcinoma
	MT-CO2	BLCA	Bladder Urothelial Carcinoma
	MT-ND5	BRCA	Breast invasive carcinoma
	MT-ND6	CESC	Cervical squamous cell carcinoma and endocervical adenocarcinoma
		CHOL	Cholangio carcinoma
		COAD	Colon adenocarcinoma
		DLBC	Lymphoid Neoplasm Diffuse Large B-cell Lymphoma
		ESCA	Esophageal carcinoma
		GBM	Glioblastoma multiforme
		HNSC	Head and Neck squamous cell carcinoma
		KICH	Kidney Chromophobe
		KIRC	Kidney renal clear cell carcinoma
		KIRP	Kidney renal papillary cell carcinoma
		LAML	Acute Myeloid Leukemia
		LGG	Brain Lower Grade Glioma
		LIHC	Liver hepatocellular carcinoma
		LUAD	Lung adenocarcinoma
		LUSC	Lung squamous cell carcinoma
		MESO	Mesothelioma
		OV	Ovarian serous cystadenocarcinoma
		PAAD	Pancreatic adenocarcinoma
		PCPG	Pheochromocytoma and Paraganglioma
		PRAD	Prostate adenocarcinoma
		READ	Rectum adenocarcinoma
		SARC	Sarcoma
		SKCM	Skin Cutaneous Melanoma
		STAD	Stomach adenocarcinoma
		TGCT	Testicular Germ Cell Tumors
		THCA	Thyroid carcinoma
		THYM	Thymoma
		UCEC	Uterine Corpus Endometrial Carcinoma
		UCS	Uterine Carcinosarcoma
		UVM	Uveal Melanoma

### Sheet: Table S14_OS_males_analysis
sampleID	value	status	time
TCGA-S9-A7J2-01	54.02	0	62
TCGA-DU-A7TI-01	51.41	1	1183
TCGA-S9-A6U8-01	52.01	1	2988
TCGA-CS-5393-01	55.5	0	1222
TCGA-HT-7854-01	51.29	0	1201
TCGA-HT-7616-01	52.51	1	7
TCGA-HW-7486-01	53.05	0	1721
TCGA-P5-A5F1-01	51.59	0	179
TCGA-DU-7011-01	57.71	1	3200
TCGA-VM-A8CA-01	54.1	0	411
TCGA-TM-A7C5-01	55.32	0	1500
TCGA-TQ-A7RN-01	53.51	0	1026
TCGA-S9-A7R2-01	53.77	1	316
TCGA-DU-6402-01	50.54	1	214
TCGA-FN-7833-01	52.18	0	837
TCGA-HT-7473-01	55.07	0	503
TCGA-E1-A7YL-01	45.301	1	492
TCGA-HT-A61B-01	51.66	0	533
TCGA-TM-A7CA-01	55.3	0	1058
TCGA-HT-7684-01	52.7	0	184
TCGA-HW-8322-01	53.89	0	758
TCGA-S9-A6U9-01	56.34	0	2918
TCGA-HT-7676-01	54.19	0	5
TCGA-HT-7469-01	47.04	1	351
TCGA-DH-A7UU-01	57.46	0	417
TCGA-HT-7873-01	50.57	0	718
TCGA-HW-A5KK-01	54.79	1	388
TCGA-DB-A64P-01	55.58	0	916
TCGA-HT-7478-01	50.4	0	194
TCGA-S9-A6TX-01	56.21	0	1245
TCGA-DH-A669-02	43.15	1	919
TCGA-FG-A6IZ-01	41.894	0	457
TCGA-DH-A7UT-01	52.85	1	531
TCGA-FG-7641-01	53.76	0	627
TCGA-HT-7481-01	55.67	0	2918
TCGA-DU-8163-01	54.78	0	629
TCGA-S9-A6WD-01	53.57	0	2289
TCGA-HT-8110-01	51.52	0	419
TCGA-HT-8106-01	49.56	0	3
TCGA-QH-A6CW-01	54.36	0	414
TCGA-RY-A840-01	50.64	0	854
TCGA-E1-5304-01	44.054	1	1251
TCGA-TM-A84S-01	52.86	0	454
TCGA-CS-4943-01	48.43	1	1106
TCGA-FG-8182-01	52.77	0	416
TCGA-TQ-A7RP-01	54.29	0	914
TCGA-P5-A5EV-01	54.49	0	7
TCGA-HT-7476-01	57.59	0	199
TCGA-TQ-A7RG-01	53.08	0	599
TCGA-TM-A84F-01	53.47	0	1796
TCGA-FG-8181-01	56.39	0	862
TCGA-DB-A4XC-01	54.26	0	1421
TCGA-DB-A75M-01	54.59	0	544
TCGA-E1-A7Z4-01	54.13	1	4412
TCGA-FG-8185-01	51.26	0	433
TCGA-FG-A4MW-01	55.06	1	559
TCGA-HW-8320-01	53.46	0	1217
TCGA-DU-5849-01	55.57	0	443
TCGA-DB-5273-01	50.08	0	2493
TCGA-CS-6670-01	56.17	0	1426
TCGA-S9-A6WL-01	53.9	0	946
TCGA-S9-A6TV-01	49.45	0	571
TCGA-S9-A6WE-01	51.25	0	4113
TCGA-DU-6393-01	52.22	1	1585
TCGA-DU-6397-02	52.41	1	1401
TCGA-DU-5853-01	54.1	0	407
TCGA-FG-5962-01	52.58	0	1453
TCGA-F6-A8O4-01	51.29	0	6
TCGA-S9-A7R1-01	54.41	1	5166
TCGA-TQ-A7RH-01	56.21	0	486
TCGA-HT-8107-01	57.13	0	14
TCGA-P5-A5ET-01	54.04	0	0
TCGA-P5-A72W-01	55.65	0	317
TCGA-TM-A84R-01	54.6	0	566
TCGA-HT-7477-01	50.84	0	738
TCGA-FG-A4MU-01	47.48	0	326
TCGA-DB-A4XB-01	51.18	0	919
TCGA-WY-A85D-01	53.59	0	1147
TCGA-DU-A5TR-01	55.83	0	908
TCGA-CS-4941-01	51.28	1	234
TCGA-HT-A5RB-01	57.29	0	3
TCGA-QH-A6XC-01	54.14	0	508
TCGA-P5-A72X-01	58.32	0	403
TCGA-DU-7014-01	56.36	1	3571
TCGA-DU-7292-01	53.8	1	242
TCGA-FG-5963-02	50.71	1	775
TCGA-DB-5279-01	51.94	0	1354
TCGA-DB-A64S-01	54.89	0	835
TCGA-FG-6692-01	56.33	1	561
TCGA-HW-7489-01	53.93	1	1262
TCGA-HT-8114-01	49.85	0	1040
TCGA-DB-A64V-01	52.53	0	889
TCGA-DU-7019-01	56.09	0	800
TCGA-S9-A7R4-01	57.31	0	914
TCGA-TM-A84L-01	52.5	1	1242
TCGA-QH-A65Z-01	53.18	0	427
TCGA-DU-A7TD-01	51.96	1	228
TCGA-HT-7687-01	53.22	0	3
TCGA-WY-A85A-01	55.59	0	1320
TCGA-DB-5281-01	54.55	0	2381
TCGA-E1-A7YK-01	51.34	1	378
TCGA-DU-A7TA-01	51.2	0	2565
TCGA-CS-5395-01	53.27	1	639
TCGA-S9-A6WP-01	53.74	0	567
TCGA-S9-A6U5-01	53.03	0	992
TCGA-E1-A7YO-01	52.9	1	2282
TCGA-HT-7875-01	53.91	0	10
TCGA-DU-A6S3-01	55.96	0	656
TCGA-R8-A6MK-01	54.87	0	2702
TCGA-P5-A5F0-01	55.51	0	287
TCGA-S9-A6TW-01	56.64	0	1250
TCGA-E1-5303-01	49.67	1	2052
TCGA-DU-7299-01	52.4	1	1339
TCGA-FG-5964-01	53.48	0	1588
TCGA-DU-7304-02	42.932	1	709
TCGA-HT-7858-01	50.36	0	1540
TCGA-QH-A6X3-01	57.91	0	313
TCGA-DU-8164-01	52.74	0	651
TCGA-RY-A843-01	57.36	0	63
TCGA-DU-A76L-01	50.37	1	814
TCGA-HT-7472-01	53.06	0	1
TCGA-HT-7485-01	52.21	0	122
TCGA-HT-7468-01	51.74	0	203
TCGA-HT-7677-01	49.8	0	494
TCGA-HT-8109-01	55.99	0	169
TCGA-DH-5142-01	48.61	0	1943
TCGA-HT-7479-01	55.58	0	1227
TCGA-DB-5275-01	50.46	0	1458
TCGA-TM-A84I-01	52.38	0	854
TCGA-S9-A6U6-01	51.84	0	1069
TCGA-E1-5305-01	52.73	1	2433
TCGA-DU-6395-01	55.08	1	1491
TCGA-TM-A84T-01	55.29	0	724
TCGA-HT-7879-01	53.1	0	112
TCGA-HT-7602-01	54.93	0	908
TCGA-DU-A7TJ-01	47.5	0	17
TCGA-CS-6186-01	51.7	1	538
TCGA-P5-A5EU-01	51.28	0	0
TCGA-HT-7688-01	54.38	0	964
TCGA-DU-A7T8-01	52.29	1	4229
TCGA-HT-A61C-01	49.47	1	537
TCGA-F6-A8O3-01	46.583	0	7
TCGA-DB-A64O-01	51.02	1	775
TCGA-R8-A6ML-01	52.72	0	2860
TCGA-DU-A5TT-01	53.95	0	743
TCGA-HT-8111-01	51.99	0	7
TCGA-S9-A7QZ-01	55.28	0	826
TCGA-IK-7675-01	54.38	1	578
TCGA-TQ-A7RW-01	50.78	1	821
TCGA-TQ-A7RU-01	52.55	0	1032
TCGA-HT-7470-01	54.99	1	1220
TCGA-E1-A7YU-01	54.01	1	23
TCGA-HT-7474-01	55.33	0	114
TCGA-DH-5143-01	53.04	0	1401
TCGA-TM-A84J-01	49.12	0	735
TCGA-E1-A7YD-01	49.63	1	435
TCGA-HW-8321-01	53.42	0	1294
TCGA-KT-A74X-01	54.77	0	438
TCGA-WY-A85C-01	56	0	1426
TCGA-FG-8188-01	55.03	0	455
TCGA-HT-7855-01	55.83	0	585
TCGA-HT-8015-01	55.4	0	3
TCGA-DB-A75O-01	51.43	0	935
TCGA-S9-A6TY-01	53.86	0	1076
TCGA-DU-A7TB-01	54.09	0	1567
TCGA-HT-7604-01	50.76	0	3725
TCGA-QH-A6CY-01	54.23	0	408
TCGA-QH-A6CV-01	47.61	0	442
TCGA-VM-A8CE-01	53.43	0	1191
TCGA-DU-6410-01	52.14	0	242
TCGA-S9-A7IY-01	52.06	0	715
TCGA-TM-A84C-01	50.74	1	492
TCGA-HW-A5KM-01	47.14	0	630
TCGA-FG-7637-01	50.97	0	1219
TCGA-P5-A5EY-01	57.08	0	72
TCGA-HT-7605-01	54.49	0	139
TCGA-DU-6394-01	50.52	1	682
TCGA-S9-A6WO-01	53.46	0	566
TCGA-WY-A85B-01	55.61	0	1393
TCGA-S9-A6UB-01	49.88	0	3761
TCGA-P5-A5F6-01	54.91	0	39
TCGA-DB-A4XG-01	53.41	0	2219
TCGA-HW-7487-01	54.46	0	1382
TCGA-S9-A7J1-01	53.62	0	249
TCGA-FG-6689-01	53.53	0	454
TCGA-HT-8011-01	50.61	0	494
TCGA-E1-A7YJ-01	44.307	1	592
TCGA-DB-5277-01	51.82	1	1547
TCGA-HT-7690-01	49.51	0	3
TCGA-TM-A84M-01	50.64	0	754
TCGA-HT-8105-01	51.92	0	190
TCGA-P5-A737-01	56.99	0	372
TCGA-RY-A83Y-01	52.13	0	166
TCGA-HT-8564-01	53.01	0	478
TCGA-E1-A7YM-01	53.15	1	648
TCGA-DU-7301-01	52.39	1	788
TCGA-S9-A6UA-01	48.23	1	178
TCGA-VV-A829-01	51.49	0	1127
TCGA-DH-A66B-01	49.95	0	1279
TCGA-CS-5394-01	55.28	0	8
TCGA-DU-6542-01	50.13	0	73
TCGA-QH-A6CS-01	53.55	0	588
TCGA-W9-A837-01	54.6	0	1553
TCGA-DU-7306-01	56.41	0	1277
TCGA-E1-5311-01	52.56	1	4084
TCGA-S9-A6U0-01	53.25	1	742
TCGA-QH-A6CZ-01	53.65	0	279
TCGA-HT-7611-01	53.11	0	1752
TCGA-WH-A86K-01	59.18	0	405
TCGA-DH-5141-01	56.24	0	968
TCGA-DB-5280-01	50.03	0	1112
TCGA-S9-A7IX-01	54.27	1	819
TCGA-FG-7634-01	50.13	0	467
TCGA-S9-A6TU-01	58.31	0	2650
TCGA-DU-7007-01	49.2	1	1915
TCGA-HW-7490-01	55.34	0	1387
TCGA-S9-A6WG-01	53.55	0	2602
TCGA-HT-7692-01	56.62	0	90
TCGA-HT-7880-01	57.01	0	162
TCGA-HT-7467-01	56.7	0	3
TCGA-VM-A8CD-01	48.98	1	240
TCGA-HT-A74H-01	56.08	0	74
TCGA-TQ-A7RV-02	56.34	0	1868
TCGA-HT-7483-01	55.54	0	5255
TCGA-HT-7620-01	54.98	0	434
TCGA-HT-7480-01	53.86	0	2287
TCGA-TM-A84Q-01	53.02	0	772
TCGA-RY-A847-01	53.25	0	933
TCGA-FG-8191-01	50.56	0	992
TCGA-E1-A7YW-01	49.71	1	1120
TCGA-DB-5278-01	51.67	0	2772
TCGA-E1-A7YS-01	50.83	1	466
TCGA-DU-A7TC-01	53.47	0	1137
TCGA-HW-7491-01	53.13	0	2078
TCGA-HT-A614-01	52.23	0	82
TCGA-CS-6188-01	48.51	1	814
TCGA-QH-A86X-01	54.19	0	337
TCGA-DU-A76R-01	54.39	1	648
TCGA-HT-7882-01	48.52	1	113
TCGA-DU-6399-01	53.37	1	2000
TCGA-S9-A7R7-01	52.9	0	3000
TCGA-DU-A5TP-01	48.74	0	1012
TCGA-FG-8187-01	55.92	0	611
TCGA-IK-8125-01	55.56	0	1301
TCGA-CS-6666-01	53.18	0	1428
TCGA-DH-A7US-01	52.23	0	706
TCGA-DU-7013-01	48.47	1	269
TCGA-DU-A5TS-01	57.78	0	964
TCGA-HT-7856-01	55.87	0	1189
TCGA-VW-A8FI-01	52.89	1	245
TCGA-P5-A5EZ-01	57.59	0	70
TCGA-S9-A89Z-01	49.38	0	623
TCGA-FG-5963-01	50.87	1	775
TCGA-S9-A89V-01	50.64	0	569
TCGA-FG-A4MX-01	60.11	0	569
TCGA-HT-7881-01	54.14	0	1079
TCGA-DU-A7TG-01	54.79	1	1351
TCGA-TQ-A7RV-01	55.78	0	1868
TCGA-QH-A6X4-01	55.35	0	442
TCGA-VM-A8CB-01	50.64	0	3
TCGA-DH-A66F-01	53.95	0	523
TCGA-HT-7694-01	54.92	0	210
TCGA-HT-7608-01	55.24	0	671
TCGA-CS-6290-01	53.82	1	1137
TCGA-DB-A4XD-01	54.53	0	1210
TCGA-TQ-A7RK-02	53.11	0	1341
TCGA-TQ-A7RK-01	55.33	0	1341
TCGA-HT-7475-01	55.37	0	530
TCGA-TQ-A7RO-01	53.87	0	949
TCGA-DB-5276-01	51.48	0	2218
TCGA-P5-A730-01	55.38	0	333
TCGA-HT-A74O-01	54.95	0	3
TCGA-HT-A74J-01	55.95	0	320
TCGA-DH-A669-01	46.137	1	919
TCGA-HT-A617-01	53.44	0	491
TCGA-QH-A6CX-01	56.33	1	372
TCGA-DU-A76K-01	54.29	1	347
TCGA-HT-7609-01	54.86	0	1399
TCGA-TQ-A7RR-01	52.94	0	787
TCGA-DH-A7UV-01	53.31	0	566
TCGA-FG-6690-01	54.98	0	1294
TCGA-DB-A4XA-01	54.85	0	573
TCGA-E1-5302-01	52.72	1	1525
TCGA-HW-A5KJ-01	58.12	1	962
TCGA-FG-7636-01	52.77	0	544
TCGA-TM-A84B-01	46.81	1	758
TCGA-DU-A76O-01	55.43	0	522
TCGA-CS-4944-01	51.34	0	1828
TCGA-HT-7603-01	50.29	0	705
