## Supplementary material for "A Sexual Bias in mitochondrial protein-coding gene expression across different tissues and the prognostic value in multiple cancers": Table S15

### Sheet: README
The analysis of overall survival was performed using mRNA expression of genes that form a downreagulated signature	mtDNA_down_Signature	tissues	tissues_name
The significance level of the analysis was 0.05 with the p_value adjustment (FDR)/ Cutoff high and low was the 0.50%	MT-CO1	ACC	Adrenocortical carcinoma
	MT-CO2	BLCA	Bladder Urothelial Carcinoma
	MT-ND5	BRCA	Breast invasive carcinoma
	MT-ND6	CESC	Cervical squamous cell carcinoma and endocervical adenocarcinoma
		CHOL	Cholangio carcinoma
		COAD	Colon adenocarcinoma
		DLBC	Lymphoid Neoplasm Diffuse Large B-cell Lymphoma
		ESCA	Esophageal carcinoma
		GBM	Glioblastoma multiforme
		HNSC	Head and Neck squamous cell carcinoma
		KICH	Kidney Chromophobe
		KIRC	Kidney renal clear cell carcinoma
		KIRP	Kidney renal papillary cell carcinoma
		LAML	Acute Myeloid Leukemia
		LGG	Brain Lower Grade Glioma
		LIHC	Liver hepatocellular carcinoma
		LUAD	Lung adenocarcinoma
		LUSC	Lung squamous cell carcinoma
		MESO	Mesothelioma
		OV	Ovarian serous cystadenocarcinoma
		PAAD	Pancreatic adenocarcinoma
		PCPG	Pheochromocytoma and Paraganglioma
		PRAD	Prostate adenocarcinoma
		READ	Rectum adenocarcinoma
		SARC	Sarcoma
		SKCM	Skin Cutaneous Melanoma
		STAD	Stomach adenocarcinoma
		TGCT	Testicular Germ Cell Tumors
		THCA	Thyroid carcinoma
		THYM	Thymoma
		UCEC	Uterine Corpus Endometrial Carcinoma
		UCS	Uterine Carcinosarcoma
		UVM	Uveal Melanoma

### Sheet: Table S15_OS_females_analysis
sampleID	value	status	time
TCGA-E1-A7YI-01	48.3	1	111
TCGA-DU-7302-01	51.43	0	1834
TCGA-P5-A5EX-01	49.4	0	243
TCGA-HT-8563-01	50.93	0	860
TCGA-DU-7012-01	48.83	1	199
TCGA-E1-5322-01	51.2	1	3978
TCGA-HT-8558-01	53.15	0	418
TCGA-HT-7874-01	54.59	0	1130
TCGA-RY-A845-01	54.23	0	596
TCGA-KT-A7W1-01	51.99	0	438
TCGA-P5-A5F2-01	54.8	0	242
TCGA-CS-5396-01	49.83	0	1631
TCGA-HT-7680-01	49.94	0	23
TCGA-S9-A7IS-01	48.77	1	241
TCGA-P5-A77X-01	57.14	0	105
TCGA-DU-7015-01	54.13	0	2761
TCGA-DU-8162-01	54.41	1	444
TCGA-TM-A84O-01	51.29	1	1011
TCGA-FG-A60K-01	53.17	0	542
TCGA-S9-A7R3-01	55.63	0	3013
TCGA-DU-A6S6-01	56.2	0	2893
TCGA-P5-A735-01	53.2	0	292
TCGA-HT-7691-01	51.85	0	3
TCGA-FG-A6J1-01	46.592	0	500
TCGA-HT-8104-01	49.76	0	372
TCGA-HT-8019-01	57.47	0	1004
TCGA-DB-A4XF-01	55.92	0	1021
TCGA-HT-A5RA-01	46.05	0	832
TCGA-RY-A83Z-01	49.61	0	301
TCGA-FG-6688-01	53.23	0	571
TCGA-FG-A4MT-01	53.65	0	1164
TCGA-HT-8113-01	54.69	0	900
TCGA-EZ-7264-01	52.03	0	1201
TCGA-TQ-A7RF-01	52.68	0	650
TCGA-DB-5274-01	45.626	0	2289
TCGA-S9-A7R8-01	52.63	1	961
TCGA-HW-7495-01	53.73	0	1078
TCGA-CS-6669-01	58.33	0	1494
TCGA-CS-4942-01	52.81	1	1335
TCGA-HW-8319-01	54.42	1	1209
TCGA-HT-7482-01	53.49	0	3253
TCGA-DU-5870-02	53.95	0	5546
TCGA-DU-5870-01	53.58	0	5546
TCGA-E1-A7Z3-01	55.61	1	2235
TCGA-DU-A5TW-01	55.41	0	760
TCGA-HT-7689-01	53.33	0	455
TCGA-FG-7638-01	56.28	0	686
TCGA-DU-A7T6-01	52.7	1	547
TCGA-S9-A6U2-01	52.29	0	908
TCGA-HT-8012-01	53.54	0	286
TCGA-S9-A7QW-01	54.01	0	458
TCGA-P5-A733-01	58.83	0	414
TCGA-R8-A6MO-01	52.92	0	993
TCGA-DU-5854-01	52.65	0	257
TCGA-QH-A6XA-01	54.01	0	502
TCGA-VM-A8C9-01	47.241	0	1314
TCGA-QH-A65S-01	55.6	0	77
TCGA-QH-A870-01	53.74	0	395
TCGA-E1-A7YQ-01	49.92	1	1578
TCGA-DB-A64L-01	54.26	0	736
TCGA-HW-7493-01	54.56	0	2107
TCGA-HT-A74L-01	55.27	0	336
TCGA-FG-A87Q-01	53.26	0	174
TCGA-FG-A70Z-01	51.83	0	328
TCGA-HT-A615-01	53.18	0	515
TCGA-E1-A7YN-01	46.18	1	727
TCGA-S9-A6WN-01	49.03	0	805
TCGA-WY-A858-01	58.18	0	1337
TCGA-VM-A8CF-01	51.51	0	609
TCGA-CS-4938-01	56.71	0	3574
TCGA-DU-8166-01	53.68	0	516
TCGA-DU-7300-01	54.06	1	1886
TCGA-DB-A75P-01	55.73	0	492
TCGA-FG-6691-01	54.15	0	1257
TCGA-S9-A6WI-01	53.58	0	2585
TCGA-TM-A84H-01	52.7	0	926
TCGA-S9-A7J3-01	53.39	0	629
TCGA-E1-A7YH-01	54.07	1	2835
TCGA-DU-5871-01	55	0	576
TCGA-HW-A5KL-01	58.92	0	878
TCGA-RY-A83X-01	54.08	0	939
TCGA-HT-A4DV-01	52.95	0	792
TCGA-DH-A7UR-01	55.07	0	1650
TCGA-DU-6400-01	53.54	1	37
TCGA-HT-A5R5-01	51.58	0	4
TCGA-HT-8018-01	52.85	1	1152
TCGA-FG-A713-01	55.63	0	622
TCGA-FG-A710-01	51.63	0	1115
TCGA-QH-A6X8-01	53.87	0	509
TCGA-HT-7610-01	56.47	0	1706
TCGA-S9-A6TS-01	54.52	1	1891
TCGA-DH-5140-01	49.65	1	607
TCGA-S9-A7QX-01	56.18	0	564
TCGA-DU-6408-01	53.76	1	3470
TCGA-DB-A64Q-01	49.99	0	182
TCGA-S9-A6WH-01	50.73	0	1173
TCGA-DU-A6S8-01	53.75	0	678
TCGA-HT-7860-01	51.43	0	15
TCGA-DU-7006-01	48.78	1	349
TCGA-TQ-A7RS-01	52.35	0	0
TCGA-DU-7009-01	54.47	1	4695
TCGA-DU-7010-01	52.67	1	456
TCGA-DU-7018-01	52.56	1	933
TCGA-R8-A73M-01	52.76	0	1806
TCGA-DB-A75L-01	55.62	0	342
TCGA-HT-7693-01	50.13	0	533
TCGA-TQ-A8XE-01	51.07	1	954
TCGA-HT-A616-01	55.41	0	55
TCGA-FG-A4MY-01	55.11	0	721
TCGA-HT-7681-01	53.63	0	1359
TCGA-DU-A6S2-01	56.58	0	777
TCGA-P5-A5EW-01	53.69	0	204
TCGA-DU-7309-01	56.76	0	84
TCGA-FG-A87N-01	46.94	0	567
TCGA-DB-A4XH-01	58.63	0	962
TCGA-VV-A86M-01	53.46	0	487
TCGA-VW-A7QS-01	53.51	0	706
TCGA-DU-A5TY-01	53.01	1	1033
TCGA-S9-A6TZ-01	53.68	0	1120
TCGA-HT-7606-01	48.9	0	526
TCGA-DU-7294-01	50.92	0	2869
TCGA-TM-A7C4-01	56.9	0	1470
TCGA-DU-5872-01	57.41	0	532
TCGA-FG-8186-01	51.97	0	487
TCGA-S9-A7IZ-01	54.79	0	608
TCGA-P5-A77W-01	53.32	0	584
TCGA-DU-7008-01	53.58	0	4752
TCGA-DU-5872-02	51.89	0	532
TCGA-DB-A64U-01	53.33	0	846
TCGA-HT-8108-01	55.88	0	76
TCGA-DB-A4XE-01	53.05	0	1139
TCGA-HT-A4DS-01	48.276	0	7
TCGA-DU-8158-01	50.52	1	155
TCGA-TQ-A7RJ-01	54.65	0	1229
TCGA-S9-A7QY-01	54.96	0	863
TCGA-P5-A731-01	56.84	0	274
TCGA-E1-A7YE-01	50.97	1	886
TCGA-HT-8010-01	57.44	0	50
TCGA-DB-5270-01	54.66	0	3733
TCGA-HT-A5R9-01	53.99	0	2
TCGA-HT-A74K-01	50.901	0	467
TCGA-DU-A6S7-01	55.28	0	638
TCGA-HT-7884-01	55.48	0	343
TCGA-S9-A6WM-01	51.16	0	604
TCGA-CS-6667-01	57.73	0	1469
TCGA-DB-A64X-01	55.79	0	563
TCGA-P5-A72U-01	56.25	0	7
TCGA-DB-A75K-01	52.5	0	368
TCGA-E1-5307-01	51.71	1	1762
TCGA-P5-A781-01	55.57	0	134
TCGA-DU-6405-01	51.47	1	605
TCGA-DU-5852-01	49.07	1	205
TCGA-FG-A6J3-01	39.373	0	677
TCGA-CS-5397-01	53.66	1	194
TCGA-FG-A70Y-01	54.86	0	868
TCGA-FG-7643-01	55.2	0	611
TCGA-WY-A85E-01	54.05	0	633
TCGA-DU-7298-01	52.28	1	576
TCGA-QH-A65R-01	52.75	0	461
TCGA-FG-A60J-01	52.64	0	449
TCGA-FG-8189-01	53.87	0	685
TCGA-QH-A6X5-01	52.98	0	497
TCGA-WY-A859-01	52.22	0	1213
TCGA-DU-7290-01	52.08	1	315
TCGA-DU-6407-02	48.9	1	2875
TCGA-DU-6407-01	51.99	1	2875
TCGA-HT-7601-01	51.77	0	153
TCGA-DU-6403-01	53.42	1	354
TCGA-DB-A64R-01	53.36	0	955
TCGA-E1-A7YY-01	54.3	1	4445
TCGA-HT-A619-01	54.37	0	651
TCGA-E1-5318-01	52.5	1	2379
TCGA-HT-7686-01	48.55	0	1300
TCGA-TM-A84G-01	50.77	0	1236
TCGA-HT-A5R7-01	54.54	0	615
TCGA-HT-A61A-01	56.41	0	194
TCGA-HT-7877-01	56.48	0	4
TCGA-HT-A618-01	54.33	0	512
TCGA-VM-A8CH-01	55.77	0	714
TCGA-QH-A6X9-01	55.97	0	58
TCGA-FG-A60L-01	46.482	0	655
TCGA-HT-A5RC-01	49.03	1	162
TCGA-FG-5965-02	53.5	1	1120
TCGA-FG-5965-01	52.64	1	1120
TCGA-TM-A7C3-01	53.45	1	1666
TCGA-CS-6668-01	52.21	0	1519
TCGA-DU-8165-01	48.11	0	582
TCGA-TQ-A7RM-01	48.89	0	1116
TCGA-HT-7607-01	55.37	1	96
TCGA-DU-8161-01	51.91	1	722
TCGA-DU-6401-01	58.24	1	2660
TCGA-DU-6396-01	48.89	1	2286
TCGA-S9-A7J0-01	49.32	0	609
TCGA-P5-A736-01	57.07	0	230
TCGA-E1-A7YV-01	54.36	1	987
TCGA-TQ-A7RQ-01	53.41	0	795
TCGA-HT-7695-01	54.68	0	442
TCGA-DB-A4X9-01	52.18	0	1412
TCGA-TQ-A7RI-01	53.64	0	62
TCGA-DH-5144-01	53.51	0	748
TCGA-DU-8168-01	51.17	0	431
TCGA-VM-A8C8-01	53.51	0	1397
TCGA-E1-A7Z2-01	54.43	1	398
TCGA-TM-A7CF-01	59.12	0	1989
TCGA-TM-A7CF-02	55.25	0	1989
TCGA-E1-A7Z6-01	52.56	1	984
TCGA-HT-7857-01	52.08	0	7
TCGA-E1-5319-01	53.11	1	2907
TCGA-DU-6392-01	50.63	0	6423
TCGA-QH-A6CU-01	54.62	0	451
TCGA-DU-6404-01	50.28	1	4068
TCGA-S9-A7IQ-01	53.03	0	1099
TCGA-DB-A64W-01	50.5	1	438
TCGA-P5-A72Z-01	52.93	0	354
TCGA-S9-A6U1-01	52.35	0	785
TCGA-QH-A65V-01	52.61	0	384
TCGA-DU-5874-01	53.3	0	461
TCGA-TQ-A8XE-02	51.32	1	954
TCGA-HT-7471-01	47.55	0	4
TCGA-FG-A4MT-02	54.85	0	1164
TCGA-HT-7902-01	53.07	0	956
TCGA-FG-A711-01	53.12	1	1481
TCGA-DU-5855-01	52.06	0	207
TCGA-P5-A5F4-01	53.62	0	231
TCGA-DU-A5TU-01	51.45	0	796
TCGA-DH-A66D-01	53.17	0	846
TCGA-DU-8167-01	54.02	0	471
TCGA-QH-A65X-01	50.392	0	482
TCGA-P5-A780-01	57.92	0	72
TCGA-DU-6404-02	51.04	1	4068
TCGA-DU-5847-01	48.75	0	548
TCGA-DU-6406-01	47.88	1	512
