## Supplementary material for "A Sexual Bias in mitochondrial protein-coding gene expression across different tissues and the prognostic value in multiple cancers": Table S20

### Sheet: README
The analysis of overall survival was performed using mRNA expression of genes that form a downreagulated signature	mtDNA_down_Signature	tissues	tissues_name
The significance level of the analysis was 0.05 with the p_value adjustment (FDR)/ Cutoff high and low was the 0.50%	MT-CO1	ACC	Adrenocortical carcinoma
	MT-CO2	BLCA	Bladder Urothelial Carcinoma
	MT-ND5	BRCA	Breast invasive carcinoma
	MT-ND6	CESC	Cervical squamous cell carcinoma and endocervical adenocarcinoma
		CHOL	Cholangio carcinoma
		COAD	Colon adenocarcinoma
		DLBC	Lymphoid Neoplasm Diffuse Large B-cell Lymphoma
		ESCA	Esophageal carcinoma
		GBM	Glioblastoma multiforme
		HNSC	Head and Neck squamous cell carcinoma
		KICH	Kidney Chromophobe
		KIRC	Kidney renal clear cell carcinoma
		KIRP	Kidney renal papillary cell carcinoma
		LAML	Acute Myeloid Leukemia
		LGG	Brain Lower Grade Glioma
		LIHC	Liver hepatocellular carcinoma
		LUAD	Lung adenocarcinoma
		LUSC	Lung squamous cell carcinoma
		MESO	Mesothelioma
		OV	Ovarian serous cystadenocarcinoma
		PAAD	Pancreatic adenocarcinoma
		PCPG	Pheochromocytoma and Paraganglioma
		PRAD	Prostate adenocarcinoma
		READ	Rectum adenocarcinoma
		SARC	Sarcoma
		SKCM	Skin Cutaneous Melanoma
		STAD	Stomach adenocarcinoma
		TGCT	Testicular Germ Cell Tumors
		THCA	Thyroid carcinoma
		THYM	Thymoma
		UCEC	Uterine Corpus Endometrial Carcinoma
		UCS	Uterine Carcinosarcoma
		UVM	Uveal Melanoma

### Sheet: Table S20_DFI_males_analysis
sampleID	value	status	time
TCGA-CS-5393-01	55.5	0	1222
TCGA-TM-A7C5-01	55.32	0	1500
TCGA-FN-7833-01	52.18	0	837
TCGA-HT-7473-01	55.07	0	503
TCGA-HT-A61B-01	51.66	0	533
TCGA-TM-A7CA-01	55.3	0	1058
TCGA-HT-7684-01	52.7	0	184
TCGA-DB-A64P-01	55.58	0	916
TCGA-HT-7478-01	50.4	0	194
TCGA-S9-A6TX-01	56.21	1	856
TCGA-FG-A6IZ-01	41.894	0	457
TCGA-FG-7641-01	53.76	0	627
TCGA-HT-8110-01	51.52	0	419
TCGA-TM-A84S-01	52.86	0	454
TCGA-TM-A84F-01	53.47	0	1796
TCGA-DB-A75M-01	54.59	0	544
TCGA-FG-8185-01	51.26	0	433
TCGA-DB-5273-01	50.08	0	2493
TCGA-S9-A6TV-01	49.45	0	571
TCGA-F6-A8O4-01	51.29	0	6
TCGA-P5-A72W-01	55.65	0	317
TCGA-TM-A84R-01	54.6	0	566
TCGA-HT-7477-01	50.84	0	738
TCGA-QH-A6XC-01	54.14	1	438
TCGA-P5-A72X-01	58.32	0	403
TCGA-DB-5279-01	51.94	1	695
TCGA-DB-A64S-01	54.89	0	835
TCGA-HT-8114-01	49.85	0	1040
TCGA-TM-A84L-01	52.5	1	987
TCGA-S9-A6U5-01	53.03	0	992
TCGA-HT-7858-01	50.36	0	1540
TCGA-QH-A6X3-01	57.91	0	313
TCGA-HT-7485-01	52.21	0	122
TCGA-HT-7479-01	55.58	1	705
TCGA-DB-5275-01	50.46	0	1458
TCGA-TM-A84I-01	52.38	0	854
TCGA-S9-A6U6-01	51.84	0	1069
TCGA-HT-7879-01	53.1	0	112
TCGA-HT-7688-01	54.38	0	964
TCGA-HT-A61C-01	49.47	1	476
TCGA-F6-A8O3-01	46.583	0	7
TCGA-HT-7470-01	54.99	0	1220
TCGA-HT-7855-01	55.83	0	585
TCGA-HT-8015-01	55.4	0	3
TCGA-WY-A85B-01	55.61	0	1393
TCGA-S9-A6UB-01	49.88	0	3761
TCGA-DB-5277-01	51.82	1	1156
TCGA-TM-A84M-01	50.64	0	754
TCGA-P5-A737-01	56.99	0	372
TCGA-HT-7611-01	53.11	0	1752
TCGA-DB-5280-01	50.03	0	1112
TCGA-HT-7692-01	56.62	0	90
TCGA-HT-7467-01	56.7	0	3
TCGA-HT-7483-01	55.54	0	5255
TCGA-HT-7620-01	54.98	1	280
TCGA-TM-A84Q-01	53.02	1	455
TCGA-QH-A86X-01	54.19	0	337
TCGA-FG-8187-01	55.92	0	611
TCGA-IK-8125-01	55.56	0	1301
TCGA-HT-7856-01	55.87	0	1189
TCGA-FG-A4MX-01	60.11	0	569
TCGA-HT-7881-01	54.14	0	1079
TCGA-QH-A6X4-01	55.35	0	442
TCGA-DH-A66F-01	53.95	0	523
TCGA-HT-7694-01	54.92	0	210
TCGA-DB-A4XD-01	54.53	0	1210
TCGA-TQ-A7RK-02	53.11	1	858
TCGA-TQ-A7RK-01	55.33	1	858
TCGA-HT-7475-01	55.37	0	530
TCGA-DB-5276-01	51.48	0	2218
TCGA-P5-A730-01	55.38	0	333
TCGA-QH-A6CX-01	56.33	1	273
TCGA-FG-7636-01	52.77	0	544
TCGA-HT-7603-01	50.29	0	705
