## Supplementary material for "A Sexual Bias in mitochondrial protein-coding gene expression across different tissues and the prognostic value in multiple cancers": Table S21

### Sheet: README
The analysis of overall survival was performed using mRNA expression of genes that form a downreagulated signature	mtDNA_down_Signature	tissues	tissues_name
The significance level of the analysis was 0.05 with the p_value adjustment (FDR)/ Cutoff high and low was the 0.50%	MT-CO1	ACC	Adrenocortical carcinoma
	MT-CO2	BLCA	Bladder Urothelial Carcinoma
	MT-ND5	BRCA	Breast invasive carcinoma
	MT-ND6	CESC	Cervical squamous cell carcinoma and endocervical adenocarcinoma
		CHOL	Cholangio carcinoma
		COAD	Colon adenocarcinoma
		DLBC	Lymphoid Neoplasm Diffuse Large B-cell Lymphoma
		ESCA	Esophageal carcinoma
		GBM	Glioblastoma multiforme
		HNSC	Head and Neck squamous cell carcinoma
		KICH	Kidney Chromophobe
		KIRC	Kidney renal clear cell carcinoma
		KIRP	Kidney renal papillary cell carcinoma
		LAML	Acute Myeloid Leukemia
		LGG	Brain Lower Grade Glioma
		LIHC	Liver hepatocellular carcinoma
		LUAD	Lung adenocarcinoma
		LUSC	Lung squamous cell carcinoma
		MESO	Mesothelioma
		OV	Ovarian serous cystadenocarcinoma
		PAAD	Pancreatic adenocarcinoma
		PCPG	Pheochromocytoma and Paraganglioma
		PRAD	Prostate adenocarcinoma
		READ	Rectum adenocarcinoma
		SARC	Sarcoma
		SKCM	Skin Cutaneous Melanoma
		STAD	Stomach adenocarcinoma
		TGCT	Testicular Germ Cell Tumors
		THCA	Thyroid carcinoma
		THYM	Thymoma
		UCEC	Uterine Corpus Endometrial Carcinoma
		UCS	Uterine Carcinosarcoma
		UVM	Uveal Melanoma

### Sheet: Table S21_DFI_females_analysis
sampleID	value	status	time
TCGA-HT-8563-01	50.93	0	860
TCGA-HT-8558-01	53.15	0	418
TCGA-HT-7874-01	54.59	0	1130
TCGA-P5-A77X-01	57.14	0	105
TCGA-P5-A735-01	53.2	0	292
TCGA-HT-8019-01	57.47	0	1004
TCGA-FG-A4MT-01	53.65	1	499
TCGA-HT-8113-01	54.69	0	900
TCGA-DB-5274-01	45.626	0	2289
TCGA-HT-7689-01	53.33	0	455
TCGA-S9-A7QW-01	54.01	1	382
TCGA-P5-A733-01	58.83	0	414
TCGA-QH-A6XA-01	54.01	0	502
TCGA-VM-A8C9-01	47.241	0	1314
TCGA-QH-A870-01	53.74	1	335
TCGA-DB-A64L-01	54.26	1	724
TCGA-FG-A87Q-01	53.26	0	174
TCGA-HT-A615-01	53.18	0	515
TCGA-WY-A858-01	58.18	0	1337
TCGA-DB-A75P-01	55.73	0	492
TCGA-FG-6691-01	54.15	1	913
TCGA-TM-A84H-01	52.7	0	926
TCGA-HT-A4DV-01	52.95	0	792
TCGA-DH-A7UR-01	55.07	0	1650
TCGA-HT-A5R5-01	51.58	0	4
TCGA-FG-A713-01	55.63	0	622
TCGA-TQ-A7RS-01	52.35	0	0
TCGA-DB-A75L-01	55.62	0	342
TCGA-HT-7681-01	53.63	0	1359
TCGA-HT-7606-01	48.9	0	526
TCGA-TM-A7C4-01	56.9	0	1470
TCGA-P5-A77W-01	53.32	0	584
TCGA-DB-A64U-01	53.33	0	846
TCGA-DB-A4XE-01	53.05	0	1139
TCGA-DB-5270-01	54.66	0	3733
TCGA-HT-A74K-01	50.901	0	467
TCGA-P5-A72U-01	56.25	0	7
TCGA-DB-A75K-01	52.5	0	368
TCGA-P5-A781-01	55.57	0	134
TCGA-FG-A70Y-01	54.86	1	490
TCGA-FG-A60J-01	52.64	0	449
TCGA-DB-A64R-01	53.36	0	955
TCGA-HT-A619-01	54.37	0	651
TCGA-HT-7686-01	48.55	0	1300
TCGA-TM-A84G-01	50.77	0	1236
TCGA-HT-A5R7-01	54.54	0	615
TCGA-HT-A61A-01	56.41	0	194
TCGA-HT-A618-01	54.33	0	512
TCGA-VM-A8CH-01	55.77	0	714
TCGA-FG-A60L-01	46.482	0	655
TCGA-TM-A7C3-01	53.45	1	713
TCGA-P5-A736-01	57.07	0	230
TCGA-TQ-A7RQ-01	53.41	0	795
TCGA-HT-7695-01	54.68	0	442
TCGA-DB-A4X9-01	52.18	1	501
TCGA-DH-5144-01	53.51	0	748
TCGA-TM-A7CF-01	59.12	1	924
TCGA-TM-A7CF-02	55.25	1	924
TCGA-P5-A72Z-01	52.93	0	354
TCGA-S9-A6U1-01	52.35	0	785
TCGA-FG-A4MT-02	54.85	1	499
TCGA-P5-A780-01	57.92	0	72
