## Supplementary material for "A Sexual Bias in mitochondrial protein-coding gene expression across different tissues and the prognostic value in multiple cancers": Table S22

### Sheet: README
The analysis was performed for the 4-components gene signature of the mtDNA protein coding genes (n=4) for all tumors of PANCAN (n=33)
Our focus was identify genes that has protective or risk effect based on survival	Gene_signature	tissues	tissues_name
the analysis of theses genes was merged for the statistical analises of all genes together, as a gene signature	MT-CO1 + MT-CO2 + MT-ND5 + MT-ND6	ACC	Adrenocortical carcinoma
We evaluated the expression os genes using mRNA of Survival data and applly Cox model analysis	MT-CO1 + MT-CO2 + MT-ND5 + MT-ND7	BLCA	Bladder Urothelial Carcinoma
	MT-CO1 + MT-CO2 + MT-ND5 + MT-ND8	BRCA	Breast invasive carcinoma
	MT-CO1 + MT-CO2 + MT-ND5 + MT-ND9	CESC	Cervical squamous cell carcinoma and endocervical adenocarcinoma
	MT-CO1 + MT-CO2 + MT-ND5 + MT-ND10	CHOL	Cholangio carcinoma
	MT-CO1 + MT-CO2 + MT-ND5 + MT-ND11	COAD	Colon adenocarcinoma
	MT-CO1 + MT-CO2 + MT-ND5 + MT-ND12	DLBC	Lymphoid Neoplasm Diffuse Large B-cell Lymphoma
	MT-CO1 + MT-CO2 + MT-ND5 + MT-ND13	ESCA	Esophageal carcinoma
	MT-CO1 + MT-CO2 + MT-ND5 + MT-ND14	GBM	Glioblastoma multiforme
	MT-CO1 + MT-CO2 + MT-ND5 + MT-ND15	HNSC	Head and Neck squamous cell carcinoma
	MT-CO1 + MT-CO2 + MT-ND5 + MT-ND16	KICH	Kidney Chromophobe
	MT-CO1 + MT-CO2 + MT-ND5 + MT-ND17	KIRC	Kidney renal clear cell carcinoma
	MT-CO1 + MT-CO2 + MT-ND5 + MT-ND18	KIRP	Kidney renal papillary cell carcinoma
	MT-CO1 + MT-CO2 + MT-ND5 + MT-ND19	LAML	Acute Myeloid Leukemia
	MT-CO1 + MT-CO2 + MT-ND5 + MT-ND20	LGG	Brain Lower Grade Glioma
	MT-CO1 + MT-CO2 + MT-ND5 + MT-ND21	LIHC	Liver hepatocellular carcinoma
	MT-CO1 + MT-CO2 + MT-ND5 + MT-ND22	LUAD	Lung adenocarcinoma
	MT-CO1 + MT-CO2 + MT-ND5 + MT-ND23	LUSC	Lung squamous cell carcinoma
	MT-CO1 + MT-CO2 + MT-ND5 + MT-ND24	MESO	Mesothelioma
	MT-CO1 + MT-CO2 + MT-ND5 + MT-ND25	OV	Ovarian serous cystadenocarcinoma
	MT-CO1 + MT-CO2 + MT-ND5 + MT-ND26	PAAD	Pancreatic adenocarcinoma
	MT-CO1 + MT-CO2 + MT-ND5 + MT-ND27	PCPG	Pheochromocytoma and Paraganglioma
	MT-CO1 + MT-CO2 + MT-ND5 + MT-ND28	PRAD	Prostate adenocarcinoma
	MT-CO1 + MT-CO2 + MT-ND5 + MT-ND29	READ	Rectum adenocarcinoma
	MT-CO1 + MT-CO2 + MT-ND5 + MT-ND30	SARC	Sarcoma
	MT-CO1 + MT-CO2 + MT-ND5 + MT-ND31	SKCM	Skin Cutaneous Melanoma
	MT-CO1 + MT-CO2 + MT-ND5 + MT-ND32	STAD	Stomach adenocarcinoma
	MT-CO1 + MT-CO2 + MT-ND5 + MT-ND33	TGCT	Testicular Germ Cell Tumors
	MT-CO1 + MT-CO2 + MT-ND5 + MT-ND34	THCA	Thyroid carcinoma
	MT-CO1 + MT-CO2 + MT-ND5 + MT-ND35	THYM	Thymoma
	MT-CO1 + MT-CO2 + MT-ND5 + MT-ND36	UCEC	Uterine Corpus Endometrial Carcinoma
	MT-CO1 + MT-CO2 + MT-ND5 + MT-ND37	UCS	Uterine Carcinosarcoma
	MT-CO1 + MT-CO2 + MT-ND5 + MT-ND38	UVM	Uveal Melanoma

### Sheet: Table S22
Gene_Signature	cancer_types	measure	n_contrast	n_ref	beta	HR_log	lower_95_log	upper_95_log	Type	p.value
MT-CO1 + MT-CO2 + MT-ND5 + MT-ND6	ACC	OS	77	77	-0.194	-0.194799	-0.298406	-0.0910194	Protective	0.000244
MT-CO1 + MT-CO2 + MT-ND5 + MT-ND7	BLCA	OS	406	406	-0.03	-0.0304592	-0.0661398	0.00995033	NS	0.103
MT-CO1 + MT-CO2 + MT-ND5 + MT-ND8	BRCA	OS	1097	1097	0.000846	0	-0.0502412	0.0487902	NS	0.974
MT-CO1 + MT-CO2 + MT-ND5 + MT-ND9	CESC	OS	306	306	0.0256	0.0295588	-0.0325232	0.0861777	NS	0.388
MT-CO1 + MT-CO2 + MT-ND5 + MT-ND10	CHOL	OS	36	36	-0.018	-0.018164	-0.174353	0.139762	NS	0.822
MT-CO1 + MT-CO2 + MT-ND5 + MT-ND11	COAD	OS	288	288	-0.0163	-0.0161294	-0.0790432	0.0487902	NS	0.612
MT-CO1 + MT-CO2 + MT-ND5 + MT-ND12	DLBC	OS	47	47	0.0625	0.0582689	-0.0965109	0.223144	NS	0.441
MT-CO1 + MT-CO2 + MT-ND5 + MT-ND13	ESCA	OS	182	182	0.0344	0.0295588	-0.036664	0.10436	NS	0.343
MT-CO1 + MT-CO2 + MT-ND5 + MT-ND14	GBM	OS	165	165	0.0108	0.00995033	-0.0335568	0.0582689	NS	0.636
MT-CO1 + MT-CO2 + MT-ND5 + MT-ND15	HNSC	OS	519	519	-0.00083	-0.0010005	-0.0397809	0.0392207	NS	0.967
MT-CO1 + MT-CO2 + MT-ND5 + MT-ND16	KICH	OS	65	65	-0.323	-0.322964	-0.502527	-0.14387	Protective	0.000416
MT-CO1 + MT-CO2 + MT-ND5 + MT-ND17	KIRC	OS	531	531	-0.00567	-0.00601807	-0.0534008	0.0392207	NS	0.815
MT-CO1 + MT-CO2 + MT-ND5 + MT-ND18	KIRP	OS	288	288	-0.102	-0.102033	-0.168419	-0.0345914	Protective	0.00309
MT-CO1 + MT-CO2 + MT-ND5 + MT-ND19	LAML	OS	161	161	-0.0937	-0.0932124	-0.189951	0	NS	0.0576
MT-CO1 + MT-CO2 + MT-ND5 + MT-ND20	LGG	OS	521	521	-0.176	-0.175545	-0.230672	-0.121038	Protective	3.13e-10
MT-CO1 + MT-CO2 + MT-ND5 + MT-ND21	LIHC	OS	370	370	-0.0554	-0.0555127	-0.0976128	-0.0130852	Protective	0.0108
MT-CO1 + MT-CO2 + MT-ND5 + MT-ND22	LUAD	OS	506	506	-0.00707	-0.00702461	-0.040822	0.0295588	NS	0.685
MT-CO1 + MT-CO2 + MT-ND5 + MT-ND23	LUSC	OS	492	492	-0.00993	-0.0100503	-0.0491902	0.0295588	NS	0.618
MT-CO1 + MT-CO2 + MT-ND5 + MT-ND24	MESO	OS	86	86	0.0188	0.0198026	-0.0534008	0.0953102	NS	0.61
MT-CO1 + MT-CO2 + MT-ND5 + MT-ND25	OV	OS	425	425	-0.0144	-0.0140989	-0.040822	0.00995033	NS	0.282
MT-CO1 + MT-CO2 + MT-ND5 + MT-ND26	PAAD	OS	179	179	-0.0809	-0.0812101	-0.14387	-0.018164	Protective	0.0113
MT-CO1 + MT-CO2 + MT-ND5 + MT-ND27	PCPG	OS	182	182	-0.0411	-0.040822	-0.251029	0.165514	NS	0.701
MT-CO1 + MT-CO2 + MT-ND5 + MT-ND28	PRAD	OS	496	496	0.0181	0.0198026	-0.164875	0.198851	NS	0.846
MT-CO1 + MT-CO2 + MT-ND5 + MT-ND29	READ	OS	92	92	0.0366	0.0392207	-0.0954102	0.165514	NS	0.587
MT-CO1 + MT-CO2 + MT-ND5 + MT-ND30	SARC	OS	262	262	-0.0362	-0.036664	-0.0822952	0.00995033	NS	0.119
MT-CO1 + MT-CO2 + MT-ND5 + MT-ND31	SKCM	OS	454	454	0.0221	0.0198026	-0.0100503	0.0582689	NS	0.179
MT-CO1 + MT-CO2 + MT-ND5 + MT-ND32	STAD	OS	408	408	0.00247	0	-0.0502412	0.0582689	NS	0.927
MT-CO1 + MT-CO2 + MT-ND5 + MT-ND33	TGCT	OS	137	137	0.07	0.0676586	-0.193585	0.336472	NS	0.603
MT-CO1 + MT-CO2 + MT-ND5 + MT-ND34	THCA	OS	512	512	0.0263	0.0295588	-0.106472	0.157004	NS	0.699
MT-CO1 + MT-CO2 + MT-ND5 + MT-ND35	THYM	OS	118	118	0.256	0.254642	0.0861777	0.425268	Risky	0.00323
MT-CO1 + MT-CO2 + MT-ND5 + MT-ND36	UCEC	OS	180	180	0.0641	0.0676586	0	0.131028	Risky	0.0465
MT-CO1 + MT-CO2 + MT-ND5 + MT-ND37	UCS	OS	57	57	0.0679	0.0676586	-0.0304592	0.165514	NS	0.175
MT-CO1 + MT-CO2 + MT-ND5 + MT-ND38	UVM	OS	79	79	0.0332	0.0295588	-0.158996	0.223144	NS	0.736
