## Supplementary material for "A Sexual Bias in mitochondrial protein-coding gene expression across different tissues and the prognostic value in multiple cancers": Table S27

### Sheet: README
The analysis was performed for each gene of the mtDNA protein coding genes (n=13) for all tumors of PANCAN (n=33)	mtDNA_genes	tissues	tissues_name
One signature is compound by at least 3 genes in one tisse.	MT-ATP8	ACC	Adrenocortical carcinoma
After the analysis, all data of theses genes was merged for the statistical analises of all genes together, as a gene signature	MT-ATP6	BLCA	Bladder Urothelial Carcinoma
	MT-CO1	BRCA	Breast invasive carcinoma
We evaluated the steamnes of genes using mRNA data and applly spearman correlation method/ p_value ≤ 0.05	MT-CO2	CESC	Cervical squamous cell carcinoma and endocervical adenocarcinoma
We use genes that have COR ≥ 0.50 as positive correlation and COR ≤ -0.50 as negative correlation	MT-CO3	CHOL	Cholangio carcinoma
	MT-CYB	COAD	Colon adenocarcinoma
	MT-ND1	DLBC	Lymphoid Neoplasm Diffuse Large B-cell Lymphoma
	MT-ND2	ESCA	Esophageal carcinoma
	MT-ND3	GBM	Glioblastoma multiforme
	MT-ND4L	HNSC	Head and Neck squamous cell carcinoma
	MT-ND4	KICH	Kidney Chromophobe
	MT-ND5	KIRC	Kidney renal clear cell carcinoma
	MT-ND6	KIRP	Kidney renal papillary cell carcinoma
		LAML	Acute Myeloid Leukemia
		LGG	Brain Lower Grade Glioma
		LIHC	Liver hepatocellular carcinoma
		LUAD	Lung adenocarcinoma
		LUSC	Lung squamous cell carcinoma
		MESO	Mesothelioma
		OV	Ovarian serous cystadenocarcinoma
		PAAD	Pancreatic adenocarcinoma
		PCPG	Pheochromocytoma and Paraganglioma
		PRAD	Prostate adenocarcinoma
		READ	Rectum adenocarcinoma
		SARC	Sarcoma
		SKCM	Skin Cutaneous Melanoma
		STAD	Stomach adenocarcinoma
		TGCT	Testicular Germ Cell Tumors
		THCA	Thyroid carcinoma
		THYM	Thymoma
		UCEC	Uterine Corpus Endometrial Carcinoma
		UCS	Uterine Carcinosarcoma
		UVM	Uveal Melanoma

### Sheet: Table S27.
Cancer	gene	cor	p.value	cancer	pstar
ACC	MT-ATP6	-0.324537	0.00423365	ACC	**
BLCA	MT-ATP6	-0.111556	0.0219047	BLCA	*
BRCA	MT-ATP6	-0.120725	3.09086e-05	BRCA	**
CESC	MT-ATP6	-0.157958	0.00561879	CESC	**
CHOL	MT-ATP6	0.0572169	0.708904	CHOL
COAD	MT-ATP6	-0.0871671	0.119672	COAD
DLBC	MT-ATP6	-0.11905	0.425433	DLBC
ESCA	MT-ATP6	-0.0883094	0.225667	ESCA
GBM	MT-ATP6	-0.206043	0.00702529	GBM	**
HNSC	MT-ATP6	-0.120724	0.00429298	HNSC	**
KICH	MT-ATP6	0.532666	7.73867e-08	KICH	**
KIRC	MT-ATP6	0.0646018	0.118888	KIRC
KIRP	MT-ATP6	0.0514179	0.362293	KIRP
LAML	MT-ATP6	0.281352	0.00023028	LAML	**
LGG	MT-ATP6	0.0752524	0.0861665	LGG
LIHC	MT-ATP6	-0.321132	1.75784e-11	LIHC	**
LUAD	MT-ATP6	-0.116817	0.00539323	LUAD	**
LUSC	MT-ATP6	-0.118726	0.00611251	LUSC	**
MESO	MT-ATP6	-0.310835	0.00338637	MESO	**
OV	MT-ATP6	-0.054352	0.345739	OV
PAAD	MT-ATP6	-0.124724	0.114932	PAAD
PCPG	MT-ATP6	0.0128255	0.862813	PCPG
PRAD	MT-ATP6	-0.132293	0.00200681	PRAD	**
READ	MT-ATP6	-0.0490169	0.631722	READ
SARC	MT-ATP6	-0.118253	0.0573575	SARC
SKCM	MT-ATP6	-0.00690342	0.881344	SKCM
STAD	MT-ATP6	-0.0831203	0.0840577	STAD
TGCT	MT-ATP6	-0.132936	0.101396	TGCT
THCA	MT-ATP6	0.0527503	0.210181	THCA
THYM	MT-ATP6	-0.224833	0.0131633	THYM	*
UCEC	MT-ATP6	-0.324653	2.57578e-06	UCEC	**
UCS	MT-ATP6	-0.304397	0.0213263	UCS	*
UVM	MT-ATP6	-0.00837446	0.941608	UVM
ACC	MT-ATP8	-0.280418	0.0141452	ACC	*
BLCA	MT-ATP8	-0.079491	0.102955	BLCA
BRCA	MT-ATP8	-0.102612	0.000403299	BRCA	**
CESC	MT-ATP8	-0.170064	0.00284039	CESC	**
CHOL	MT-ATP8	-0.0154718	0.919651	CHOL
COAD	MT-ATP8	-0.106585	0.0568286	COAD
DLBC	MT-ATP8	-0.075999	0.611644	DLBC
ESCA	MT-ATP8	-0.00951601	0.896324	ESCA
GBM	MT-ATP8	-0.183948	0.0163406	GBM	*
HNSC	MT-ATP8	-0.135036	0.00138709	HNSC	**
KICH	MT-ATP8	0.546095	3.10876e-08	KICH	**
KIRC	MT-ATP8	0.0839502	0.042562	KIRC	*
KIRP	MT-ATP8	-0.0436569	0.439312	KIRP
LAML	MT-ATP8	0.365997	1.15017e-06	LAML	**
LGG	MT-ATP8	0.0237571	0.58848	LGG
LIHC	MT-ATP8	-0.350683	1.53536e-13	LIHC	**
LUAD	MT-ATP8	-0.106456	0.0112682	LUAD	*
LUSC	MT-ATP8	-0.125398	0.00376788	LUSC	**
MESO	MT-ATP8	-0.371615	0.000394314	MESO	**
OV	MT-ATP8	-0.0201529	0.7268	OV
PAAD	MT-ATP8	-0.294851	0.000146544	PAAD	**
PCPG	MT-ATP8	0.0196197	0.791513	PCPG
PRAD	MT-ATP8	-0.0930874	0.0300926	PRAD	*
READ	MT-ATP8	-0.0941701	0.356358	READ
SARC	MT-ATP8	-0.175368	0.00464616	SARC	**
SKCM	MT-ATP8	-0.0199706	0.665855	SKCM
STAD	MT-ATP8	-0.0561259	0.243838	STAD
TGCT	MT-ATP8	-0.0971831	0.232063	TGCT
THCA	MT-ATP8	-0.080519	0.0555586	THCA
THYM	MT-ATP8	-0.393465	8.02061e-06	THYM	**
UCEC	MT-ATP8	-0.358008	1.80896e-07	UCEC	**
UCS	MT-ATP8	-0.402898	0.0018882	UCS	**
UVM	MT-ATP8	0.0185905	0.870821	UVM
ACC	MT-CO1	-0.256521	0.025299	ACC	*
BLCA	MT-CO1	-0.156089	0.00129672	BLCA	**
BRCA	MT-CO1	-0.202798	1.8273e-12	BRCA	**
CESC	MT-CO1	-0.187803	0.000962775	CESC	**
CHOL	MT-CO1	-0.061164	0.689799	CHOL
COAD	MT-CO1	-0.206862	0.000194264	COAD	**
DLBC	MT-CO1	-0.189314	0.202493	DLBC
ESCA	MT-CO1	-0.188287	0.00928077	ESCA	**
GBM	MT-CO1	-0.166143	0.0303625	GBM	*
HNSC	MT-CO1	-0.190284	6.00437e-06	HNSC	**
KICH	MT-CO1	0.450699	9.3325e-06	KICH	**
KIRC	MT-CO1	0.0545778	0.187809	KIRC
KIRP	MT-CO1	0.113832	0.0431678	KIRP	*
LAML	MT-CO1	0.159759	0.0391795	LAML	*
LGG	MT-CO1	0.137093	0.00170966	LGG	**
LIHC	MT-CO1	-0.352033	1.22139e-13	LIHC	**
LUAD	MT-CO1	-0.144763	0.00055106	LUAD	**
LUSC	MT-CO1	-0.200525	3.13611e-06	LUSC	**
MESO	MT-CO1	-0.254863	0.0172045	MESO	*
OV	MT-CO1	-0.0362619	0.529477	OV
PAAD	MT-CO1	-0.196298	0.0125721	PAAD	*
PCPG	MT-CO1	-0.00479053	0.948541	PCPG
PRAD	MT-CO1	-0.199941	2.65484e-06	PRAD	**
READ	MT-CO1	-0.22864	0.0235453	READ	*
SARC	MT-CO1	-0.136251	0.0283515	SARC	*
SKCM	MT-CO1	0.00868471	0.851047	SKCM
STAD	MT-CO1	-0.172698	0.000305728	STAD	**
TGCT	MT-CO1	-0.191976	0.0174403	TGCT	*
THCA	MT-CO1	0.0733466	0.081253	THCA
THYM	MT-CO1	-0.252921	0.00512756	THYM	**
UCEC	MT-CO1	-0.454276	1.25564e-11	UCEC	**
UCS	MT-CO1	-0.288205	0.0297009	UCS	*
UVM	MT-CO1	-0.110654	0.331637	UVM
ACC	MT-CO2	-0.250157	0.0292982	ACC	*
BLCA	MT-CO2	-0.0473485	0.331886	BLCA
BRCA	MT-CO2	0.104925	0.000296791	BRCA	**
CESC	MT-CO2	-0.0379951	0.507868	CESC
CHOL	MT-CO2	0.198323	0.191563	CHOL
COAD	MT-CO2	-0.000418372	0.994052	COAD
DLBC	MT-CO2	-0.12696	0.395101	DLBC
ESCA	MT-CO2	0.0796966	0.27438	ESCA
GBM	MT-CO2	-0.135385	0.0783572	GBM
HNSC	MT-CO2	0.00174213	0.967248	HNSC
KICH	MT-CO2	0.538724	5.154e-08	KICH	**
KIRC	MT-CO2	0.142053	0.000575324	KIRC	**
KIRP	MT-CO2	0.216594	0.000103954	KIRP	**
LAML	MT-CO2	0.276107	0.000304125	LAML	**
LGG	MT-CO2	0.137546	0.00164964	LGG	**
LIHC	MT-CO2	-0.210705	1.40015e-05	LIHC	**
LUAD	MT-CO2	-0.0191388	0.649568	LUAD
LUSC	MT-CO2	0.10152	0.0191747	LUSC	*
MESO	MT-CO2	-0.167479	0.121018	MESO
OV	MT-CO2	0.0070965	0.902092	OV
PAAD	MT-CO2	0.146672	0.0633666	PAAD
PCPG	MT-CO2	-0.0622201	0.401438	PCPG
PRAD	MT-CO2	-0.0254925	0.55334	PRAD
READ	MT-CO2	0.0161915	0.874267	READ
SARC	MT-CO2	0.0184205	0.767963	SARC
SKCM	MT-CO2	0.0812473	0.0784725	SKCM
STAD	MT-CO2	-0.00445158	0.926409	STAD
TGCT	MT-CO2	0.0114619	0.888172	TGCT
THCA	MT-CO2	0.114218	0.00652371	THCA	**
THYM	MT-CO2	0.0911295	0.320179	THYM
UCEC	MT-CO2	-0.215389	0.0021353	UCEC	**
UCS	MT-CO2	-0.158676	0.238428	UCS
UVM	MT-CO2	0.00685411	0.952195	UVM
ACC	MT-CO3	-0.199446	0.0841116	ACC
BLCA	MT-CO3	-0.0671703	0.168414	BLCA
BRCA	MT-CO3	-0.17529	1.24088e-09	BRCA	**
CESC	MT-CO3	-0.113731	0.0468355	CESC	*
CHOL	MT-CO3	0.153459	0.314203	CHOL
COAD	MT-CO3	-0.0900486	0.107878	COAD
DLBC	MT-CO3	-0.0245102	0.870099	DLBC
ESCA	MT-CO3	-0.0642576	0.378429	ESCA
GBM	MT-CO3	-0.143888	0.0612088	GBM
HNSC	MT-CO3	-0.0473271	0.264388	HNSC
KICH	MT-CO3	0.503738	4.85081e-07	KICH	**
KIRC	MT-CO3	0.114277	0.00569612	KIRC	**
KIRP	MT-CO3	0.166186	0.00304539	KIRP	**
LAML	MT-CO3	0.229993	0.00278953	LAML	**
LGG	MT-CO3	0.191967	1.02271e-05	LGG	**
LIHC	MT-CO3	-0.300798	3.44324e-10	LIHC	**
LUAD	MT-CO3	-0.0796358	0.0583027	LUAD
LUSC	MT-CO3	-0.0128884	0.766782	LUSC
MESO	MT-CO3	-0.20311	0.0591871	MESO
OV	MT-CO3	0.0122255	0.832156	OV
PAAD	MT-CO3	-0.0138557	0.861514	PAAD
PCPG	MT-CO3	0.0675194	0.362466	PCPG
PRAD	MT-CO3	-0.120291	0.00500343	PRAD	**
READ	MT-CO3	0.00941473	0.926692	READ
SARC	MT-CO3	-0.128624	0.0385845	SARC	*
SKCM	MT-CO3	0.0269163	0.56051	SKCM
STAD	MT-CO3	-0.0726307	0.131306	STAD
TGCT	MT-CO3	-0.218547	0.0066478	TGCT	**
THCA	MT-CO3	0.142478	0.000675004	THCA	**
THYM	MT-CO3	-0.0779019	0.395704	THYM
UCEC	MT-CO3	-0.35476	2.37531e-07	UCEC	**
UCS	MT-CO3	-0.236849	0.0760808	UCS
UVM	MT-CO3	0.00530924	0.962961	UVM
ACC	MT-CYB	-0.304283	0.00753101	ACC	**
BLCA	MT-CYB	-0.138048	0.00449625	BLCA	**
BRCA	MT-CYB	-0.187521	7.70923e-11	BRCA	**
CESC	MT-CYB	-0.145359	0.0109003	CESC	*
CHOL	MT-CYB	-0.0141328	0.926585	CHOL
COAD	MT-CYB	-0.149033	0.00757442	COAD	**
DLBC	MT-CYB	-0.113492	0.447512	DLBC
ESCA	MT-CYB	-0.189198	0.00893944	ESCA	**
GBM	MT-CYB	-0.191887	0.0121838	GBM	*
HNSC	MT-CYB	-0.107132	0.0113322	HNSC	*
KICH	MT-CYB	0.432047	2.36025e-05	KICH	**
KIRC	MT-CYB	0.0388803	0.348282	KIRC
KIRP	MT-CYB	0.0922221	0.101763	KIRP
LAML	MT-CYB	0.191198	0.0133182	LAML	*
LGG	MT-CYB	-0.0394585	0.368735	LGG
LIHC	MT-CYB	-0.328219	5.90447e-12	LIHC	**
LUAD	MT-CYB	-0.187395	7.18158e-06	LUAD	**
LUSC	MT-CYB	-0.185398	1.681e-05	LUSC	**
MESO	MT-CYB	-0.287044	0.00702568	MESO	**
OV	MT-CYB	-0.0167359	0.771713	OV
PAAD	MT-CYB	-0.185427	0.018526	PAAD	*
PCPG	MT-CYB	-0.0361966	0.625686	PCPG
PRAD	MT-CYB	-0.148489	0.000517699	PRAD	**
READ	MT-CYB	-0.152003	0.135139	READ
SARC	MT-CYB	-0.14831	0.0169172	SARC	*
SKCM	MT-CYB	-0.0160362	0.728777	SKCM
STAD	MT-CYB	-0.189743	7.09605e-05	STAD	**
TGCT	MT-CYB	-0.14463	0.0744725	TGCT
THCA	MT-CYB	0.00348622	0.934045	THCA
THYM	MT-CYB	-0.338586	0.000145507	THYM	**
UCEC	MT-CYB	-0.439227	6.89959e-11	UCEC	**
UCS	MT-CYB	-0.302049	0.0223997	UCS	*
UVM	MT-CYB	0.061275	0.591649	UVM
ACC	MT-ND1	-0.174614	0.131392	ACC
BLCA	MT-ND1	-0.15335	0.00157993	BLCA	**
BRCA	MT-ND1	-0.217966	3.28184e-14	BRCA	**
CESC	MT-ND1	-0.15983	0.0050713	CESC	**
CHOL	MT-ND1	-0.0155189	0.919407	CHOL
COAD	MT-ND1	-0.164642	0.00313816	COAD	**
DLBC	MT-ND1	-0.107303	0.472817	DLBC
ESCA	MT-ND1	-0.101354	0.164093	ESCA
GBM	MT-ND1	-0.172447	0.0245301	GBM	*
HNSC	MT-ND1	-0.152464	0.000300827	HNSC	**
KICH	MT-ND1	0.458989	6.06947e-06	KICH	**
KIRC	MT-ND1	0.021677	0.601123	KIRC
KIRP	MT-ND1	0.0410759	0.466861	KIRP
LAML	MT-ND1	0.144732	0.0620211	LAML
LGG	MT-ND1	0.0559079	0.202645	LGG
LIHC	MT-ND1	-0.278679	6.80144e-09	LIHC	**
LUAD	MT-ND1	-0.13669	0.00111384	LUAD	**
LUSC	MT-ND1	-0.229544	8.61944e-08	LUSC	**
MESO	MT-ND1	-0.13877	0.199893	MESO
OV	MT-ND1	-0.00821107	0.886811	OV
PAAD	MT-ND1	-0.135401	0.0867952	PAAD
PCPG	MT-ND1	0.0837553	0.258326	PCPG
PRAD	MT-ND1	-0.152086	0.000375826	PRAD	**
READ	MT-ND1	-0.129812	0.202669	READ
SARC	MT-ND1	-0.17552	0.00461015	SARC	**
SKCM	MT-ND1	-0.0118433	0.797887	SKCM
STAD	MT-ND1	-0.188807	7.71556e-05	STAD	**
TGCT	MT-ND1	-0.351093	8.60079e-06	TGCT	**
THCA	MT-ND1	0.147488	0.000430943	THCA	**
THYM	MT-ND1	-0.296068	0.000976594	THYM	**
UCEC	MT-ND1	-0.363897	1.09536e-07	UCEC	**
UCS	MT-ND1	-0.26718	0.0445195	UCS	*
UVM	MT-ND1	-0.125427	0.270721	UVM
ACC	MT-ND2	-0.140286	0.226776	ACC
BLCA	MT-ND2	-0.0989548	0.0421788	BLCA	*
BRCA	MT-ND2	-0.0612023	0.0351549	BRCA	*
CESC	MT-ND2	-0.117961	0.0391849	CESC	*
CHOL	MT-ND2	0.0725235	0.635902	CHOL
COAD	MT-ND2	-0.0216776	0.699268	COAD
DLBC	MT-ND2	-0.117921	0.429867	DLBC
ESCA	MT-ND2	-0.0357416	0.624439	ESCA
GBM	MT-ND2	-0.18067	0.0183881	GBM	*
HNSC	MT-ND2	-0.0891446	0.0352698	HNSC	*
KICH	MT-ND2	0.498607	6.60158e-07	KICH	**
KIRC	MT-ND2	0.0270961	0.513419	KIRC
KIRP	MT-ND2	0.0356666	0.527576	KIRP
LAML	MT-ND2	0.256777	0.000808939	LAML	**
LGG	MT-ND2	0.0409954	0.350364	LGG
LIHC	MT-ND2	-0.229499	2.12142e-06	LIHC	**
LUAD	MT-ND2	-0.0585399	0.164279	LUAD
LUSC	MT-ND2	-0.0522367	0.229041	LUSC
MESO	MT-ND2	-0.174883	0.105207	MESO
OV	MT-ND2	-0.00325829	0.954957	OV
PAAD	MT-ND2	-0.0961917	0.224808	PAAD
PCPG	MT-ND2	0.0191797	0.796086	PCPG
PRAD	MT-ND2	-0.0987957	0.0213068	PRAD	*
READ	MT-ND2	-0.0176809	0.862809	READ
SARC	MT-ND2	-0.0988843	0.112379	SARC
SKCM	MT-ND2	0.0489391	0.289698	SKCM
STAD	MT-ND2	-0.0985778	0.0403315	STAD	*
TGCT	MT-ND2	-0.0976822	0.229663	TGCT
THCA	MT-ND2	0.0712212	0.0904917	THCA
THYM	MT-ND2	-0.291356	0.0011857	THYM	**
UCEC	MT-ND2	-0.299456	1.57053e-05	UCEC	**
UCS	MT-ND2	-0.324661	0.0137404	UCS	*
UVM	MT-ND2	0.0343693	0.763643	UVM
ACC	MT-ND3	-0.278642	0.0147948	ACC	*
BLCA	MT-ND3	-0.186234	0.000119032	BLCA	**
BRCA	MT-ND3	-0.213841	1.00924e-13	BRCA	**
CESC	MT-ND3	-0.129412	0.0235713	CESC	*
CHOL	MT-ND3	0.0630551	0.680711	CHOL
COAD	MT-ND3	-0.12937	0.0206168	COAD	*
DLBC	MT-ND3	-0.196916	0.184618	DLBC
ESCA	MT-ND3	-0.0939148	0.197456	ESCA
GBM	MT-ND3	-0.149758	0.0512707	GBM
HNSC	MT-ND3	-0.1175	0.00545261	HNSC	**
KICH	MT-ND3	0.245483	0.020409	KICH	*
KIRC	MT-ND3	0.115242	0.00529907	KIRC	**
KIRP	MT-ND3	-0.0360682	0.522934	KIRP
LAML	MT-ND3	0.166867	0.0311359	LAML	*
LGG	MT-ND3	0.0121665	0.781742	LGG
LIHC	MT-ND3	-0.227779	2.53877e-06	LIHC	**
LUAD	MT-ND3	-0.161663	0.000111988	LUAD	**
LUSC	MT-ND3	-0.0579204	0.18223	LUSC
MESO	MT-ND3	-0.236667	0.0273135	MESO	*
OV	MT-ND3	-0.0192637	0.738404	OV
PAAD	MT-ND3	-0.109192	0.16795	PAAD
PCPG	MT-ND3	0.0123846	0.867485	PCPG
PRAD	MT-ND3	-0.120253	0.00501759	PRAD	**
READ	MT-ND3	-0.104989	0.303548	READ
SARC	MT-ND3	-0.116154	0.0619563	SARC
SKCM	MT-ND3	-0.0097536	0.832969	SKCM
STAD	MT-ND3	-0.232377	1.01581e-06	STAD	**
TGCT	MT-ND3	-0.299875	0.00016597	TGCT	**
THCA	MT-ND3	0.0211109	0.616238	THCA
THYM	MT-ND3	-0.163335	0.0734407	THYM
UCEC	MT-ND3	-0.374071	4.49546e-08	UCEC	**
UCS	MT-ND3	-0.286559	0.0306884	UCS	*
UVM	MT-ND3	-0.0354237	0.756613	UVM
ACC	MT-ND4	-0.218949	0.0574014	ACC
BLCA	MT-ND4	-0.0855835	0.079068	BLCA
BRCA	MT-ND4	-0.0651956	0.024813	BRCA	*
CESC	MT-ND4	-0.173727	0.0022902	CESC	**
CHOL	MT-ND4	0.0877359	0.56658	CHOL
COAD	MT-ND4	-0.0985713	0.0782913	COAD
DLBC	MT-ND4	-0.120023	0.421633	DLBC
ESCA	MT-ND4	-0.188537	0.00918601	ESCA	**
GBM	MT-ND4	-0.242957	0.0014111	GBM	**
HNSC	MT-ND4	-0.144219	0.000633213	HNSC	**
KICH	MT-ND4	0.544739	3.41481e-08	KICH	**
KIRC	MT-ND4	0.0239048	0.564257	KIRC
KIRP	MT-ND4	0.130342	0.0204639	KIRP	*
LAML	MT-ND4	0.237843	0.00196773	LAML	**
LGG	MT-ND4	-0.00279294	0.949291	LGG
LIHC	MT-ND4	-0.33658	1.57121e-12	LIHC	**
LUAD	MT-ND4	-0.0931582	0.026676	LUAD	*
LUSC	MT-ND4	-0.0348018	0.423095	LUSC
MESO	MT-ND4	-0.332557	0.00164895	MESO	**
OV	MT-ND4	-0.0173577	0.763477	OV
PAAD	MT-ND4	-0.0960124	0.225677	PAAD
PCPG	MT-ND4	0.0168118	0.820806	PCPG
PRAD	MT-ND4	-0.128082	0.00278934	PRAD	**
READ	MT-ND4	-0.103975	0.308271	READ
SARC	MT-ND4	-0.0869066	0.163166	SARC
SKCM	MT-ND4	0.011732	0.799747	SKCM
STAD	MT-ND4	-0.0996818	0.0381336	STAD	*
TGCT	MT-ND4	-0.00937366	0.908447	TGCT
THCA	MT-ND4	0.0311852	0.459022	THCA
THYM	MT-ND4	-0.331455	0.000204245	THYM	**
UCEC	MT-ND4	-0.355204	2.28884e-07	UCEC	**
UCS	MT-ND4	-0.300899	0.0229418	UCS	*
UVM	MT-ND4	-0.00960224	0.933066	UVM
ACC	MT-ND4L	-0.245521	0.0325354	ACC	*
BLCA	MT-ND4L	-0.048212	0.323134	BLCA
BRCA	MT-ND4L	-0.0743058	0.0105055	BRCA	*
CESC	MT-ND4L	-0.177079	0.00187374	CESC	**
CHOL	MT-ND4L	-0.0484818	0.751805	CHOL
COAD	MT-ND4L	-0.148058	0.00798252	COAD	**
DLBC	MT-ND4L	-0.106828	0.47479	DLBC
ESCA	MT-ND4L	-0.134519	0.0642552	ESCA
GBM	MT-ND4L	-0.204152	0.00757689	GBM	**
HNSC	MT-ND4L	-0.179256	2.04942e-05	HNSC	**
KICH	MT-ND4L	0.552536	1.9787e-08	KICH	**
KIRC	MT-ND4L	0.0247755	0.55015	KIRC
KIRP	MT-ND4L	0.0378492	0.502605	KIRP
LAML	MT-ND4L	0.403765	6.27585e-08	LAML	**
LGG	MT-ND4L	0.00527812	0.904335	LGG
LIHC	MT-ND4L	-0.348532	2.20602e-13	LIHC	**
LUAD	MT-ND4L	-0.0808814	0.0544641	LUAD
LUSC	MT-ND4L	-0.0477041	0.272057	LUSC
MESO	MT-ND4L	-0.349679	0.000900564	MESO	**
OV	MT-ND4L	-0.0302456	0.599983	OV
PAAD	MT-ND4L	-0.196393	0.0125285	PAAD	*
PCPG	MT-ND4L	0.0698104	0.346372	PCPG
PRAD	MT-ND4L	-0.113425	0.00815625	PRAD	**
READ	MT-ND4L	-0.149407	0.142013	READ
SARC	MT-ND4L	-0.0932529	0.134454	SARC
SKCM	MT-ND4L	0.00751548	0.870912	SKCM
STAD	MT-ND4L	-0.10511	0.0287464	STAD	*
TGCT	MT-ND4L	0.0284143	0.72735	TGCT
THCA	MT-ND4L	-0.0412845	0.326871	THCA
THYM	MT-ND4L	-0.495569	7.50649e-09	THYM	**
UCEC	MT-ND4L	-0.392611	8.18277e-09	UCEC	**
UCS	MT-ND4L	-0.3536	0.0069705	UCS	**
UVM	MT-ND4L	0.0232117	0.839096	UVM
ACC	MT-ND5	-0.330202	0.00357847	ACC	**
BLCA	MT-ND5	-0.163174	0.000766375	BLCA	**
BRCA	MT-ND5	-0.228881	1.5023e-15	BRCA	**
CESC	MT-ND5	-0.172509	0.00246131	CESC	**
CHOL	MT-ND5	-0.109523	0.473877	CHOL
COAD	MT-ND5	-0.339633	4.42737e-10	COAD	**
DLBC	MT-ND5	-0.119512	0.423627	DLBC
ESCA	MT-ND5	-0.277509	0.000106024	ESCA	**
GBM	MT-ND5	-0.218579	0.00418851	GBM	**
HNSC	MT-ND5	-0.257473	6.7111e-10	HNSC	**
KICH	MT-ND5	0.464146	4.61792e-06	KICH	**
KIRC	MT-ND5	-0.0689895	0.0957894	KIRC
KIRP	MT-ND5	-0.0350723	0.534481	KIRP
LAML	MT-ND5	0.190112	0.0138617	LAML	*
LGG	MT-ND5	-0.0348655	0.427108	LGG
LIHC	MT-ND5	-0.329119	5.1301e-12	LIHC	**
LUAD	MT-ND5	-0.340282	8.25963e-17	LUAD	**
LUSC	MT-ND5	-0.443679	4.57357e-27	LUSC	**
MESO	MT-ND5	-0.292803	0.00592005	MESO	**
OV	MT-ND5	-0.0720632	0.210994	OV
PAAD	MT-ND5	-0.343623	8.0904e-06	PAAD	**
PCPG	MT-ND5	-0.038653	0.602411	PCPG
PRAD	MT-ND5	-0.263079	4.77785e-10	PRAD	**
READ	MT-ND5	-0.369582	0.000180215	READ	**
SARC	MT-ND5	-0.0532043	0.393823	SARC
SKCM	MT-ND5	-0.137887	0.00273838	SKCM	**
STAD	MT-ND5	-0.391301	2.7075e-17	STAD	**
TGCT	MT-ND5	-0.189187	0.0191746	TGCT	*
THCA	MT-ND5	-0.0941014	0.0251714	THCA	*
THYM	MT-ND5	-0.481903	2.18963e-08	THYM	**
UCEC	MT-ND5	-0.514693	5.43965e-15	UCEC	**
UCS	MT-ND5	-0.394103	0.00241906	UCS	**
UVM	MT-ND5	-0.0830453	0.466849	UVM
ACC	MT-ND6	-0.334977	0.00309818	ACC	**
BLCA	MT-ND6	-0.238575	7.11502e-07	BLCA	**
BRCA	MT-ND6	-0.29706	1.43503e-25	BRCA	**
CESC	MT-ND6	-0.167259	0.00334017	CESC	**
CHOL	MT-ND6	-0.133993	0.380201	CHOL
COAD	MT-ND6	-0.354959	6.19292e-11	COAD	**
DLBC	MT-ND6	-0.212186	0.152182	DLBC
ESCA	MT-ND6	-0.31286	1.1085e-05	ESCA	**
GBM	MT-ND6	-0.219381	0.00404825	GBM	**
HNSC	MT-ND6	-0.245752	4.03906e-09	HNSC	**
KICH	MT-ND6	0.419599	4.25614e-05	KICH	**
KIRC	MT-ND6	-0.0623914	0.132069	KIRC
KIRP	MT-ND6	-0.0246763	0.662123	KIRP
LAML	MT-ND6	0.155202	0.0452047	LAML	*
LGG	MT-ND6	-0.0627579	0.15259	LGG
LIHC	MT-ND6	-0.294066	8.77349e-10	LIHC	**
LUAD	MT-ND6	-0.372346	4.70264e-20	LUAD	**
LUSC	MT-ND6	-0.483165	1.80436e-32	LUSC	**
MESO	MT-ND6	-0.13304	0.219285	MESO
OV	MT-ND6	-0.0574329	0.319046	OV
PAAD	MT-ND6	-0.373049	1.09541e-06	PAAD	**
PCPG	MT-ND6	-0.147329	0.0459611	PCPG	*
PRAD	MT-ND6	-0.336148	8.24993e-16	PRAD	**
READ	MT-ND6	-0.3684	0.000189704	READ	**
SARC	MT-ND6	-0.0343827	0.581755	SARC
SKCM	MT-ND6	-0.184381	5.79109e-05	SKCM	**
STAD	MT-ND6	-0.443917	2.46631e-22	STAD	**
TGCT	MT-ND6	-0.297665	0.000186386	TGCT	**
THCA	MT-ND6	-0.0386668	0.358502	THCA
THYM	MT-ND6	-0.377185	2.00276e-05	THYM	**
UCEC	MT-ND6	-0.497421	5.82716e-14	UCEC	**
UCS	MT-ND6	-0.327021	0.0130303	UCS	*
UVM	MT-ND6	-0.18636	0.100085	UVM
