## Supplementary material for "A Sexual Bias in mitochondrial protein-coding gene expression across different tissues and the prognostic value in multiple cancers": Table S4

### Sheet: README
Xena Differential Gene Expression Analysis Pipeline for 13 mtDNA Genes
METHOD = limma_voom Differential Gene Expression/ Fold_change = 1.5
Normalization methods ( Z normalization, ) will be applied to convert raw read counts into informative measures of gene expression and remove factors that affect the analysis.
Tissues	Status	Normal_Tissue_Samples	Primary_Tumor_Samples
Breast	Have samples for both	179	1092
Esophagus	Have samples for both	653	181
Adrenal Gland	Have samples for both	128	77
Adipose	Only health samples	575	0
Brain	Have samples for both	1152	662
Muscle	Only health samples	400	0
Vagina	Only health samples	85	0
Salivary Gland	Only health samples	55	0
Thyroid	Have samples for both	279	504
Spleen	Only health samples	100	0
Small Intestine	Only health samples	95	0
Nerve	Only health samples	278	153
Heart	Only health samples	400	0
Pituitary	Only health samples	110	0
Peripheral Blood	Have samples for both	943	239
Fallopian Tube	Only health samples	5	0
Bladder	Have samples for both	9	407
Colon	Have samples for both	308	288
Cervix	Only Tumor samples	0	310
Head and Neck	Only Tumor samples	0	575
Kidney	Have samples for both	28	818
Liver	Have samples for both	110	369
Lung	Have samples for both	288	1011
Ovary	Have samples for both	88	419
Pancreas	Have samples for both	167	178
Prostate	Have samples for both	100	495
Skin	Have samples for both	555	102
Stomach	Have samples for both	174	414
Testis	Have samples for both	165	148
Thymus	Only health samples	122	0

### Sheet: Table S4.DEG_mtDNA_across_tissu
Genes	logFC	AveExpr	t	P.Value	adj.P.Val	B	Log10_FDR	Tissue_Health_vs_Tumor
MT-ND3	1.36779	10.1651	13.3171	3.8399e-37	1.44592e-36	72.9627	35.8399	Esophagus
MT-CO2	1.17532	12.61	11.0369	1.08311e-26	3.08734e-26	49.1683	25.5104	Esophagus
MT-ATP6	1.15817	12.4447	10.7695	1.46543e-25	4.03195e-25	46.5775	24.3945	Esophagus
MT-ND2	0.96678	12.6652	8.57824	4.02294e-17	8.64093e-17	27.3595	16.0634	Esophagus
MT-CYB	0.897658	12.6938	7.92036	6.77616e-15	1.36263e-14	22.3064	13.8656	Esophagus
MT-ND5	0.919341	11.4545	7.87293	9.67666e-15	1.9383e-14	21.8958	13.7126	Esophagus
MT-ATP8	0.713757	9.29367	7.14466	1.8287e-12	3.39404e-12	16.6326	11.4693	Esophagus
MT-ND1	0.75676	12.0381	6.77877	2.15814e-11	3.85018e-11	14.35	10.4145	Esophagus
MT-ND6	0.850151	9.62469	6.70166	3.57888e-11	6.34487e-11	13.733	10.1976	Esophagus
MT-ND4	0.653649	13.6043	5.68869	1.71741e-08	2.76891e-08	7.90536	7.55769	Esophagus
MT-ND4L	0.566773	9.5582	5.54909	3.75073e-08	5.96631e-08	6.94515	7.22429	Esophagus
MT-CO3	0.489033	12.8529	4.5142	7.17607e-06	1.03417e-05	2.04475	4.98541	Esophagus
MT-CO1	0.0634992	13.9435	0.517163	0.605166	0.628033	-7.85282	0.202017	Esophagus
MT-ATP8	1.47732	10.0785	6.33865	1.3839e-09	4.87007e-09	10.8372	8.31246	Adrenal Gland
MT-ND4L	0.555398	10.5505	2.37599	0.0183971	0.0267974	-4.76642	1.57191	Adrenal Gland
MT-ATP6	0.525802	13.6095	2.10902	0.0361229	0.0501691	-5.16751	1.29956	Adrenal Gland
MT-ND1	0.3746	13.1688	1.49577	0.13621	0.170762	-6.28233	0.76761	Adrenal Gland
MT-ND2	0.318327	13.6754	1.28579	0.199926	0.242126	-6.54217	0.615958	Adrenal Gland
MT-ND6	0.253208	10.1373	1.00253	0.317234	0.367085	-7.08156	0.435233	Adrenal Gland
MT-ND3	0.19663	11.481	0.864053	0.388541	0.43984	-7.12577	0.356705	Adrenal Gland
MT-ND5	0.184259	12.0235	0.7456	0.456739	0.507663	-7.18751	0.294424	Adrenal Gland
MT-ND4	0.18365	14.7122	0.717237	0.474022	0.524653	-7.0491	0.280128	Adrenal Gland
MT-CYB	0.132889	13.5501	0.543799	0.587154	0.632907	-7.22573	0.19866	Adrenal Gland
MT-CO2	-0.0384973	13.6219	-0.159137	0.873713	0.893316	-7.35671	0.0489948	Adrenal Gland
MT-CO1	-0.443073	15.1202	-1.54869	0.122955	0.155501	-6.09247	0.808266	Adrenal Gland
MT-CO3	-0.475371	14.025	-1.89102	0.0599922	0.0802283	-5.57169	1.09567	Adrenal Gland
MT-ND2	1.8196	11.9126	24.203	8.9175e-107	7.44985e-106	232.291	105.128	Breast
MT-CYB	1.57719	11.8097	22.509	9.97501e-95	6.7201e-94	204.584	93.1726	Breast
MT-ND1	1.62843	11.5535	22.3214	2.04707e-93	1.34945e-92	201.564	91.8698	Breast
MT-ATP6	1.48939	11.7701	21.4667	1.68925e-87	1.01777e-86	187.965	85.9924	Breast
MT-ND3	1.48844	9.79792	19.7701	4.37806e-76	2.16612e-75	161.71	74.6643	Breast
MT-ND4	1.34451	12.7411	19.7535	5.63611e-76	2.78249e-75	161.496	74.5556	Breast
MT-ATP8	1.52281	8.41967	17.6085	2.7712e-62	1.09392e-61	129.996	60.961	Breast
MT-CO3	1.10158	12.3318	16.7787	3.07512e-57	1.10613e-56	118.453	55.9562	Breast
MT-ND4L	1.27417	8.67777	15.2683	1.84671e-48	5.69243e-48	98.2662	47.2447	Breast
MT-CO2	0.983549	11.9359	14.2979	4.04879e-43	1.13823e-42	86.0523	41.9438	Breast
MT-CO1	0.533174	13.4098	8.16965	7.38527e-16	1.23551e-15	23.7728	14.9082	Breast
MT-ND5	0.49205	10.827	6.29144	4.31633e-10	6.30026e-10	10.6892	9.20064	Breast
MT-ND6	-0.0049227	9.2496	-0.0583571	0.953473	0.955832	-8.82661	0.0196182	Breast
MT-ND5	1.24898	10.8023	2.71532	0.00689533	0.0166893	-3.98056	1.77756	Bladder
MT-ND6	1.0538	9.3119	2.15592	0.0316594	0.0616617	-5.28367	1.20998	Bladder
MT-CYB	0.739397	12.122	1.87363	0.061679	0.107263	-5.91285	0.969551	Bladder
MT-ND4L	0.850504	8.81752	1.76647	0.0780467	0.130679	-6.02385	0.883794	Bladder
MT-ND1	0.654076	11.489	1.55167	0.121498	0.188462	-6.44914	0.724777	Bladder
MT-ND4	0.551824	13.122	1.49846	0.134769	0.205572	-6.55575	0.687037	Bladder
MT-CO1	0.495193	13.6863	1.37897	0.16864	0.246969	-6.73207	0.607358	Bladder
MT-ATP8	0.641386	8.49959	1.35523	0.176076	0.255896	-6.65027	0.591937	Bladder
MT-ATP6	0.401241	12.2079	1.09409	0.274545	0.366928	-7.06475	0.435419	Bladder
MT-ND2	0.263443	12.2453	0.662806	0.50782	0.599442	-7.44355	0.222253	Bladder
MT-CO2	0.0450208	12.5605	0.135048	0.892639	0.921128	-7.6589	0.03568	Bladder
MT-CO3	0.0307856	12.6648	0.0945821	0.924692	0.945218	-7.66508	0.0244682	Bladder
MT-ND3	-0.155571	10.417	-0.401997	0.687891	0.758405	-7.5452	0.120099	Bladder
MT-ND2	2.75842	13.5378	36.2468	1.10782e-216	2.03779e-215	485.247	214.691	Brain
MT-ND1	2.58135	13.0959	34.0261	1.55071e-196	2.19625e-195	438.893	194.658	Brain
MT-ATP8	2.35477	9.98633	32.3425	1.89846e-181	2.22559e-180	404.051	179.653	Brain
MT-ATP6	2.34034	13.4538	30.8978	1.15582e-168	1.13614e-167	374.798	166.945	Brain
MT-CO2	2.2777	13.4955	30.4791	5.43489e-165	5.08426e-164	366.354	163.294	Brain
MT-CYB	2.30747	13.2274	30.2797	3.01112e-163	2.74571e-162	362.333	161.561	Brain
MT-CO3	2.07735	13.5526	27.6438	1.38318e-140	9.40712e-140	310.234	139.027	Brain
MT-ND4L	1.89666	10.1391	27.071	9.11558e-136	5.83096e-135	298.98	134.234	Brain
MT-ND4	2.04042	14.2834	26.2087	1.35923e-128	7.9848e-128	282.694	127.098	Brain
MT-ND3	1.81326	11.1604	25.7016	2.00975e-124	1.12332e-123	272.952	122.949	Brain
MT-CO1	1.60327	14.8109	19.2277	4.13763e-75	1.29307e-74	159.823	73.8884	Brain
MT-ND5	1.27327	12.3297	16.7743	8.33608e-59	2.14505e-58	122.256	57.6686	Brain
MT-ND6	0.564728	10.6144	7.1368	1.37761e-12	1.91781e-12	16.4843	11.7172	Brain
MT-ND3	-0.0698534	9.28868	-0.841681	0.400136	0.416201	-8.33819	0.380697	Peripheral Blood
MT-ATP6	-0.600216	11.5754	-7.28185	5.98952e-13	8.81946e-13	17.33	12.0546	Peripheral Blood
MT-CO3	-0.888512	11.7816	-10.28	8.38841e-24	1.49056e-23	42.0253	22.8267	Peripheral Blood
MT-ND6	-1.1909	9.01032	-10.967	1.01126e-26	1.88267e-26	48.6066	25.7252	Peripheral Blood
MT-CYB	-1.05554	11.7174	-12.0374	1.44706e-31	2.90588e-31	59.767	30.5367	Peripheral Blood
MT-ATP8	-1.2523	8.19891	-13.4693	1.40365e-38	3.13422e-38	75.7224	37.5039	Peripheral Blood
MT-CO2	-1.09795	11.5159	-14.0082	2.28873e-41	5.32309e-41	82.2079	40.2738	Peripheral Blood
MT-ND1	-1.30942	11.282	-14.8487	7.24171e-46	1.79585e-45	92.5177	44.7457	Peripheral Blood
MT-ND2	-1.44128	11.6752	-16.8573	2.59075e-57	7.52979e-57	118.794	56.1232	Peripheral Blood
MT-ND4	-1.63056	12.5047	-18.7742	4.85416e-69	1.66473e-68	145.748	67.7787	Peripheral Blood
MT-ND5	-1.78387	10.7059	-18.7918	3.75796e-69	1.29149e-68	145.952	67.8889	Peripheral Blood
MT-CO1	-1.88606	12.9531	-20.6878	2.0865e-81	8.55026e-81	174.167	80.068	Peripheral Blood
MT-ND4L	-2.4063	8.33563	-28.9224	1.41252e-139	1.32495e-138	307.827	137.878	Peripheral Blood
MT-ATP8	0.763536	8.7141	6.98869	5.92634e-12	8.25473e-12	14.9392	11.0833	Thyroid
MT-ND2	0.610405	12.1735	6.4321	2.185e-10	2.94893e-10	11.6557	9.53034	Thyroid
MT-ND4L	0.495496	9.05129	4.84912	1.49514e-06	1.85998e-06	2.84406	5.73049	Thyroid
MT-CYB	0.447499	12.2647	4.7368	2.57618e-06	3.18641e-06	2.55606	5.4967	Thyroid
MT-ND4	0.2283	13.2623	2.2602	0.0240821	0.0264956	-5.89583	1.57683	Thyroid
MT-ATP6	0.20321	12.3743	2.17412	0.0299936	0.0328736	-6.14879	1.48315	Thyroid
MT-ND1	0.187887	11.5002	1.84483	0.0654379	0.0707465	-6.87072	1.15029	Thyroid
MT-CO2	0.142588	12.2478	1.59299	0.111565	0.119325	-7.24839	0.923269	Thyroid
MT-CO3	0.140177	12.7731	1.49425	0.135511	0.144279	-7.36287	0.840797	Thyroid
MT-ND3	0.0527871	10.3775	0.596991	0.550686	0.565196	-8.47456	0.247801	Thyroid
MT-ND5	-0.550367	11.3865	-5.47578	5.86517e-08	7.53989e-08	6.14797	7.12263	Thyroid
MT-CO1	-0.974495	13.7913	-8.50313	9.24865e-17	1.40861e-16	26.2033	15.8512	Thyroid
MT-ND6	-1.64946	9.92713	-14.7461	1.25943e-43	2.8882e-43	87.3863	42.5394	Thyroid
MT-ND3	1.39511	10.6517	5.19396	2.57888e-07	8.30519e-07	5.48123	6.08065	Kidney
MT-ND2	1.34909	12.6936	5.16158	3.05134e-07	9.70777e-07	5.38945	6.01288	Kidney
MT-CO2	1.3738	12.6581	5.10984	3.98438e-07	1.24866e-06	5.13071	5.90356	Kidney
MT-ATP6	1.30527	12.6985	5.06384	5.04116e-07	1.55941e-06	4.90528	5.80704	Kidney
MT-CYB	1.35631	12.5638	5.02334	6.19183e-07	1.89066e-06	4.7023	5.72339	Kidney
MT-ATP8	1.21392	9.31737	4.72895	2.64186e-06	7.38759e-06	3.19725	5.1315	Kidney
MT-ND1	1.24143	12.2069	4.64578	3.9254e-06	1.0738e-05	2.91461	4.96908	Kidney
MT-CO3	1.13523	13.275	4.24275	2.45088e-05	6.00404e-05	1.20437	4.22156	Kidney
MT-ND4	0.802186	13.7539	2.96937	0.00306808	0.00540109	-3.29409	2.26752	Kidney
MT-ND4L	0.493914	9.83737	1.91382	0.0559788	0.0785792	-5.99166	1.10469	Kidney
MT-ND5	0.103357	11.9423	0.402019	0.687771	0.733118	-7.66343	0.134826	Kidney
MT-CO1	-0.114086	14.4919	-0.426135	0.670117	0.716913	-7.5579	0.144534	Kidney
MT-ND6	-0.215517	10.4308	-0.783404	0.433608	0.493046	-7.49157	0.307112	Kidney
MT-ND4	1.99301	13.6408	18.454	6.8092e-58	1.30909e-56	120.905	55.883	Liver
MT-ATP6	1.91743	12.691	17.9788	1.16021e-55	1.98675e-54	115.741	53.7019	Liver
MT-ATP8	2.45365	8.8691	16.8141	3.03979e-50	3.95398e-49	103.076	48.403	Liver
MT-ND4L	2.32915	9.29063	15.6282	7.99557e-45	7.98568e-44	90.6586	43.0977	Liver
MT-CYB	1.71678	12.7579	15.4061	8.02135e-44	7.60616e-43	88.5759	42.1188	Liver
MT-ND2	1.62436	12.5932	14.6246	2.44965e-40	1.97724e-39	80.575	38.7039	Liver
MT-CO2	1.41502	12.88	14.1901	1.98414e-38	1.47347e-37	76.2168	36.8317	Liver
MT-ND1	1.46159	12.2077	13.6852	3.05927e-36	2.06981e-35	71.1613	34.6841	Liver
MT-CO3	1.13568	13.1345	11.2118	4.44608e-26	1.93173e-25	47.9584	24.7141	Liver
MT-ND3	1.24145	10.6205	10.6826	4.77115e-24	1.89959e-23	43.1431	22.7213	Liver
MT-CO1	1.14194	14.3327	10.5302	1.78834e-23	6.95011e-23	42.0853	22.158	Liver
MT-ND5	1.41216	11.2111	10.5208	1.9399e-23	7.52517e-23	41.7939	22.1235	Liver
MT-ND6	0.580066	9.77985	4.01686	6.842e-05	0.000104254	-0.238259	3.98191	Liver
MT-ATP8	1.11178	7.99397	14.4243	7.22056e-44	1.6713e-43	87.6711	42.7769	Lung
MT-ND2	1.00649	11.5934	14.1921	1.2927e-42	2.93871e-42	84.8995	41.5318	Lung
MT-ND1	1.04329	11.0524	13.8995	4.66885e-41	1.03781e-40	81.312	39.9839	Lung
MT-ATP6	0.87122	11.4724	12.4176	1.52897e-33	3.04295e-33	64.1101	32.5167	Lung
MT-ND5	1.00392	10.5518	12.2314	1.20984e-32	2.37591e-32	62.0254	31.6242	Lung
MT-CYB	0.79621	11.3798	11.3915	1.00339e-28	1.85703e-28	53.0864	27.7312	Lung
MT-ND4	0.753584	12.5754	10.6873	1.29816e-25	2.29351e-25	46.0131	24.6395	Lung
MT-ND6	0.968367	8.90753	9.85527	3.7858e-22	6.34808e-22	37.9926	21.1974	Lung
MT-ND4L	0.668968	8.54095	9.85198	3.90279e-22	6.54279e-22	37.9528	21.1842	Lung
MT-CO2	0.49336	11.7131	7.22603	8.44279e-13	1.20117e-12	16.8259	11.9204	Lung
MT-ND3	0.458591	9.37432	6.96585	5.16643e-12	7.24831e-12	14.9756	11.1398	Lung
MT-CO3	0.183466	11.9	2.61883	0.00892555	0.0100334	-5.35764	1.99855	Lung
MT-CO1	0.149942	13.1821	1.99047	0.0467484	0.0510433	-6.76072	1.29206	Lung
MT-ATP6	-0.227329	11.9915	-1.62441	0.104902	0.116837	-6.78497	0.932418	Ovary
MT-CYB	-0.469243	12.119	-3.29846	0.00103974	0.00130843	-2.70831	2.88325	Ovary
MT-ND3	-0.582388	10.2778	-4.11744	4.46529e-05	5.98914e-05	0.174054	4.22264	Ovary
MT-ATP8	-0.622195	9.01336	-4.50864	8.09433e-06	1.12344e-05	1.754	4.94945	Ovary
MT-ND2	-0.671065	12.649	-4.70565	3.26038e-06	4.59863e-06	2.77579	5.33737	Ovary
MT-ND4	-0.850396	13.2868	-5.81664	1.05829e-08	1.64246e-08	8.35036	7.78451	Ovary
MT-ND5	-0.891049	11.1173	-6.21461	1.06687e-09	1.71631e-09	10.4978	8.76541	Ovary
MT-CO2	-0.92726	11.9952	-6.77842	3.35285e-11	5.69395e-11	13.921	10.2446	Ovary
MT-CO3	-0.952388	12.5107	-6.85275	2.08705e-11	3.57072e-11	14.4073	10.4472	Ovary
MT-ND4L	-1.28976	9.63841	-9.53068	6.24039e-20	1.40613e-19	33.6578	18.852	Ovary
MT-ND6	-1.65521	9.66614	-10.5862	8.11152e-24	2.05615e-23	42.5306	22.6869	Ovary
MT-ND1	-1.70454	12.2872	-11.1895	3.74521e-26	1.01503e-25	47.969	24.9935	Ovary
MT-CO1	-2.02616	13.6877	-12.4728	2.29512e-31	7.26219e-31	59.948	30.1389	Ovary
MT-ND2	1.54948	12.1348	8.70747	1.23052e-16	3.10421e-16	26.607	15.508	Pancreas
MT-ATP8	1.20439	8.74039	7.68854	1.50644e-13	3.36834e-13	19.4059	12.4726	Pancreas
MT-ND1	1.28458	11.6611	7.31504	1.75682e-12	3.77471e-12	17.1519	11.4231	Pancreas
MT-CYB	1.24902	12.0568	7.11371	6.37262e-12	1.33636e-11	15.9064	10.8741	Pancreas
MT-ATP6	1.12608	12.0217	6.5076	2.63288e-10	5.13004e-10	12.2556	9.28988	Pancreas
MT-ND4L	0.971024	8.9752	6.11984	2.50078e-09	4.64956e-09	9.88128	8.33259	Pancreas
MT-ND4	1.04715	12.9343	5.79977	1.48076e-08	2.65455e-08	8.36927	7.57601	Pancreas
MT-ND3	0.812151	10.2737	5.02062	8.20365e-07	1.34795e-06	4.32879	5.87033	Pancreas
MT-CO2	0.678122	12.013	3.88692	0.000121354	0.000176305	-0.352904	3.75374	Pancreas
MT-CO3	0.356749	12.2486	2.07038	0.039147	0.0472856	-5.6108	1.32527	Pancreas
MT-ND5	0.17745	10.8138	1.05171	0.293654	0.322669	-7.27381	0.491242	Pancreas
MT-CO1	-0.0756345	13.3912	-0.390132	0.696675	0.721556	-7.60565	0.14173	Pancreas
MT-ND6	-0.313443	9.22296	-1.87882	0.061096	0.0724494	-6.16562	1.13997	Pancreas
MT-ND2	1.27995	12.1232	12.4515	8.38225e-32	2.27275e-31	60.7176	30.6434	Prostate
MT-ATP6	0.968022	12.3351	10.5394	6.17462e-24	1.37997e-23	42.7322	22.8601	Prostate
MT-ND4	0.89956	13.2674	9.17464	7.29853e-19	1.4277e-18	31.2081	17.8454	Prostate
MT-CYB	0.867295	12.4528	8.92186	5.58711e-18	1.06829e-17	29.1513	16.9713	Prostate
MT-ATP8	1.11838	8.68937	8.26548	9.03072e-16	1.62949e-15	23.9234	14.7879	Prostate
MT-ND1	0.803973	11.7014	8.05031	4.48317e-15	7.95415e-15	22.5055	14.0994	Prostate
MT-ND4L	0.795552	9.16178	6.26939	6.9516e-10	1.06279e-09	10.6227	8.97355	Prostate
MT-CO2	0.523515	12.5063	5.98437	3.7469e-09	5.61045e-09	9.16384	8.251	Prostate
MT-CO3	0.449481	12.7738	5.16697	3.24805e-07	4.5476e-07	4.84372	6.34222	Prostate
MT-ND5	0.429345	10.9423	3.68769	0.00024693	0.00031116	-1.60204	3.50702	Prostate
MT-ND3	0.302213	10.7368	3.07621	0.00219242	0.00264655	-3.64481	2.57732	Prostate
MT-ND6	-0.297285	9.25759	-2.34519	0.019344	0.0222499	-5.68711	1.65267	Prostate
MT-CO1	-0.371209	13.5488	-3.57389	0.000380122	0.000474961	-1.86487	3.32334	Prostate
MT-ND1	0.87686	12.6579	10.7954	3.93043e-25	6.78718e-25	44.9542	24.1683	Skin
MT-ATP8	0.747638	9.36944	8.24811	8.71293e-16	1.29708e-15	23.5896	14.887	Skin
MT-ND2	0.607168	12.9721	8.00025	5.58322e-15	8.18953e-15	21.8119	14.0867	Skin
MT-ATP6	0.431135	12.7739	6.19107	1.04977e-09	1.39145e-09	9.87797	8.85653	Skin
MT-CYB	0.346722	12.9382	4.69388	3.26091e-06	4.00596e-06	2.07831	5.39729	Skin
MT-CO3	0.254382	13.3401	3.68485	0.000247598	0.000290215	-2.03602	3.53728	Skin
MT-ND5	0.335379	12.013	3.55439	0.000405878	0.000472913	-2.52273	3.32522	Skin
MT-CO1	0.220651	14.3743	2.89528	0.00391332	0.00441596	-4.57603	2.35497	Skin
MT-ND4	0.204388	13.7046	2.83885	0.00466681	0.00525231	-4.74793	2.27965	Skin
MT-ND3	0.148638	10.5555	1.92489	0.0546722	0.0590794	-6.96148	1.22856	Skin
MT-ND6	0.208136	10.486	1.85284	0.0643506	0.0693122	-7.09805	1.15919	Skin
MT-ND4L	0.0764853	9.48488	0.949311	0.34281	0.355429	-8.37526	0.449248	Skin
MT-CO2	-0.324476	12.8333	-4.51973	7.33758e-06	8.9391e-06	1.29818	5.04871	Skin
MT-ND3	1.22373	10.4269	9.30903	2.488e-19	6.38707e-19	32.3528	18.1947	Stomach
MT-ND6	1.02541	9.97288	7.81844	2.45872e-14	5.25738e-14	20.9734	13.2792	Stomach
MT-ATP6	0.996713	12.7038	7.5762	1.37662e-13	2.85794e-13	19.4033	12.5439	Stomach
MT-ND5	0.85823	11.7663	6.71007	4.55641e-11	8.52401e-11	13.6625	10.0694	Stomach
MT-CO2	0.816287	12.7447	6.17726	1.21297e-09	2.13816e-09	10.4981	8.66996	Stomach
MT-ND1	0.727476	12.6347	5.41848	8.75618e-08	1.42051e-07	6.32865	6.84756	Stomach
MT-CYB	0.635716	13.0686	4.7779	2.2364e-06	3.37911e-06	3.21927	5.4712	Stomach
MT-ND2	0.619448	13.2239	4.62913	4.51555e-06	6.71853e-06	2.55164	5.17273	Stomach
MT-ATP8	0.432818	9.82571	3.61774	0.000322559	0.000434537	-1.66637	3.36197	Stomach
MT-ND4	0.47359	14.0897	3.47949	0.000539301	0.000717497	-1.9431	3.14418	Stomach
MT-CO3	0.353522	13.1948	2.6116	0.00924041	0.01141	-4.58775	1.94271	Stomach
MT-ND4L	-0.021936	10.3719	-0.185374	0.852999	0.865281	-8.10049	0.062843	Stomach
MT-CO1	-0.0901696	14.7209	-0.653145	0.513916	0.539617	-7.69715	0.267914	Stomach
MT-ND1	1.69764	12.0574	17.0029	1.78033e-46	3.66539e-46	94.1124	45.4359	Testis
MT-ND2	1.18055	12.4441	13.2823	2.77238e-32	4.74039e-32	61.498	31.3242	Testis
MT-ATP6	1.00551	12.2323	10.9233	8.97741e-24	1.37069e-23	41.9713	22.8631	Testis
MT-ATP8	1.05495	9.02382	9.93703	2.01313e-20	2.93294e-20	34.2266	19.5327	Testis
MT-ND4	0.822077	13.3321	9.38665	1.27177e-18	1.81005e-18	30.2239	17.7423	Testis
MT-CYB	0.803428	12.1496	8.75689	1.24502e-16	1.72802e-16	25.6417	15.7625	Testis
MT-CO3	0.786301	12.7899	8.25547	4.1877e-15	5.68058e-15	22.1856	14.2456	Testis
MT-ND3	0.672606	10.1101	6.73141	7.93651e-11	1.0088e-10	12.3929	9.99619	Testis
MT-ND4L	0.462918	9.38437	3.52445	0.000487147	0.000549352	-2.74171	3.26015	Testis
MT-CO2	0.123327	12.4721	1.39099	0.165207	0.172586	-7.80133	0.762996	Testis
MT-CO1	0.0248355	13.4336	0.236097	0.81351	0.81894	-8.71047	0.0867478	Testis
MT-ND5	-0.294429	10.5529	-2.33995	0.0199092	0.0214917	-6.10706	1.66773	Testis
MT-ND6	-1.19163	8.56366	-10.9676	6.30106e-24	9.64108e-24	42.2456	23.0159	Testis
