## Supplementary material for "A Sexual Bias in mitochondrial protein-coding gene expression across different tissues and the prognostic value in multiple cancers": Table S5

Tissue	Genes	RPKM_50_59_years	RPKM_20_49_years	RPKM_60_79_years	P-value	Critical Value	Benjamini-Hochberg Adjusted_FDR	Significant using an FDR of 0.05?
Adipose - Visceral (Omentum)	MT-ATP6	988.63	1324.97	1306.34	2.50E-07	0.009274194	1.35E-06	Yes
Adrenal Gland	MT-ATP6	1601.44	1764.31	1862.68	0.029909	0.029435484	0.050804329	No
Artery - Aorta	MT-ATP6	427.46	460.59	419.35	0.11501	0.034475806	0.166798129	No
Artery - Coronary	MT-ATP6	649.67	834.11	637.09	3.32E-08	0.006653226	2.50E-07	Yes
Artery - Tibial	MT-ATP6	456.16	494.47	511.46	0.076187	0.032862903	0.115916417	No
Brain - Amygdala	MT-ATP6	2711.77	1567.57	1959.01	0.010288	0.024193548	0.021261867	Yes
Brain - Anterior cingulate cortex (BA24)	MT-ATP6	2185.51	1941.49	2060.06	0.80316	0.047177419	0.851212308	No
Brain - Caudate (basal ganglia)	MT-ATP6	2172.68	2857.63	2467.45	0.37546	0.040322581	0.4655704	No
Brain - Cerebellar Hemisphere	MT-ATP6	1297.54	603.08	1204.89	0.0017026	0.018951613	0.004491966	Yes
Brain - Cerebellum	MT-ATP6	976.51	722.69	1024.86	0.18379	0.036895161	0.249070601	No
Brain - Spinal cord (cervical c-1)	MT-ATP6	1553.84	2167.16	1571.07	0.0062179	0.022580645	0.013768207	Yes
Brain - Substantia nigra	MT-ATP6	2664.34	1799.94	2095.31	6.37E-23	0.00141129	2.26E-21	Yes
Breast - Mammary Tissue	MT-ATP6	877.23	869	948.12	3.22E-05	0.012701613	0.000126756	Yes
Cervix - Ectocervix	MT-ATP6	624.69	382.91	316.77	0.00021075	0.015725806	0.000670077	Yes
Colon - Sigmoid	MT-ATP6	1021.38	1065.64	1195.88	0.027129	0.028830645	0.047048895	Yes
Colon - Transverse	MT-ATP6	1467.17	1589.99	1421.19	3.77E-06	0.010887097	1.73E-05	Yes
Adipose - Visceral (Omentum)	MT-ATP8	941.72	1251.01	1217.46	6.04E-05	0.014112903	0.000213989	Yes
Adrenal Gland	MT-ATP8	1454.86	1532.94	1660.85	0.16666	0.03608871	0.23090324	No
Artery - Aorta	MT-ATP8	421.9	434.78	378.38	0.01939	0.027419355	0.035358235	Yes
Artery - Coronary	MT-ATP8	619.66	757.27	574.79	1.03E-05	0.011491935	4.48E-05	Yes
Artery - Tibial	MT-ATP8	437.16	455.72	463.09	0.55488	0.04375	0.634148571	No
Brain - Amygdala	MT-ATP8	3077.82	1738.83	2117.88	5.35E-05	0.01391129	0.00019229	Yes
Brain - Anterior cingulate cortex (BA24)	MT-ATP8	2414.64	2196.75	2188.65	0.28862	0.039314516	0.367065436	No
Brain - Caudate (basal ganglia)	MT-ATP8	2451.06	3265.22	2752.9	0.013806	0.026209677	0.0263376	Yes
Brain - Cerebellar Hemisphere	MT-ATP8	1424.68	652.71	1325	2.16E-05	0.012298387	8.78E-05	Yes
Brain - Cerebellum	MT-ATP8	1114.48	914.68	1222.6	0.012551	0.025201613	0.024901184	Yes
Brain - Spinal cord (cervical c-1)	MT-ATP8	1273.21	1861.73	1289.94	0.04075	0.030645161	0.066486842	No
Brain - Substantia nigra	MT-ATP8	2200.71	1521	1735.05	0.02710535	0.028629032	0.047338921	Yes
Breast - Mammary Tissue	MT-ATP8	815.34	816.4	900.17	0.5489684	0.043548387	0.630297052	No
Cervix - Ectocervix	MT-ATP8	628.99	421.51	349.6	0.4789366	0.042540323	0.562920743	No
Colon - Sigmoid	MT-ATP8	881.76	951.56	1056.8	0.4413584	0.041733871	0.528777214	No
Colon - Transverse	MT-ATP8	1288.44	1460.75	1232.86	0.7247129	0.045766129	0.791756825	No
Adipose - Visceral (Omentum)	MT-CO1	691.58	1008.65	792.99	6.64E-10	0.005443548	6.10E-09	Yes
Adrenal Gland	MT-CO1	1700.94	2030.12	1586.58	0.003651345	0.021169355	0.008624129	Yes
Artery - Aorta	MT-CO1	413.85	414.65	272.44	0.004634616	0.021975806	0.010544814	Yes
Artery - Coronary	MT-CO1	608.49	800.05	462.01	1.59E-07	0.008870968	8.96E-07	Yes
Artery - Tibial	MT-CO1	498.92	554.08	542.66	0.01967698	0.027620968	0.035619643	Yes
Brain - Amygdala	MT-CO1	3327.45	1767.42	2148.06	0.01490527	0.026814516	0.027793285	Yes
Brain - Anterior cingulate cortex (BA24)	MT-CO1	2250.68	2228.61	2409.4	0.9175625	0.04858871	0.944213693	No
Brain - Caudate (basal ganglia)	MT-CO1	1801.72	2712.74	2072.32	0.2128532	0.037701613	0.282286597	No
Brain - Cerebellar Hemisphere	MT-CO1	1223.29	373.66	970.06	1.20E-07	0.008064516	7.44E-07	Yes
Brain - Cerebellum	MT-CO1	652.87	457.75	824.08	0.00137956	0.018548387	0.003718814	Yes
Brain - Cortex	MT-CO1	2104.08	2274.16	2607.72	0.01017164	0.023991935	0.02119804	Yes
Brain - Frontal Cortex (BA9)	MT-CO1	2026.83	1313.22	2087.25	6.66E-16	0.001612903	2.06E-14	Yes
Brain - Hippocampus	MT-CO1	3222.51	2806.8	2602.03	0.08035503	0.033266129	0.120776045	No
Brain - Hypothalamus	MT-CO1	1247.76	1916.28	2340.55	1.09E-11	0.003830645	1.42E-10	Yes
Brain - Putamen (basal ganglia)	MT-CO1	2671.34	3399.13	2432.23	0.000543709	0.016935484	0.001605236	Yes
Brain - Spinal cord (cervical c-1)	MT-CO1	1123.45	1564.86	1351.18	0.002377179	0.019758065	0.006015718	Yes
Brain - Substantia nigra	MT-CO1	2382.89	1404.6	2076	5.05E-14	0.002217742	1.14E-12	Yes
Breast - Mammary Tissue	MT-CO1	636.9	735.66	656.41	0.1428287	0.035080645	0.20357194	No
Cervix - Ectocervix	MT-CO1	473.71	385.76	86.24	1.04E-05	0.011693548	4.45E-05	Yes
Colon - Sigmoid	MT-CO1	677.61	942.3	882.36	4.44E-09	0.006451613	3.44E-08	Yes
Colon - Transverse	MT-CO1	1911.29	2429.12	1443.98	2.85E-12	0.003225806	4.42E-11	Yes
Adipose - Visceral (Omentum)	MT-CO2	806.75	1063.21	1006.02	0.003245938	0.020766129	0.007815462	Yes
Adrenal Gland	MT-CO2	1515.73	1605.19	1662.6	0.4494743	0.041935484	0.535911665	No
Artery - Aorta	MT-CO2	361.06	384.17	300.42	0.001895092	0.019354839	0.004895654	Yes
Artery - Coronary	MT-CO2	581	755.85	559.42	0.01898293	0.027217742	0.034872345	Yes
Artery - Tibial	MT-CO2	395.42	436.25	391.24	0.09185692	0.033669355	0.136410276	No
Brain - Amygdala	MT-CO2	2724.08	1441.74	1819.94	0.4327005	0.041532258	0.52092099	No
Brain - Anterior cingulate cortex (BA24)	MT-CO2	2118.67	1897.63	2005.54	0.9105683	0.047983871	0.948827472	No
Brain - Caudate (basal ganglia)	MT-CO2	2056.8	2769.8	2242.62	0.7808709	0.046169355	0.845659315	No
Brain - Cerebellar Hemisphere	MT-CO2	1140.35	590.91	1103	0.174448	0.036693548	0.237709363	No
Brain - Cerebellum	MT-CO2	804.22	624.51	816.95	0.4887872	0.042741935	0.5717888	No
Brain - Cortex	MT-CO2	1992.79	1830.93	2354.29	0.009966119	0.023790323	0.020945742	Yes
Brain - Frontal Cortex (BA9)	MT-CO2	2420.33	1474.23	2145.4	7.66E-05	0.014516129	0.000263844	Yes
Brain - Hippocampus	MT-CO2	3092.02	2960.13	2990.7	0.960643	0.049798387	0.964532243	No
Brain - Hypothalamus	MT-CO2	2245.84	2214.26	2523.53	0.5113456	0.042943548	0.595369525	No
Brain - Putamen (basal ganglia)	MT-CO2	3419.97	3615.14	3303.06	0.7007507	0.045564516	0.76896537	No
Brain - Spinal cord (cervical c-1)	MT-CO2	1716.79	1925.86	1782.55	0.7929584	0.046572581	0.851314646	No
Brain - Substantia nigra	MT-CO2	3363.11	2145.5	2623.3	4.24E-05	0.013306452	0.000159321	Yes
Breast - Mammary Tissue	MT-CO2	759.18	755.89	813.71	0.0499903	0.03125	0.07998448	No
Cervix - Ectocervix	MT-CO2	340.63	357	165.24	0.2899148	0.039516129	0.366830971	No
Colon - Sigmoid	MT-CO2	1087.28	1143.21	1280.97	0.1019876	0.034072581	0.149662277	No
Colon - Transverse	MT-CO2	1979.04	1405.08	1697.75	7.07E-05	0.014314516	0.000246952	Yes
Adipose - Visceral (Omentum)	MT-CO3	656.13	926.67	956.51	3.99E-10	0.005241935	3.81E-09	Yes
Adrenal Gland	MT-CO3	1357.96	1291.81	1651.95	0.02840811	0.029233871	0.048587664	Yes
Artery - Aorta	MT-CO3	367.82	361.89	321.8	1.82E-06	0.010282258	8.85E-06	Yes
Artery - Coronary	MT-CO3	481.74	650.7	531.76	7.60E-08	0.00766129	4.96E-07	Yes
Artery - Tibial	MT-CO3	454.51	460.36	504.45	1.61E-12	0.002822581	2.85E-11	Yes
Brain - Amygdala	MT-CO3	3124.12	1785.35	2189.95	0.3734317	0.040120968	0.465382219	No
Brain - Anterior cingulate cortex (BA24)	MT-CO3	2236.79	2016.36	2199.69	0.8965864	0.047782258	0.938200115	No
Brain - Caudate (basal ganglia)	MT-CO3	1527.61	2218.93	1814.56	0.5879448	0.044153226	0.665800504	No
Brain - Cerebellar Hemisphere	MT-CO3	1224.69	638.63	1112.69	0.02143729	0.028024194	0.038247827	Yes
Brain - Cerebellum	MT-CO3	783.13	661.24	852.55	0.5889949	0.044354839	0.663957887	No
Brain - Spinal cord (cervical c-1)	MT-CO3	1067.4	1595.7	1200.59	0.000131574	0.014919355	0.000440951	Yes
Brain - Substantia nigra	MT-CO3	1919.27	1450.28	1693.61	0.000831699	0.017540323	0.00237082	Yes
Breast - Mammary Tissue	MT-CO3	786.65	766.23	894.65	0.001194015	0.017943548	0.003327143	Yes
Cervix - Ectocervix	MT-CO3	490.41	404.52	352.94	0.01387995	0.02641129	0.026276547	Yes
Colon - Sigmoid	MT-CO3	768.59	799.32	1018.72	2.10E-06	0.010483871	1.00E-05	Yes
Colon - Transverse	MT-CO3	1453.32	1677.92	1308.27	0.1428854	0.035282258	0.202489024	No
Adipose - Visceral (Omentum)	MT-CYB	565.23	773.42	733.75	1.22E-10	0.00483871	1.26E-09	Yes
Adrenal Gland	MT-CYB	853.38	818.27	896.32	0.467561	0.04233871	0.552167276	No
Artery - Aorta	MT-CYB	328.12	330.29	271.01	1.53E-07	0.008669355	8.82E-07	Yes
Artery - Coronary	MT-CYB	424.93	514.36	376.39	0.05059308	0.031653226	0.079917731	No
Artery - Tibial	MT-CYB	317.17	336.39	331.27	8.43E-05	0.014717742	0.000286389	Yes
Brain - Amygdala	MT-CYB	1424.55	933.81	1078.67	0.008247082	0.023387097	0.017631693	Yes
Brain - Anterior cingulate cortex (BA24)	MT-CYB	1020.48	1031.24	927.05	0.7896148	0.046370968	0.851410741	No
Brain - Caudate (basal ganglia)	MT-CYB	1339.2	1773.65	1538.63	0.04883568	0.031048387	0.078644472	No
Brain - Cerebellar Hemisphere	MT-CYB	718.33	371.51	679.2	4.11E-09	0.00625	3.29E-08	Yes
Brain - Cerebellum	MT-CYB	586.42	492.08	601.92	0.01263296	0.025403226	0.024864874	Yes
Brain - Cortex	MT-CYB	903.76	952.35	1045.93	0.000623235	0.017137097	0.00181838	Yes
Brain - Frontal Cortex (BA9)	MT-CYB	785.29	593.01	770.29	2.57E-13	0.002419355	5.31E-12	Yes
Brain - Hippocampus	MT-CYB	1339.58	1327.44	1192.61	0.4204822	0.041330645	0.508680905	No
Brain - Hypothalamus	MT-CYB	840.55	931.14	1119.24	0.02759724	0.029032258	0.04752858	Yes
Brain - Putamen (basal ganglia)	MT-CYB	1777.96	2119.15	1580.79	0.01214589	0.024798387	0.024489274	Yes
Brain - Spinal cord (cervical c-1)	MT-CYB	647.32	910.69	776.42	0.00041383	0.016532258	0.001251583	Yes
Brain - Substantia nigra	MT-CYB	1251.93	845.77	1029.39	3.76E-14	0.002016129	9.32E-13	Yes
Breast - Mammary Tissue	MT-CYB	545.92	538.27	547.12	0.001887643	0.019153226	0.004927742	Yes
Cervix - Ectocervix	MT-CYB	426.56	297.15	198.96	4.41E-05	0.013508065	0.000163236	Yes
Colon - Sigmoid	MT-CYB	638.08	677.52	684.37	0.03285205	0.029637097	0.055423867	No
Colon - Transverse	MT-CYB	806.11	826.15	737.49	0.9163077	0.048387097	0.94685129	No
Adipose - Visceral (Omentum)	MT-ND1	583.97	823.03	758.98	7.27E-10	0.005645161	6.44E-09	Yes
Adrenal Gland	MT-ND1	863.84	824.25	905.33	0.152437	0.035685484	0.213584045	No
Artery - Aorta	MT-ND1	329.19	354.85	173.79	0.005730629	0.022379032	0.012803567	Yes
Artery - Coronary	MT-ND1	389.14	477.51	320.14	1.12E-06	0.009879032	5.67E-06	Yes
Artery - Tibial	MT-ND1	287.69	310.12	271.23	6.86E-08	0.007459677	4.60E-07	Yes
Brain - Amygdala	MT-ND1	1814.39	1154.51	1322.48	0.01049346	0.024596774	0.021330968	Yes
Brain - Anterior cingulate cortex (BA24)	MT-ND1	1410.19	1231.43	1325	0.9670812	0.05	0.9670812	No
Brain - Caudate (basal ganglia)	MT-ND1	1322.08	1709.99	1494.59	0.3799777	0.040524194	0.468828207	No
Brain - Cerebellar Hemisphere	MT-ND1	710.72	339.8	749.83	3.61E-07	0.009677419	1.87E-06	Yes
Brain - Cerebellum	MT-ND1	636.34	538.37	719.85	0.1488663	0.035483871	0.20976615	No
Brain - Cortex	MT-ND1	1521.44	1460.16	1700.69	0.1928368	0.037298387	0.258505548	No
Brain - Frontal Cortex (BA9)	MT-ND1	1253.42	839.8	1236.95	1.41E-05	0.012096774	5.83E-05	Yes
Brain - Hippocampus	MT-ND1	1936.66	1510.01	1603.39	0.004383094	0.021572581	0.010158947	Yes
Brain - Hypothalamus	MT-ND1	1024.05	998.77	1345.37	0.000893122	0.017741935	0.00251698	Yes
Brain - Putamen (basal ganglia)	MT-ND1	1912.16	2349.62	1861.59	0.000167507	0.015120968	0.00055389	Yes
Brain - Spinal cord (cervical c-1)	MT-ND1	906.76	1220.05	935.15	0.000389548	0.016330645	0.00119269	Yes
Brain - Substantia nigra	MT-ND1	1657.78	1129.67	1498.41	7.27E-06	0.011290323	3.22E-05	Yes
Breast - Mammary Tissue	MT-ND1	559.64	574.42	627.48	4.03E-06	0.01108871	1.82E-05	Yes
Cervix - Ectocervix	MT-ND1	264.96	319.79	156.61	3.65E-05	0.013104839	0.000139262	Yes
Colon - Sigmoid	MT-ND1	531.4	596.53	579.04	0.000711078	0.01733871	0.002050551	Yes
Colon - Transverse	MT-ND1	783.63	917.59	710.99	0.002663246	0.020362903	0.006539456	Yes
Adipose - Visceral (Omentum)	MT-ND2	811.51	948.36	872.72	0.006831685	0.023185484	0.014732677	Yes
Adrenal Gland	MT-ND2	1009.48	935.65	1054.62	0.1688579	0.036290323	0.232648662	No
Artery - Aorta	MT-ND2	320.99	323.19	214.32	4.39E-08	0.007258065	3.02E-07	Yes
Artery - Coronary	MT-ND2	444.82	492.04	358.37	0.2192391	0.037903226	0.289209026	No
Artery - Tibial	MT-ND2	304.55	327.61	273.79	3.50E-11	0.004637097	3.77E-10	Yes
Brain - Amygdala	MT-ND2	1925.02	1063.41	1370.49	0.2077832	0.0375	0.277044267	No
Brain - Anterior cingulate cortex (BA24)	MT-ND2	1510.65	1203.65	1388.03	0.7736489	0.045967742	0.841512839	No
Brain - Caudate (basal ganglia)	MT-ND2	1911.63	2234.11	2047.79	0.7948192	0.046774194	0.849634317	No
Brain - Cerebellar Hemisphere	MT-ND2	790.26	393.46	802.04	0.03572093	0.02983871	0.059856694	No
Brain - Cerebellum	MT-ND2	659.31	595.53	676.09	0.8545877	0.047379032	0.901862764	No
Brain - Cortex	MT-ND2	1353.63	1356.84	1507.72	0.02117922	0.027822581	0.038061207	Yes
Brain - Frontal Cortex (BA9)	MT-ND2	1368.3	816.93	1252.53	2.27E-11	0.004435484	2.56E-10	Yes
Brain - Hippocampus	MT-ND2	1996.49	1559.65	1711.27	0.1019842	0.033870968	0.150548105	No
Brain - Hypothalamus	MT-ND2	1397	1076.27	1551.67	5.04E-05	0.013709677	0.000183812	Yes
Brain - Putamen (basal ganglia)	MT-ND2	2572.23	2552.01	2264.16	0.5713176	0.043951613	0.649939288	No
Brain - Spinal cord (cervical c-1)	MT-ND2	1302.24	1527.83	1218.05	0.08061664	0.033467742	0.120439318	No
Brain - Substantia nigra	MT-ND2	1954.21	1366.71	1682.75	1.74E-07	0.009072581	9.59E-07	Yes
Breast - Mammary Tissue	MT-ND2	656.73	662.02	651.19	0.006438144	0.022782258	0.014129732	Yes
Cervix - Ectocervix	MT-ND2	456.93	250.47	284.62	0.6074144	0.044556452	0.681623399	No
Colon - Sigmoid	MT-ND2	778.28	795.95	751.73	0.3293749	0.039919355	0.41255038	No
Colon - Transverse	MT-ND2	799.74	923.14	766.77	0.4131188	0.040927419	0.504696859	No
Adipose - Visceral (Omentum)	MT-ND3	636.07	678.66	613.65	0.4131188	0.041129032	0.502222855	No
Adrenal Gland	MT-ND3	830.71	765.86	814.48	0.2412576	0.038709677	0.3116244	No
Artery - Aorta	MT-ND3	270.86	282.88	171.96	0.006584518	0.022983871	0.014324215	Yes
Artery - Coronary	MT-ND3	366.11	396.46	319.99	0.000193307	0.015524194	0.000622599	Yes
Artery - Tibial	MT-ND3	287.79	323.51	237.13	0.01474167	0.026612903	0.027696471	Yes
Brain - Amygdala	MT-ND3	1245.12	766.81	800.61	0.1650318	0.035887097	0.229931946	No
Brain - Anterior cingulate cortex (BA24)	MT-ND3	1032.6	707.57	786.03	0.6634685	0.044959677	0.737848377	No
Brain - Caudate (basal ganglia)	MT-ND3	976.92	1159.37	939.04	0.8675202	0.047580645	0.911631397	No
Brain - Cerebellar Hemisphere	MT-ND3	525.4	316.53	460.1	0.01333661	0.025604839	0.026043144	Yes
Brain - Cerebellum	MT-ND3	488.82	358.4	376.43	0.04060056	0.030443548	0.066681714	No
Brain - Cortex	MT-ND3	716.17	636.46	750.65	0.00357191	0.020967742	0.008517632	Yes
Brain - Frontal Cortex (BA9)	MT-ND3	824.21	516.11	663.44	3.32E-05	0.012903226	0.00012865	Yes
Brain - Hippocampus	MT-ND3	1253.54	883.46	985.44	0.1354665	0.034879032	0.194194751	No
Brain - Hypothalamus	MT-ND3	846.12	711.29	893.54	0.2698355	0.03891129	0.346731627	No
Brain - Putamen (basal ganglia)	MT-ND3	1353.42	1301.14	1118.61	0.3892757	0.040725806	0.477922642	No
Brain - Spinal cord (cervical c-1)	MT-ND3	747.53	820.97	758.93	0.1712424	0.036491935	0.234630471	No
Brain - Substantia nigra	MT-ND3	1026.38	667.49	874.5	0.004766647	0.022177419	0.010746622	Yes
Breast - Mammary Tissue	MT-ND3	483.88	487.53	438.04	0.002406081	0.02016129	0.005967081	Yes
Cervix - Ectocervix	MT-ND3	370.9	197.26	204.93	0.002406081	0.019959677	0.006027354	Yes
Colon - Sigmoid	MT-ND3	570.73	561.82	548.06	0.009300096	0.02358871	0.019713024	Yes
Colon - Transverse	MT-ND3	605.66	457.29	553.31	0.0364264	0.030040323	0.060629176	No
Adipose - Visceral (Omentum)	MT-ND4	820.23	1164.98	1051.71	8.47E-08	0.007862903	5.39E-07	Yes
Adrenal Gland	MT-ND4	1668.94	1690.67	1748.7	0.6639554	0.04516129	0.735093479	No
Artery - Aorta	MT-ND4	385.42	368.93	323.35	0.001374744	0.018346774	0.003746555	Yes
Artery - Coronary	MT-ND4	584.33	730.57	447.67	0.000167783	0.015322581	0.000547502	Yes
Artery - Tibial	MT-ND4	415.03	414.59	428.49	1.27E-11	0.004233871	1.50E-10	Yes
Brain - Amygdala	MT-ND4	3127.34	1627.23	2094.1	0.0123988	0.025	0.0247976	Yes
Brain - Anterior cingulate cortex (BA24)	MT-ND4	2201.16	2067.75	2124.15	0.9561194	0.049596774	0.963892728	No
Brain - Caudate (basal ganglia)	MT-ND4	2114.07	2960.48	2316.98	0.2195429	0.038104839	0.288077456	No
Brain - Cerebellar Hemisphere	MT-ND4	1272.26	582.37	1223.34	0.02421891	0.028427419	0.042597799	Yes
Brain - Cerebellum	MT-ND4	1054.17	778.55	1121.15	0.2387648	0.038508065	0.310019217	No
Brain - Spinal cord (cervical c-1)	MT-ND4	1396.23	2135.5	1521.45	1.47E-07	0.008467742	8.68E-07	Yes
Brain - Substantia nigra	MT-ND4	2345.61	1435.41	1924.72	1.22E-11	0.004032258	1.51E-10	Yes
Breast - Mammary Tissue	MT-ND4	800.73	783.21	809.72	0.06571492	0.032459677	0.101225467	No
Cervix - Ectocervix	MT-ND4	700.3	426.41	336.46	0.06571492	0.03266129	0.100600618	No
Colon - Sigmoid	MT-ND4	1007.29	1037.19	1101.15	0.1128848	0.034274194	0.164679002	No
Colon - Transverse	MT-ND4	1437.12	1377.29	1276.03	0.01371529	0.026008065	0.026367379	Yes
Adipose - Visceral (Omentum)	MT-ND4L	465.18	647.83	561.96	0.5395897	0.043346774	0.622410445	No
Adrenal Gland	MT-ND4L	856.54	862.13	893.6	0.01635461	0.027016129	0.030268233	Yes
Artery - Aorta	MT-ND4L	283.46	300.33	160.66	0.9408441	0.049193548	0.956267774	No
Artery - Coronary	MT-ND4L	305.38	407.53	239.07	0.05292396	0.031854839	0.083070519	No
Artery - Tibial	MT-ND4L	263.62	290.54	212.6	0.05018971	0.031451613	0.07978877	No
Brain - Amygdala	MT-ND4L	1279.13	706.77	842.5	0.001508094	0.01875	0.004021584	Yes
Brain - Anterior cingulate cortex (BA24)	MT-ND4L	1003.22	1001.88	837.08	0.2211853	0.038306452	0.288705023	No
Brain - Caudate (basal ganglia)	MT-ND4L	995.75	1326.58	1117.58	0.9177396	0.048790323	0.940493474	No
Brain - Cerebellar Hemisphere	MT-ND4L	587.91	267.23	579.11	0.6628155	0.044758065	0.740442541	No
Brain - Cerebellum	MT-ND4L	494.05	397.7	596.45	0.4648471	0.042137097	0.551588903	No
Brain - Spinal cord (cervical c-1)	MT-ND4L	726.06	1174.69	807.99	0.9437543	0.049395161	0.955310475	No
Brain - Substantia nigra	MT-ND4L	1152.55	753.38	996.22	0.04120739	0.030846774	0.066793678	No
Breast - Mammary Tissue	MT-ND4L	409.62	422.88	419.74	0.03804093	0.030241935	0.062894338	No
Cervix - Ectocervix	MT-ND4L	368.06	208.98	162.4	0.8020163	0.046975806	0.853648251	No
Colon - Sigmoid	MT-ND4L	512.28	553.66	570.25	0.1918277	0.037096774	0.258550378	No
Colon - Transverse	MT-ND4L	687.55	614.71	611.71	0.9135651	0.048185484	0.947967133	No
Adipose - Visceral (Omentum)	MT-ND5	380.43	338.58	243.06	0.6938617	0.045362903	0.764789785	No
Adrenal Gland	MT-ND5	306.21	328.72	226	7.96E-12	0.003629032	1.10E-10	Yes
Artery - Aorta	MT-ND5	291.55	267.2	104.79	4.12E-08	0.007056452	2.92E-07	Yes
Artery - Coronary	MT-ND5	318.7	279.85	149.61	0	0.000201613	0	Yes
Artery - Tibial	MT-ND5	392.18	394.76	89.06	0.5364138	0.043145161	0.621638422	No
Brain - Amygdala	MT-ND5	401.24	207.72	263.56	0	0.000403226	0	Yes
Brain - Anterior cingulate cortex (BA24)	MT-ND5	376.68	262.53	267.49	0.01043531	0.024395161	0.021388073	Yes
Brain - Caudate (basal ganglia)	MT-ND5	359.97	475.02	376.88	0.28998	0.039717742	0.365050964	No
Brain - Cerebellar Hemisphere	MT-ND5	392.84	548.82	146.07	0.06114084	0.032056452	0.095364329	No
Brain - Cerebellum	MT-ND5	332.32	434.29	156.39	1.21E-05	0.011895161	5.09E-05	Yes
Brain - Cortex	MT-ND5	300.15	284.78	317.48	2.87E-06	0.010685484	1.34E-05	Yes
Brain - Frontal Cortex (BA9)	MT-ND5	346.98	298.81	230.76	4.08E-08	0.006854839	2.98E-07	Yes
Brain - Hippocampus	MT-ND5	425.5	386.94	349.7	0	0.000806452	0	Yes
Brain - Hypothalamus	MT-ND5	274.77	250.51	361.52	0.002024674	0.019556452	0.005176486	Yes
Brain - Putamen (basal ganglia)	MT-ND5	509.65	638.53	450.13	2.85E-12	0.003427419	4.16E-11	Yes
Brain - Spinal cord (cervical c-1)	MT-ND5	311.23	324.66	257.3	2.31E-05	0.0125	9.24E-05	Yes
Brain - Substantia nigra	MT-ND5	408.29	235.21	338.03	0.01368022	0.025806452	0.026505426	Yes
Breast - Mammary Tissue	MT-ND5	472.78	394.06	96.33	0	0.001008065	0	Yes
Cervix - Ectocervix	MT-ND5	723.97	457.94	43.02	0	0.001209677	0	Yes
Colon - Sigmoid	MT-ND5	319	274.32	184.78	0.000227287	0.015927419	0.000713509	Yes
Colon - Transverse	MT-ND5	288.16	259.88	208.01	1.32E-07	0.008266129	7.98E-07	Yes
Adipose - Visceral (Omentum)	MT-ND6	430.43	458.27	383.93	0.9216819	0.048991935	0.940646548	No
Adrenal Gland	MT-ND6	370.39	410.55	290.93	1.84E-12	0.003024194	3.04E-11	Yes
Artery - Aorta	MT-ND6	339.14	298.56	183.6	2.56E-07	0.009475806	1.35E-06	Yes
Artery - Coronary	MT-ND6	376.87	389.22	251.27	0.004625771	0.021774194	0.010622141	Yes
Artery - Tibial	MT-ND6	339.46	386.17	135.3	1.63E-06	0.010080645	8.08E-06	Yes
Brain - Amygdala	MT-ND6	566.46	261.28	360.89	0.1241502	0.034677419	0.179007265	No
Brain - Anterior cingulate cortex (BA24)	MT-ND6	456.6	358.48	422.74	0.2794058	0.039112903	0.357178548	No
Brain - Caudate (basal ganglia)	MT-ND6	496	669.21	538.88	0.07820698	0.033064516	0.118264214	No
Brain - Cerebellar Hemisphere	MT-ND6	460.4	416.72	178.36	0.003776099	0.021370968	0.008834647	Yes
Brain - Cerebellum	MT-ND6	381.86	426.7	185.17	0.0234574	0.028225806	0.041553109	Yes
Brain - Cortex	MT-ND6	363	425.27	328.65	0.000449043	0.016733871	0.001341719	Yes
Brain - Frontal Cortex (BA9)	MT-ND6	521.38	340.85	274.18	2.71E-09	0.005846774	2.32E-08	Yes
Brain - Hippocampus	MT-ND6	556.63	570.25	432.5	0.001277107	0.018145161	0.003519139	Yes
Brain - Hypothalamus	MT-ND6	308.24	294.7	446.3	0.06329115	0.032258065	0.098101283	No
Brain - Putamen (basal ganglia)	MT-ND6	730.6	824.24	588.56	0.002700406	0.020564516	0.006565693	Yes
Brain - Spinal cord (cervical c-1)	MT-ND6	329.39	414.69	271.12	3.89E-09	0.006048387	3.22E-08	Yes
Brain - Substantia nigra	MT-ND6	510.42	319.98	416.12	1.66E-10	0.005040323	1.65E-09	Yes
Breast - Mammary Tissue	MT-ND6	328.91	352.32	121.17	0.0002718	0.016129032	0.00084258	Yes
Cervix - Ectocervix	MT-ND6	379.51	396.26	28.16	0	0.000604839	0	Yes
Colon - Sigmoid	MT-ND6	372.14	306.76	252.88	6.48E-13	0.002620968	1.24E-11	Yes
Colon - Transverse	MT-ND6	371.12	384.19	317.12	1.89E-15	0.001814516	5.21E-14	Yes
