## Supplementary material for "A Sexual Bias in mitochondrial protein-coding gene expression across different tissues and the prognostic value in multiple cancers": Table S6

Tissue	Genes	RPKM_50_59_years	RPKM_20_49_years	RPKM_60_79_years	P-value	Critical Value	Benjamini-Hochberg Adjusted_FDR	Significant using an FDR of 0.05?
Adipose - Visceral (Omentum)	MT-ATP6	1325.47	1419.88	1059.74	5.89E-07	0.009615385	3.06E-06	Yes
Adrenal Gland	MT-ATP6	1855.4	1797.09	2027.5	0.06725	0.029304029	0.114745313	No
Artery - Aorta	MT-ATP6	429.52	480.64	391.57	0.00012217	0.01529304	0.00039943	Yes
Artery - Coronary	MT-ATP6	603.87	577.73	513.86	0.0037121	0.020512821	0.009048244	Yes
Artery - Tibial	MT-ATP6	468.59	442.2	431.64	0.22781	0.034249084	0.332578235	No
Brain - Amygdala	MT-ATP6	3103.02	2187.56	3318.44	7.02E-14	0.004578755	7.67E-13	Yes
Brain - Anterior cingulate cortex (BA24)	MT-ATP6	2597.15	2109.81	2517.96	0.00028538	0.015842491	0.000900679	Yes
Brain - Caudate (basal ganglia)	MT-ATP6	3103.62	2127.65	3187.89	3.58E-13	0.00485348	3.69E-12	Yes
Brain - Cerebellar Hemisphere	MT-ATP6	1056.09	807	1382.52	7.49E-20	0.003754579	9.97E-19	Yes
Brain - Cerebellum	MT-ATP6	1122.78	843.28	1215.09	4.47E-09	0.006501832	3.44E-08	Yes
Brain - Cortex	MT-ATP6	2005.38	1628.9	2074.04	8.41E-05	0.014835165	0.000283448	Yes
Brain - Frontal Cortex (BA9)	MT-ATP6	1888.29	1541.51	2227.11	2.30E-10	0.005769231	1.99E-09	Yes
Brain - Hippocampus	MT-ATP6	2556.61	2474.29	3237.5	2.71E-08	0.007783883	1.74E-07	Yes
Brain - Hypothalamus	MT-ATP6	2385.15	1767.19	2701.25	2.06E-13	0.004761905	2.16E-12	Yes
Brain - Nucleus accumbens (basal ganglia)	MT-ATP6	2620.23	2616.03	3066.14	0.0012682	0.018040293	0.00351491	Yes
Brain - Putamen (basal ganglia)	MT-ATP6	3472.26	3111.95	3658.49	0.2278915	0.034340659	0.331810024	No
Brain - Spinal cord (cervical c-1)	MT-ATP6	1580.4	1678.52	1621.25	0.8235275	0.043315018	0.950625825	No
Brain - Substantia nigra	MT-ATP6	2262.04	1502.38	2657.34	5.51E-03	0.021703297	0.012693924	Yes
Breast - Mammary Tissue	MT-ATP6	967.75	1221.94	1034.9	0.005511759	0.021794872	0.012644624	Yes
Colon - Sigmoid	MT-ATP6	1051.91	1110.64	964.15	0.397243	0.037271062	0.532910757	No
Colon - Transverse	MT-ATP6	1482.73	1622.47	1245.77	0.01376691	0.023901099	0.028799743	Yes
Esophagus - Gastroesophageal Junction	MT-ATP6	1008.29	1053.29	1005.9	0.3235018	0.036172161	0.447169577	No
Esophagus - Mucosa	MT-ATP6	686.15	567.2	725.44	0.01463427	0.024267399	0.030152119	Yes
Esophagus - Muscularis	MT-ATP6	1209.58	997.65	1286.25	0.127656	0.031868132	0.200287862	No
Heart - Atrial Appendage	MT-ATP6	2787.32	2907.25	2753.12	0.6436159	0.04047619	0.795054935	No
Heart - Left Ventricle	MT-ATP6	3809.57	3882.14	4885.68	0.008172027	0.022893773	0.017847707	Yes
Kidney - Cortex	MT-ATP6	2972.39	2035.64	3209.43	8.76E-08	0.008333333	5.26E-07	Yes
Liver	MT-ATP6	2096.91	1825.72	2692.62	3.20E-05	0.013186813	0.000121333	Yes
Lung	MT-ATP6	571.7	577.05	498.27	0.7033384	0.041575092	0.845865124	No
Minor Salivary Gland	MT-ATP6	757.47	745.24	873.03	0.05471666	0.028205128	0.096997715	No
Muscle - Skeletal	MT-ATP6	1735.64	1796.49	1625.7	0.6739786	0.040934066	0.823249028	No
Nerve - Tibial	MT-ATP6	498.23	562.96	481.09	0.2850038	0.035531136	0.401062048	No
Pancreas	MT-ATP6	501.8	614.42	464.92	0.599235	0.03992674	0.750418142	No
Pituitary	MT-ATP6	583.27	671.48	586.63	0.7876779	0.042673993	0.922901574	No
Prostate	MT-ATP6	1098.12	967.51	875.32	0.6660214	0.040842491	0.815353552	No
Skin - Not Sun Exposed (Suprapubic)	MT-ATP6	766.21	798.6	653.19	0.8878006	0.045787546	0.969478255	No
Skin - Sun Exposed (Lower leg)	MT-ATP6	701.62	701.18	595.78	0.9747913	0.049084249	0.992977705	No
Small Intestine - Terminal Ileum	MT-ATP6	1082.13	1125.6	1051.47	0.9406759	0.047710623	0.985813899	No
Spleen	MT-ATP6	549.39	571.06	591.73	0.581632	0.039652015	0.73342049	No
Stomach	MT-ATP6	1056.38	966.84	1243.72	0.7734941	0.042307692	0.914129391	No
Testis	MT-ATP6	729.33	655.36	644.77	0.8988232	0.046520147	0.966058006	No
Thyroid	MT-ATP6	637.11	692.45	542.99	0.8210702	0.043131868	0.951813862	No
Adipose - Visceral (Omentum)	MT-ATP8	1224.35	1326	973	0.1700283	0.032783883	0.259316904	No
Adrenal Gland	MT-ATP8	1631.77	1577.59	1806.92	0.8475939	0.043956044	0.964138061	No
Artery - Aorta	MT-ATP8	397.13	455.98	356.29	0.001321278	0.018131868	0.003643524	Yes
Artery - Coronary	MT-ATP8	545.35	527.08	463.9	0.7951806	0.042948718	0.925732639	No
Artery - Tibial	MT-ATP8	431.13	409.98	396.48	0.01394696	0.024084249	0.028954525	Yes
Brain - Amygdala	MT-ATP8	2670.91	1835.93	2799.61	0.06463362	0.029120879	0.110974706	No
Brain - Anterior cingulate cortex (BA24)	MT-ATP8	2244.1	1795.54	2145.12	0.3856265	0.036813187	0.523761366	No
Brain - Caudate (basal ganglia)	MT-ATP8	2508.31	1667.41	2640.04	0.01825706	0.024725275	0.036919832	Yes
Brain - Cerebellar Hemisphere	MT-ATP8	838.89	664.97	1116.11	0.00098771	0.017490842	0.002823506	Yes
Brain - Cerebellum	MT-ATP8	1001.4	719.43	1089.36	0.013458	0.023809524	0.0282618	Yes
Brain - Cortex	MT-ATP8	1816.07	1522.16	1871.71	0.2532932	0.03489011	0.362987106	No
Brain - Frontal Cortex (BA9)	MT-ATP8	1567.43	1381.44	1807.89	0.1799501	0.032967033	0.272924318	No
Brain - Hippocampus	MT-ATP8	2125.66	2198.47	2685.2	0.2078369	0.033699634	0.308366705	No
Brain - Hypothalamus	MT-ATP8	2016.63	1531.87	2258.56	0.03081829	0.025915751	0.059458609	No
Brain - Nucleus accumbens (basal ganglia)	MT-ATP8	2131.79	2151.28	2374.45	0.692107	0.041300366	0.837894506	No
Brain - Putamen (basal ganglia)	MT-ATP8	2676.81	2508.66	2768.72	0.7665805	0.042216117	0.907923976	No
Brain - Spinal cord (cervical c-1)	MT-ATP8	1268.01	1363.47	1280.36	0.8639217	0.04496337	0.960695007	No
Brain - Substantia nigra	MT-ATP8	1839.5	1285.76	2182.4	0.00557932	0.021886447	0.012746062	Yes
Breast - Mammary Tissue	MT-ATP8	896.21	1095.87	971.08	0.2394283	0.03470696	0.344928369	No
Colon - Sigmoid	MT-ATP8	937.72	992.4	861.55	0.6476361	0.040567766	0.798215148	No
Colon - Transverse	MT-ATP8	1293.2	1376.1	1105.72	0.3822679	0.036721612	0.520494447	No
Esophagus - Gastroesophageal Junction	MT-ATP8	900.93	906.2	892.15	0.8723426	0.045238095	0.964168137	No
Esophagus - Mucosa	MT-ATP8	622.76	520.14	665.72	0.03173837	0.026098901	0.060804035	No
Esophagus - Muscularis	MT-ATP8	1035.91	879.11	1116.04	0.3398321	0.036446886	0.466201826	No
Heart - Atrial Appendage	MT-ATP8	2436	2587.02	2462.49	0.9024712	0.046703297	0.966175049	No
Heart - Left Ventricle	MT-ATP8	3274.42	3413.55	4227.58	0.261059	0.03507326	0.372162439	No
Kidney - Cortex	MT-ATP8	2300.97	1471.29	2481.34	0.007845568	0.022619048	0.017342835	Yes
Liver	MT-ATP8	1821.98	1576.42	2313.85	0.07355185	0.029761905	0.123567108	No
Lung	MT-ATP8	528.85	518.93	469.07	0.5945629	0.039835165	0.74627895	No
Minor Salivary Gland	MT-ATP8	694.16	702.78	849.12	0.09985873	0.030952381	0.161310256	No
Muscle - Skeletal	MT-ATP8	1608.15	1682.52	1530.63	0.9140679	0.047069597	0.970974851	No
Nerve - Tibial	MT-ATP8	473.68	505.29	451.01	0.3882752	0.036996337	0.524748166	No
Pancreas	MT-ATP8	604.05	729.87	585.85	0.8632885	0.044871795	0.961950043	No
Pituitary	MT-ATP8	681.91	788.67	739.78	0.9904594	0.049450549	1	No
Prostate	MT-ATP8	1312.81	1139.72	1090.99	0.856138	0.044230769	0.967808174	No
Skin - Not Sun Exposed (Suprapubic)	MT-ATP8	920.35	967.5	818.65	0.9529533	0.048168498	0.989187266	No
Skin - Sun Exposed (Lower leg)	MT-ATP8	850.57	853.13	748.23	0.9657403	0.048626374	0.993021099	No
Small Intestine - Terminal Ileum	MT-ATP8	1283.88	1355.48	1212.4	0.997156	0.04981685	1	No
Spleen	MT-ATP8	547.88	612.17	620.44	0.822543	0.043223443	0.951501013	No
Stomach	MT-ATP8	1239.8	1154.17	1425.28	0.9740011	0.048992674	0.994027291	No
Testis	MT-ATP8	877.4	763.07	784.92	0.933291	0.047619048	0.97995555	No
Thyroid	MT-ATP8	775.97	844.06	712.7	0.9215851	0.047252747	0.975165629	No
Adipose - Visceral (Omentum)	MT-CO1	784.84	947.42	376.31	0	0.001098901	0	Yes
Adrenal Gland	MT-CO1	1966.76	2109.58	1785.88	0.09129851	0.030494505	0.149696656	No
Artery - Aorta	MT-CO1	392.13	455.94	263.94	0.00E+00	0.001831502	0	Yes
Artery - Coronary	MT-CO1	567.04	529.28	285.51	3.96E-06	0.011172161	1.77E-05	Yes
Artery - Tibial	MT-CO1	500.76	455.48	443.04	6.80E-02	0.029395604	0.115663551	No
Brain - Amygdala	MT-CO1	3630.28	2711.33	3722.44	1.87E-06	0.010347985	9.04E-06	Yes
Brain - Anterior cingulate cortex (BA24)	MT-CO1	2965.12	2350.84	2841.85	2.45E-03	0.01959707	0.006250935	Yes
Brain - Caudate (basal ganglia)	MT-CO1	2341.12	1412.02	2588.53	1.11E-16	0.003846154	1.44E-15	Yes
Brain - Cerebellar Hemisphere	MT-CO1	776.87	494.75	1153.12	0.00E+00	0.003205128	0	Yes
Brain - Cerebellum	MT-CO1	799.79	515.63	875	0	0.003296703	0	Yes
Brain - Cortex	MT-CO1	2187.55	2007.46	2243.11	0.09409279	0.030860806	0.152447072	No
Brain - Frontal Cortex (BA9)	MT-CO1	2142.49	1710.58	2412.18	1.09E-06	0.010164835	5.36E-06	Yes
Brain - Hippocampus	MT-CO1	2622.69	2476.46	3399.62	7.09E-06	0.011813187	3.00E-05	Yes
Brain - Hypothalamus	MT-CO1	2356.66	1019.59	2749.41	0.00E+00	9.16E-05	0	Yes
Brain - Nucleus accumbens (basal ganglia)	MT-CO1	2094.59	1847.12	2395.64	3.07E-05	0.013095238	0.000117218	Yes
Brain - Putamen (basal ganglia)	MT-CO1	2594.46	2140.4	2909.36	1.54E-07	0.008791209	8.76E-07	Yes
Brain - Spinal cord (cervical c-1)	MT-CO1	1348.11	1373.98	1314.56	0.6946383	0.041391941	0.839098477	No
Brain - Substantia nigra	MT-CO1	1976.99	897.55	2609.76	0	0.003663004	0	Yes
Breast - Mammary Tissue	MT-CO1	647.05	812.93	638.65	0.000521772	0.016575092	0.001573964	Yes
Colon - Sigmoid	MT-CO1	811.13	1074.08	306.5	0	0.000274725	0	Yes
Colon - Transverse	MT-CO1	1856.61	2051.48	906.66	0	0.000824176	0	Yes
Esophagus - Gastroesophageal Junction	MT-CO1	813.52	1072.17	700.02	3.35E-09	0.006135531	2.73E-08	Yes
Esophagus - Mucosa	MT-CO1	668.88	691.84	646.72	0.5546054	0.039285714	0.705861418	No
Esophagus - Muscularis	MT-CO1	922.14	941.21	780.45	0.1007506	0.031043956	0.162270878	No
Heart - Atrial Appendage	MT-CO1	2555.94	2730.65	2041.91	0.000296127	0.015934066	0.000929226	Yes
Heart - Left Ventricle	MT-CO1	3838.48	3606.75	4252.04	0.1154472	0.031318681	0.184310442	No
Kidney - Cortex	MT-CO1	1516.39	1350.74	1783.72	0.007024544	0.022435897	0.015654698	Yes
Liver	MT-CO1	1783.24	1727.76	1925.52	0.08603368	0.03040293	0.141489124	No
Lung	MT-CO1	570.67	618.76	455.01	0.1186788	0.031593407	0.187822101	No
Minor Salivary Gland	MT-CO1	697.65	771.51	917.89	1.07E-05	0.012454212	4.30E-05	Yes
Muscle - Skeletal	MT-CO1	1816.08	1837.87	1688.96	0.8933999	0.046062271	0.969774047	No
Nerve - Tibial	MT-CO1	384.39	401.01	343.46	0.00785942	0.022710623	0.0173034	Yes
Pancreas	MT-CO1	471.29	486.89	317.65	0.859738	0.044505495	0.965878494	No
Pituitary	MT-CO1	351.8	517.35	244.16	0.001238432	0.017948718	0.003449918	Yes
Prostate	MT-CO1	537.08	574.57	332.67	0.8705569	0.045054945	0.966105828	No
Skin - Not Sun Exposed (Suprapubic)	MT-CO1	903.33	887.09	796.69	0.9922186	0.049542125	1	No
Skin - Sun Exposed (Lower leg)	MT-CO1	830.41	855.09	722.2	0.9688769	0.048809524	0.992508044	No
Small Intestine - Terminal Ileum	MT-CO1	1167.58	1331.81	1125.4	0.7544927	0.042032967	0.89750112	No
Spleen	MT-CO1	649.58	664.28	686.75	0.1299538	0.031959707	0.20330881	No
Stomach	MT-CO1	1064.03	958.21	1144.05	0.6352798	0.040384615	0.786536895	No
Testis	MT-CO1	568.66	562.4	391.49	0.9996689	0.05	0.9996689	No
Thyroid	MT-CO1	669.89	874.86	310.26	0.002204836	0.019139194	0.005760002	Yes
Adipose - Visceral (Omentum)	MT-CO2	1075.52	1166.04	811.29	0.01463416	0.024175824	0.030266104	Yes
Adrenal Gland	MT-CO2	1707.18	1658.64	1762.78	0.9259122	0.047435897	0.975961508	No
Artery - Aorta	MT-CO2	371.58	403.67	278.94	0.01085372	0.023351648	0.02323973	Yes
Artery - Coronary	MT-CO2	532.66	512.28	492.73	0.2360021	0.03452381	0.341796145	No
Artery - Tibial	MT-CO2	393.17	376.76	341.22	0.1071685	0.031135531	0.172100003	No
Brain - Amygdala	MT-CO2	3042.44	2291.06	3239.99	0.005499145	0.021611722	0.012722598	Yes
Brain - Anterior cingulate cortex (BA24)	MT-CO2	2805.14	2236.48	2622.96	0.08537433	0.030311355	0.140828955	No
Brain - Caudate (basal ganglia)	MT-CO2	3216.05	2375.7	3186.14	0.00262945	0.019688645	0.00667758	Yes
Brain - Cerebellar Hemisphere	MT-CO2	1056.56	853.95	1395.9	6.50E-06	0.011630037	2.79E-05	Yes
Brain - Cerebellum	MT-CO2	1037.77	831.79	1136.83	6.19E-05	0.014285714	0.00021665	Yes
Brain - Cortex	MT-CO2	2064.92	1734.43	2136.16	0.03787901	0.027014652	0.070108269	No
Brain - Frontal Cortex (BA9)	MT-CO2	2145.88	1904.37	2544.7	0.05076654	0.027655678	0.091783215	No
Brain - Hippocampus	MT-CO2	2706.81	2634.85	3315.74	0.04519075	0.027289377	0.082799159	No
Brain - Hypothalamus	MT-CO2	2524.21	2093.74	2815.53	0.03279094	0.026465201	0.061951049	No
Brain - Nucleus accumbens (basal ganglia)	MT-CO2	2571.89	2609.91	2941.14	0.3995847	0.037362637	0.534738349	No
Brain - Putamen (basal ganglia)	MT-CO2	3686.92	3307.32	3855.32	0.3880618	0.036904762	0.525761148	No
Brain - Spinal cord (cervical c-1)	MT-CO2	1789.92	1829.14	1797.12	0.8339487	0.043498168	0.958602085	No
Brain - Substantia nigra	MT-CO2	2795.08	2017.97	3591.81	3.18E-06	0.010897436	1.46E-05	Yes
Breast - Mammary Tissue	MT-CO2	832.77	1055.55	829.36	0.05135007	0.027838828	0.092227428	No
Colon - Sigmoid	MT-CO2	1085.6	1222.75	975.18	0.0759905	0.03003663	0.126496381	No
Colon - Transverse	MT-CO2	1902.11	2075.52	1305.02	5.44E-05	0.013919414	0.000195411	Yes
Esophagus - Gastroesophageal Junction	MT-CO2	1066.39	1177.41	990.16	0.2178158	0.033974359	0.320559102	No
Esophagus - Mucosa	MT-CO2	811.62	699.45	834.66	0.0689776	0.029487179	0.116962017	No
Esophagus - Muscularis	MT-CO2	1394.86	1177.64	1447.06	0.1459384	0.032142857	0.227015289	No
Heart - Atrial Appendage	MT-CO2	1822.52	1911.13	1557.85	0.1531577	0.032417582	0.236226283	No
Heart - Left Ventricle	MT-CO2	3176.06	3220.86	3763.01	0.2862131	0.035622711	0.401728413	No
Kidney - Cortex	MT-CO2	2905.37	2404.58	3522.96	0.002287886	0.019322344	0.005920312	Yes
Liver	MT-CO2	1827.7	1791.04	2210.22	0.08017822	0.030128205	0.133061727	No
Lung	MT-CO2	591.46	613.08	471.01	0.8880609	0.045879121	0.967826849	No
Minor Salivary Gland	MT-CO2	734.08	743.72	806.04	0.1487176	0.032326007	0.230027789	No
Muscle - Skeletal	MT-CO2	1434.97	1483.02	1279.67	0.7521198	0.041941392	0.896631901	No
Nerve - Tibial	MT-CO2	440.33	501.28	401.26	0.1927248	0.033241758	0.289883583	No
Pancreas	MT-CO2	459.88	512.51	353.24	0.6149797	0.040201465	0.764872246	No
Pituitary	MT-CO2	515.16	576.84	503.61	0.7368565	0.041849817	0.880358094	No
Prostate	MT-CO2	891.68	790.22	700.1	0.9444853	0.047802198	0.987909911	No
Skin - Not Sun Exposed (Suprapubic)	MT-CO2	687.94	715.76	561.74	0.9831294	0.049175824	0.999606429	No
Skin - Sun Exposed (Lower leg)	MT-CO2	610.29	631.82	531.9	0.9932569	0.0496337	1	No
Small Intestine - Terminal Ileum	MT-CO2	1100.72	1214.15	1076.04	0.9481775	0.047985348	0.987986479	No
Spleen	MT-CO2	579.78	600.12	608.57	0.5702866	0.039468864	0.722451238	No
Stomach	MT-CO2	973.99	864.47	1118.76	0.5798722	0.03956044	0.732894031	No
Testis	MT-CO2	604.05	560.96	500.54	0.9202535	0.047161172	0.9756474	No
Thyroid	MT-CO2	531.9	604.57	430.14	0.8447772	0.043864469	0.96294019	No
Adipose - Visceral (Omentum)	MT-CO3	1008.21	976.93	818.19	0.3134353	0.035989011	0.43545973	No
Adrenal Gland	MT-CO3	1520.12	1521.84	1690.71	0.5460452	0.039194139	0.696590372	No
Artery - Aorta	MT-CO3	363.65	379.6	306.12	3.08E-06	0.010805861	1.43E-05	Yes
Artery - Coronary	MT-CO3	503.69	431.21	518.83	1.33E-15	0.004029304	1.65E-14	Yes
Artery - Tibial	MT-CO3	466.93	432.32	418.44	2.49E-08	0.007692308	1.62E-07	Yes
Brain - Amygdala	MT-CO3	2926.7	2275.35	2944.74	0.01656133	0.024542125	0.03374062	Yes
Brain - Anterior cingulate cortex (BA24)	MT-CO3	2331.75	2115.29	2235.63	0.607337	0.04010989	0.757091329	No
Brain - Caudate (basal ganglia)	MT-CO3	1992.92	1545.81	1964.93	0.04726992	0.027380952	0.086318984	No
Brain - Cerebellar Hemisphere	MT-CO3	865.06	678.71	1092.05	3.61E-09	0.006227106	2.90E-08	Yes
Brain - Cerebellum	MT-CO3	814.51	673.62	825.11	0.000557085	0.016849817	0.001653089	Yes
Brain - Cortex	MT-CO3	1536.76	1354.63	1499.66	0.2574414	0.034981685	0.36796598	No
Brain - Frontal Cortex (BA9)	MT-CO3	1608.9	1474.44	1732.56	0.1998943	0.033424908	0.299019967	No
Brain - Hippocampus	MT-CO3	2298.89	2431.1	2774.19	0.127606	0.031776557	0.200786386	No
Brain - Hypothalamus	MT-CO3	2085.29	1530.78	2278.1	0.001183097	0.017673993	0.003347	Yes
Brain - Nucleus accumbens (basal ganglia)	MT-CO3	2066.21	2087.93	2221.25	0.5445637	0.039102564	0.696327354	No
Brain - Putamen (basal ganglia)	MT-CO3	2253.81	2166.36	2332.18	0.7823104	0.042490842	0.920563531	No
Brain - Spinal cord (cervical c-1)	MT-CO3	1125.77	1343.63	1106.79	0.02793049	0.025549451	0.054659669	No
Brain - Substantia nigra	MT-CO3	1952.94	1191.64	2032.07	1.19E-08	0.006959707	8.55E-08	Yes
Breast - Mammary Tissue	MT-CO3	839.48	948.98	994.22	0.0100918	0.023168498	0.021779142	Yes
Colon - Sigmoid	MT-CO3	843.15	916.47	796.64	0.1952813	0.033333333	0.29292195	No
Colon - Transverse	MT-CO3	1468.11	1595.85	1124.74	0.001340355	0.018223443	0.003677557	Yes
Esophagus - Gastroesophageal Junction	MT-CO3	894.13	869.39	924.24	0.2731711	0.035347985	0.386402644	No
Esophagus - Mucosa	MT-CO3	685.82	557.77	745.75	6.91E-08	0.008058608	4.29E-07	Yes
Esophagus - Muscularis	MT-CO3	1036.22	839.54	1223.46	5.92E-05	0.014102564	0.000209891	Yes
Heart - Atrial Appendage	MT-CO3	2136.59	2191.42	2166.88	0.8603384	0.04459707	0.964568309	No
Heart - Left Ventricle	MT-CO3	2875.98	2819.73	3687.68	0.008762918	0.023076923	0.018986322	Yes
Kidney - Cortex	MT-CO3	3248.99	2238.95	3302.21	0.000642414	0.017216117	0.001865734	Yes
Liver	MT-CO3	1495.45	1296.46	1838.43	9.10E-05	0.01492674	0.000304822	Yes
Lung	MT-CO3	447.41	443.74	379.96	7.33E-08	0.008150183	4.50E-07	Yes
Minor Salivary Gland	MT-CO3	639.46	645.7	804.91	4.05E-06	0.011263736	1.80E-05	Yes
Muscle - Skeletal	MT-CO3	1291.63	1326.23	1255.78	0.9014116	0.046611722	0.966936608	No
Nerve - Tibial	MT-CO3	468.05	499.11	443.26	1.04E-05	0.012271062	4.24E-05	Yes
Pancreas	MT-CO3	435.86	492.21	394.18	0.1728722	0.032875458	0.262919836	No
Pituitary	MT-CO3	613.78	715.27	636.08	0.5628926	0.039377289	0.714742697	No
Prostate	MT-CO3	963.07	813.92	929.36	0.8390615	0.043589744	0.962452897	No
Skin - Not Sun Exposed (Suprapubic)	MT-CO3	962.94	952.43	887.31	0.9696296	0.048901099	0.991419029	No
Skin - Sun Exposed (Lower leg)	MT-CO3	908.29	899.41	821.51	0.9544354	0.048260073	0.988845784	No
Small Intestine - Terminal Ileum	MT-CO3	1066.66	1129.67	1050.58	0.967389	0.048717949	0.992846605	No
Spleen	MT-CO3	468.34	506.27	571.96	0.1181631	0.031501832	0.187549572	No
Stomach	MT-CO3	1023.67	862.97	1259.23	0.463358	0.038553114	0.600934603	No
Testis	MT-CO3	933.58	826.6	807.47	0.9228683	0.047344322	0.974634607	No
Thyroid	MT-CO3	730.63	786.46	688.05	0.8739524	0.04532967	0.963995981	No
Adipose - Visceral (Omentum)	MT-CYB	785.42	829.7	587.35	9.49E-05	0.015018315	0.000315948	Yes
Adrenal Gland	MT-CYB	925.21	892.53	999.49	0.05538684	0.028571429	0.09692697	No
Artery - Aorta	MT-CYB	335.12	356.78	242.87	1.77E-08	0.007417582	1.19E-07	Yes
Artery - Coronary	MT-CYB	407.85	356.82	330.81	0.000622519	0.017032967	0.001827394	Yes
Artery - Tibial	MT-CYB	314.4	300.26	261.96	0.02236868	0.025091575	0.044574085	Yes
Brain - Amygdala	MT-CYB	1475.65	1247.98	1518.1	0.00052599	0.016666667	0.00157797	Yes
Brain - Anterior cingulate cortex (BA24)	MT-CYB	1104.44	890.9	1032.75	0.003804535	0.020695971	0.009191487	Yes
Brain - Caudate (basal ganglia)	MT-CYB	1710.66	1271.81	1715.71	0.000167867	0.015567766	0.000539149	Yes
Brain - Cerebellar Hemisphere	MT-CYB	542.33	427.86	657.27	2.10E-11	0.00540293	1.94E-10	Yes
Brain - Cerebellum	MT-CYB	620.01	513.99	627.08	9.60E-06	0.011996337	4.00E-05	Yes
Brain - Cortex	MT-CYB	983.23	810.26	955.08	0.000349303	0.016208791	0.001077511	Yes
Brain - Frontal Cortex (BA9)	MT-CYB	794.32	701.83	904.22	1.07E-05	0.012362637	4.33E-05	Yes
Brain - Hippocampus	MT-CYB	1134.97	1258.31	1488.82	4.28E-05	0.013461538	0.000158971	Yes
Brain - Hypothalamus	MT-CYB	1086.09	829.08	1211.01	3.70E-06	0.011080586	1.67E-05	Yes
Brain - Nucleus accumbens (basal ganglia)	MT-CYB	1362.6	1323.49	1584.13	0.001162576	0.017582418	0.003306076	Yes
Brain - Putamen (basal ganglia)	MT-CYB	1901.79	1899.26	1943.31	0.2149916	0.033882784	0.317257875	No
Brain - Spinal cord (cervical c-1)	MT-CYB	762.56	765.48	706.1	0.3950951	0.037179487	0.53133479	No
Brain - Substantia nigra	MT-CYB	1129.14	620.87	1277.82	0	0.001923077	0	Yes
Breast - Mammary Tissue	MT-CYB	601.96	750.56	627.18	1.53E-05	0.012637363	6.05E-05	Yes
Colon - Sigmoid	MT-CYB	615	628.76	515.01	0.2059204	0.033608059	0.30635569	No
Colon - Transverse	MT-CYB	817	880.93	681.89	0.006380121	0.022344322	0.014276828	Yes
Esophagus - Gastroesophageal Junction	MT-CYB	707.04	750.19	723.25	0.01337835	0.023717949	0.028203008	Yes
Esophagus - Mucosa	MT-CYB	408.74	347.04	421.08	2.78E-15	0.004120879	3.37E-14	Yes
Esophagus - Muscularis	MT-CYB	798.9	689.77	842.09	0.005271999	0.021336996	0.012354126	Yes
Heart - Atrial Appendage	MT-CYB	1440.66	1515.97	1310.28	0.2199692	0.034157509	0.321992448	No
Heart - Left Ventricle	MT-CYB	2094.2	2002.22	2448.08	0.02025679	0.02481685	0.040812573	Yes
Kidney - Cortex	MT-CYB	1737.56	1148.14	1801.91	1.60E-07	0.008882784	9.01E-07	Yes
Liver	MT-CYB	1108.61	982.68	1364.12	1.66E-07	0.008974359	9.25E-07	Yes
Lung	MT-CYB	330.12	337.66	250.84	0.000284514	0.015750916	0.000903167	Yes
Minor Salivary Gland	MT-CYB	482.77	499.16	562.07	8.19E-05	0.01474359	0.000277748	Yes
Muscle - Skeletal	MT-CYB	1032.04	1044.02	943.2	0.7945648	0.042857143	0.926992267	No
Nerve - Tibial	MT-CYB	340.48	387.54	316.5	0.02845927	0.025824176	0.055101991	No
Pancreas	MT-CYB	354.61	421.63	334.6	0.2766881	0.03543956	0.390366157	No
Pituitary	MT-CYB	491.56	506.19	483.96	0.008327852	0.022985348	0.018115567	Yes
Prostate	MT-CYB	718.12	676.9	601.12	0.8967894	0.046428571	0.9657732	No
Skin - Not Sun Exposed (Suprapubic)	MT-CYB	559.2	573.19	480.23	0.7977994	0.043040293	0.92680526	No
Skin - Sun Exposed (Lower leg)	MT-CYB	522.25	505.28	421.71	0.9646112	0.048443223	0.995610048	No
Small Intestine - Terminal Ileum	MT-CYB	799.3	793.78	653.2	0.9953693	0.049725275	1	No
Spleen	MT-CYB	332.12	341.01	335.75	1.92E-07	0.009065934	1.06E-06	Yes
Stomach	MT-CYB	748.5	700.68	812.11	0.02845875	0.025732601	0.055297073	No
Testis	MT-CYB	440.88	399.17	376.15	0.191957	0.033150183	0.289526304	No
Thyroid	MT-CYB	445.1	518.27	363.65	0.02147811	0.025	0.04295622	Yes
Adipose - Visceral (Omentum)	MT-ND1	782.06	847.88	560.19	6.70E-05	0.014468864	0.000231532	Yes
Adrenal Gland	MT-ND1	955.02	918.28	1052.87	0.232853	0.034432234	0.338132282	No
Artery - Aorta	MT-ND1	332.36	316.55	161.11	0.004430174	0.020970696	0.010562773	Yes
Artery - Coronary	MT-ND1	391.63	336.34	242.17	8.14E-11	0.005586081	7.29E-10	Yes
Artery - Tibial	MT-ND1	306.56	281.73	236.94	3.02E-10	0.005860806	2.58E-09	Yes
Brain - Amygdala	MT-ND1	1928.16	1423.95	1922.93	0.00010585	0.01510989	0.000350267	Yes
Brain - Anterior cingulate cortex (BA24)	MT-ND1	1528.08	1327.46	1508.57	0.05604556	0.028663004	0.097766376	No
Brain - Caudate (basal ganglia)	MT-ND1	1609.97	1169.54	1737.48	1.09E-07	0.008608059	6.33E-07	Yes
Brain - Cerebellar Hemisphere	MT-ND1	579.92	441.63	744.34	0.00E+00	0.001465201	0	Yes
Brain - Cerebellum	MT-ND1	728.12	591.61	799.89	6.75E-08	0.007967033	4.24E-07	Yes
Brain - Cortex	MT-ND1	1433.66	1259.08	1519.96	0.05034174	0.027564103	0.091317575	No
Brain - Frontal Cortex (BA9)	MT-ND1	1118.21	947.69	1357.68	0.00373998	0.020604396	0.009075685	Yes
Brain - Hippocampus	MT-ND1	1351.82	1353.72	1758.75	0.000539834	0.016758242	0.001610652	Yes
Brain - Hypothalamus	MT-ND1	1314.25	1061.26	1362.39	0.003088651	0.020054945	0.007700472	Yes
Brain - Nucleus accumbens (basal ganglia)	MT-ND1	1390.41	1309.28	1606.49	0.06462507	0.029029304	0.111310057	No
Brain - Putamen (basal ganglia)	MT-ND1	1762.22	1697.12	2050.25	0.07385657	0.02985348	0.123698427	No
Brain - Spinal cord (cervical c-1)	MT-ND1	1023.22	1119.53	1006.74	0.4008374	0.037454212	0.535103228	No
Brain - Substantia nigra	MT-ND1	1371.32	844.7	1744.19	1.19E-13	0.00467033	1.27E-12	Yes
Breast - Mammary Tissue	MT-ND1	682.14	812.07	697.97	0.02066483	0.024908425	0.041481607	Yes
Colon - Sigmoid	MT-ND1	577.97	591.79	393.03	0.002007209	0.018864469	0.005320078	Yes
Colon - Transverse	MT-ND1	794.33	849.78	645.72	0.03770507	0.026923077	0.070023701	No
Esophagus - Gastroesophageal Junction	MT-ND1	512.44	558.07	513.93	6.17E-05	0.014194139	0.000217343	Yes
Esophagus - Mucosa	MT-ND1	335.97	342.04	297.53	0	0.000641026	0	Yes
Esophagus - Muscularis	MT-ND1	629.33	565.38	607.87	0.03266343	0.026373626	0.061924419	No
Heart - Atrial Appendage	MT-ND1	1375.22	1573.51	1291.47	0.03216132	0.026282051	0.06118495	No
Heart - Left Ventricle	MT-ND1	2023.84	1983.04	2398.75	0.05363856	0.028021978	0.095708019	No
Kidney - Cortex	MT-ND1	1535.83	976.96	1475.76	1.95E-08	0.007509158	1.30E-07	Yes
Liver	MT-ND1	849.91	800.23	920.86	0.002671941	0.01978022	0.006754073	Yes
Lung	MT-ND1	391.94	394.63	282.68	0.002108115	0.019047619	0.005533802	Yes
Minor Salivary Gland	MT-ND1	381.41	410.26	528.7	0	0.0003663	0	Yes
Muscle - Skeletal	MT-ND1	1183.31	1247.83	1070.23	0.4453412	0.038369963	0.580325287	No
Nerve - Tibial	MT-ND1	341.4	346.91	306.08	1.54E-08	0.007326007	1.05E-07	Yes
Pancreas	MT-ND1	344.69	362.15	299.96	0.01111275	0.023443223	0.023701412	Yes
Pituitary	MT-ND1	319.3	373.25	281.05	0.08411897	0.03021978	0.139178659	No
Prostate	MT-ND1	479.78	472.1	372.6	0.4181401	0.037728938	0.554137123	No
Skin - Not Sun Exposed (Suprapubic)	MT-ND1	520.08	543.28	423.6	0.4928396	0.038644689	0.637655027	No
Skin - Sun Exposed (Lower leg)	MT-ND1	537.09	513.07	470.42	0.2463555	0.034798535	0.353973955	No
Small Intestine - Terminal Ileum	MT-ND1	640.08	659.25	568.12	0.6902269	0.041208791	0.837475305	No
Spleen	MT-ND1	365.27	353.17	365.53	4.76E-05	0.013644689	0.000174427	Yes
Stomach	MT-ND1	697.39	610.11	793.84	0.00328684	0.020238095	0.008120428	Yes
Testis	MT-ND1	642.64	566.05	499.3	0.4095883	0.037545788	0.545451736	No
Thyroid	MT-ND1	376.49	382.97	222.38	0.001472884	0.018406593	0.004000968	Yes
Adipose - Visceral (Omentum)	MT-ND2	1018.33	1070.49	816.76	0.04412952	0.027197802	0.081126996	No
Adrenal Gland	MT-ND2	1082.17	972.13	1183.54	0.00564803	0.022069597	0.012795952	Yes
Artery - Aorta	MT-ND2	319.14	328.71	204.24	0	0.002564103	0	Yes
Artery - Coronary	MT-ND2	418.34	387.82	357.31	2.97E-06	0.010622711	1.40E-05	Yes
Artery - Tibial	MT-ND2	318.95	299.94	233.18	1.72E-10	0.005677656	1.51E-09	Yes
Brain - Amygdala	MT-ND2	1972.09	1494.34	1930.48	0.000907142	0.017399267	0.00260684	Yes
Brain - Anterior cingulate cortex (BA24)	MT-ND2	1570.5	1347.91	1524.31	0.1900865	0.033058608	0.287499249	No
Brain - Caudate (basal ganglia)	MT-ND2	2301.88	1665.79	2346.72	7.04E-05	0.01456044	0.000241751	Yes
Brain - Cerebellar Hemisphere	MT-ND2	654.5	532.38	803.09	6.48E-09	0.006684982	4.85E-08	Yes
Brain - Cerebellum	MT-ND2	704.6	572.09	760.17	2.15E-08	0.007600733	1.41E-07	Yes
Brain - Cortex	MT-ND2	1256.65	1074.58	1366.61	0.000515709	0.016483516	0.001564317	Yes
Brain - Frontal Cortex (BA9)	MT-ND2	1189.77	1039.49	1421.94	7.39E-05	0.014652015	0.000252184	Yes
Brain - Hippocampus	MT-ND2	1503.67	1583.73	1907.18	0.001218248	0.017765568	0.003428677	Yes
Brain - Hypothalamus	MT-ND2	1525.67	1309.08	1643.47	0.005242151	0.021245421	0.012337131	Yes
Brain - Nucleus accumbens (basal ganglia)	MT-ND2	1772.58	1700.25	2024.4	0.01381204	0.023992674	0.02878387	Yes
Brain - Putamen (basal ganglia)	MT-ND2	2507.58	2280.55	2639	0.1199663	0.031684982	0.189310982	No
Brain - Spinal cord (cervical c-1)	MT-ND2	1318.29	1350.58	1336.74	0.3273386	0.036263736	0.451330494	No
Brain - Substantia nigra	MT-ND2	1596.56	1287.12	1956.53	1.48E-05	0.012545788	5.90E-05	Yes
Breast - Mammary Tissue	MT-ND2	791.36	932.63	825.61	0.005403114	0.021520147	0.012553618	Yes
Colon - Sigmoid	MT-ND2	775.35	687.93	698.95	0.271035	0.03525641	0.384376909	No
Colon - Transverse	MT-ND2	842.38	832.3	787.48	0.7165324	0.041666667	0.85983888	No
Esophagus - Gastroesophageal Junction	MT-ND2	681.95	690.55	753.7	0.000640354	0.017124542	0.001869697	Yes
Esophagus - Mucosa	MT-ND2	392.2	326.1	404.62	0	0.001556777	0	Yes
Esophagus - Muscularis	MT-ND2	869.66	714.97	884.93	0.00164801	0.018772894	0.004389334	Yes
Heart - Atrial Appendage	MT-ND2	1552.43	1580.58	1407.52	0.8604954	0.044688645	0.962767394	No
Heart - Left Ventricle	MT-ND2	1960.65	1900.07	2188.31	0.06273646	0.028846154	0.108743197	No
Kidney - Cortex	MT-ND2	1801.07	1206.63	1821.96	7.68E-08	0.008241758	4.66E-07	Yes
Liver	MT-ND2	935.33	810.37	1087.01	3.01E-07	0.009432234	1.60E-06	Yes
Lung	MT-ND2	404.52	388.42	309.97	0.02656717	0.025457875	0.052178686	No
Minor Salivary Gland	MT-ND2	478.39	490.62	521.59	1.58E-06	0.01025641	7.70E-06	Yes
Muscle - Skeletal	MT-ND2	937.08	972.69	836.74	0.9135937	0.046978022	0.972362885	No
Nerve - Tibial	MT-ND2	409.1	435.95	373.08	0.03145882	0.026007326	0.060480689	No
Pancreas	MT-ND2	401.34	464.48	400.04	0.9098331	0.046886447	0.970251704	No
Pituitary	MT-ND2	435.6	476.86	467.32	0.8936072	0.046153846	0.968074467	No
Prostate	MT-ND2	711.73	618.02	596.63	0.7852602	0.042582418	0.922047461	No
Skin - Not Sun Exposed (Suprapubic)	MT-ND2	551.93	552.31	470.53	0.8594547	0.044322344	0.969550137	No
Skin - Sun Exposed (Lower leg)	MT-ND2	522.18	491.86	439.4	0.8595239	0.044413919	0.967628968	No
Small Intestine - Terminal Ileum	MT-ND2	830.95	779.3	682.66	0.855587	0.044139194	0.969191913	No
Spleen	MT-ND2	325.18	303.83	331.38	0.5094112	0.038736264	0.657537861	No
Stomach	MT-ND2	846.25	721.05	949.09	0.6476648	0.040659341	0.796452659	No
Testis	MT-ND2	556.02	480.83	503.66	0.8720311	0.04514652	0.965778865	No
Thyroid	MT-ND2	406.06	409.52	391.15	0.9983838	0.049908425	1	No
Adipose - Visceral (Omentum)	MT-ND3	772.38	804.13	662.17	0.9046055	0.046794872	0.966564781	No
Adrenal Gland	MT-ND3	804.81	764.76	898.39	0.09303836	0.030677656	0.15163864	No
Artery - Aorta	MT-ND3	271.79	294.02	170.95	0.1690394	0.032600733	0.259257057	No
Artery - Coronary	MT-ND3	380.13	381.84	373.26	1.43E-08	0.007234432	9.88E-08	Yes
Artery - Tibial	MT-ND3	290.69	289.03	210.4	0.4404225	0.038278388	0.57528872	No
Brain - Amygdala	MT-ND3	1116.29	817.96	1236.5	0.003070036	0.01996337	0.007689173	Yes
Brain - Anterior cingulate cortex (BA24)	MT-ND3	935.38	749.79	920.88	0.02802112	0.025641026	0.054641184	No
Brain - Caudate (basal ganglia)	MT-ND3	1168.24	820.76	1146.13	0.006327009	0.022252747	0.014216242	Yes
Brain - Cerebellar Hemisphere	MT-ND3	441.41	349.21	501.57	2.01E-12	0.00503663	2.00E-11	Yes
Brain - Cerebellum	MT-ND3	411.91	386.55	405.94	2.38E-05	0.012820513	9.28E-05	Yes
Brain - Cortex	MT-ND3	666.84	601.47	723.86	0.001365127	0.018315018	0.003726797	Yes
Brain - Frontal Cortex (BA9)	MT-ND3	694.01	600.02	813.57	3.79E-05	0.013369963	0.000141736	Yes
Brain - Hippocampus	MT-ND3	961.08	899.33	1173.86	0.05257427	0.027930403	0.094116562	No
Brain - Hypothalamus	MT-ND3	909.06	744.25	1041.25	0.004228627	0.020879121	0.010126449	Yes
Brain - Nucleus accumbens (basal ganglia)	MT-ND3	993.18	977.58	1173.84	0.1466373	0.032234432	0.227454448	No
Brain - Putamen (basal ganglia)	MT-ND3	1289.4	1095.08	1344.19	0.2887522	0.035714286	0.40425308	No
Brain - Spinal cord (cervical c-1)	MT-ND3	757.37	763.87	744.87	0.2627206	0.035164835	0.373555853	No
Brain - Substantia nigra	MT-ND3	840.81	616.63	984.4	9.92E-07	0.01007326	4.92E-06	Yes
Breast - Mammary Tissue	MT-ND3	542.99	695.21	554.45	0.004644021	0.021062271	0.011024502	Yes
Colon - Sigmoid	MT-ND3	546.78	533.91	601.47	0.001620044	0.018681319	0.004336	Yes
Colon - Transverse	MT-ND3	612.76	657.69	627.42	0.04883985	0.027472527	0.088888527	No
Esophagus - Gastroesophageal Junction	MT-ND3	533.93	528.11	523.04	0.00325971	0.02014652	0.008090008	Yes
Esophagus - Mucosa	MT-ND3	314.67	287.77	277.07	0.001615669	0.018589744	0.004345592	Yes
Esophagus - Muscularis	MT-ND3	678.16	518.2	678.15	6.32E-05	0.014377289	0.000219791	Yes
Heart - Atrial Appendage	MT-ND3	1272.88	1322.84	1248.02	0.8307011	0.043406593	0.956883546	No
Heart - Left Ventricle	MT-ND3	1674.02	1673.87	2024.09	0.2384067	0.034615385	0.344365233	No
Kidney - Cortex	MT-ND3	1564.17	1038.37	1583.14	0.000901217	0.017307692	0.002603516	Yes
Liver	MT-ND3	744.73	647.19	906.53	1.01E-05	0.012179487	4.15E-05	Yes
Lung	MT-ND3	298.78	276.42	190.76	0.05983197	0.028754579	0.104039031	No
Minor Salivary Gland	MT-ND3	376.69	374.36	376.66	9.84E-06	0.012087912	4.07E-05	Yes
Muscle - Skeletal	MT-ND3	565.47	586.42	506.03	0.1181193	0.031410256	0.188026641	No
Nerve - Tibial	MT-ND3	309.37	340.29	258.62	0.000436359	0.016300366	0.001338494	Yes
Pancreas	MT-ND3	377.49	481.22	287.52	0.06433724	0.028937729	0.111164978	No
Pituitary	MT-ND3	421.14	359.75	314.28	0.008043157	0.022802198	0.017636802	Yes
Prostate	MT-ND3	610.12	576.58	446.21	0.05392916	0.028113553	0.095913099	No
Skin - Not Sun Exposed (Suprapubic)	MT-ND3	436.95	462.5	308.9	0.02498218	0.0253663	0.049242853	Yes
Skin - Sun Exposed (Lower leg)	MT-ND3	424.65	423.64	266.47	0.03570595	0.026831502	0.066537368	No
Small Intestine - Terminal Ileum	MT-ND3	613.54	596.85	482.54	0.05485092	0.028296703	0.096921043	No
Spleen	MT-ND3	313.74	326.06	269.61	0.03206263	0.026190476	0.061210475	No
Stomach	MT-ND3	650.26	560.88	679.32	0.005580938	0.021978022	0.012696634	Yes
Testis	MT-ND3	427.21	398.69	318.86	0.002260328	0.019230769	0.005876853	Yes
Thyroid	MT-ND3	405.13	416.21	321.5	0.002844453	0.019871795	0.007157011	Yes
Adipose - Visceral (Omentum)	MT-ND4	1037.37	1182.15	771.06	5.18E-06	0.011446886	2.26E-05	Yes
Adrenal Gland	MT-ND4	1808.08	1789.16	1957.6	0.3185043	0.036080586	0.441379055	No
Artery - Aorta	MT-ND4	385.37	397.2	309.41	2.57E-07	0.009340659	1.38E-06	Yes
Artery - Coronary	MT-ND4	526.36	444.27	349.27	0.03445775	0.026739927	0.064431272	No
Artery - Tibial	MT-ND4	394.12	377.69	357.31	1.07E-07	0.008516484	6.28E-07	Yes
Brain - Amygdala	MT-ND4	2530.51	2054.59	2808.38	2.65E-05	0.013003663	0.000101894	Yes
Brain - Anterior cingulate cortex (BA24)	MT-ND4	2123.31	1714.14	2169.39	0.000568663	0.016941392	0.001678324	Yes
Brain - Caudate (basal ganglia)	MT-ND4	2325.07	1644.34	2511.09	1.02E-07	0.008424908	6.05E-07	Yes
Brain - Cerebellar Hemisphere	MT-ND4	814.53	618.28	1122.52	0.00E+00	0.003113553	0	Yes
Brain - Cerebellum	MT-ND4	960.06	716.01	1039.75	3.98E-09	0.006410256	3.10E-08	Yes
Brain - Cortex	MT-ND4	1686.32	1500.54	1779.82	0.005185297	0.021153846	0.012256157	Yes
Brain - Frontal Cortex (BA9)	MT-ND4	1493.15	1260.69	1758.3	4.99E-06	0.011355311	2.20E-05	Yes
Brain - Hippocampus	MT-ND4	2040.8	2233.58	2821.81	4.35E-05	0.013553114	0.00016048	Yes
Brain - Hypothalamus	MT-ND4	1949.9	1372.33	2430.7	1.84E-14	0.004487179	2.05E-13	Yes
Brain - Nucleus accumbens (basal ganglia)	MT-ND4	1976.82	2018.08	2396.54	0.000327795	0.016117216	0.001016909	Yes
Brain - Putamen (basal ganglia)	MT-ND4	2501.82	2408.42	2735.25	0.05082127	0.027747253	0.091578922	No
Brain - Spinal cord (cervical c-1)	MT-ND4	1514.24	1470.71	1441.91	0.6297999	0.04029304	0.781524421	No
Brain - Substantia nigra	MT-ND4	1775.54	1106.12	2215.94	0	0.003388278	0	Yes
Breast - Mammary Tissue	MT-ND4	840.94	1025.61	891.75	0.002375963	0.019413919	0.006119225	Yes
Colon - Sigmoid	MT-ND4	954.47	1017.18	736.14	0.00240059	0.019505495	0.006153625	Yes
Colon - Transverse	MT-ND4	1422.46	1488.23	1100.25	0.000493477	0.016391941	0.001505243	Yes
Esophagus - Gastroesophageal Junction	MT-ND4	1050.51	1119.47	1011.92	0.1698131	0.032692308	0.259714153	No
Esophagus - Mucosa	MT-ND4	623.45	526.09	670.78	7.61E-06	0.011904762	3.20E-05	Yes
Esophagus - Muscularis	MT-ND4	1309.81	1086	1368.93	0.003623876	0.020421245	0.008872809	Yes
Heart - Atrial Appendage	MT-ND4	2121.72	2263.21	2151.38	0.4542334	0.038461538	0.59050342	No
Heart - Left Ventricle	MT-ND4	3329.81	3311.35	4048.37	0.007772803	0.022527473	0.017251831	Yes
Kidney - Cortex	MT-ND4	2108.03	1607.96	2445.56	1.26E-07	0.008699634	7.24E-07	Yes
Liver	MT-ND4	2044.81	1771.68	2634.31	2.35E-07	0.009157509	1.28E-06	Yes
Lung	MT-ND4	595.14	597.65	496.99	0.8432241	0.043681319	0.965199913	No
Minor Salivary Gland	MT-ND4	738.13	757.73	840.17	0.01770129	0.0246337	0.035929012	Yes
Muscle - Skeletal	MT-ND4	1502.14	1547.83	1363.86	0.6752064	0.041025641	0.8229078	No
Nerve - Tibial	MT-ND4	476.13	572.53	475.86	0.01566729	0.024358974	0.032159174	Yes
Pancreas	MT-ND4	555.64	591.48	520.19	0.8609727	0.04478022	0.961331481	No
Pituitary	MT-ND4	580.5	642.46	615.51	0.523629	0.038919414	0.672709256	No
Prostate	MT-ND4	1148.87	1083.75	985.58	0.8932999	0.045970696	0.971597102	No
Skin - Not Sun Exposed (Suprapubic)	MT-ND4	838.86	860.27	756.67	0.945736	0.047893773	0.987326685	No
Skin - Sun Exposed (Lower leg)	MT-ND4	754.64	777.89	663.76	0.7626912	0.042124542	0.905281294	No
Small Intestine - Terminal Ileum	MT-ND4	1212.23	1322.6	1116.2	0.5432221	0.039010989	0.69624241	No
Spleen	MT-ND4	599.46	657.73	723.88	0.2921553	0.035805861	0.40797134	No
Stomach	MT-ND4	1260.93	1181.92	1514.87	0.4186916	0.037820513	0.553524488	No
Testis	MT-ND4	887.7	830.89	789.26	0.9650062	0.048534799	0.994138463	No
Thyroid	MT-ND4	721.79	868.4	642.97	0.3328849	0.036355311	0.45782155	No
Adipose - Visceral (Omentum)	MT-ND4L	582.76	632.29	413.3	0.07105703	0.02967033	0.119744254	No
Adrenal Gland	MT-ND4L	926.67	916.61	970.89	0.8750271	0.045512821	0.961297377	No
Artery - Aorta	MT-ND4L	326.78	255.11	155.8	7.43E-07	0.009981685	3.72E-06	Yes
Artery - Coronary	MT-ND4L	325.67	310.86	181.55	0.8950195	0.046336996	0.96577203	No
Artery - Tibial	MT-ND4L	310.03	272.61	179.04	0.01184164	0.023534799	0.025157725	Yes
Brain - Amygdala	MT-ND4L	1198.67	1113.97	1339.71	0.4221279	0.037912088	0.556719404	No
Brain - Anterior cingulate cortex (BA24)	MT-ND4L	1014.71	848.03	1046.43	0.3008535	0.035897436	0.419045946	No
Brain - Caudate (basal ganglia)	MT-ND4L	1145.78	841.66	1262.28	0.02348354	0.02518315	0.046625501	Yes
Brain - Cerebellar Hemisphere	MT-ND4L	388.15	312.89	535.69	2.25E-06	0.010531136	1.07E-05	Yes
Brain - Cerebellum	MT-ND4L	505.82	387.51	563.06	0.03359428	0.026556777	0.06324992	No
Brain - Cortex	MT-ND4L	885.67	836.55	953.35	0.6601128	0.040750916	0.809936155	No
Brain - Frontal Cortex (BA9)	MT-ND4L	698.35	626.97	811.22	0.2103478	0.033791209	0.311246338	No
Brain - Hippocampus	MT-ND4L	949.61	1134.78	1320.46	0.1341541	0.032051282	0.209280396	No
Brain - Hypothalamus	MT-ND4L	973.81	692.54	1172.82	0.001512226	0.018498168	0.004087502	Yes
Brain - Nucleus accumbens (basal ganglia)	MT-ND4L	947.66	987	1099.6	0.6825975	0.041117216	0.830062884	No
Brain - Putamen (basal ganglia)	MT-ND4L	1161.57	1285.61	1240.82	0.9271501	0.047527473	0.975383342	No
Brain - Spinal cord (cervical c-1)	MT-ND4L	798.72	807.54	702.96	0.8842345	0.045695971	0.967519112	No
Brain - Substantia nigra	MT-ND4L	740.76	546.72	1067.29	0.000302603	0.016025641	0.000944121	Yes
Breast - Mammary Tissue	MT-ND4L	457.58	527.2	479	0.7741244	0.042399267	0.912898321	No
Colon - Sigmoid	MT-ND4L	520.35	519.89	379.68	0.1668772	0.032509158	0.256661834	No
Colon - Transverse	MT-ND4L	690.79	697.03	550.26	0.3883836	0.037087912	0.523598631	No
Esophagus - Gastroesophageal Junction	MT-ND4L	561.51	561	512.91	0.9891133	0.049358974	1	No
Esophagus - Mucosa	MT-ND4L	337.88	280.9	346.57	6.93E-06	0.011721612	2.96E-05	Yes
Esophagus - Muscularis	MT-ND4L	705.78	574.42	708.69	0.2055888	0.033516484	0.306698046	No
Heart - Atrial Appendage	MT-ND4L	1116.78	1201.13	1093.59	0.8446018	0.043772894	0.964754357	No
Heart - Left Ventricle	MT-ND4L	1765.45	1716.16	2100.22	0.4147781	0.037637363	0.551019082	No
Kidney - Cortex	MT-ND4L	1031.77	621.48	1060.41	0.01335197	0.023626374	0.028256495	Yes
Liver	MT-ND4L	1076.93	928.12	1402.52	0.03382168	0.026648352	0.063459235	No
Lung	MT-ND4L	325.25	319.63	261.87	0.4320628	0.038186813	0.565722515	No
Minor Salivary Gland	MT-ND4L	375.67	382.31	430.44	0.592086	0.03974359	0.744882387	No
Muscle - Skeletal	MT-ND4L	775.59	794.84	687.05	0.7009248	0.041483516	0.844823269	No
Nerve - Tibial	MT-ND4L	264.18	311.48	246.71	0.06704405	0.029212454	0.114752512	No
Pancreas	MT-ND4L	295.51	307.62	276.13	0.8938304	0.046245421	0.966398809	No
Pituitary	MT-ND4L	316.22	378.04	305.87	0.7914142	0.042765568	0.92529369	No
Prostate	MT-ND4L	583.62	544.94	482.55	0.9606087	0.048351648	0.993356724	No
Skin - Not Sun Exposed (Suprapubic)	MT-ND4L	400.56	413.62	344.91	0.9525241	0.048076923	0.990625064	No
Skin - Sun Exposed (Lower leg)	MT-ND4L	359.86	366.27	310.96	0.9880412	0.049267399	1	No
Small Intestine - Terminal Ileum	MT-ND4L	614.4	613.17	477.72	0.7245375	0.041758242	0.867538322	No
Spleen	MT-ND4L	279.28	260.87	258.6	0.8739781	0.045421245	0.962080731	No
Stomach	MT-ND4L	651.1	583.28	719.66	0.8547387	0.044047619	0.97024393	No
Testis	MT-ND4L	444.83	389.47	380.09	0.8810691	0.045604396	0.965991423	No
Thyroid	MT-ND4L	448.42	452.89	335.3	0.6071153	0.040018315	0.758546805	No
Adipose - Visceral (Omentum)	MT-ND5	391.75	422.3	120.39	0	0.001007326	0	Yes
Adrenal Gland	MT-ND5	316.52	304.32	214.64	0	0.000457875	0	Yes
Artery - Aorta	MT-ND5	303.68	296.87	92.18	1.47E-09	0.006043956	1.22E-08	Yes
Artery - Coronary	MT-ND5	339.36	358.16	79.88	0	0.003571429	0	Yes
Artery - Tibial	MT-ND5	377.17	434.87	84.99	0	0.00018315	0	Yes
Brain - Amygdala	MT-ND5	458.73	385.1	476.32	4.19E-12	0.005128205	4.09E-11	Yes
Brain - Anterior cingulate cortex (BA24)	MT-ND5	371.05	305.35	349.76	2.38E-07	0.009249084	1.29E-06	Yes
Brain - Caudate (basal ganglia)	MT-ND5	462.06	335.41	532.86	0.00E+00	0.000549451	0	Yes
Brain - Cerebellar Hemisphere	MT-ND5	430.03	455.45	158.42	0.00E+00	0.000732601	0	Yes
Brain - Cerebellum	MT-ND5	313.6	398.94	159.02	0.00E+00	0.000915751	0	Yes
Brain - Cortex	MT-ND5	288.9	263.85	284.83	6.36E-07	0.009798535	3.25E-06	Yes
Brain - Frontal Cortex (BA9)	MT-ND5	307.1	251.97	292.24	0.00E+00	0.001190476	0	Yes
Brain - Hippocampus	MT-ND5	335.59	377.5	457.34	0.00E+00	0.001282051	0	Yes
Brain - Hypothalamus	MT-ND5	380.4	249.59	423.83	0.00E+00	0.001373626	0	Yes
Brain - Nucleus accumbens (basal ganglia)	MT-ND5	378.19	361.77	447.78	0.00E+00	0.001739927	0	Yes
Brain - Putamen (basal ganglia)	MT-ND5	499.74	487.93	541.63	3.31E-06	0.010989011	1.51E-05	Yes
Brain - Spinal cord (cervical c-1)	MT-ND5	367.37	268.73	258.67	2.92E-08	0.007875458	1.85E-07	Yes
Brain - Substantia nigra	MT-ND5	317.94	239.22	349.48	1.12E-14	0.004304029	1.30E-13	Yes
Breast - Mammary Tissue	MT-ND5	415.15	397.39	107.16	0.00E+00	0.002014652	0	Yes
Colon - Sigmoid	MT-ND5	328.85	318.71	82.47	0.00E+00	0.003479853	0	Yes
Colon - Transverse	MT-ND5	278.58	315.65	153.55	0.05487443	0.028388278	0.096649803	No
Esophagus - Gastroesophageal Junction	MT-ND5	332.06	316.22	178.91	0.00E+00	0.002289377	0	Yes
Esophagus - Mucosa	MT-ND5	396.31	317.33	97.82	3.61E-09	0.006318681	2.86E-08	Yes
Esophagus - Muscularis	MT-ND5	316.93	329.4	177.54	0.00E+00	0.002380952	0	Yes
Heart - Atrial Appendage	MT-ND5	490.55	511.4	366.65	0.002073734	0.018956044	0.005469849	Yes
Heart - Left Ventricle	MT-ND5	507.59	487.19	483.61	0.09210859	0.030586081	0.150572725	No
Kidney - Cortex	MT-ND5	354.69	398.82	335.52	1.01E-11	0.00521978	9.67E-11	Yes
Liver	MT-ND5	323.34	327.41	230.26	0.00E+00	0.002655678	0	Yes
Lung	MT-ND5	349.93	358.74	120.81	6.47E-06	0.011538462	2.80E-05	Yes
Minor Salivary Gland	MT-ND5	441.02	401.88	102.7	0.00E+00	0.002106227	0	Yes
Muscle - Skeletal	MT-ND5	349.54	378.39	280.24	1.82E-14	0.004395604	2.07E-13	Yes
Nerve - Tibial	MT-ND5	473.08	381.31	86.04	0.00E+00	0.002747253	0	Yes
Pancreas	MT-ND5	462.87	454.93	59.57	2.24E-06	0.01043956	1.07E-05	Yes
Pituitary	MT-ND5	484.98	415.84	62.13	2.52E-11	0.005494505	2.29E-10	Yes
Prostate	MT-ND5	319.98	380.7	90.2	5.28E-05	0.013827839	0.000190919	Yes
Skin - Not Sun Exposed (Suprapubic)	MT-ND5	353.17	334.57	135.22	0.005328276	0.021428571	0.012432644	Yes
Skin - Sun Exposed (Lower leg)	MT-ND5	315.82	289.02	140.35	0.004185715	0.020787546	0.010067843	Yes
Small Intestine - Terminal Ileum	MT-ND5	268.55	319.87	142.01	0.1093468	0.031227106	0.175083146	No
Spleen	MT-ND5	367.43	380.7	85.33	0.5214805	0.038827839	0.671529134	No
Stomach	MT-ND5	246.17	289.32	209.22	0.07524467	0.029945055	0.125637889	No
Testis	MT-ND5	496.64	461.43	52.68	1.14E-12	0.004945055	1.15E-11	Yes
Thyroid	MT-ND5	370.89	324.11	72.28	0.000127208	0.015384615	0.000413426	Yes
Adipose - Visceral (Omentum)	MT-ND6	453.21	532.66	166.67	0	0.002472527	0	Yes
Adrenal Gland	MT-ND6	373.35	388.13	289.23	0.000153443	0.01547619	0.000495739	Yes
Artery - Aorta	MT-ND6	366.64	360.52	161.27	0.01631405	0.024450549	0.033361316	Yes
Artery - Coronary	MT-ND6	401.98	353.6	120.51	0.000168907	0.015659341	0.000539317	Yes
Artery - Tibial	MT-ND6	359.05	341.94	137.06	5.55E-16	0.003937729	7.05E-15	Yes
Brain - Amygdala	MT-ND6	611.15	462.98	621.58	6.06E-07	0.00970696	3.12E-06	Yes
Brain - Anterior cingulate cortex (BA24)	MT-ND6	505.63	391.9	445.79	5.03E-05	0.013736264	0.000183092	Yes
Brain - Caudate (basal ganglia)	MT-ND6	576.19	397.63	719.32	4.65E-07	0.00952381	2.44E-06	Yes
Brain - Cerebellar Hemisphere	MT-ND6	392.75	341.66	204.81	3.68E-05	0.013278388	0.000138571	Yes
Brain - Cerebellum	MT-ND6	331.21	367.67	170.37	0	0.003021978	0	Yes
Brain - Cortex	MT-ND6	352.6	338.7	306.7	0.00E+00	0.002930403	0	Yes
Brain - Frontal Cortex (BA9)	MT-ND6	400.53	315.94	391.25	0.00E+00	0.002838828	0	Yes
Brain - Hippocampus	MT-ND6	436.98	443.59	609.74	3.44E-15	0.004212454	4.08E-14	Yes
Brain - Hypothalamus	MT-ND6	497.73	284.27	564.84	1.56E-11	0.005311355	1.47E-10	Yes
Brain - Nucleus accumbens (basal ganglia)	MT-ND6	488.46	419	631.55	2.56E-05	0.012912088	9.91E-05	Yes
Brain - Putamen (basal ganglia)	MT-ND6	633.92	546.98	763.99	0.05508529	0.028479853	0.096709223	No
Brain - Spinal cord (cervical c-1)	MT-ND6	397.97	423.27	302.48	1.31E-09	0.005952381	1.10E-08	Yes
Brain - Substantia nigra	MT-ND6	408.56	333.63	438.71	0.00E+00	0.002197802	0	Yes
Breast - Mammary Tissue	MT-ND6	389.67	386.37	127.14	3.57E-01	0.036630037	0.487305	No
Colon - Sigmoid	MT-ND6	382	390.84	82.28	5.84E-09	0.006593407	4.43E-08	Yes
Colon - Transverse	MT-ND6	351.86	413.84	217.35	1.27E-08	0.007051282	9.01E-08	Yes
Esophagus - Gastroesophageal Junction	MT-ND6	412.13	484.35	263.79	1.38E-08	0.007142857	9.66E-08	Yes
Esophagus - Mucosa	MT-ND6	354.01	340.75	122.02	0.3502717	0.036538462	0.479319168	No
Esophagus - Muscularis	MT-ND6	373.02	420.11	218.18	6.48E-07	0.00989011	3.28E-06	Yes
Heart - Atrial Appendage	MT-ND6	744.56	797.03	447.88	0.4305211	0.038095238	0.565058944	No
Heart - Left Ventricle	MT-ND6	637	647.34	562.52	0.09314234	0.030769231	0.151356303	No
Kidney - Cortex	MT-ND6	403.59	428.8	422.57	7.40E-09	0.006776557	5.46E-08	Yes
Liver	MT-ND6	381.64	391.97	229.9	0	0.001648352	0	Yes
Lung	MT-ND6	386.61	394.96	192.55	0.006112604	0.022161172	0.013791247	Yes
Minor Salivary Gland	MT-ND6	375.89	324.22	127.2	0.000106713	0.015201465	0.000350996	Yes
Muscle - Skeletal	MT-ND6	474.57	521.11	425.03	0.02352499	0.025274725	0.046538567	Yes
Nerve - Tibial	MT-ND6	387.53	348.41	111.39	2.97E-06	0.010714286	1.39E-05	Yes
Pancreas	MT-ND6	357.25	385.32	86.18	5.76E-05	0.014010989	0.000205553	Yes
Pituitary	MT-ND6	352.88	371.72	57.21	2.35E-05	0.012728938	9.23E-05	Yes
Prostate	MT-ND6	372.81	383.23	91.65	0.06954116	0.029578755	0.117552549	No
Skin - Not Sun Exposed (Suprapubic)	MT-ND6	442.73	453.87	225.84	0.003524864	0.02032967	0.00866926	Yes
Skin - Sun Exposed (Lower leg)	MT-ND6	339.29	353.17	251.4	0.03899785	0.027106227	0.071935223	No
Small Intestine - Terminal Ileum	MT-ND6	412.98	427.03	245.04	0.4260896	0.038003663	0.560590173	No
Spleen	MT-ND6	343.16	287.72	246.89	0.2181834	0.034065934	0.320236926	No
Stomach	MT-ND6	328.08	391.27	348.48	0.0103209	0.023260073	0.022185872	Yes
Testis	MT-ND6	360.68	378.12	43.95	1.18E-08	0.006868132	8.59E-08	Yes
Thyroid	MT-ND6	372.36	357.17	79.26	0.001234706	0.017857143	0.003457177	Yes
