## Supplementary material for "A Sexual Bias in mitochondrial protein-coding gene expression across different tissues and the prognostic value in multiple cancers": Table S7

Tissue	Genes	RPKM_Male	RPKM_Female	p_value	Critical Value	Benjamini-Hochberg Adjusted P value	Significant using an FDR of 0.05?	age
Thyroid	MT-ND6	357.17	332.14	0.270712911	0.037693798	0.359094761	No	20_49
Stomach	MT-ND6	401.63	408.41	0.551005099	0.044186047	0.62350577	No	20_49
Spleen	MT-ND6	298.63	300.49	0.730076495	0.046996124	0.776741178	No	20_49
Small Intestine - Terminal Ileum	MT-ND6	455.38	389.18	7.62E-05	0.012984496	0.000293427	Yes	20_49
Skin - Sun Exposed (Lower leg)	MT-ND6	357.91	300.4	2.33E-10	0.005910853	1.97E-09	Yes	20_49
Skin - Not Sun Exposed (Suprapubic)	MT-ND6	453.67	458.88	0.641491381	0.045639535	0.702780366	No	20_49
Pituitary	MT-ND6	398.91	432.24	0.757947973	0.047093023	0.804734885	No	20_49
Pancreas	MT-ND6	374.26	362.67	0.014607587	0.022577519	0.032349849	Yes	20_49
Nerve - Tibial	MT-ND6	348.41	336.66	0.085111346	0.029651163	0.143521093	No	20_49
Muscle - Skeletal	MT-ND6	521.11	534.54	0.528856764	0.04379845	0.603739138	No	20_49
Minor Salivary Gland	MT-ND6	324.22	358.65	0.022340614	0.023837209	0.0468608	Yes	20_49
Lung	MT-ND6	394.96	381.83	0.257544496	0.037403101	0.34428228	No	20_49
Liver	MT-ND6	391.97	287.54	6.98E-15	0.004069767	8.58E-14	Yes	20_49
Kidney - Cortex	MT-ND6	417.01	632.96	0.001127369	0.016569767	0.003401885	Yes	20_49
Heart - Left Ventricle	MT-ND6	579.66	836.27	0.004175536	0.019864341	0.01051013	Yes	20_49
Heart - Atrial Appendage	MT-ND6	797.03	1224.56	1.43E-12	0.004748062	1.51E-11	Yes	20_49
Esophagus - Muscularis	MT-ND6	420.11	400.4	0.226563704	0.036724806	0.308461402	No	20_49
Esophagus - Mucosa	MT-ND6	340.75	339.66	0.911979861	0.048449612	0.941163217	No	20_49
Esophagus - Gastroesophageal Junction	MT-ND6	484.35	414.47	3.00E-05	0.011821705	0.000126885	Yes	20_49
Colon - Transverse	MT-ND6	413.84	384.19	0.037815994	0.026453488	0.071476384	No	20_49
Colon - Sigmoid	MT-ND6	390.84	306.76	2.10E-12	0.00494186	2.12E-11	Yes	20_49
Breast - Mammary Tissue	MT-ND6	386.37	352.32	2.74E-06	0.00998062	1.37E-05	Yes	20_49
Brain - Substantia nigra	MT-ND6	333.63	319.98	0.132572177	0.032945736	0.201197775	No	20_49
Brain - Spinal cord (cervical c-1)	MT-ND6	423.27	414.69	0.011436919	0.022189922	0.025770525	Yes	20_49
Brain - Putamen (basal ganglia)	MT-ND6	546.98	824.24	3.86E-08	0.007655039	2.52E-07	Yes	20_49
Brain - Nucleus accumbens (basal ganglia)	MT-ND6	419	581.75	1.18E-07	0.008236434	7.16E-07	Yes	20_49
Brain - Hypothalamus	MT-ND6	279.35	294.7	0.113706992	0.031782946	0.178880512	No	20_49
Brain - Hippocampus	MT-ND6	443.59	570.25	1.23E-13	0.004263566	1.44E-12	Yes	20_49
Brain - Frontal Cortex (BA9)	MT-ND6	315.94	340.85	0.040360118	0.026647287	0.075730258	No	20_49
Brain - Cortex	MT-ND6	338.7	425.27	3.57E-05	0.012112403	0.00014737	Yes	20_49
Brain - Cerebellum	MT-ND6	396.78	426.7	0.35434426	0.040503876	0.437420187	No	20_49
Brain - Cerebellar Hemisphere	MT-ND6	370.16	416.72	0.339401365	0.039631783	0.428193409	No	20_49
Brain - Caudate (basal ganglia)	MT-ND6	356.95	669.21	0.000697156	0.015697674	0.002220571	Yes	20_49
Brain - Anterior cingulate cortex (BA24)	MT-ND6	359.82	358.48	0.665016934	0.046027132	0.722418396	No	20_49
Brain - Amygdala	MT-ND6	445.54	261.28	5.79E-05	0.0125	0.0002316	Yes	20_49
Bladder	MT-ND6	294.19	393.21	0.00078791	0.016085271	0.002449166	Yes	20_49
Artery - Tibial	MT-ND6	341.94	386.17	3.12E-06	0.010077519	1.55E-05	Yes	20_49
Artery - Coronary	MT-ND6	353.6	389.22	0.021187593	0.023546512	0.044990938	Yes	20_49
Artery - Aorta	MT-ND6	360.52	298.56	1.26E-11	0.00503876	1.25E-10	Yes	20_49
Adrenal Gland	MT-ND6	388.13	410.55	0.052848983	0.027906977	0.094687761	No	20_49
Adipose - Visceral (Omentum)	MT-ND6	532.66	458.27	0.001170786	0.016763566	0.003492055	Yes	20_49
Adipose - Subcutaneous	MT-ND6	330.26	369.71	0.048878462	0.02751938	0.088807346	No	20_49
Thyroid	MT-ND5	324.11	348.88	0.008486247	0.021414729	0.019814043	Yes	20_49
Stomach	MT-ND5	314.26	291.84	4.56E-10	0.006104651	3.73E-09	Yes	20_49
Spleen	MT-ND5	372.02	390	0.002789427	0.018313953	0.007615578	Yes	20_49
Small Intestine - Terminal Ileum	MT-ND5	331.75	297.03	6.87E-13	0.004651163	7.39E-12	Yes	20_49
Skin - Sun Exposed (Lower leg)	MT-ND5	292.46	264.69	1.57E-19	0.002422481	3.24E-18	Yes	20_49
Skin - Not Sun Exposed (Suprapubic)	MT-ND5	349.56	309.89	2.45E-25	0.00125969	9.72E-24	Yes	20_49
Pituitary	MT-ND5	430.81	518.38	4.20E-16	0.003488372	6.02E-15	Yes	20_49
Pancreas	MT-ND5	438.18	435.32	0.38920455	0.040988372	0.474774345	No	20_49
Nerve - Tibial	MT-ND5	381.31	402.24	0.308587073	0.03875969	0.398077324	No	20_49
Muscle - Skeletal	MT-ND5	378.39	362.14	4.59E-07	0.009108527	2.52E-06	Yes	20_49
Minor Salivary Gland	MT-ND5	401.88	478.31	3.55E-16	0.003391473	5.23E-15	Yes	20_49
Lung	MT-ND5	358.74	321.02	7.03E-18	0.002713178	1.30E-16	Yes	20_49
Liver	MT-ND5	327.41	308.12	1.14E-06	0.009496124	6.00E-06	Yes	20_49
Kidney - Cortex	MT-ND5	401.96	335	0.012817279	0.02248062	0.028507396	Yes	20_49
Heart - Left Ventricle	MT-ND5	410.82	524.65	0.000648877	0.015406977	0.00210579	Yes	20_49
Heart - Atrial Appendage	MT-ND5	512.05	721.89	3.08E-31	0.000581395	2.65E-29	Yes	20_49
Esophagus - Muscularis	MT-ND5	329.4	304.26	1.37E-13	0.004360465	1.57E-12	Yes	20_49
Esophagus - Mucosa	MT-ND5	317.33	375.22	1.06E-19	0.002228682	2.38E-18	Yes	20_49
Esophagus - Gastroesophageal Junction	MT-ND5	316.22	254.96	4.44E-22	0.001550388	1.43E-20	Yes	20_49
Colon - Transverse	MT-ND5	315.65	259.88	1.28E-21	0.001744186	3.67E-20	Yes	20_49
Colon - Sigmoid	MT-ND5	318.71	274.32	2.85E-29	0.000775194	1.84E-27	Yes	20_49
Breast - Mammary Tissue	MT-ND5	397.39	394.06	0.203079524	0.035755814	0.283981123	No	20_49
Brain - Substantia nigra	MT-ND5	239.22	235.21	0.017994799	0.023158915	0.038850696	Yes	20_49
Brain - Spinal cord (cervical c-1)	MT-ND5	268.73	324.66	3.49E-22	0.001453488	1.20E-20	Yes	20_49
Brain - Putamen (basal ganglia)	MT-ND5	487.93	638.53	3.08E-18	0.002616279	5.89E-17	Yes	20_49
Brain - Nucleus accumbens (basal ganglia)	MT-ND5	361.77	455.25	1.66E-20	0.002131783	3.89E-19	Yes	20_49
Brain - Hypothalamus	MT-ND5	249.59	250.51	0.65727173	0.045930233	0.715510997	No	20_49
Brain - Hippocampus	MT-ND5	377.5	386.94	0.167755747	0.034496124	0.243151588	No	20_49
Brain - Frontal Cortex (BA9)	MT-ND5	251.97	298.81	0.337424083	0.039534884	0.426742223	No	20_49
Brain - Cortex	MT-ND5	263.85	284.78	3.68E-06	0.010174419	1.81E-05	Yes	20_49
Brain - Cerebellum	MT-ND5	437.12	434.29	0.441038139	0.04244186	0.519579177	No	20_49
Brain - Cerebellar Hemisphere	MT-ND5	496.79	548.82	0.157935428	0.034108527	0.23151898	No	20_49
Brain - Caudate (basal ganglia)	MT-ND5	289.68	475.02	9.88E-09	0.006879845	7.18E-08	Yes	20_49
Brain - Anterior cingulate cortex (BA24)	MT-ND5	280.58	262.53	0.112125312	0.031686047	0.176931685	No	20_49
Brain - Amygdala	MT-ND5	347.98	207.72	2.53E-11	0.005232558	2.42E-10	Yes	20_49
Bladder	MT-ND5	340.19	238.25	7.41E-05	0.012887597	0.000287486	Yes	20_49
Artery - Tibial	MT-ND5	434.87	394.76	2.33E-21	0.002034884	5.73E-20	Yes	20_49
Artery - Coronary	MT-ND5	358.16	279.85	2.56E-44	0.000193798	6.60E-42	Yes	20_49
Artery - Aorta	MT-ND5	296.87	267.2	5.37E-28	0.001065891	2.52E-26	Yes	20_49
Adrenal Gland	MT-ND5	304.32	328.72	7.10E-11	0.005329457	6.66E-10	Yes	20_49
Adipose - Visceral (Omentum)	MT-ND5	422.3	338.58	1.68E-45	9.69E-05	8.67E-43	Yes	20_49
Adipose - Subcutaneous	MT-ND5	402.76	449.4	9.54E-06	0.010852713	4.40E-05	Yes	20_49
Thyroid	MT-ND4L	452.89	455.47	1	0.049806202	1	No	20_49
Stomach	MT-ND4L	563.51	597.61	0.026633149	0.024321705	0.054751812	No	20_49
Spleen	MT-ND4L	271.44	255.11	0.005031136	0.020251938	0.012421369	Yes	20_49
Small Intestine - Terminal Ileum	MT-ND4L	602.57	578.68	0.076847541	0.029263566	0.131302421	No	20_49
Skin - Sun Exposed (Lower leg)	MT-ND4L	365.53	334.19	0.003273655	0.018992248	0.008618398	Yes	20_49
Skin - Not Sun Exposed (Suprapubic)	MT-ND4L	410.14	409.41	0.920856051	0.048643411	0.946537295	No	20_49
Pituitary	MT-ND4L	369.9	265.31	1.65E-11	0.005135659	1.61E-10	Yes	20_49
Pancreas	MT-ND4L	303.71	283.53	0.021517473	0.02374031	0.045318433	Yes	20_49
Nerve - Tibial	MT-ND4L	311.48	323.78	0.21289206	0.036337209	0.292939475	No	20_49
Muscle - Skeletal	MT-ND4L	794.84	750.25	0.047446377	0.027228682	0.087125731	No	20_49
Minor Salivary Gland	MT-ND4L	382.31	339.86	2.42E-05	0.011531008	0.000104934	Yes	20_49
Lung	MT-ND4L	319.63	349.39	7.24E-05	0.012596899	0.000287372	Yes	20_49
Liver	MT-ND4L	928.12	868.14	0.017270635	0.022965116	0.037601889	Yes	20_49
Kidney - Cortex	MT-ND4L	636.35	1313.48	0.007936508	0.021124031	0.018785496	Yes	20_49
Heart - Left Ventricle	MT-ND4L	1782.8	1394.24	0.007936508	0.021027132	0.018872065	Yes	20_49
Heart - Atrial Appendage	MT-ND4L	1201.13	924.38	2.60E-10	0.006007752	2.16E-09	Yes	20_49
Esophagus - Muscularis	MT-ND4L	574.42	523.32	0.001006671	0.016375969	0.003073623	Yes	20_49
Esophagus - Mucosa	MT-ND4L	280.9	260.59	0.012264477	0.022286822	0.027515088	Yes	20_49
Esophagus - Gastroesophageal Junction	MT-ND4L	561	537.87	0.048595171	0.027422481	0.088604623	No	20_49
Colon - Transverse	MT-ND4L	697.03	614.71	0.000282334	0.014631783	0.000964797	Yes	20_49
Colon - Sigmoid	MT-ND4L	519.89	553.66	0.028802622	0.025193798	0.057162127	No	20_49
Breast - Mammary Tissue	MT-ND4L	527.2	422.88	2.13E-08	0.007170543	1.49E-07	Yes	20_49
Brain - Substantia nigra	MT-ND4L	546.72	753.38	2.62E-13	0.004457364	2.94E-12	Yes	20_49
Brain - Spinal cord (cervical c-1)	MT-ND4L	807.54	1174.69	5.13E-15	0.00377907	6.79E-14	Yes	20_49
Brain - Cerebellum	MT-ND4L	395.86	397.7	1	0.049709302	1	No	20_49
Brain - Cerebellar Hemisphere	MT-ND4L	318.86	267.23	0.031746032	0.025872093	0.061351882	No	20_49
Brain - Caudate (basal ganglia)	MT-ND4L	851.43	1326.58	0.007936508	0.020930233	0.018959436	Yes	20_49
Brain - Anterior cingulate cortex (BA24)	MT-ND4L	856.59	1001.88	0.095238095	0.030910853	0.154052843	No	20_49
Brain - Amygdala	MT-ND4L	1116.9	706.77	0.007936508	0.02122093	0.018699717	Yes	20_49
Bladder	MT-ND4L	408.58	432.53	0.222222222	0.036531008	0.304155614	No	20_49
Artery - Tibial	MT-ND4L	272.61	290.54	0.009679644	0.021705426	0.022297751	Yes	20_49
Artery - Coronary	MT-ND4L	310.86	407.53	2.30E-17	0.002906977	3.96E-16	Yes	20_49
Artery - Aorta	MT-ND4L	255.11	300.33	4.51E-09	0.006686047	3.37E-08	Yes	20_49
Adrenal Gland	MT-ND4L	916.61	862.13	0.008577162	0.021511628	0.019936106	Yes	20_49
Adipose - Visceral (Omentum)	MT-ND4L	632.29	647.83	0.505258265	0.043410853	0.581949252	No	20_49
Adipose - Subcutaneous	MT-ND4L	484.86	479.34	0.698318635	0.046414729	0.75225974	No	20_49
Thyroid	MT-ND4	868.4	825.86	0.401635997	0.041472868	0.484215361	No	20_49
Stomach	MT-ND4	1063.44	1150.57	0.001746045	0.01744186	0.005005329	Yes	20_49
Spleen	MT-ND4	608.93	575.72	0.06151855	0.028488372	0.107971333	No	20_49
Small Intestine - Terminal Ileum	MT-ND4	1242.09	1130.13	0.000555779	0.015310078	0.001815076	Yes	20_49
Skin - Sun Exposed (Lower leg)	MT-ND4	731.66	653.07	2.11E-05	0.011337209	9.31E-05	Yes	20_49
Skin - Not Sun Exposed (Suprapubic)	MT-ND4	816.91	819.4	0.885335089	0.048255814	0.917335152	No	20_49
Pituitary	MT-ND4	614.76	500.5	4.20E-13	0.004554264	4.61E-12	Yes	20_49
Pancreas	MT-ND4	564.7	523.35	0.001233418	0.016860465	0.003657722	Yes	20_49
Nerve - Tibial	MT-ND4	572.53	593.25	0.13315723	0.033042636	0.201493052	No	20_49
Muscle - Skeletal	MT-ND4	1547.83	1478.67	0.089706632	0.030329457	0.147886972	No	20_49
Minor Salivary Gland	MT-ND4	757.73	672.79	3.96E-05	0.012306202	0.000160894	Yes	20_49
Lung	MT-ND4	597.65	570.16	0.032393493	0.025968992	0.062369561	No	20_49
Liver	MT-ND4	1771.68	1816.3	0.405583588	0.041666667	0.486700306	No	20_49
Kidney - Cortex	MT-ND4	1781.38	4162.72	5.29E-06	0.010271318	2.58E-05	Yes	20_49
Heart - Left Ventricle	MT-ND4	3630.32	2653.51	0.002247676	0.017926357	0.006269194	Yes	20_49
Heart - Atrial Appendage	MT-ND4	2263.21	1774.96	2.65E-14	0.004166667	3.18E-13	Yes	20_49
Esophagus - Muscularis	MT-ND4	1086	946.21	2.95E-07	0.00872093	1.69E-06	Yes	20_49
Esophagus - Mucosa	MT-ND4	526.09	477.33	0.000248631	0.014244186	0.000872746	Yes	20_49
Esophagus - Gastroesophageal Junction	MT-ND4	1119.47	1058.05	0.031401064	0.025775194	0.060913342	No	20_49
Colon - Transverse	MT-ND4	1488.23	1377.29	0.004680391	0.020155039	0.01161097	Yes	20_49
Colon - Sigmoid	MT-ND4	1017.18	1037.19	0.309189028	0.038856589	0.397859198	No	20_49
Breast - Mammary Tissue	MT-ND4	1025.61	783.21	1.47E-17	0.002810078	2.62E-16	Yes	20_49
Brain - Substantia nigra	MT-ND4	1106.12	1435.41	2.85E-17	0.003003876	4.74E-16	Yes	20_49
Brain - Spinal cord (cervical c-1)	MT-ND4	1470.71	2135.5	8.00E-29	0.000872093	4.59E-27	Yes	20_49
Brain - Cerebellum	MT-ND4	766.4	778.55	0.696258329	0.046317829	0.75160941	No	20_49
Brain - Cerebellar Hemisphere	MT-ND4	659.89	582.37	0.138082984	0.033333333	0.207124476	No	20_49
Brain - Caudate (basal ganglia)	MT-ND4	1776.09	2960.48	0.000190034	0.013565891	0.000700411	Yes	20_49
Brain - Anterior cingulate cortex (BA24)	MT-ND4	1815.36	2067.75	0.128169518	0.032751938	0.195667075	No	20_49
Brain - Amygdala	MT-ND4	2189.19	1627.23	0.002983651	0.01879845	0.007935896	Yes	20_49
Bladder	MT-ND4	761.81	817.37	0.171256261	0.034593023	0.247530058	No	20_49
Artery - Tibial	MT-ND4	377.69	414.59	1.46E-06	0.009689922	7.53E-06	Yes	20_49
Artery - Coronary	MT-ND4	444.27	730.57	1.43E-42	0.000387597	1.84E-40	Yes	20_49
Artery - Aorta	MT-ND4	397.2	368.93	0.000673586	0.015503876	0.002172315	Yes	20_49
Adrenal Gland	MT-ND4	1789.16	1690.67	0.044013798	0.026937984	0.081694675	No	20_49
Adipose - Visceral (Omentum)	MT-ND4	1182.15	1164.98	0.605909101	0.045348837	0.668053624	No	20_49
Adipose - Subcutaneous	MT-ND4	909.93	887.48	0.265324841	0.0375	0.353766455	No	20_49
Thyroid	MT-ND3	416.21	415.76	1	0.049903101	1	No	20_49
Stomach	MT-ND3	525.87	541.3	0.429812807	0.042151163	0.509846916	No	20_49
Spleen	MT-ND3	307.11	305.25	0.536481634	0.043992248	0.609745646	No	20_49
Small Intestine - Terminal Ileum	MT-ND3	560.85	493.06	0.012680387	0.022383721	0.02832502	Yes	20_49
Skin - Sun Exposed (Lower leg)	MT-ND3	384.79	360.62	0.125323802	0.03255814	0.192461553	No	20_49
Skin - Not Sun Exposed (Suprapubic)	MT-ND3	435.4	422.91	0.313475199	0.039050388	0.401372711	No	20_49
Pituitary	MT-ND3	345.1	344.19	0.706205092	0.046705426	0.756020389	No	20_49
Pancreas	MT-ND3	455.45	349.03	9.55E-08	0.007945736	6.01E-07	Yes	20_49
Nerve - Tibial	MT-ND3	340.29	316.97	0.095595702	0.031007752	0.154148069	No	20_49
Muscle - Skeletal	MT-ND3	586.42	572.3	0.551984871	0.044282946	0.623247688	No	20_49
Minor Salivary Gland	MT-ND3	374.36	363.4	0.434380379	0.042248062	0.514083201	No	20_49
Lung	MT-ND3	276.42	282.64	0.671844843	0.046124031	0.728302393	No	20_49
Liver	MT-ND3	647.19	681.24	0.247496253	0.037209302	0.33257309	No	20_49
Kidney - Cortex	MT-ND3	986.34	1596.57	0.064957265	0.028682171	0.113236313	No	20_49
Heart - Left Ventricle	MT-ND3	1651.79	1105.23	0.04988345	0.027713178	0.089999511	No	20_49
Heart - Atrial Appendage	MT-ND3	1322.84	1272.73	0.471905959	0.042635659	0.553416988	No	20_49
Esophagus - Muscularis	MT-ND3	518.2	448.31	0.002911632	0.018507752	0.00786598	Yes	20_49
Esophagus - Mucosa	MT-ND3	287.77	290.08	0.501171769	0.043313953	0.578533854	No	20_49
Esophagus - Gastroesophageal Junction	MT-ND3	528.11	519.71	0.506140302	0.043507752	0.581666806	No	20_49
Colon - Transverse	MT-ND3	657.69	457.29	6.85E-07	0.009302326	3.68E-06	Yes	20_49
Colon - Sigmoid	MT-ND3	533.91	561.82	0.280914488	0.038178295	0.367898162	No	20_49
Breast - Mammary Tissue	MT-ND3	695.21	487.53	4.11E-07	0.009011628	2.28E-06	Yes	20_49
Brain - Substantia nigra	MT-ND3	616.63	667.49	0.021410751	0.023643411	0.045278473	Yes	20_49
Brain - Spinal cord (cervical c-1)	MT-ND3	763.87	820.97	0.164089644	0.034399225	0.238507764	No	20_49
Brain - Putamen (basal ganglia)	MT-ND3	1095.08	1301.14	0.007068518	0.020833333	0.016964443	Yes	20_49
Brain - Nucleus accumbens (basal ganglia)	MT-ND3	977.58	1060.11	0.117756794	0.032170543	0.183019595	No	20_49
Brain - Hypothalamus	MT-ND3	744.25	711.29	0.572988829	0.044573643	0.642743991	No	20_49
Brain - Hippocampus	MT-ND3	899.33	883.46	0.824720647	0.047868217	0.861449097	No	20_49
Brain - Frontal Cortex (BA9)	MT-ND3	600.02	516.11	0.002166004	0.017732558	0.006107421	Yes	20_49
Brain - Cortex	MT-ND3	601.47	636.46	0.241157952	0.037112403	0.324902097	No	20_49
Brain - Cerebellum	MT-ND3	422.18	358.4	0.020668221	0.023449612	0.04406943	Yes	20_49
Brain - Cerebellar Hemisphere	MT-ND3	382.78	316.53	0.064957265	0.028585271	0.113620165	No	20_49
Brain - Caudate (basal ganglia)	MT-ND3	828.4	1159.37	0.064957265	0.02877907	0.112855046	No	20_49
Brain - Anterior cingulate cortex (BA24)	MT-ND3	754.25	707.57	0.798445998	0.047383721	0.842531973	No	20_49
Brain - Amygdala	MT-ND3	844.52	766.81	0.328205128	0.039341085	0.4171277	No	20_49
Bladder	MT-ND3	358.53	470.54	0.028127428	0.024709302	0.056916678	No	20_49
Artery - Tibial	MT-ND3	289.03	323.51	0.000491573	0.015213178	0.001615616	Yes	20_49
Artery - Coronary	MT-ND3	381.84	396.46	0.270585295	0.037596899	0.359850547	No	20_49
Artery - Aorta	MT-ND3	294.02	282.88	0.049209918	0.027616279	0.089095852	No	20_49
Adrenal Gland	MT-ND3	764.76	765.86	0.953526229	0.049321705	0.966639556	No	20_49
Adipose - Visceral (Omentum)	MT-ND3	804.13	678.66	0.004641566	0.02005814	0.01157028	Yes	20_49
Adipose - Subcutaneous	MT-ND3	545.86	481.08	0.009853812	0.021899225	0.022498084	Yes	20_49
Thyroid	MT-ND2	409.52	410.35	0.948729289	0.049127907	0.965570637	No	20_49
Stomach	MT-ND2	753.55	754.96	0.981383663	0.049418605	0.992929353	No	20_49
Spleen	MT-ND2	340.71	355.23	0.147249543	0.033624031	0.218964738	No	20_49
Small Intestine - Terminal Ileum	MT-ND2	814.05	719.89	0.015343512	0.022771318	0.033690435	Yes	20_49
Skin - Sun Exposed (Lower leg)	MT-ND2	522.59	530.31	0.647542981	0.045736434	0.707907157	No	20_49
Skin - Not Sun Exposed (Suprapubic)	MT-ND2	578.81	591.75	0.529810111	0.043895349	0.603492312	No	20_49
Pituitary	MT-ND2	508.76	465.06	0.088817104	0.030135659	0.14736214	No	20_49
Pancreas	MT-ND2	494.33	419.57	0.000170907	0.013468992	0.000634446	Yes	20_49
Nerve - Tibial	MT-ND2	435.95	435	0.944191504	0.048837209	0.966672254	No	20_49
Muscle - Skeletal	MT-ND2	972.69	971.91	0.98827796	0.049515504	0.997947999	No	20_49
Minor Salivary Gland	MT-ND2	490.62	421.34	0.001868549	0.01753876	0.005326913	Yes	20_49
Lung	MT-ND2	388.42	359.1	0.046555266	0.027034884	0.086102212	No	20_49
Liver	MT-ND2	810.37	832.48	0.403317314	0.041569767	0.485108937	No	20_49
Kidney - Cortex	MT-ND2	1157.57	1663.25	0.08794611	0.03003876	0.146387719	No	20_49
Heart - Left Ventricle	MT-ND2	1841.57	1438.57	0.193186586	0.035077519	0.275370935	No	20_49
Heart - Atrial Appendage	MT-ND2	1580.58	1446.65	0.086570975	0.029844961	0.145034491	No	20_49
Esophagus - Muscularis	MT-ND2	714.97	629.02	0.008327441	0.021317829	0.019531634	Yes	20_49
Esophagus - Mucosa	MT-ND2	326.1	331.48	0.35196906	0.040310078	0.436577007	No	20_49
Esophagus - Gastroesophageal Junction	MT-ND2	690.55	687.75	0.999310444	0.049612403	1	No	20_49
Colon - Transverse	MT-ND2	832.3	923.14	0.065018128	0.028875969	0.112581725	No	20_49
Colon - Sigmoid	MT-ND2	687.93	795.95	0.004125763	0.019767442	0.010435753	Yes	20_49
Breast - Mammary Tissue	MT-ND2	932.63	662.02	2.05E-09	0.006492248	1.58E-08	Yes	20_49
Brain - Substantia nigra	MT-ND2	1287.12	1366.71	0.319027519	0.039147287	0.407470792	No	20_49
Brain - Spinal cord (cervical c-1)	MT-ND2	1350.58	1527.83	0.009691587	0.021802326	0.02222604	Yes	20_49
Brain - Putamen (basal ganglia)	MT-ND2	2280.55	2552.01	0.032860282	0.026065891	0.063033106	No	20_49
Brain - Nucleus accumbens (basal ganglia)	MT-ND2	1700.25	2046.63	0.000472618	0.01501938	0.001573361	Yes	20_49
Brain - Hypothalamus	MT-ND2	1309.08	1076.27	0.001145553	0.016666667	0.003436659	Yes	20_49
Brain - Hippocampus	MT-ND2	1583.73	1559.65	0.677633132	0.04622093	0.733037099	No	20_49
Brain - Frontal Cortex (BA9)	MT-ND2	1039.49	816.93	2.70E-05	0.011724806	0.00011514	Yes	20_49
Brain - Cortex	MT-ND2	1074.58	1356.84	8.05E-06	0.010368217	3.88E-05	Yes	20_49
Brain - Cerebellum	MT-ND2	522.44	595.53	0.43846324	0.042344961	0.517727762	No	20_49
Brain - Cerebellar Hemisphere	MT-ND2	483.47	393.46	0.193186586	0.03498062	0.276133735	No	20_49
Brain - Caudate (basal ganglia)	MT-ND2	1570.49	2234.11	0.047307182	0.027131783	0.087180378	No	20_49
Brain - Anterior cingulate cortex (BA24)	MT-ND2	1287.06	1203.65	0.796935778	0.047286822	0.842661601	No	20_49
Brain - Amygdala	MT-ND2	1430.17	1063.41	0.116408102	0.032073643	0.181470032	No	20_49
Bladder	MT-ND2	365.07	393.34	0.477854705	0.042732558	0.559122512	No	20_49
Artery - Tibial	MT-ND2	299.94	327.61	0.000243825	0.014147287	0.000861738	Yes	20_49
Artery - Coronary	MT-ND2	387.82	492.04	2.47E-08	0.00755814	1.63E-07	Yes	20_49
Artery - Aorta	MT-ND2	328.71	323.19	0.523039792	0.04370155	0.598422467	No	20_49
Adrenal Gland	MT-ND2	972.13	935.65	0.423049385	0.041957364	0.504141992	No	20_49
Adipose - Visceral (Omentum)	MT-ND2	1070.49	948.36	0.015343512	0.022674419	0.033834411	Yes	20_49
Adipose - Subcutaneous	MT-ND2	822.61	801.99	0.487696343	0.043120155	0.565508569	No	20_49
Thyroid	MT-ND1	382.97	349.41	0.083852337	0.029554264	0.141861659	No	20_49
Stomach	MT-ND1	640.08	647.08	0.579478616	0.044670543	0.648613809	No	20_49
Spleen	MT-ND1	360.68	354.62	0.614303073	0.045445736	0.675864362	No	20_49
Small Intestine - Terminal Ileum	MT-ND1	718.53	696.79	0.271820702	0.037790698	0.359639698	No	20_49
Skin - Sun Exposed (Lower leg)	MT-ND1	543.93	546.45	0.806161577	0.04748062	0.848937497	No	20_49
Skin - Not Sun Exposed (Suprapubic)	MT-ND1	578.95	565.34	0.346199692	0.04001938	0.432540051	No	20_49
Pituitary	MT-ND1	406.5	313.47	3.04E-19	0.00251938	6.03E-18	Yes	20_49
Pancreas	MT-ND1	379.74	368.24	0.141452851	0.033527132	0.210952807	No	20_49
Nerve - Tibial	MT-ND1	346.91	345.76	0.830545341	0.047965116	0.865780598	No	20_49
Muscle - Skeletal	MT-ND1	1247.83	1159.97	0.022387045	0.023934109	0.046768078	Yes	20_49
Minor Salivary Gland	MT-ND1	410.26	354.52	2.23E-06	0.009883721	1.13E-05	Yes	20_49
Lung	MT-ND1	394.63	381.42	0.122174401	0.032364341	0.188748476	No	20_49
Liver	MT-ND1	800.23	645.76	9.66E-11	0.005620155	8.59E-10	Yes	20_49
Kidney - Cortex	MT-ND1	907.72	1651.76	2.44E-07	0.008527132	1.43E-06	Yes	20_49
Heart - Left Ventricle	MT-ND1	1805.03	1521.43	0.029123019	0.025290698	0.057576543	No	20_49
Heart - Atrial Appendage	MT-ND1	1573.51	1573.05	0.945462927	0.048934109	0.966057169	No	20_49
Esophagus - Muscularis	MT-ND1	565.38	504.34	0.000138267	0.013275194	0.000520772	Yes	20_49
Esophagus - Mucosa	MT-ND1	342.04	312.47	8.63E-06	0.010562016	4.09E-05	Yes	20_49
Esophagus - Gastroesophageal Junction	MT-ND1	558.07	519.35	0.010738907	0.021996124	0.024410908	Yes	20_49
Colon - Transverse	MT-ND1	849.78	917.59	0.020063627	0.023352713	0.042957807	Yes	20_49
Colon - Sigmoid	MT-ND1	591.79	596.53	0.81979489	0.047771318	0.858040899	No	20_49
Breast - Mammary Tissue	MT-ND1	812.07	574.42	4.91E-22	0.001647287	1.49E-20	Yes	20_49
Brain - Substantia nigra	MT-ND1	844.7	1129.67	2.83E-16	0.003294574	4.29E-15	Yes	20_49
Brain - Spinal cord (cervical c-1)	MT-ND1	1119.53	1220.05	0.004357353	0.01996124	0.010914535	Yes	20_49
Brain - Putamen (basal ganglia)	MT-ND1	1697.12	2349.62	1.51E-19	0.002325581	3.25E-18	Yes	20_49
Brain - Nucleus accumbens (basal ganglia)	MT-ND1	1309.28	1642.81	1.68E-10	0.005813953	1.44E-09	Yes	20_49
Brain - Hypothalamus	MT-ND1	1061.26	998.77	0.036353255	0.026356589	0.068964263	No	20_49
Brain - Hippocampus	MT-ND1	1353.72	1510.01	0.000749798	0.015794574	0.002373594	Yes	20_49
Brain - Frontal Cortex (BA9)	MT-ND1	947.69	839.8	0.000284244	0.014728682	0.000964934	Yes	20_49
Brain - Cortex	MT-ND1	1259.08	1460.16	1.54E-06	0.009786822	7.87E-06	Yes	20_49
Brain - Cerebellum	MT-ND1	551.82	538.37	0.915856575	0.048546512	0.943277431	No	20_49
Brain - Cerebellar Hemisphere	MT-ND1	409.86	339.8	0.006348771	0.020736434	0.015308252	Yes	20_49
Brain - Caudate (basal ganglia)	MT-ND1	1072.11	1709.99	1.12E-06	0.009399225	5.96E-06	Yes	20_49
Brain - Anterior cingulate cortex (BA24)	MT-ND1	1212.66	1231.43	0.763587822	0.047189922	0.809058144	No	20_49
Brain - Amygdala	MT-ND1	1311.98	1154.51	0.069961932	0.029069767	0.120334523	No	20_49
Bladder	MT-ND1	386.81	336.23	0.053696479	0.028294574	0.094888299	No	20_49
Artery - Tibial	MT-ND1	281.73	310.12	9.55E-08	0.008042636	5.94E-07	Yes	20_49
Artery - Coronary	MT-ND1	336.34	477.51	2.65E-43	0.000290698	4.56E-41	Yes	20_49
Artery - Aorta	MT-ND1	316.55	354.85	5.54E-15	0.003875969	7.15E-14	Yes	20_49
Adrenal Gland	MT-ND1	918.28	824.25	0.003657447	0.019282946	0.009483631	Yes	20_49
Adipose - Visceral (Omentum)	MT-ND1	847.88	823.03	0.197604598	0.035368217	0.27935335	No	20_49
Adipose - Subcutaneous	MT-ND1	776.99	730.61	0.030043386	0.025581395	0.058721164	No	20_49
Thyroid	MT-CYB	518.02	498.96	0.219383653	0.036434109	0.301069056	No	20_49
Stomach	MT-CYB	675.49	686.31	0.408434332	0.041763566	0.488984026	No	20_49
Spleen	MT-CYB	346.92	324.7	0.002472126	0.018120155	0.006821481	Yes	20_49
Small Intestine - Terminal Ileum	MT-CYB	781.74	750.21	0.094556112	0.030717054	0.153914681	No	20_49
Skin - Sun Exposed (Lower leg)	MT-CYB	500.82	477.63	0.033662795	0.026162791	0.064333342	No	20_49
Skin - Not Sun Exposed (Suprapubic)	MT-CYB	566.54	566.28	0.878467605	0.048158915	0.912050874	No	20_49
Pituitary	MT-CYB	497.95	418.97	4.68E-10	0.00620155	3.77E-09	Yes	20_49
Pancreas	MT-CYB	425.38	363.3	1.82E-09	0.006395349	1.42E-08	Yes	20_49
Nerve - Tibial	MT-CYB	389.18	391.1	0.657108797	0.045833333	0.71684596	No	20_49
Muscle - Skeletal	MT-CYB	1044.84	1001.11	0.050862149	0.027810078	0.091445536	No	20_49
Minor Salivary Gland	MT-CYB	501	440.07	1.86E-07	0.008333333	1.12E-06	Yes	20_49
Lung	MT-CYB	339.26	348.97	0.136904561	0.033236434	0.205955549	No	20_49
Liver	MT-CYB	983.44	918.06	0.006137007	0.020639535	0.014867116	Yes	20_49
Kidney - Cortex	MT-CYB	1132.13	2007.23	2.28E-08	0.007364341	1.55E-07	Yes	20_49
Heart - Left Ventricle	MT-CYB	2035.27	1597.53	0.000129766	0.013178295	0.000492347	Yes	20_49
Heart - Atrial Appendage	MT-CYB	1516.08	1476.9	0.455760148	0.04253876	0.535699855	No	20_49
Esophagus - Muscularis	MT-CYB	690.57	632.39	0.000796893	0.016182171	0.002462256	Yes	20_49
Esophagus - Mucosa	MT-CYB	348.77	342.38	0.133993412	0.033139535	0.202165499	No	20_49
Esophagus - Gastroesophageal Junction	MT-CYB	751.01	722.85	0.086272725	0.029748062	0.145005622	No	20_49
Colon - Transverse	MT-CYB	882.77	825.28	0.027596208	0.024612403	0.056061588	No	20_49
Colon - Sigmoid	MT-CYB	629.69	678.36	0.000694179	0.015600775	0.002224822	Yes	20_49
Breast - Mammary Tissue	MT-CYB	751.2	539.2	3.61E-17	0.003100775	5.82E-16	Yes	20_49
Brain - Substantia nigra	MT-CYB	622.62	845.62	5.78E-15	0.003972868	7.27E-14	Yes	20_49
Brain - Spinal cord (cervical c-1)	MT-CYB	766.31	910.65	2.04E-07	0.008430233	1.21E-06	Yes	20_49
Brain - Putamen (basal ganglia)	MT-CYB	1901.42	2121.47	0.000281349	0.014534884	0.000967841	Yes	20_49
Brain - Nucleus accumbens (basal ganglia)	MT-CYB	1325.16	1489.19	0.000427435	0.014922481	0.001432185	Yes	20_49
Brain - Hypothalamus	MT-CYB	829.96	932.36	2.62E-05	0.011627907	0.00011266	Yes	20_49
Brain - Hippocampus	MT-CYB	1258.55	1329.42	0.110316345	0.031589147	0.174611147	No	20_49
Brain - Frontal Cortex (BA9)	MT-CYB	702.49	592.59	3.08E-07	0.008914729	1.73E-06	Yes	20_49
Brain - Cortex	MT-CYB	810.58	951.26	9.77E-09	0.006782946	7.20E-08	Yes	20_49
Brain - Cerebellum	MT-CYB	515.43	492.37	0.273660323	0.037887597	0.361147639	No	20_49
Brain - Cerebellar Hemisphere	MT-CYB	426.43	381.67	0.089998283	0.030426357	0.147895268	No	20_49
Brain - Caudate (basal ganglia)	MT-CYB	1268.26	1781.59	2.41E-05	0.011434109	0.000105386	Yes	20_49
Brain - Anterior cingulate cortex (BA24)	MT-CYB	899.02	1030.53	0.009602224	0.021608527	0.022218599	Yes	20_49
Brain - Amygdala	MT-CYB	1253.49	932.24	1.38E-05	0.010949612	6.30E-05	Yes	20_49
Bladder	MT-CYB	475.39	548.95	0.004102423	0.019670543	0.010427834	Yes	20_49
Artery - Tibial	MT-CYB	302.54	338.3	1.17E-06	0.009593023	6.10E-06	Yes	20_49
Artery - Coronary	MT-CYB	358.67	514.59	8.50E-29	0.000968992	4.39E-27	Yes	20_49
Artery - Aorta	MT-CYB	358.11	331.71	3.17E-05	0.011918605	0.000132985	Yes	20_49
Adrenal Gland	MT-CYB	893.33	819.1	0.000205206	0.013856589	0.000740464	Yes	20_49
Adipose - Visceral (Omentum)	MT-CYB	830.58	773.98	0.005966126	0.020542636	0.014521326	Yes	20_49
Adipose - Subcutaneous	MT-CYB	677.14	624.86	0.000802247	0.01627907	0.002464044	Yes	20_49
Thyroid	MT-CO3	786.46	712.84	0.340106952	0.039728682	0.428037042	No	20_49
Stomach	MT-CO3	817.36	893.03	0.003562781	0.019186047	0.009284823	Yes	20_49
Spleen	MT-CO3	510.68	491.33	0.077336575	0.029360465	0.13170189	No	20_49
Small Intestine - Terminal Ileum	MT-CO3	1111.73	1063.74	0.130984193	0.032848837	0.19937417	No	20_49
Skin - Sun Exposed (Lower leg)	MT-CO3	885.64	842.75	0.056721114	0.028391473	0.099891109	No	20_49
Skin - Not Sun Exposed (Suprapubic)	MT-CO3	936.61	910.14	0.280283133	0.038081395	0.368005335	No	20_49
Pituitary	MT-CO3	697.1	517.25	2.84E-15	0.003682171	3.86E-14	Yes	20_49
Pancreas	MT-CO3	481.15	438.78	0.00025583	0.014341085	0.000891948	Yes	20_49
Nerve - Tibial	MT-CO3	499.11	500.55	0.713978335	0.046899225	0.761183514	No	20_49
Muscle - Skeletal	MT-CO3	1326.23	1199.54	0.003366277	0.019089147	0.008817253	Yes	20_49
Minor Salivary Gland	MT-CO3	645.7	586.78	0.001431279	0.017151163	0.004172542	Yes	20_49
Lung	MT-CO3	443.74	437.73	0.583987496	0.044767442	0.652245775	No	20_49
Liver	MT-CO3	1296.46	994.03	1.46E-12	0.004844961	1.51E-11	Yes	20_49
Kidney - Cortex	MT-CO3	2253.38	3685.94	0.005635541	0.020445736	0.013781702	Yes	20_49
Heart - Left Ventricle	MT-CO3	2977.18	2208.5	0.039983546	0.026550388	0.075297481	No	20_49
Heart - Atrial Appendage	MT-CO3	2191.42	2043.62	0.041336563	0.026744186	0.0772814	No	20_49
Esophagus - Muscularis	MT-CO3	839.54	728.56	1.62E-05	0.011046512	7.33E-05	Yes	20_49
Esophagus - Mucosa	MT-CO3	557.77	522.12	0.106526248	0.031492248	0.169130905	No	20_49
Esophagus - Gastroesophageal Junction	MT-CO3	869.39	847.18	0.301455692	0.038662791	0.389852474	No	20_49
Colon - Transverse	MT-CO3	1595.85	1677.92	0.204239083	0.035852713	0.284830721	No	20_49
Colon - Sigmoid	MT-CO3	916.47	799.32	1.99E-05	0.01124031	8.85E-05	Yes	20_49
Breast - Mammary Tissue	MT-CO3	948.98	766.23	8.51E-11	0.005523256	7.70E-10	Yes	20_49
Brain - Substantia nigra	MT-CO3	1191.64	1450.28	1.92E-08	0.007073643	1.36E-07	Yes	20_49
Brain - Spinal cord (cervical c-1)	MT-CO3	1343.63	1595.7	7.15E-08	0.007848837	4.55E-07	Yes	20_49
Brain - Cerebellum	MT-CO3	677.93	661.24	0.931427396	0.04874031	0.955500072	No	20_49
Brain - Cerebellar Hemisphere	MT-CO3	679.73	638.63	0.863307281	0.048062016	0.898118058	No	20_49
Brain - Caudate (basal ganglia)	MT-CO3	1569.81	2218.93	0.018757713	0.023255814	0.040329083	Yes	20_49
Brain - Anterior cingulate cortex (BA24)	MT-CO3	2157.19	2016.36	0.604812834	0.045251938	0.668272853	No	20_49
Brain - Amygdala	MT-CO3	2327.8	1785.35	0.024434389	0.024031008	0.050839293	No	20_49
Bladder	MT-CO3	653.86	594.47	0.161497326	0.034205426	0.236069746	No	20_49
Artery - Tibial	MT-CO3	432.32	460.36	0.016592426	0.022868217	0.036278355	Yes	20_49
Artery - Coronary	MT-CO3	431.21	650.7	1.33E-21	0.001841085	3.61E-20	Yes	20_49
Artery - Aorta	MT-CO3	379.6	361.89	0.029809329	0.025484496	0.058485223	No	20_49
Adrenal Gland	MT-CO3	1521.84	1291.81	1.82E-05	0.011143411	8.17E-05	Yes	20_49
Adipose - Visceral (Omentum)	MT-CO3	976.93	926.67	0.083054035	0.029457364	0.140973296	No	20_49
Adipose - Subcutaneous	MT-CO3	882.99	809.89	0.002008919	0.017635659	0.005695617	Yes	20_49
Thyroid	MT-CO2	604.57	562.56	0.588744589	0.04496124	0.654724586	No	20_49
Stomach	MT-CO2	1033.82	1120.91	0.087539692	0.02994186	0.146182787	No	20_49
Spleen	MT-CO2	720.18	682.31	0.204860588	0.035949612	0.284927395	No	20_49
Small Intestine - Terminal Ileum	MT-CO2	1561.07	1318.11	0.002870472	0.018410853	0.007795598	Yes	20_49
Skin - Sun Exposed (Lower leg)	MT-CO2	802.14	753.48	0.114047633	0.031879845	0.17887106	No	20_49
Skin - Not Sun Exposed (Suprapubic)	MT-CO2	899.51	842.5	0.093167227	0.030620155	0.152133826	No	20_49
Pituitary	MT-CO2	684.48	557.58	0.000203462	0.01375969	0.000739341	Yes	20_49
Pancreas	MT-CO2	600.92	521.16	0.002661924	0.018217054	0.007306132	Yes	20_49
Nerve - Tibial	MT-CO2	501.28	483.28	0.363166662	0.040697674	0.446176185	No	20_49
Muscle - Skeletal	MT-CO2	1483.02	1354.95	0.089384249	0.030232558	0.147827796	No	20_49
Minor Salivary Gland	MT-CO2	743.72	665.06	0.027215312	0.024515504	0.055506328	No	20_49
Lung	MT-CO2	613.08	594.08	0.375441796	0.040794574	0.460161441	No	20_49
Liver	MT-CO2	1791.04	1379.16	3.54E-05	0.012015504	0.00014731	Yes	20_49
Kidney - Cortex	MT-CO2	1880.47	2724.98	0.393939394	0.041182171	0.47828877	No	20_49
Heart - Left Ventricle	MT-CO2	2555.69	1867.81	0.393939394	0.041375969	0.476048542	No	20_49
Heart - Atrial Appendage	MT-CO2	1911.13	2082.45	0.12019671	0.032267442	0.186250758	No	20_49
Esophagus - Muscularis	MT-CO2	1177.64	990.46	0.002387963	0.018023256	0.006624672	Yes	20_49
Esophagus - Mucosa	MT-CO2	699.45	644.45	0.099081464	0.031395349	0.157796406	No	20_49
Esophagus - Gastroesophageal Junction	MT-CO2	1177.41	1110.02	0.178059044	0.034689922	0.256643762	No	20_49
Colon - Transverse	MT-CO2	2075.52	1405.08	4.05E-09	0.006589147	3.07E-08	Yes	20_49
Colon - Sigmoid	MT-CO2	1222.75	1143.21	0.127421442	0.032655039	0.195102267	No	20_49
Breast - Mammary Tissue	MT-CO2	1055.55	755.89	1.06E-07	0.008139535	6.51E-07	Yes	20_49
Brain - Substantia nigra	MT-CO2	2017.97	2145.5	0.199048018	0.035465116	0.280625075	No	20_49
Brain - Spinal cord (cervical c-1)	MT-CO2	1829.14	1925.86	0.196757056	0.035271318	0.278919343	No	20_49
Brain - Putamen (basal ganglia)	MT-CO2	3307.32	3615.14	0.05333999	0.028100775	0.094908396	No	20_49
Brain - Nucleus accumbens (basal ganglia)	MT-CO2	2609.91	2703.21	0.425143806	0.042054264	0.505470516	No	20_49
Brain - Hypothalamus	MT-CO2	2093.74	2214.26	0.231902879	0.036821705	0.314899699	No	20_49
Brain - Hippocampus	MT-CO2	2634.85	2960.13	0.024583779	0.024127907	0.050944699	No	20_49
Brain - Frontal Cortex (BA9)	MT-CO2	1904.37	1474.23	5.65E-05	0.012403101	0.000227766	Yes	20_49
Brain - Cortex	MT-CO2	1734.43	1830.93	0.20252092	0.035658915	0.283969551	No	20_49
Brain - Cerebellum	MT-CO2	668.09	624.51	0.699134199	0.046511628	0.751569264	No	20_49
Brain - Cerebellar Hemisphere	MT-CO2	683.89	590.91	0.588744589	0.04505814	0.653316576	No	20_49
Brain - Caudate (basal ganglia)	MT-CO2	1879.7	2769.8	0.24025974	0.037015504	0.324539335	No	20_49
Brain - Anterior cingulate cortex (BA24)	MT-CO2	1766.54	1897.63	0.699134199	0.046608527	0.75000675	No	20_49
Brain - Amygdala	MT-CO2	1825.96	1441.74	0.393939394	0.04127907	0.477166027	No	20_49
Bladder	MT-CO2	584.42	616.78	0.818181818	0.047674419	0.858093126	No	20_49
Artery - Tibial	MT-CO2	376.76	436.25	0.001305435	0.017054264	0.003827298	Yes	20_49
Artery - Coronary	MT-CO2	512.28	755.85	1.05E-09	0.00629845	8.34E-09	Yes	20_49
Artery - Aorta	MT-CO2	403.67	384.17	0.149265717	0.033817829	0.22069086	No	20_49
Adrenal Gland	MT-CO2	1658.64	1605.19	0.377216075	0.040891473	0.461240509	No	20_49
Adipose - Visceral (Omentum)	MT-CO2	1166.04	1063.21	0.047906029	0.027325581	0.08765784	No	20_49
Adipose - Subcutaneous	MT-CO2	836.61	835.38	0.946247359	0.049031008	0.9649479	No	20_49
Thyroid	MT-CO1	874.86	740.18	0.162899887	0.034302326	0.237447293	No	20_49
Stomach	MT-CO1	1024.53	1124.99	0.003985066	0.019476744	0.010230319	Yes	20_49
Spleen	MT-CO1	700.88	660.94	0.065032859	0.028972868	0.11223062	No	20_49
Small Intestine - Terminal Ileum	MT-CO1	1504.05	1429.13	0.138320334	0.033430233	0.206879108	No	20_49
Skin - Sun Exposed (Lower leg)	MT-CO1	946.37	869.67	0.003970102	0.019379845	0.010242863	Yes	20_49
Skin - Not Sun Exposed (Suprapubic)	MT-CO1	983.78	1030.14	0.098114404	0.031104651	0.157716612	No	20_49
Pituitary	MT-CO1	535.86	392.43	7.72E-27	0.001162791	3.32E-25	Yes	20_49
Pancreas	MT-CO1	507.15	495.89	0.360760665	0.040600775	0.44427805	No	20_49
Nerve - Tibial	MT-CO1	401.01	389.44	0.277520534	0.037984496	0.365307642	No	20_49
Muscle - Skeletal	MT-CO1	1837.87	1756.18	0.15071745	0.033914729	0.222200583	No	20_49
Minor Salivary Gland	MT-CO1	771.51	669.84	3.81E-05	0.012209302	0.000156029	Yes	20_49
Lung	MT-CO1	618.76	632.7	0.554327445	0.044379845	0.624526117	No	20_49
Liver	MT-CO1	1727.76	1208.52	4.05E-17	0.003197674	6.33E-16	Yes	20_49
Kidney - Cortex	MT-CO1	1247.63	3272.52	9.13E-06	0.010755814	4.24E-05	Yes	20_49
Heart - Left Ventricle	MT-CO1	3087.85	2848.6	0.418073596	0.041860465	0.499365684	No	20_49
Heart - Atrial Appendage	MT-CO1	2730.65	3354.35	2.35E-08	0.00746124	1.57E-07	Yes	20_49
Esophagus - Muscularis	MT-CO1	941.21	942.71	0.950346178	0.049224806	0.96531226	No	20_49
Esophagus - Mucosa	MT-CO1	691.84	679.16	0.563902693	0.044476744	0.633929825	No	20_49
Esophagus - Gastroesophageal Junction	MT-CO1	1072.17	1007.09	0.053553104	0.028197674	0.094960143	No	20_49
Colon - Transverse	MT-CO1	2051.48	2429.12	8.69E-06	0.010658915	4.08E-05	Yes	20_49
Colon - Sigmoid	MT-CO1	1074.08	942.3	7.24E-05	0.012693798	0.000285179	Yes	20_49
Breast - Mammary Tissue	MT-CO1	812.93	735.66	0.001068077	0.016472868	0.003241928	Yes	20_49
Brain - Substantia nigra	MT-CO1	897.55	1404.6	4.42E-24	0.001356589	1.63E-22	Yes	20_49
Brain - Spinal cord (cervical c-1)	MT-CO1	1373.98	1564.86	7.92E-05	0.013081395	0.00030272	Yes	20_49
Brain - Putamen (basal ganglia)	MT-CO1	2140.4	3399.13	1.98E-21	0.001937984	5.11E-20	Yes	20_49
Brain - Nucleus accumbens (basal ganglia)	MT-CO1	1847.12	2693.58	4.72E-16	0.003585271	6.58E-15	Yes	20_49
Brain - Hypothalamus	MT-CO1	1019.59	1916.28	1.37E-34	0.000484496	1.41E-32	Yes	20_49
Brain - Hippocampus	MT-CO1	2476.46	2806.8	0.001607598	0.017248062	0.004660228	Yes	20_49
Brain - Frontal Cortex (BA9)	MT-CO1	1710.58	1313.22	8.19E-11	0.005426357	7.55E-10	Yes	20_49
Brain - Cortex	MT-CO1	2007.46	2274.16	0.00015119	0.013372093	0.000565319	Yes	20_49
Brain - Cerebellum	MT-CO1	505.36	457.75	0.603225988	0.045155039	0.667949806	No	20_49
Brain - Cerebellar Hemisphere	MT-CO1	481.55	373.66	0.034446421	0.02625969	0.065588019	No	20_49
Brain - Caudate (basal ganglia)	MT-CO1	1271.32	2712.74	0.000478509	0.015116279	0.001582761	Yes	20_49
Brain - Anterior cingulate cortex (BA24)	MT-CO1	2089.06	2228.61	0.48793053	0.043217054	0.564511555	No	20_49
Brain - Amygdala	MT-CO1	2391.66	1767.42	0.043018873	0.026841085	0.08013624	No	20_49
Bladder	MT-CO1	828.92	764.78	0.35434426	0.040406977	0.438469156	No	20_49
Artery - Tibial	MT-CO1	455.48	554.08	2.28E-08	0.007267442	1.57E-07	Yes	20_49
Artery - Coronary	MT-CO1	529.28	800.05	1.91E-30	0.000678295	1.41E-28	Yes	20_49
Artery - Aorta	MT-CO1	455.94	414.65	7.31E-05	0.012790698	0.000285755	Yes	20_49
Adrenal Gland	MT-CO1	2109.58	2030.12	0.22293789	0.036627907	0.304327913	No	20_49
Adipose - Visceral (Omentum)	MT-CO1	947.42	1008.65	0.030456496	0.025678295	0.05930397	No	20_49
Adipose - Subcutaneous	MT-CO1	699.98	634.71	0.001282971	0.016957364	0.003782932	Yes	20_49
Thyroid	MT-ATP8	844.06	825.36	0.485714286	0.042829457	0.567032967	No	20_49
Stomach	MT-ATP8	953.23	957.61	0.905913752	0.048352713	0.936776545	No	20_49
Spleen	MT-ATP8	525.84	508.05	0.211169212	0.03624031	0.291345758	No	20_49
Small Intestine - Terminal Ileum	MT-ATP8	1166.8	1134.05	0.349040041	0.040116279	0.435035413	No	20_49
Skin - Sun Exposed (Lower leg)	MT-ATP8	738.51	657.73	0.005181591	0.020348837	0.012731909	Yes	20_49
Skin - Not Sun Exposed (Suprapubic)	MT-ATP8	844.25	811.77	0.286340371	0.038372093	0.37311018	No	20_49
Pituitary	MT-ATP8	700.93	554.37	8.58E-06	0.010465116	4.10E-05	Yes	20_49
Pancreas	MT-ATP8	637.23	536.45	0.000242864	0.014050388	0.000864261	Yes	20_49
Nerve - Tibial	MT-ATP8	505.29	522.74	0.343508305	0.039922481	0.430219139	No	20_49
Muscle - Skeletal	MT-ATP8	1682.52	1569.01	0.122591993	0.03246124	0.188828264	No	20_49
Minor Salivary Gland	MT-ATP8	702.78	634.23	0.029191565	0.025387597	0.057491785	No	20_49
Lung	MT-ATP8	518.93	484.24	0.098301877	0.03120155	0.157527231	No	20_49
Liver	MT-ATP8	1576.42	1359.99	0.003135791	0.018895349	0.008297785	Yes	20_49
Kidney - Cortex	MT-ATP8	1760.57	3234.72	0.028571429	0.025	0.057142858	No	20_49
Heart - Left Ventricle	MT-ATP8	4082.54	3066.77	0.028571429	0.025096899	0.056922229	No	20_49
Heart - Atrial Appendage	MT-ATP8	2587.02	2158.61	0.000760716	0.015891473	0.002393472	Yes	20_49
Esophagus - Muscularis	MT-ATP8	879.11	753.61	0.00164376	0.017344961	0.004738437	Yes	20_49
Esophagus - Mucosa	MT-ATP8	520.14	487.65	0.154395453	0.034011628	0.226974512	No	20_49
Esophagus - Gastroesophageal Junction	MT-ATP8	906.2	861.99	0.195746542	0.035174419	0.278251283	No	20_49
Colon - Transverse	MT-ATP8	1376.1	1460.75	0.301261605	0.038565891	0.390580372	No	20_49
Colon - Sigmoid	MT-ATP8	992.4	951.56	0.296232061	0.038468992	0.385027062	No	20_49
Breast - Mammary Tissue	MT-ATP8	1095.87	816.4	3.07E-07	0.008817829	1.74E-06	Yes	20_49
Brain - Substantia nigra	MT-ATP8	1285.76	1521	0.000201845	0.013662791	0.000738667	Yes	20_49
Brain - Spinal cord (cervical c-1)	MT-ATP8	1363.47	1861.73	5.28E-07	0.009205426	2.87E-06	Yes	20_49
Brain - Cerebellum	MT-ATP8	838.95	914.68	0.485714286	0.043023256	0.564478765	No	20_49
Brain - Cerebellar Hemisphere	MT-ATP8	781.48	652.71	0.114285714	0.031976744	0.178701298	No	20_49
Brain - Caudate (basal ganglia)	MT-ATP8	1972.47	3265.22	0.028571429	0.024806202	0.057589287	No	20_49
Brain - Anterior cingulate cortex (BA24)	MT-ATP8	2113.27	2196.74	0.485714286	0.042926357	0.565752983	No	20_49
Brain - Amygdala	MT-ATP8	2176.13	1738.83	0.028571429	0.024903101	0.057365204	No	20_49
Bladder	MT-ATP8	716.29	719.51	1	0.05	1	No	20_49
Artery - Tibial	MT-ATP8	409.98	455.72	0.004044221	0.019573643	0.010330782	Yes	20_49
Artery - Coronary	MT-ATP8	527.08	757.27	4.72E-08	0.007751938	3.04E-07	Yes	20_49
Artery - Aorta	MT-ATP8	455.98	434.78	0.181156127	0.034883721	0.259657115	No	20_49
Adrenal Gland	MT-ATP8	1577.59	1532.94	0.539934727	0.044089147	0.612321581	No	20_49
Adipose - Visceral (Omentum)	MT-ATP8	1326	1251.01	0.181156127	0.034786822	0.260380394	No	20_49
Adipose - Subcutaneous	MT-ATP8	945.85	914.55	0.327247169	0.039244186	0.416937134	No	20_49
Thyroid	MT-ATP6	733.09	712.43	0.633913472	0.045542636	0.695956067	No	20_49
Stomach	MT-ATP6	1069.78	1113.07	0.312815444	0.038953488	0.401524301	No	20_49
Spleen	MT-ATP6	647.05	632.31	0.33402881	0.039437984	0.423486157	No	20_49
Small Intestine - Terminal Ileum	MT-ATP6	1309.02	1280.69	0.350799691	0.040213178	0.436175037	No	20_49
Skin - Sun Exposed (Lower leg)	MT-ATP6	807.45	731.77	0.025609849	0.024224806	0.052858728	No	20_49
Skin - Not Sun Exposed (Suprapubic)	MT-ATP6	926.67	885.65	0.210335335	0.036046512	0.291755465	No	20_49
Pituitary	MT-ATP6	769.53	639.82	0.000779503	0.015988372	0.002437718	Yes	20_49
Pancreas	MT-ATP6	707.42	590.95	0.000272215	0.014437984	0.000942704	Yes	20_49
Nerve - Tibial	MT-ATP6	565.99	551.16	0.342348582	0.039825581	0.429809899	No	20_49
Muscle - Skeletal	MT-ATP6	1810.05	1732.82	0.237811307	0.036918605	0.322075156	No	20_49
Minor Salivary Gland	MT-ATP6	750.13	687.82	0.026861837	0.024418605	0.055002809	No	20_49
Lung	MT-ATP6	580.48	558.52	0.392725781	0.041085271	0.477939866	No	20_49
Liver	MT-ATP6	1835.74	1604.07	0.00217589	0.017829457	0.006101952	Yes	20_49
Kidney - Cortex	MT-ATP6	1793.82	3703.12	0.000296863	0.014825581	0.001001185	Yes	20_49
Heart - Left Ventricle	MT-ATP6	3620.75	2698.3	0.052929265	0.028003876	0.094503463	No	20_49
Heart - Atrial Appendage	MT-ATP6	2928.27	2522.62	0.002916096	0.018604651	0.007837008	Yes	20_49
Esophagus - Muscularis	MT-ATP6	1003.67	880.95	0.002955557	0.01870155	0.007901904	Yes	20_49
Esophagus - Mucosa	MT-ATP6	570.74	553.11	0.254604818	0.037306202	0.341236587	No	20_49
Esophagus - Gastroesophageal Junction	MT-ATP6	1059.79	1001.49	0.095085503	0.030813953	0.154289684	No	20_49
Colon - Transverse	MT-ATP6	1632.21	1593.06	0.148045807	0.03372093	0.219516197	No	20_49
Colon - Sigmoid	MT-ATP6	1117.52	1072.19	0.200014098	0.035562016	0.281218732	No	20_49
Breast - Mammary Tissue	MT-ATP6	1229.79	874.35	9.97E-09	0.006976744	7.15E-08	Yes	20_49
Brain - Substantia nigra	MT-ATP6	1508.92	1807.72	0.00021719	0.013953488	0.000778264	Yes	20_49
Brain - Spinal cord (cervical c-1)	MT-ATP6	1686.93	2180.31	2.82E-07	0.008624031	1.63E-06	Yes	20_49
Brain - Cerebellum	MT-ATP6	793.17	774.12	0.586148077	0.044864341	0.653244941	No	20_49
Brain - Cerebellar Hemisphere	MT-ATP6	752.89	627.16	0.098687447	0.03129845	0.157655488	No	20_49
Brain - Caudate (basal ganglia)	MT-ATP6	1929.43	3002.99	0.017744087	0.023062016	0.038470373	Yes	20_49
Brain - Anterior cingulate cortex (BA24)	MT-ATP6	1914.11	2023.87	0.517724372	0.043604651	0.59365728	No	20_49
Brain - Amygdala	MT-ATP6	1998.85	1636.72	0.091688127	0.030523256	0.150193884	No	20_49
Bladder	MT-ATP6	677.92	686.41	0.811932838	0.047577519	0.853273614	No	20_49
Artery - Tibial	MT-ATP6	444.36	497.37	0.011107129	0.022093023	0.025137187	Yes	20_49
Artery - Coronary	MT-ATP6	580.77	838.7	1.10E-10	0.005717054	9.62E-10	Yes	20_49
Artery - Aorta	MT-ATP6	483.15	463.21	0.281311946	0.038275194	0.367485985	No	20_49
Adrenal Gland	MT-ATP6	1809.86	1777.38	0.709755317	0.046802326	0.758247916	No	20_49
Adipose - Visceral (Omentum)	MT-ATP6	1429.59	1334.21	0.07200845	0.029166667	0.123443057	No	20_49
Adipose - Subcutaneous	MT-ATP6	1001.12	956.22	0.210335335	0.036143411	0.290973278	No	20_49
