## Supplementary material for "A Sexual Bias in mitochondrial protein-coding gene expression across different tissues and the prognostic value in multiple cancers": Table S8

Tissue	Genes	RPKM_Male	RPKM_Female	p_value	Critical Value	Benjamini-Hochberg Adjusted P value	Significant using an FDR of 0.05?	age
Esophagus - Gastroesophageal Junction	MT-ND6	412.13	418.66	0.951920352	0.049519231	0.961162297	No	50_59
Colon - Transverse	MT-ND6	351.86	371.12	0.003801501	0.024358974	0.007803081	Yes	50_59
Colon - Sigmoid	MT-ND6	382	372.14	0.402347338	0.040865385	0.492283802	No	50_59
Breast - Mammary Tissue	MT-ND6	389.67	328.91	5.94E-13	0.004807692	6.18E-12	Yes	50_59
Brain - Substantia nigra	MT-ND6	408.56	510.42	0.037507934	0.030448718	0.061591976	No	50_59
Brain - Spinal cord (cervical c-1)	MT-ND6	397.97	329.39	4.23E-07	0.01025641	2.06E-06	Yes	50_59
Brain - Putamen (basal ganglia)	MT-ND6	633.92	730.6	0.000159903	0.017467949	0.000457704	Yes	50_59
Brain - Nucleus accumbens (basal ganglia)	MT-ND6	488.46	667.74	6.08E-08	0.009134615	3.33E-07	Yes	50_59
Brain - Hypothalamus	MT-ND6	497.73	312.16	3.47E-12	0.005128205	3.38E-11	Yes	50_59
Brain - Hippocampus	MT-ND6	436.98	556.63	9.96E-09	0.008012821	6.22E-08	Yes	50_59
Brain - Frontal Cortex (BA9)	MT-ND6	400.53	521.38	2.61E-19	0.002083333	6.26E-18	Yes	50_59
Brain - Cortex	MT-ND6	352.6	363	0.088817121	0.033974359	0.130711989	No	50_59
Brain - Cerebellum	MT-ND6	331.21	347.95	0.851201403	0.04775641	0.891190731	No	50_59
Brain - Cerebellar Hemisphere	MT-ND6	392.75	447.97	5.41E-07	0.010416667	2.60E-06	Yes	50_59
Brain - Caudate (basal ganglia)	MT-ND6	576.19	528.06	0.00915792	0.025641026	0.017857944	Yes	50_59
Brain - Anterior cingulate cortex (BA24)	MT-ND6	505.63	457.28	0.002966152	0.023237179	0.006382341	Yes	50_59
Brain - Amygdala	MT-ND6	611.15	609.74	0.94925277	0.049358974	0.961580728	No	50_59
Bladder	MT-ND6	536.8	250.67	6.69E-24	0.001121795	2.98E-22	Yes	50_59
Artery - Tibial	MT-ND6	359.05	339.46	7.78E-07	0.011378205	3.42E-06	Yes	50_59
Artery - Coronary	MT-ND6	401.98	376.87	0.083305904	0.033653846	0.123768772	No	50_59
Artery - Aorta	MT-ND6	366.64	339.14	0.007899202	0.025320513	0.015598424	Yes	50_59
Adrenal Gland	MT-ND6	373.35	370.39	0.793876479	0.046794872	0.84825158	No	50_59
Adipose - Visceral (Omentum)	MT-ND6	453.21	430.43	0.084506049	0.033814103	0.124956812	No	50_59
Adipose - Subcutaneous	MT-ND6	392.68	369.75	0.043394126	0.031089744	0.069788491	No	50_59
Esophagus - Gastroesophageal Junction	MT-ND5	332.06	341.95	0.123709764	0.035096154	0.176244047	No	50_59
Colon - Transverse	MT-ND5	278.58	288.16	0.650186066	0.044230769	0.734992944	No	50_59
Colon - Sigmoid	MT-ND5	328.85	319	0.020562616	0.028365385	0.036245967	Yes	50_59
Breast - Mammary Tissue	MT-ND5	415.15	472.78	2.12E-17	0.002884615	3.67E-16	Yes	50_59
Brain - Substantia nigra	MT-ND5	317.94	408.29	2.05E-21	0.001762821	5.81E-20	Yes	50_59
Brain - Spinal cord (cervical c-1)	MT-ND5	367.37	311.23	1.65E-28	0.000801282	1.03E-26	Yes	50_59
Brain - Putamen (basal ganglia)	MT-ND5	499.74	509.65	0.551239905	0.042788462	0.644145507	No	50_59
Brain - Nucleus accumbens (basal ganglia)	MT-ND5	378.19	473.17	8.20E-17	0.003044872	1.35E-15	Yes	50_59
Brain - Hypothalamus	MT-ND5	380.4	274.77	4.25E-35	0.000320513	6.63E-33	Yes	50_59
Brain - Hippocampus	MT-ND5	335.59	425.5	2.12E-27	0.000961538	1.10E-25	Yes	50_59
Brain - Frontal Cortex (BA9)	MT-ND5	307.1	346.98	3.40E-07	0.010096154	1.68E-06	Yes	50_59
Brain - Cortex	MT-ND5	288.9	300.15	0.065413063	0.032211538	0.101536695	No	50_59
Brain - Cerebellum	MT-ND5	313.6	308.61	0.677685119	0.044551282	0.760567472	No	50_59
Brain - Cerebellar Hemisphere	MT-ND5	430.03	392.16	2.01E-09	0.006730769	1.49E-08	Yes	50_59
Brain - Caudate (basal ganglia)	MT-ND5	462.06	412.44	4.06E-06	0.0125	1.62E-05	Yes	50_59
Brain - Anterior cingulate cortex (BA24)	MT-ND5	371.05	382.03	0.000850343	0.020512821	0.002072711	Yes	50_59
Brain - Amygdala	MT-ND5	458.73	453.42	0.283628032	0.039262821	0.361191616	No	50_59
Bladder	MT-ND5	363.6	185.92	5.63E-61	0.000160256	1.76E-58	Yes	50_59
Artery - Tibial	MT-ND5	377.17	392.18	0.000209774	0.018108974	0.000579199	Yes	50_59
Artery - Coronary	MT-ND5	339.36	318.7	1.63E-07	0.009615385	8.48E-07	Yes	50_59
Artery - Aorta	MT-ND5	303.68	291.55	0.000570435	0.019391026	0.001470874	Yes	50_59
Adrenal Gland	MT-ND5	316.52	306.21	0.000685057	0.019551282	0.001751949	Yes	50_59
Adipose - Visceral (Omentum)	MT-ND5	391.75	380.43	0.011410469	0.026602564	0.021446183	Yes	50_59
Adipose - Subcutaneous	MT-ND5	479.73	423.67	1.82E-09	0.006570513	1.38E-08	Yes	50_59
Esophagus - Gastroesophageal Junction	MT-ND4L	561.51	452.35	4.30E-08	0.008814103	2.44E-07	Yes	50_59
Colon - Transverse	MT-ND4L	690.79	687.55	0.952464226	0.049679487	0.958609156	No	50_59
Colon - Sigmoid	MT-ND4L	520.35	512.28	0.720522114	0.045512821	0.791559506	No	50_59
Breast - Mammary Tissue	MT-ND4L	457.58	409.62	0.001126648	0.021153846	0.002662986	Yes	50_59
Brain - Substantia nigra	MT-ND4L	740.76	1152.55	9.00E-16	0.003525641	1.28E-14	Yes	50_59
Brain - Spinal cord (cervical c-1)	MT-ND4L	798.72	726.06	0.00125954	0.021794872	0.002889533	Yes	50_59
Brain - Putamen (basal ganglia)	MT-ND4L	1161.57	1047.97	0.000119164	0.016987179	0.000350747	Yes	50_59
Brain - Nucleus accumbens (basal ganglia)	MT-ND4L	947.66	1085.58	2.08E-05	0.014903846	6.98E-05	Yes	50_59
Brain - Hypothalamus	MT-ND4L	973.81	672.63	1.97E-14	0.004166667	2.36E-13	Yes	50_59
Brain - Hippocampus	MT-ND4L	949.61	1210.36	3.58E-09	0.007532051	2.38E-08	Yes	50_59
Brain - Frontal Cortex (BA9)	MT-ND4L	698.35	605.09	1.77E-06	0.012019231	7.36E-06	Yes	50_59
Brain - Cortex	MT-ND4L	885.67	848.22	0.065743226	0.032371795	0.101543993	No	50_59
Brain - Cerebellum	MT-ND4L	505.82	488.27	0.156684516	0.036378205	0.215354929	No	50_59
Brain - Cerebellar Hemisphere	MT-ND4L	388.15	585.18	1.08E-17	0.002724359	1.98E-16	Yes	50_59
Brain - Caudate (basal ganglia)	MT-ND4L	1145.78	982.82	5.42E-07	0.010576923	2.56E-06	Yes	50_59
Brain - Anterior cingulate cortex (BA24)	MT-ND4L	1014.71	990.83	0.28218709	0.039102564	0.360829394	No	50_59
Brain - Amygdala	MT-ND4L	1198.67	1268.23	0.078550513	0.033333333	0.11782577	No	50_59
Bladder	MT-ND4L	505.09	519.69	0.498061021	0.042147436	0.59085566	No	50_59
Artery - Tibial	MT-ND4L	310.03	263.62	3.71E-13	0.004487179	4.13E-12	Yes	50_59
Artery - Coronary	MT-ND4L	325.67	305.38	0.005031136	0.025	0.010062272	Yes	50_59
Artery - Aorta	MT-ND4L	326.78	283.46	4.50E-12	0.005608974	4.01E-11	Yes	50_59
Adrenal Gland	MT-ND4L	926.67	856.54	0.00362112	0.024038462	0.00753193	Yes	50_59
Adipose - Visceral (Omentum)	MT-ND4L	582.76	465.18	1.09E-09	0.00625	8.72E-09	Yes	50_59
Adipose - Subcutaneous	MT-ND4L	368.03	447.22	3.03E-08	0.008333333	1.82E-07	Yes	50_59
Esophagus - Gastroesophageal Junction	MT-ND4	1050.51	866.22	1.33E-12	0.004967949	1.34E-11	Yes	50_59
Colon - Transverse	MT-ND4	1422.46	1437.12	0.652686718	0.044391026	0.735156159	No	50_59
Colon - Sigmoid	MT-ND4	954.47	1007.29	0.020966111	0.028525641	0.036749588	Yes	50_59
Breast - Mammary Tissue	MT-ND4	840.94	800.73	0.046690642	0.031410256	0.074323879	No	50_59
Brain - Substantia nigra	MT-ND4	1775.54	2345.61	6.71E-16	0.003365385	9.97E-15	Yes	50_59
Brain - Spinal cord (cervical c-1)	MT-ND4	1514.24	1396.23	0.001523753	0.022115385	0.003445007	Yes	50_59
Brain - Putamen (basal ganglia)	MT-ND4	2501.82	2487.87	0.690763509	0.045192308	0.764248989	No	50_59
Brain - Nucleus accumbens (basal ganglia)	MT-ND4	1976.82	2390.07	3.24E-09	0.007371795	2.20E-08	Yes	50_59
Brain - Hypothalamus	MT-ND4	1949.9	1514.38	1.82E-14	0.00400641	2.27E-13	Yes	50_59
Brain - Hippocampus	MT-ND4	2040.8	2483.03	2.89E-11	0.005769231	2.50E-10	Yes	50_59
Brain - Frontal Cortex (BA9)	MT-ND4	1493.15	1638.95	0.015236986	0.02724359	0.027964351	Yes	50_59
Brain - Cortex	MT-ND4	1686.32	1675.51	0.855971223	0.047916667	0.893187363	No	50_59
Brain - Cerebellum	MT-ND4	960.06	984.52	0.318144864	0.039903846	0.398639348	No	50_59
Brain - Cerebellar Hemisphere	MT-ND4	814.53	1181.79	2.81E-23	0.001442308	9.74E-22	Yes	50_59
Brain - Caudate (basal ganglia)	MT-ND4	2325.07	1957.93	6.65E-09	0.007692308	4.32E-08	Yes	50_59
Brain - Anterior cingulate cortex (BA24)	MT-ND4	2123.31	2049.29	0.15532832	0.036217949	0.214435557	No	50_59
Brain - Amygdala	MT-ND4	2530.51	2881.29	2.94E-05	0.015224359	9.66E-05	Yes	50_59
Bladder	MT-ND4	965.63	920.76	0.1528289	0.036057692	0.211922741	No	50_59
Artery - Tibial	MT-ND4	394.12	415.03	0.016257798	0.027403846	0.029663351	Yes	50_59
Artery - Coronary	MT-ND4	526.36	584.33	1.91E-05	0.014423077	6.62E-05	Yes	50_59
Artery - Aorta	MT-ND4	385.37	385.42	0.794039444	0.046955128	0.845530056	No	50_59
Adrenal Gland	MT-ND4	1808.08	1668.94	0.004195782	0.024679487	0.008500545	Yes	50_59
Adipose - Visceral (Omentum)	MT-ND4	1037.37	820.23	1.26E-16	0.003205128	1.97E-15	Yes	50_59
Adipose - Subcutaneous	MT-ND4	689.1	835.96	3.57E-12	0.005288462	3.38E-11	Yes	50_59
Esophagus - Gastroesophageal Junction	MT-ND3	533.93	464.63	0.012680387	0.026923077	0.02354929	Yes	50_59
Colon - Transverse	MT-ND3	612.76	605.66	0.764780811	0.046153846	0.828512545	No	50_59
Colon - Sigmoid	MT-ND3	546.78	570.73	0.416276981	0.041025641	0.507337571	No	50_59
Breast - Mammary Tissue	MT-ND3	542.99	483.88	0.032244881	0.029647436	0.054380556	No	50_59
Brain - Substantia nigra	MT-ND3	840.81	1026.38	0.000181731	0.017948718	0.000506251	Yes	50_59
Brain - Spinal cord (cervical c-1)	MT-ND3	757.37	747.53	0.782634328	0.046314103	0.844920105	No	50_59
Brain - Putamen (basal ganglia)	MT-ND3	1289.4	1353.42	0.270585295	0.038621795	0.350301295	No	50_59
Brain - Nucleus accumbens (basal ganglia)	MT-ND3	993.18	1162.83	0.003151748	0.023557692	0.006689424	Yes	50_59
Brain - Hypothalamus	MT-ND3	909.06	846.12	0.194505583	0.037019231	0.262708839	No	50_59
Brain - Hippocampus	MT-ND3	961.08	1253.54	2.22E-05	0.015064103	7.37E-05	Yes	50_59
Brain - Frontal Cortex (BA9)	MT-ND3	694.01	824.21	0.000752487	0.020192308	0.001863301	Yes	50_59
Brain - Cortex	MT-ND3	666.84	716.17	0.152520558	0.035897436	0.212439349	No	50_59
Brain - Cerebellum	MT-ND3	411.91	439.28	0.168896212	0.036698718	0.23011187	No	50_59
Brain - Cerebellar Hemisphere	MT-ND3	441.41	510.24	0.001135556	0.021314103	0.002663861	Yes	50_59
Brain - Caudate (basal ganglia)	MT-ND3	1168.24	1010.63	0.009853812	0.026282051	0.018746276	Yes	50_59
Brain - Anterior cingulate cortex (BA24)	MT-ND3	935.38	1056.45	0.034895448	0.030288462	0.057605184	No	50_59
Brain - Amygdala	MT-ND3	1116.29	1352.73	0.000687704	0.019871795	0.001730352	Yes	50_59
Bladder	MT-ND3	363.72	380.68	0.277442376	0.038942308	0.35622231	No	50_59
Artery - Tibial	MT-ND3	290.69	287.79	0.861201125	0.048076923	0.89564917	No	50_59
Artery - Coronary	MT-ND3	380.13	366.11	0.253949106	0.038141026	0.332908072	No	50_59
Artery - Aorta	MT-ND3	271.79	270.86	0.238031602	0.037820513	0.314685847	No	50_59
Adrenal Gland	MT-ND3	804.81	830.71	0.638150498	0.044070513	0.724010747	No	50_59
Adipose - Visceral (Omentum)	MT-ND3	772.38	636.07	0.001103181	0.02099359	0.002627423	Yes	50_59
Adipose - Subcutaneous	MT-ND3	450.11	511.91	0.006258369	0.025160256	0.012437014	Yes	50_59
Esophagus - Gastroesophageal Junction	MT-ND2	681.95	638.94	0.105883433	0.034775641	0.152237931	No	50_59
Colon - Transverse	MT-ND2	842.38	799.74	0.207340203	0.037339744	0.2776401	No	50_59
Colon - Sigmoid	MT-ND2	775.35	778.28	0.877059925	0.048397436	0.906101644	No	50_59
Breast - Mammary Tissue	MT-ND2	791.36	656.73	6.95E-05	0.016185897	0.000214693	Yes	50_59
Brain - Substantia nigra	MT-ND2	1596.56	1954.21	0.000485012	0.019230769	0.001261031	Yes	50_59
Brain - Spinal cord (cervical c-1)	MT-ND2	1318.29	1302.24	0.784114428	0.046474359	0.843598971	No	50_59
Brain - Putamen (basal ganglia)	MT-ND2	2507.58	2572.23	0.728924444	0.045673077	0.797980444	No	50_59
Brain - Nucleus accumbens (basal ganglia)	MT-ND2	1772.58	2002.98	0.023716413	0.02900641	0.040881331	Yes	50_59
Brain - Hypothalamus	MT-ND2	1525.67	1397	0.090779521	0.034294872	0.132351451	No	50_59
Brain - Hippocampus	MT-ND2	1503.67	1996.49	6.34E-07	0.010897436	2.91E-06	Yes	50_59
Brain - Frontal Cortex (BA9)	MT-ND2	1189.77	1368.3	0.01678759	0.027884615	0.030101886	Yes	50_59
Brain - Cortex	MT-ND2	1256.65	1353.63	0.100045822	0.034455128	0.145182774	No	50_59
Brain - Cerebellum	MT-ND2	704.6	711.33	0.886607591	0.048557692	0.91294247	No	50_59
Brain - Cerebellar Hemisphere	MT-ND2	654.5	841.22	6.11E-06	0.012820513	2.38E-05	Yes	50_59
Brain - Caudate (basal ganglia)	MT-ND2	2301.88	2026.22	0.016551931	0.027564103	0.030024433	Yes	50_59
Brain - Anterior cingulate cortex (BA24)	MT-ND2	1570.5	1582.91	0.841764213	0.047435897	0.887264981	No	50_59
Brain - Amygdala	MT-ND2	1972.09	1953.83	0.91123113	0.048878205	0.932144631	No	50_59
Bladder	MT-ND2	466.39	523.99	0.010028421	0.026442308	0.018962832	Yes	50_59
Artery - Tibial	MT-ND2	318.95	304.55	0.048886255	0.031730769	0.077032887	No	50_59
Artery - Coronary	MT-ND2	418.34	444.82	0.103663442	0.034615385	0.149736083	No	50_59
Artery - Aorta	MT-ND2	319.14	320.99	0.90575101	0.048717949	0.929586563	No	50_59
Adrenal Gland	MT-ND2	1082.17	1009.48	0.152135034	0.035737179	0.212852604	No	50_59
Adipose - Visceral (Omentum)	MT-ND2	1018.33	811.51	6.85E-06	0.013301282	2.57E-05	Yes	50_59
Adipose - Subcutaneous	MT-ND2	671.25	821.8	7.00E-05	0.016346154	0.000214118	Yes	50_59
Esophagus - Gastroesophageal Junction	MT-ND1	512.44	509.58	0.974467111	0.05	0.974467111	No	50_59
Colon - Transverse	MT-ND1	794.33	783.63	0.703250391	0.045352564	0.775314919	No	50_59
Colon - Sigmoid	MT-ND1	577.97	531.4	0.003686899	0.024198718	0.007617963	Yes	50_59
Breast - Mammary Tissue	MT-ND1	682.14	559.64	3.15E-09	0.007211538	2.18E-08	Yes	50_59
Brain - Substantia nigra	MT-ND1	1371.32	1657.78	2.45E-09	0.007051282	1.74E-08	Yes	50_59
Brain - Spinal cord (cervical c-1)	MT-ND1	1023.22	906.76	3.47E-05	0.015705128	0.000110473	Yes	50_59
Brain - Putamen (basal ganglia)	MT-ND1	1762.22	1912.16	0.002153513	0.022596154	0.00476522	Yes	50_59
Brain - Nucleus accumbens (basal ganglia)	MT-ND1	1390.41	1619.87	2.97E-07	0.009935897	1.49E-06	Yes	50_59
Brain - Hypothalamus	MT-ND1	1314.25	1024.05	4.78E-14	0.004326923	5.52E-13	Yes	50_59
Brain - Hippocampus	MT-ND1	1351.82	1936.66	3.04E-22	0.001602564	9.48E-21	Yes	50_59
Brain - Frontal Cortex (BA9)	MT-ND1	1118.21	1253.42	3.34E-05	0.015544872	0.000107431	Yes	50_59
Brain - Cortex	MT-ND1	1433.66	1521.44	0.033958236	0.029967949	0.056657592	No	50_59
Brain - Cerebellum	MT-ND1	728.12	702.96	0.342357682	0.040064103	0.427262387	No	50_59
Brain - Cerebellar Hemisphere	MT-ND1	579.92	778.81	4.99E-18	0.002564103	9.73E-17	Yes	50_59
Brain - Caudate (basal ganglia)	MT-ND1	1609.97	1462.54	0.000687442	0.019711538	0.001743755	Yes	50_59
Brain - Anterior cingulate cortex (BA24)	MT-ND1	1528.08	1540.45	0.631161327	0.04375	0.721327231	No	50_59
Brain - Amygdala	MT-ND1	1928.16	1966.06	0.386806997	0.040705128	0.475133004	No	50_59
Bladder	MT-ND1	500.36	336.41	6.99E-24	0.001282051	2.73E-22	Yes	50_59
Artery - Tibial	MT-ND1	306.56	287.69	1.23E-05	0.013942308	4.41E-05	Yes	50_59
Artery - Coronary	MT-ND1	391.63	389.14	0.255208672	0.038301282	0.333159438	No	50_59
Artery - Aorta	MT-ND1	332.36	329.19	0.355924324	0.040224359	0.442423861	No	50_59
Adrenal Gland	MT-ND1	955.02	863.84	0.001727531	0.022275641	0.003877624	Yes	50_59
Adipose - Visceral (Omentum)	MT-ND1	782.06	583.97	4.05E-18	0.002403846	8.42E-17	Yes	50_59
Adipose - Subcutaneous	MT-ND1	657.95	761.46	9.93E-06	0.013782051	3.60E-05	Yes	50_59
Esophagus - Gastroesophageal Junction	MT-CYB	707.49	627.99	8.88E-06	0.013621795	3.26E-05	Yes	50_59
Colon - Transverse	MT-CYB	817.89	805.49	0.495774154	0.041987179	0.590387542	No	50_59
Colon - Sigmoid	MT-CYB	615.98	639	0.134958427	0.03525641	0.191395587	No	50_59
Breast - Mammary Tissue	MT-CYB	602.53	546.12	0.00025992	0.018589744	0.000699095	Yes	50_59
Brain - Substantia nigra	MT-CYB	1129.69	1252.8	0.00233191	0.02275641	0.005123633	Yes	50_59
Brain - Spinal cord (cervical c-1)	MT-CYB	762.96	648.16	1.46E-06	0.011858974	6.16E-06	Yes	50_59
Brain - Putamen (basal ganglia)	MT-CYB	1903.96	1779.59	0.016592161	0.027724359	0.029923435	Yes	50_59
Brain - Nucleus accumbens (basal ganglia)	MT-CYB	1363.76	1540.6	0.001049341	0.020833333	0.002518418	Yes	50_59
Brain - Hypothalamus	MT-CYB	1087.25	841.26	7.36E-10	0.006089744	6.04E-09	Yes	50_59
Brain - Hippocampus	MT-CYB	1135.49	1340.41	7.19E-07	0.011217949	3.20E-06	Yes	50_59
Brain - Frontal Cortex (BA9)	MT-CYB	795.11	787.13	0.196721466	0.037179487	0.264556454	No	50_59
Brain - Cortex	MT-CYB	984.43	904.29	0.000418556	0.018910256	0.00110669	Yes	50_59
Brain - Cerebellum	MT-CYB	620.73	583.93	0.003467459	0.023717949	0.007309778	Yes	50_59
Brain - Cerebellar Hemisphere	MT-CYB	545.11	718.84	5.63E-13	0.004647436	6.06E-12	Yes	50_59
Brain - Caudate (basal ganglia)	MT-CYB	1712.62	1345.76	1.14E-09	0.006410256	8.89E-09	Yes	50_59
Brain - Anterior cingulate cortex (BA24)	MT-CYB	1105.71	1025.67	0.002604077	0.023076923	0.005642167	Yes	50_59
Brain - Amygdala	MT-CYB	1477	1428.56	0.253946153	0.037980769	0.33430886	No	50_59
Bladder	MT-CYB	619.35	547.87	2.02E-05	0.014583333	6.93E-05	Yes	50_59
Artery - Tibial	MT-CYB	316.23	319.24	0.740060757	0.045833333	0.807339008	No	50_59
Artery - Coronary	MT-CYB	408.89	426.19	0.071029415	0.032532051	0.109168362	No	50_59
Artery - Aorta	MT-CYB	335.64	329.26	0.118392443	0.034935897	0.169442395	No	50_59
Adrenal Gland	MT-CYB	925.95	854.16	0.000956901	0.020673077	0.002314365	Yes	50_59
Adipose - Visceral (Omentum)	MT-CYB	786.21	565.45	2.77E-19	0.00224359	6.17E-18	Yes	50_59
Adipose - Subcutaneous	MT-CYB	531.98	630.49	6.69E-09	0.007852564	4.26E-08	Yes	50_59
Esophagus - Gastroesophageal Junction	MT-CO3	894.13	708.67	7.13E-11	0.005929487	6.01E-10	Yes	50_59
Colon - Transverse	MT-CO3	1468.11	1453.32	0.68130927	0.044871795	0.759173187	No	50_59
Colon - Sigmoid	MT-CO3	843.15	768.59	0.00072975	0.020032051	0.001821456	Yes	50_59
Breast - Mammary Tissue	MT-CO3	839.48	786.65	0.009599944	0.025961538	0.018488781	Yes	50_59
Brain - Substantia nigra	MT-CO3	1952.94	1919.27	0.6287129	0.043589744	0.721170679	No	50_59
Brain - Spinal cord (cervical c-1)	MT-CO3	1125.77	1067.4	0.078453666	0.033173077	0.118249004	No	50_59
Brain - Putamen (basal ganglia)	MT-CO3	2253.81	2009.65	0.000842599	0.020352564	0.002070007	Yes	50_59
Brain - Nucleus accumbens (basal ganglia)	MT-CO3	2066.21	2116.4	0.542264687	0.042467949	0.638439933	No	50_59
Brain - Hypothalamus	MT-CO3	2085.29	1426.24	3.16E-15	0.003685897	4.29E-14	Yes	50_59
Brain - Hippocampus	MT-CO3	2298.89	2636.69	5.38E-05	0.015865385	0.000169552	Yes	50_59
Brain - Frontal Cortex (BA9)	MT-CO3	1608.9	1591.53	0.309794555	0.03974359	0.389741537	No	50_59
Brain - Cortex	MT-CO3	1536.76	1402.14	0.004977258	0.024839744	0.010018739	Yes	50_59
Brain - Cerebellum	MT-CO3	814.51	771.17	0.072644673	0.032692308	0.111103618	No	50_59
Brain - Cerebellar Hemisphere	MT-CO3	865.06	1224.72	1.00E-14	0.003846154	1.30E-13	Yes	50_59
Brain - Caudate (basal ganglia)	MT-CO3	1992.92	1504.19	4.00E-12	0.005448718	3.67E-11	Yes	50_59
Brain - Anterior cingulate cortex (BA24)	MT-CO3	2331.75	2213.97	0.089525274	0.034134615	0.131135613	No	50_59
Brain - Amygdala	MT-CO3	2926.7	3106.91	0.047644705	0.031570513	0.075457604	No	50_59
Bladder	MT-CO3	733.32	631.76	1.54E-05	0.014262821	5.40E-05	Yes	50_59
Artery - Tibial	MT-CO3	466.93	454.51	0.275394684	0.038782051	0.355054303	No	50_59
Artery - Coronary	MT-CO3	503.69	481.74	0.081883935	0.03349359	0.122238219	No	50_59
Artery - Aorta	MT-CO3	363.65	367.82	0.813238862	0.047115385	0.863028996	No	50_59
Adrenal Gland	MT-CO3	1520.12	1357.96	0.001162673	0.021634615	0.002687066	Yes	50_59
Adipose - Visceral (Omentum)	MT-CO3	1008.21	656.13	1.21E-19	0.001923077	3.15E-18	Yes	50_59
Adipose - Subcutaneous	MT-CO3	735.18	875.32	1.27E-08	0.008173077	7.77E-08	Yes	50_59
Esophagus - Gastroesophageal Junction	MT-CO2	1066.39	904.99	0.001398068	0.021955128	0.003183921	Yes	50_59
Colon - Transverse	MT-CO2	1902.11	1979.04	0.36490471	0.040384615	0.451786784	No	50_59
Colon - Sigmoid	MT-CO2	1085.6	1087.28	0.868091333	0.048237179	0.899815601	No	50_59
Breast - Mammary Tissue	MT-CO2	832.77	759.18	0.03751148	0.030608974	0.061275297	No	50_59
Brain - Substantia nigra	MT-CO2	2795.08	3363.11	0.001136931	0.021474359	0.002647183	Yes	50_59
Brain - Spinal cord (cervical c-1)	MT-CO2	1789.92	1716.79	0.302525592	0.039423077	0.383690995	No	50_59
Brain - Putamen (basal ganglia)	MT-CO2	3686.92	3419.97	0.140207772	0.035416667	0.197940384	No	50_59
Brain - Nucleus accumbens (basal ganglia)	MT-CO2	2571.89	2896.54	0.021419825	0.028685897	0.037335114	Yes	50_59
Brain - Hypothalamus	MT-CO2	2524.21	2245.84	0.019975288	0.028044872	0.035613085	Yes	50_59
Brain - Hippocampus	MT-CO2	2706.81	3092.02	0.009784982	0.026121795	0.018729536	Yes	50_59
Brain - Frontal Cortex (BA9)	MT-CO2	2145.88	2420.33	0.020151077	0.028205128	0.035722364	Yes	50_59
Brain - Cortex	MT-CO2	2064.92	1992.79	0.446446534	0.041185897	0.541989567	No	50_59
Brain - Cerebellum	MT-CO2	1037.77	1009.19	0.595323194	0.043429487	0.685390541	No	50_59
Brain - Cerebellar Hemisphere	MT-CO2	1056.56	1427.58	4.88E-06	0.012660256	1.93E-05	Yes	50_59
Brain - Caudate (basal ganglia)	MT-CO2	3216.05	2614.3	0.000481145	0.019070513	0.001261489	Yes	50_59
Brain - Anterior cingulate cortex (BA24)	MT-CO2	2805.14	2712.92	0.450384016	0.041346154	0.544650438	No	50_59
Brain - Amygdala	MT-CO2	3042.44	3454.4	0.009418119	0.025801282	0.018251262	Yes	50_59
Bladder	MT-CO2	1025.31	722.49	1.34E-05	0.014102564	4.75E-05	Yes	50_59
Artery - Tibial	MT-CO2	393.17	395.42	0.844858762	0.047596154	0.887528396	No	50_59
Artery - Coronary	MT-CO2	532.66	581	0.041940474	0.030929487	0.067800144	No	50_59
Artery - Aorta	MT-CO2	371.58	361.06	0.215632421	0.0375	0.287509895	No	50_59
Adrenal Gland	MT-CO2	1707.18	1515.73	0.022562131	0.028846154	0.039107694	Yes	50_59
Adipose - Visceral (Omentum)	MT-CO2	1075.52	806.75	3.13E-06	0.012179487	1.28E-05	Yes	50_59
Adipose - Subcutaneous	MT-CO2	661.63	824.29	0.00012321	0.017147436	0.000359267	Yes	50_59
Esophagus - Gastroesophageal Junction	MT-CO1	813.52	808.44	0.758233079	0.04599359	0.824281257	No	50_59
Colon - Transverse	MT-CO1	1856.61	1911.29	0.303492995	0.039583333	0.383359573	No	50_59
Colon - Sigmoid	MT-CO1	811.13	677.61	3.31E-08	0.00849359	1.95E-07	Yes	50_59
Breast - Mammary Tissue	MT-CO1	647.05	636.9	0.570330144	0.043269231	0.659048166	No	50_59
Brain - Substantia nigra	MT-CO1	1976.99	2382.89	1.45E-06	0.011698718	6.20E-06	Yes	50_59
Brain - Spinal cord (cervical c-1)	MT-CO1	1348.11	1123.45	5.62E-07	0.010737179	2.62E-06	Yes	50_59
Brain - Putamen (basal ganglia)	MT-CO1	2594.46	2671.34	0.456695375	0.04150641	0.550150413	No	50_59
Brain - Nucleus accumbens (basal ganglia)	MT-CO1	2094.59	2597.44	1.77E-07	0.009775641	9.05E-07	Yes	50_59
Brain - Hypothalamus	MT-CO1	2356.66	1247.76	5.18E-33	0.000480769	5.39E-31	Yes	50_59
Brain - Hippocampus	MT-CO1	2622.69	3222.51	4.75E-08	0.008974359	2.65E-07	Yes	50_59
Brain - Frontal Cortex (BA9)	MT-CO1	2142.49	2026.83	0.077072033	0.032852564	0.117299875	No	50_59
Brain - Cortex	MT-CO1	2187.55	2104.08	0.234400394	0.037660256	0.311203927	No	50_59
Brain - Cerebellum	MT-CO1	799.79	692.77	0.00015264	0.017307692	0.00044096	Yes	50_59
Brain - Cerebellar Hemisphere	MT-CO1	776.87	1353.58	1.12E-29	0.000641026	8.74E-28	Yes	50_59
Brain - Caudate (basal ganglia)	MT-CO1	2341.12	2032.33	0.000236526	0.018429487	0.000641705	Yes	50_59
Brain - Anterior cingulate cortex (BA24)	MT-CO1	2965.12	2516.76	2.06E-05	0.01474359	6.99E-05	Yes	50_59
Brain - Amygdala	MT-CO1	3630.28	3687.36	0.690668432	0.045032051	0.76686317	No	50_59
Bladder	MT-CO1	868.71	816.8	0.064860514	0.032051282	0.101182402	No	50_59
Artery - Tibial	MT-CO1	500.76	498.92	0.968303995	0.049839744	0.971417513	No	50_59
Artery - Coronary	MT-CO1	567.04	608.49	0.01158013	0.026762821	0.021634734	Yes	50_59
Artery - Aorta	MT-CO1	392.13	413.85	5.87E-05	0.016025641	0.000183144	Yes	50_59
Adrenal Gland	MT-CO1	1966.76	1700.94	3.29E-05	0.015384615	0.000106925	Yes	50_59
Adipose - Visceral (Omentum)	MT-CO1	784.84	691.58	3.55E-06	0.012339744	1.44E-05	Yes	50_59
Adipose - Subcutaneous	MT-CO1	563.7	617.62	0.001786015	0.022435897	0.003980262	Yes	50_59
Esophagus - Gastroesophageal Junction	MT-ATP8	900.93	854.6	0.267224938	0.038461538	0.347392419	No	50_59
Colon - Transverse	MT-ATP8	1293.2	1288.44	0.838224415	0.047275641	0.886528873	No	50_59
Colon - Sigmoid	MT-ATP8	937.72	881.76	0.174167254	0.036858974	0.236261666	No	50_59
Breast - Mammary Tissue	MT-ATP8	896.21	815.34	0.03002031	0.029326923	0.051182168	No	50_59
Brain - Substantia nigra	MT-ATP8	1839.5	2200.71	0.000175399	0.017628205	0.000497495	Yes	50_59
Brain - Spinal cord (cervical c-1)	MT-ATP8	1268.01	1273.21	0.940045044	0.049038462	0.9584773	No	50_59
Brain - Putamen (basal ganglia)	MT-ATP8	2676.81	2377.52	0.008342777	0.025480769	0.016370732	Yes	50_59
Brain - Nucleus accumbens (basal ganglia)	MT-ATP8	2131.79	2316.41	0.039462529	0.030769231	0.06412661	No	50_59
Brain - Hypothalamus	MT-ATP8	2016.63	1438.47	9.89E-08	0.009294872	5.32E-07	Yes	50_59
Brain - Hippocampus	MT-ATP8	2125.66	2422.57	0.003135791	0.023397436	0.006701142	Yes	50_59
Brain - Frontal Cortex (BA9)	MT-ATP8	1567.43	1475.63	0.145164655	0.035576923	0.204015191	No	50_59
Brain - Cortex	MT-ATP8	1816.07	1664.17	0.046240479	0.03125	0.073984766	No	50_59
Brain - Cerebellum	MT-ATP8	1001.4	945.64	0.160789599	0.036538462	0.220027872	No	50_59
Brain - Cerebellar Hemisphere	MT-ATP8	838.89	1221.19	3.48E-08	0.008653846	2.01E-07	Yes	50_59
Brain - Caudate (basal ganglia)	MT-ATP8	2508.31	2064.38	0.000175399	0.017788462	0.000493013	Yes	50_59
Brain - Anterior cingulate cortex (BA24)	MT-ATP8	2244.1	2069.71	0.049976672	0.031891026	0.078355385	No	50_59
Brain - Amygdala	MT-ATP8	2670.91	2581.93	0.511826668	0.042307692	0.604886062	No	50_59
Bladder	MT-ATP8	850.11	599.92	6.44E-07	0.011057692	2.91E-06	Yes	50_59
Artery - Tibial	MT-ATP8	431.13	437.16	0.554269315	0.042948718	0.645268755	No	50_59
Artery - Coronary	MT-ATP8	545.35	619.66	0.002415212	0.022916667	0.005269553	Yes	50_59
Artery - Aorta	MT-ATP8	397.13	421.9	0.033537742	0.029807692	0.056256858	No	50_59
Adrenal Gland	MT-ATP8	1631.77	1454.86	0.012693437	0.027083333	0.023434038	Yes	50_59
Adipose - Visceral (Omentum)	MT-ATP8	1224.35	941.72	9.55E-07	0.011538462	4.14E-06	Yes	50_59
Adipose - Subcutaneous	MT-ATP8	721.11	891.73	8.58E-06	0.013461538	3.19E-05	Yes	50_59
Esophagus - Gastroesophageal Junction	MT-ATP6	1013.37	939.08	0.034293188	0.030128205	0.056912099	No	50_59
Colon - Transverse	MT-ATP6	1491.7	1476.14	0.943288083	0.049198718	0.958651081	No	50_59
Colon - Sigmoid	MT-ATP6	1057.48	1027.08	0.372500158	0.040544872	0.459367784	No	50_59
Breast - Mammary Tissue	MT-ATP6	973.02	882.25	0.031586966	0.029487179	0.053560508	No	50_59
Brain - Substantia nigra	MT-ATP6	2272.93	2679.35	7.49E-05	0.01650641	0.000226882	Yes	50_59
Brain - Spinal cord (cervical c-1)	MT-ATP6	1587.9	1562.33	0.637527153	0.043910256	0.725943328	No	50_59
Brain - Putamen (basal ganglia)	MT-ATP6	3492.54	3288.31	0.078077863	0.033012821	0.118253851	No	50_59
Brain - Nucleus accumbens (basal ganglia)	MT-ATP6	2634.67	3078.19	0.000101142	0.016826923	0.000300536	Yes	50_59
Brain - Hypothalamus	MT-ATP6	2399.48	1926.61	6.34E-06	0.012980769	2.44E-05	Yes	50_59
Brain - Hippocampus	MT-ATP6	2570.72	2988.66	0.000401093	0.01875	0.001069581	Yes	50_59
Brain - Frontal Cortex (BA9)	MT-ATP6	1899.5	2097.95	0.003491633	0.023878205	0.007311339	Yes	50_59
Brain - Cortex	MT-ATP6	2019.99	1923.9	0.485192681	0.041666667	0.582231217	No	50_59
Brain - Cerebellum	MT-ATP6	1130.76	1119.96	0.792627218	0.046634615	0.84982712	No	50_59
Brain - Cerebellar Hemisphere	MT-ATP6	1061.66	1489.37	2.37E-09	0.006891026	1.72E-08	Yes	50_59
Brain - Caudate (basal ganglia)	MT-ATP6	3121.73	2524.58	6.53E-06	0.013141026	2.48E-05	Yes	50_59
Brain - Anterior cingulate cortex (BA24)	MT-ATP6	2614.81	2534.05	0.487775464	0.041826923	0.583087911	No	50_59
Brain - Amygdala	MT-ATP6	3120.44	3171.5	0.545054885	0.042628205	0.639312497	No	50_59
Bladder	MT-ATP6	1005.59	840.25	9.47E-05	0.016666667	0.0002841	Yes	50_59
Artery - Tibial	MT-ATP6	470.92	458.76	0.680807065	0.044711538	0.761332632	No	50_59
Artery - Coronary	MT-ATP6	606.7	653.56	0.027290748	0.029166667	0.046784139	Yes	50_59
Artery - Aorta	MT-ATP6	431.32	429.15	0.568587229	0.043108974	0.659476637	No	50_59
Adrenal Gland	MT-ATP6	1867.02	1611.92	0.003879683	0.024519231	0.00791151	Yes	50_59
Adipose - Visceral (Omentum)	MT-ATP6	1333.06	994.63	1.02E-07	0.009455128	5.39E-07	Yes	50_59
Adipose - Subcutaneous	MT-ATP6	783.51	945.34	0.000233621	0.018269231	0.000639384	Yes	50_59
