## Supplementary material for "A Sexual Bias in mitochondrial protein-coding gene expression across different tissues and the prognostic value in multiple cancers": Table S9

Tissue	Genes	RPKM_Male	RPKM_Female	p_value	Critical Value	Benjamini-Hochberg Adjusted P value	Significant using an FDR of 0.05?	age
Whole Blood	MT-ND6	31.56	32	0.599888835	0.045673077	0.656720409	No	60_79
Thyroid	MT-ND6	87.18	181.11	1.39E-17	0.00375	1.85E-16	Yes	60_79
Stomach	MT-ND6	372.3	484	2.46E-06	0.014326923	8.59E-06	Yes	60_79
Spleen	MT-ND6	254.37	253.71	0.613679857	0.045769231	0.670406566	No	60_79
Small Intestine - Terminal Ileum	MT-ND6	263.43	426.9	9.76E-11	0.007307692	6.68E-10	Yes	60_79
Skin - Sun Exposed (Lower leg)	MT-ND6	264.04	271.62	0.377216075	0.042403846	0.44478993	No	60_79
Skin - Not Sun Exposed (Suprapubic)	MT-ND6	239.4	325.02	4.73E-08	0.010576923	2.24E-07	Yes	60_79
Pituitary	MT-ND6	65.75	56.91	0.00272005	0.024326923	0.005590617	Yes	60_79
Pancreas	MT-ND6	91.2	101.23	0.002467311	0.024134615	0.005111561	Yes	60_79
Nerve - Tibial	MT-ND6	111.65	129.42	0.000343809	0.020384615	0.000843305	Yes	60_79
Muscle - Skeletal	MT-ND6	425.65	398.46	0.100435597	0.035480769	0.141535259	No	60_79
Minor Salivary Gland	MT-ND6	127.55	102.51	3.34E-05	0.017211538	9.70E-05	Yes	60_79
Lung	MT-ND6	192.78	218.39	0.002002855	0.023653846	0.004233677	Yes	60_79
Liver	MT-ND6	231.01	344.02	1.54E-07	0.011634615	6.62E-07	Yes	60_79
Kidney - Cortex	MT-ND6	423.53	315.53	8.87E-07	0.013365385	3.32E-06	Yes	60_79
Heart - Left Ventricle	MT-ND6	564.14	763.43	1.95E-07	0.011826923	8.24E-07	Yes	60_79
Heart - Atrial Appendage	MT-ND6	449.29	874.64	9.76E-14	0.005	9.76E-13	Yes	60_79
Esophagus - Muscularis	MT-ND6	218.79	346.35	5.97E-10	0.007980769	3.74E-09	Yes	60_79
Esophagus - Mucosa	MT-ND6	122.32	137.62	0.003902908	0.025480769	0.007658536	Yes	60_79
Colon - Transverse	MT-ND6	217.76	317.59	1.06E-08	0.009423077	5.62E-08	Yes	60_79
Colon - Sigmoid	MT-ND6	82.63	253.41	3.14E-27	0.001826923	8.59E-26	Yes	60_79
Breast - Mammary Tissue	MT-ND6	127.43	121.42	0.10458666	0.035576923	0.146986657	No	60_79
Brain - Substantia nigra	MT-ND6	439.98	417.11	0.134123064	0.036923077	0.181624983	No	60_79
Brain - Spinal cord (cervical c-1)	MT-ND6	303.33	272.06	0.005208971	0.026346154	0.009885638	Yes	60_79
Brain - Putamen (basal ganglia)	MT-ND6	765.89	589.86	5.52E-07	0.012884615	2.14E-06	Yes	60_79
Brain - Hypothalamus	MT-ND6	566.2	444.12	3.99E-07	0.012596154	1.58E-06	Yes	60_79
Brain - Hippocampus	MT-ND6	611.37	433.63	1.08E-07	0.01125	4.80E-07	Yes	60_79
Brain - Frontal Cortex (BA9)	MT-ND6	392.16	274.87	9.00E-08	0.011057692	4.07E-07	Yes	60_79
Brain - Cortex	MT-ND6	307.59	329.56	0.018128242	0.029519231	0.030705817	Yes	60_79
Brain - Cerebellum	MT-ND6	170.84	201.3	1.30E-05	0.015865385	4.10E-05	Yes	60_79
Brain - Cerebellar Hemisphere	MT-ND6	205.3	194.05	0.040310379	0.031826923	0.063327484	No	60_79
Brain - Caudate (basal ganglia)	MT-ND6	721.2	584.99	7.55E-06	0.015096154	2.50E-05	Yes	60_79
Brain - Anterior cingulate cortex (BA24)	MT-ND6	446.91	448.89	0.765982084	0.047403846	0.807932421	No	60_79
Brain - Amygdala	MT-ND6	623.16	388.21	9.63E-10	0.008365385	5.76E-09	Yes	60_79
Artery - Tibial	MT-ND6	137.25	135.5	0.593046336	0.045480769	0.65197483	No	60_79
Artery - Coronary	MT-ND6	120.9	251.64	1.50E-26	0.002115385	3.55E-25	Yes	60_79
Artery - Aorta	MT-ND6	161.51	183.82	0.001752388	0.023269231	0.003765462	Yes	60_79
Adrenal Gland	MT-ND6	289.78	291.36	0.938395769	0.049326923	0.95120039	No	60_79
Adipose - Visceral (Omentum)	MT-ND6	167.03	384.39	8.83E-27	0.002019231	2.19E-25	Yes	60_79
Adipose - Subcutaneos	MT-ND6	114.74	121.94	0.039045284	0.031538462	0.06190106	No	60_79
Whole Blood	MT-ND5	21.5	20.79	0.139499471	0.037211538	0.18744115	No	60_79
Thyroid	MT-ND5	81.46	134.35	3.78E-56	0.000384615	4.91E-54	Yes	60_79
Stomach	MT-ND5	243.1	314.3	2.87E-17	0.003846154	3.73E-16	Yes	60_79
Spleen	MT-ND5	106.89	131.53	1.22E-10	0.0075	8.13E-10	Yes	60_79
Small Intestine - Terminal Ileum	MT-ND5	167.96	272.17	9.17E-41	0.001057692	4.33E-39	Yes	60_79
Skin - Sun Exposed (Lower leg)	MT-ND5	161.51	167.82	0.106735333	0.035865385	0.148799928	No	60_79
Skin - Not Sun Exposed (Suprapubic)	MT-ND5	155.13	199.45	3.55E-20	0.003076923	5.77E-19	Yes	60_79
Pituitary	MT-ND5	70.47	61.11	1.66E-09	0.008653846	9.59E-09	Yes	60_79
Pancreas	MT-ND5	67.26	71.3	0.004968678	0.026153846	0.009498943	Yes	60_79
Nerve - Tibial	MT-ND5	86.04	100.16	2.24E-13	0.005288462	2.12E-12	Yes	60_79
Muscle - Skeletal	MT-ND5	280.24	267.05	0.047398752	0.032115385	0.073794464	No	60_79
Minor Salivary Gland	MT-ND5	103.14	75.5	3.05E-29	0.001634615	9.33E-28	Yes	60_79
Lung	MT-ND5	120.81	135.29	1.51E-05	0.016346154	4.62E-05	Yes	60_79
Liver	MT-ND5	230.26	294.29	1.84E-13	0.005192308	1.77E-12	Yes	60_79
Kidney - Cortex	MT-ND5	335.52	253.17	6.99E-30	0.001538462	2.27E-28	Yes	60_79
Heart - Left Ventricle	MT-ND5	483.61	619.57	1.03E-19	0.003173077	1.62E-18	Yes	60_79
Heart - Atrial Appendage	MT-ND5	366.65	588.46	1.40E-44	0.000673077	1.04E-42	Yes	60_79
Esophagus - Muscularis	MT-ND5	177.54	218.22	3.00E-12	0.005865385	2.56E-11	Yes	60_79
Esophagus - Mucosa	MT-ND5	97.82	99.78	0.428585333	0.043557692	0.491974334	No	60_79
Colon - Transverse	MT-ND5	153.55	208.01	4.11E-24	0.002403846	8.55E-23	Yes	60_79
Colon - Sigmoid	MT-ND5	82.47	184.78	1.12E-65	9.62E-05	5.82E-63	Yes	60_79
Breast - Mammary Tissue	MT-ND5	107.16	96.33	2.87E-08	0.01	1.43E-07	Yes	60_79
Brain - Substantia nigra	MT-ND5	349.48	338.03	0.400112961	0.043173077	0.463382494	No	60_79
Brain - Spinal cord (cervical c-1)	MT-ND5	258.67	257.3	0.994123243	0.05	0.994123243	No	60_79
Brain - Putamen (basal ganglia)	MT-ND5	541.63	450.13	9.48E-10	0.008269231	5.73E-09	Yes	60_79
Brain - Hypothalamus	MT-ND5	423.83	361.52	1.17E-10	0.007403846	7.90E-10	Yes	60_79
Brain - Hippocampus	MT-ND5	457.34	349.7	2.04E-22	0.002692308	3.79E-21	Yes	60_79
Brain - Frontal Cortex (BA9)	MT-ND5	292.24	230.76	5.08E-18	0.003557692	7.14E-17	Yes	60_79
Brain - Cortex	MT-ND5	284.83	317.48	8.84E-08	0.010961538	4.03E-07	Yes	60_79
Brain - Cerebellum	MT-ND5	159.02	176.78	1.38E-06	0.013846154	4.98E-06	Yes	60_79
Brain - Cerebellar Hemisphere	MT-ND5	158.42	168.67	0.003377487	0.025096154	0.006729093	Yes	60_79
Brain - Caudate (basal ganglia)	MT-ND5	532.86	441.9	2.80E-11	0.006826923	2.05E-10	Yes	60_79
Brain - Anterior cingulate cortex (BA24)	MT-ND5	349.76	313.55	1.35E-06	0.01375	4.91E-06	Yes	60_79
Brain - Amygdala	MT-ND5	476.32	304.2	7.70E-44	0.000769231	5.01E-42	Yes	60_79
Artery - Tibial	MT-ND5	84.99	89.06	0.021460321	0.029711538	0.036114456	Yes	60_79
Artery - Coronary	MT-ND5	79.88	149.61	1.00E-59	0.000288462	1.73E-57	Yes	60_79
Artery - Aorta	MT-ND5	92.18	104.79	4.21E-06	0.014711538	1.43E-05	Yes	60_79
Adrenal Gland	MT-ND5	214.64	226	0.005133495	0.02625	0.009778086	Yes	60_79
Adipose - Visceral (Omentum)	MT-ND5	120.39	243.06	1.85E-64	0.000192308	4.81E-62	Yes	60_79
Adipose - Subcutaneos	MT-ND5	98.7	102.23	0.052303033	0.0325	0.080466205	No	60_79
Whole Blood	MT-ND4L	50.83	40.5	1.04E-07	0.011153846	4.66E-07	Yes	60_79
Thyroid	MT-ND4L	330.55	376.63	6.60E-05	0.017692308	0.000186522	Yes	60_79
Stomach	MT-ND4L	712.91	773.57	0.003164681	0.024807692	0.006378427	Yes	60_79
Spleen	MT-ND4L	254.8	281.41	0.001458948	0.023076923	0.003161054	Yes	60_79
Small Intestine - Terminal Ileum	MT-ND4L	470.59	632.59	9.16E-12	0.006346154	7.22E-11	Yes	60_79
Skin - Sun Exposed (Lower leg)	MT-ND4L	308.13	311.27	0.498913379	0.044326923	0.562765634	No	60_79
Skin - Not Sun Exposed (Suprapubic)	MT-ND4L	341.71	332.96	0.42037376	0.043461538	0.48361583	No	60_79
Pituitary	MT-ND4L	300.68	245.73	8.49E-08	0.010769231	3.94E-07	Yes	60_79
Pancreas	MT-ND4L	273.04	247.87	0.00248888	0.024230769	0.005135784	Yes	60_79
Nerve - Tibial	MT-ND4L	246.71	282.79	8.70E-05	0.017980769	0.000241925	Yes	60_79
Muscle - Skeletal	MT-ND4L	687.05	687.93	0.881524655	0.04875	0.904127851	No	60_79
Minor Salivary Gland	MT-ND4L	430.44	227.37	5.96E-18	0.003653846	8.16E-17	Yes	60_79
Lung	MT-ND4L	261.87	277.15	0.029558405	0.030673077	0.04818298	Yes	60_79
Liver	MT-ND4L	1402.52	1336.75	0.097299817	0.035288462	0.137863501	No	60_79
Kidney - Cortex	MT-ND4L	1060.41	1006.49	0.047446377	0.032307692	0.073428917	No	60_79
Heart - Left Ventricle	MT-ND4L	2100.22	2148.84	0.319522735	0.041153846	0.388205192	No	60_79
Heart - Atrial Appendage	MT-ND4L	1093.59	1104.62	0.375840319	0.042307692	0.444174922	No	60_79
Esophagus - Muscularis	MT-ND4L	708.69	492.63	7.02E-14	0.004903846	7.16E-13	Yes	60_79
Esophagus - Mucosa	MT-ND4L	346.57	280.57	3.49E-08	0.010192308	1.71E-07	Yes	60_79
Colon - Transverse	MT-ND4L	550.26	611.71	0.000563792	0.021346154	0.001320594	Yes	60_79
Colon - Sigmoid	MT-ND4L	379.68	570.25	4.26E-14	0.004807692	4.43E-13	Yes	60_79
Breast - Mammary Tissue	MT-ND4L	479	419.74	0.000142219	0.018846154	0.000377316	Yes	60_79
Brain - Substantia nigra	MT-ND4L	1067.29	996.22	0.012998202	0.028653846	0.022681426	Yes	60_79
Brain - Spinal cord (cervical c-1)	MT-ND4L	702.96	807.99	8.70E-05	0.017884615	0.000243226	Yes	60_79
Brain - Putamen (basal ganglia)	MT-ND4L	1240.82	1086.74	5.40E-06	0.014903846	1.81E-05	Yes	60_79
Brain - Hypothalamus	MT-ND4L	1172.82	1059.56	0.00194623	0.023461538	0.004147703	Yes	60_79
Brain - Hippocampus	MT-ND4L	1320.46	1099.11	1.88E-06	0.014134615	6.65E-06	Yes	60_79
Brain - Frontal Cortex (BA9)	MT-ND4L	811.22	680.26	6.13E-07	0.013173077	2.33E-06	Yes	60_79
Brain - Cortex	MT-ND4L	953.35	1059.83	0.000377058	0.020673077	0.000911954	Yes	60_79
Brain - Cerebellum	MT-ND4L	563.06	582.19	0.117045637	0.036057692	0.162303283	No	60_79
Brain - Cerebellar Hemisphere	MT-ND4L	535.69	570.35	0.004563881	0.025961538	0.008789697	Yes	60_79
Brain - Caudate (basal ganglia)	MT-ND4L	1262.28	1097.55	4.11E-06	0.014615385	1.41E-05	Yes	60_79
Brain - Anterior cingulate cortex (BA24)	MT-ND4L	1046.43	837.08	1.85E-08	0.009807692	9.43E-08	Yes	60_79
Brain - Amygdala	MT-ND4L	1339.71	840.45	9.00E-16	0.004423077	1.02E-14	Yes	60_79
Artery - Tibial	MT-ND4L	179.04	212.6	5.76E-07	0.012980769	2.22E-06	Yes	60_79
Artery - Coronary	MT-ND4L	181.55	239.07	8.50E-10	0.008173077	5.20E-09	Yes	60_79
Artery - Aorta	MT-ND4L	155.8	160.66	0.153763253	0.037980769	0.20242251	No	60_79
Adrenal Gland	MT-ND4L	970.89	893.6	0.004274336	0.025769231	0.008293488	Yes	60_79
Adipose - Visceral (Omentum)	MT-ND4L	413.3	561.96	7.49E-12	0.00625	5.99E-11	Yes	60_79
Adipose - Subcutaneos	MT-ND4L	392.09	436.99	0.00125954	0.022884615	0.002751936	Yes	60_79
Whole Blood	MT-ND4	123.15	118.68	0.171857339	0.038269231	0.224537227	No	60_79
Thyroid	MT-ND4	605.13	704.56	3.01E-08	0.010096154	1.49E-07	Yes	60_79
Stomach	MT-ND4	1421.83	1612.78	1.90E-05	0.016538462	5.74E-05	Yes	60_79
Spleen	MT-ND4	662.7	623.81	0.061864789	0.033076923	0.093516542	No	60_79
Small Intestine - Terminal Ileum	MT-ND4	1043.16	1342.6	3.70E-14	0.004711538	3.93E-13	Yes	60_79
Skin - Sun Exposed (Lower leg)	MT-ND4	623.92	611.29	0.399991668	0.043076923	0.464276043	No	60_79
Skin - Not Sun Exposed (Suprapubic)	MT-ND4	715.44	668.48	0.007493222	0.027403846	0.013671844	Yes	60_79
Pituitary	MT-ND4	579.1	478.7	4.29E-11	0.006923077	3.10E-10	Yes	60_79
Pancreas	MT-ND4	492.81	464.18	0.010034571	0.027884615	0.017993024	Yes	60_79
Nerve - Tibial	MT-ND4	475.86	539.09	1.50E-06	0.013942308	5.38E-06	Yes	60_79
Muscle - Skeletal	MT-ND4	1363.86	1304.24	0.088770366	0.034615385	0.128223862	No	60_79
Minor Salivary Gland	MT-ND4	840.17	449.51	7.00E-41	0.000961538	3.64E-39	Yes	60_79
Lung	MT-ND4	496.99	527.17	0.022534005	0.030192308	0.037317461	Yes	60_79
Liver	MT-ND4	2634.31	2564.33	0.218415275	0.039134615	0.279056371	No	60_79
Kidney - Cortex	MT-ND4	2445.56	1830.01	2.39E-13	0.005384615	2.22E-12	Yes	60_79
Heart - Left Ventricle	MT-ND4	4048.37	4059.86	0.882390916	0.048846154	0.903234796	No	60_79
Heart - Atrial Appendage	MT-ND4	2151.38	2076.93	0.172247733	0.038365385	0.224483261	No	60_79
Esophagus - Muscularis	MT-ND4	1368.93	983.67	9.13E-23	0.002596154	1.76E-21	Yes	60_79
Esophagus - Mucosa	MT-ND4	670.78	559.55	2.81E-10	0.007884615	1.78E-09	Yes	60_79
Colon - Transverse	MT-ND4	1100.25	1276.03	4.01E-07	0.012692308	1.58E-06	Yes	60_79
Colon - Sigmoid	MT-ND4	736.14	1101.15	6.65E-28	0.001730769	1.92E-26	Yes	60_79
Breast - Mammary Tissue	MT-ND4	891.75	809.72	0.000180773	0.019134615	0.000472372	Yes	60_79
Brain - Substantia nigra	MT-ND4	2215.94	1924.72	1.05E-06	0.013653846	3.85E-06	Yes	60_79
Brain - Spinal cord (cervical c-1)	MT-ND4	1441.91	1521.45	0.040121278	0.031730769	0.063221408	No	60_79
Brain - Putamen (basal ganglia)	MT-ND4	2735.25	2245.82	1.00E-09	0.008557692	5.84E-09	Yes	60_79
Brain - Hypothalamus	MT-ND4	2430.7	2183.07	0.000122935	0.018269231	0.000336454	Yes	60_79
Brain - Hippocampus	MT-ND4	2821.81	2397.47	3.99E-08	0.010288462	1.94E-07	Yes	60_79
Brain - Frontal Cortex (BA9)	MT-ND4	1758.3	1481.43	1.60E-08	0.009615385	8.32E-08	Yes	60_79
Brain - Cortex	MT-ND4	1779.82	1974.46	0.000101827	0.018173077	0.000280159	Yes	60_79
Brain - Cerebellum	MT-ND4	1039.75	1046	0.894176951	0.049134615	0.909925664	No	60_79
Brain - Cerebellar Hemisphere	MT-ND4	1122.52	1134.87	0.667996904	0.046346154	0.72066056	No	60_79
Brain - Caudate (basal ganglia)	MT-ND4	2511.09	2164.2	2.67E-07	0.012115385	1.10E-06	Yes	60_79
Brain - Anterior cingulate cortex (BA24)	MT-ND4	2169.39	1961.76	0.000268669	0.019807692	0.000678194	Yes	60_79
Brain - Amygdala	MT-ND4	2808.38	1940.65	3.99E-25	0.002211538	9.02E-24	Yes	60_79
Artery - Tibial	MT-ND4	357.31	428.49	3.27E-09	0.008942308	1.83E-08	Yes	60_79
Artery - Coronary	MT-ND4	349.27	447.67	1.22E-16	0.004038462	1.51E-15	Yes	60_79
Artery - Aorta	MT-ND4	309.41	323.35	0.090888126	0.034711538	0.130919184	No	60_79
Adrenal Gland	MT-ND4	1957.6	1748.7	0.000133959	0.018653846	0.000359065	Yes	60_79
Adipose - Visceral (Omentum)	MT-ND4	771.06	1051.71	5.54E-21	0.002884615	9.60E-20	Yes	60_79
Adipose - Subcutaneos	MT-ND4	728.33	794.5	0.000339855	0.020288462	0.000837557	Yes	60_79
Whole Blood	MT-ND3	49.86	52.98	0.191824452	0.038461538	0.249371788	No	60_79
Thyroid	MT-ND3	341.68	347.03	0.677526945	0.046634615	0.726420642	No	60_79
Stomach	MT-ND3	734.37	621.82	0.005670935	0.026634615	0.010645799	Yes	60_79
Spleen	MT-ND3	288.65	275.8	0.352427194	0.041730769	0.422262997	No	60_79
Small Intestine - Terminal Ileum	MT-ND3	500.62	544.83	0.133260616	0.036826923	0.180928251	No	60_79
Skin - Sun Exposed (Lower leg)	MT-ND3	285.74	278.83	0.588984134	0.045384615	0.648880826	No	60_79
Skin - Not Sun Exposed (Suprapubic)	MT-ND3	334.48	310.58	0.194505583	0.038557692	0.252226691	No	60_79
Pituitary	MT-ND3	335.36	287.01	0.013264427	0.028846154	0.022991673	Yes	60_79
Pancreas	MT-ND3	310.6	307.83	0.990700244	0.049711538	0.996448988	No	60_79
Nerve - Tibial	MT-ND3	258.62	280.27	0.164089644	0.038173077	0.214928501	No	60_79
Muscle - Skeletal	MT-ND3	506.03	479.58	0.34440365	0.041634615	0.413602536	No	60_79
Minor Salivary Gland	MT-ND3	376.66	163.35	2.01E-10	0.007788462	1.29E-09	Yes	60_79
Lung	MT-ND3	190.76	209.54	0.090983774	0.034807692	0.130694924	No	60_79
Liver	MT-ND3	906.53	866.72	0.368822334	0.042115385	0.437871264	No	60_79
Kidney - Cortex	MT-ND3	1583.14	699.75	9.16E-11	0.007211538	6.35E-10	Yes	60_79
Heart - Left Ventricle	MT-ND3	2024.09	1805.06	0.058023271	0.032884615	0.088222517	No	60_79
Heart - Atrial Appendage	MT-ND3	1248.02	1110.02	0.05698401	0.032692308	0.087152015	No	60_79
Esophagus - Muscularis	MT-ND3	678.15	448.98	1.35E-07	0.011538462	5.85E-07	Yes	60_79
Esophagus - Mucosa	MT-ND3	277.07	248.72	0.05698401	0.032788462	0.086896438	No	60_79
Colon - Transverse	MT-ND3	627.42	553.31	0.046531537	0.032019231	0.07266186	No	60_79
Colon - Sigmoid	MT-ND3	601.47	548.06	0.108802813	0.035961538	0.151276638	No	60_79
Breast - Mammary Tissue	MT-ND3	554.45	438.04	0.000573255	0.021538462	0.001330771	Yes	60_79
Brain - Substantia nigra	MT-ND3	984.4	874.5	0.021866263	0.029903846	0.036560954	Yes	60_79
Brain - Spinal cord (cervical c-1)	MT-ND3	744.87	758.93	0.643717449	0.046153846	0.69736057	No	60_79
Brain - Putamen (basal ganglia)	MT-ND3	1344.19	1118.61	0.000899168	0.022307692	0.002015377	Yes	60_79
Brain - Hypothalamus	MT-ND3	1041.25	893.54	0.004760353	0.026057692	0.009134257	Yes	60_79
Brain - Hippocampus	MT-ND3	1173.86	985.44	0.001310853	0.022980769	0.002852065	Yes	60_79
Brain - Frontal Cortex (BA9)	MT-ND3	813.57	663.44	0.00027831	0.019903846	0.000699136	Yes	60_79
Brain - Cortex	MT-ND3	723.86	750.65	0.398622268	0.042980769	0.463721654	No	60_79
Brain - Cerebellum	MT-ND3	405.94	386.88	0.40299356	0.043269231	0.465681447	No	60_79
Brain - Cerebellar Hemisphere	MT-ND3	501.57	476.73	0.234933697	0.039519231	0.297239714	No	60_79
Brain - Caudate (basal ganglia)	MT-ND3	1146.13	991.88	0.012118997	0.028365385	0.0213623	Yes	60_79
Brain - Anterior cingulate cortex (BA24)	MT-ND3	920.88	842.31	0.088008818	0.034326923	0.128192116	No	60_79
Brain - Amygdala	MT-ND3	1236.5	855.69	2.81E-07	0.012307692	1.14E-06	Yes	60_79
Artery - Tibial	MT-ND3	210.4	237.13	0.043975734	0.031923077	0.068877656	No	60_79
Artery - Coronary	MT-ND3	373.26	319.99	0.012118997	0.028461538	0.02129013	Yes	60_79
Artery - Aorta	MT-ND3	170.95	171.96	0.87343077	0.048557692	0.899374258	No	60_79
Adrenal Gland	MT-ND3	898.39	814.48	0.098771923	0.035384615	0.139569022	No	60_79
Adipose - Visceral (Omentum)	MT-ND3	662.17	613.65	0.222825083	0.039230769	0.283992753	No	60_79
Adipose - Subcutaneos	MT-ND3	474.75	433.57	0.148069039	0.0375	0.197425385	No	60_79
Whole Blood	MT-ND2	69.29	68.54	0.802770829	0.047884615	0.838234601	No	60_79
Thyroid	MT-ND2	392.55	450.03	0.006298285	0.026923077	0.011696815	Yes	60_79
Stomach	MT-ND2	953.22	909.87	0.29449481	0.040480769	0.363746559	No	60_79
Spleen	MT-ND2	339.72	352.16	0.521915739	0.044615385	0.58490557	No	60_79
Small Intestine - Terminal Ileum	MT-ND2	701.36	813.67	0.010137982	0.027980769	0.018115982	Yes	60_79
Skin - Sun Exposed (Lower leg)	MT-ND2	440.57	452.08	0.529810111	0.044711538	0.592475823	No	60_79
Skin - Not Sun Exposed (Suprapubic)	MT-ND2	470.45	491.25	0.277329339	0.040192308	0.345003005	No	60_79
Pituitary	MT-ND2	474.85	420.37	0.015937653	0.029230769	0.027261775	Yes	60_79
Pancreas	MT-ND2	398.02	385.96	0.445394255	0.043942308	0.506794338	No	60_79
Nerve - Tibial	MT-ND2	373.08	419.05	0.013093827	0.02875	0.022771873	Yes	60_79
Muscle - Skeletal	MT-ND2	836.74	762.46	0.085308209	0.034134615	0.124958503	No	60_79
Minor Salivary Gland	MT-ND2	521.59	264.11	2.56E-18	0.003461538	3.70E-17	Yes	60_79
Lung	MT-ND2	309.97	328.43	0.151641001	0.037788462	0.200644581	No	60_79
Liver	MT-ND2	1087.01	1099.54	0.730223566	0.047019231	0.776515858	No	60_79
Kidney - Cortex	MT-ND2	1820.04	1214.37	1.22E-08	0.009519231	6.41E-08	Yes	60_79
Heart - Left Ventricle	MT-ND2	2188.31	2146.32	0.662519963	0.04625	0.716237798	No	60_79
Heart - Atrial Appendage	MT-ND2	1407.52	1353.58	0.388886605	0.042788462	0.454429291	No	60_79
Esophagus - Muscularis	MT-ND2	884.93	601.09	6.62E-10	0.008076923	4.10E-09	Yes	60_79
Esophagus - Mucosa	MT-ND2	404.62	342.98	0.001217209	0.022788462	0.00267067	Yes	60_79
Colon - Transverse	MT-ND2	787.48	766.77	0.533211894	0.044807692	0.595000397	No	60_79
Colon - Sigmoid	MT-ND2	698.95	751.73	0.126307939	0.036442308	0.173298492	No	60_79
Breast - Mammary Tissue	MT-ND2	825.61	651.19	1.23E-05	0.015769231	3.90E-05	Yes	60_79
Brain - Substantia nigra	MT-ND2	1956.53	1682.75	0.003181647	0.024903846	0.006387863	Yes	60_79
Brain - Spinal cord (cervical c-1)	MT-ND2	1336.74	1218.05	0.039120295	0.031634615	0.061831469	No	60_79
Brain - Putamen (basal ganglia)	MT-ND2	2639	2264.16	0.008242924	0.027692308	0.014883057	Yes	60_79
Brain - Hypothalamus	MT-ND2	1643.47	1551.67	0.195153933	0.038653846	0.252437923	No	60_79
Brain - Hippocampus	MT-ND2	1907.18	1711.27	0.027844676	0.030576923	0.045532175	Yes	60_79
Brain - Frontal Cortex (BA9)	MT-ND2	1421.94	1252.53	0.014419564	0.029038462	0.024828388	Yes	60_79
Brain - Cortex	MT-ND2	1366.61	1507.72	0.03895634	0.031442308	0.06194892	No	60_79
Brain - Cerebellum	MT-ND2	760.17	703.94	0.136014429	0.037019231	0.1837078	No	60_79
Brain - Cerebellar Hemisphere	MT-ND2	803.09	841.22	0.287388358	0.040384615	0.355814158	No	60_79
Brain - Caudate (basal ganglia)	MT-ND2	2346.72	2139.61	0.068616793	0.033557692	0.102237055	No	60_79
Brain - Anterior cingulate cortex (BA24)	MT-ND2	1524.31	1426.51	0.162794912	0.038076923	0.213771097	No	60_79
Brain - Amygdala	MT-ND2	1930.48	1403.97	1.19E-07	0.011346154	5.24E-07	Yes	60_79
Artery - Tibial	MT-ND2	233.18	273.79	0.001603292	0.023173077	0.003459385	Yes	60_79
Artery - Coronary	MT-ND2	357.31	358.37	0.843116348	0.048269231	0.873347611	No	60_79
Artery - Aorta	MT-ND2	204.24	214.32	0.258665945	0.039807692	0.324894424	No	60_79
Adrenal Gland	MT-ND2	1183.54	1054.62	0.024474781	0.030288462	0.040402813	Yes	60_79
Adipose - Visceral (Omentum)	MT-ND2	816.76	872.72	0.148702428	0.037596154	0.19776282	No	60_79
Adipose - Subcutaneos	MT-ND2	702.77	725.6	0.389838762	0.042884615	0.45452053	No	60_79
Whole Blood	MT-ND1	77.67	78.01	0.689330613	0.046826923	0.736040901	No	60_79
Thyroid	MT-ND1	244.34	316.6	4.71E-12	0.006057692	3.89E-11	Yes	60_79
Stomach	MT-ND1	870.36	824.66	0.06566994	0.033173077	0.098980779	No	60_79
Spleen	MT-ND1	397.51	362.79	0.000713085	0.021923077	0.001626334	Yes	60_79
Small Intestine - Terminal Ileum	MT-ND1	628.93	752.79	1.60E-06	0.014038462	5.70E-06	Yes	60_79
Skin - Sun Exposed (Lower leg)	MT-ND1	516.53	507.87	0.438308958	0.04375	0.500924523	No	60_79
Skin - Not Sun Exposed (Suprapubic)	MT-ND1	465.2	497.26	0.0201982	0.029615385	0.034100857	Yes	60_79
Pituitary	MT-ND1	310.22	240.9	7.43E-13	0.005480769	6.78E-12	Yes	60_79
Pancreas	MT-ND1	327.33	319.27	0.285745792	0.040288462	0.354624849	No	60_79
Nerve - Tibial	MT-ND1	306.08	330	0.012880021	0.028557692	0.022550879	Yes	60_79
Muscle - Skeletal	MT-ND1	1070.23	1016.06	0.132829765	0.036730769	0.180815387	No	60_79
Minor Salivary Gland	MT-ND1	528.7	261.61	2.41E-35	0.00125	9.64E-34	Yes	60_79
Lung	MT-ND1	282.68	308.46	0.003657447	0.025192308	0.007259055	Yes	60_79
Liver	MT-ND1	920.86	909.56	0.517614352	0.044519231	0.581337933	No	60_79
Kidney - Cortex	MT-ND1	1475.76	1228.79	4.55E-08	0.010480769	2.17E-07	Yes	60_79
Heart - Left Ventricle	MT-ND1	2398.75	2384.37	0.630269146	0.045961538	0.685648443	No	60_79
Heart - Atrial Appendage	MT-ND1	1291.47	1284.1	0.73233059	0.047115385	0.777167157	No	60_79
Esophagus - Muscularis	MT-ND1	607.87	485.68	2.04E-11	0.006634615	1.54E-10	Yes	60_79
Esophagus - Mucosa	MT-ND1	297.53	283.06	0.085400446	0.034230769	0.124742224	No	60_79
Colon - Transverse	MT-ND1	645.72	710.99	0.002056092	0.02375	0.004328615	Yes	60_79
Colon - Sigmoid	MT-ND1	393.03	579.04	8.71E-23	0.0025	1.74E-21	Yes	60_79
Breast - Mammary Tissue	MT-ND1	697.97	627.48	0.000632846	0.021634615	0.001462577	Yes	60_79
Brain - Substantia nigra	MT-ND1	1744.19	1498.41	4.97E-07	0.012788462	1.94E-06	Yes	60_79
Brain - Spinal cord (cervical c-1)	MT-ND1	1006.74	935.15	0.00388365	0.025384615	0.007649614	Yes	60_79
Brain - Putamen (basal ganglia)	MT-ND1	2050.25	1861.59	0.00035834	0.020480769	0.000874821	Yes	60_79
Brain - Hypothalamus	MT-ND1	1362.39	1345.37	0.638318042	0.046057692	0.692954868	No	60_79
Brain - Hippocampus	MT-ND1	1758.75	1603.39	0.000503976	0.020865385	0.001207684	Yes	60_79
Brain - Frontal Cortex (BA9)	MT-ND1	1357.68	1236.95	0.000476384	0.020769231	0.00114685	Yes	60_79
Brain - Cortex	MT-ND1	1519.96	1700.69	0.000187951	0.019230769	0.000488673	Yes	60_79
Brain - Cerebellum	MT-ND1	799.89	799.23	0.87483451	0.048653846	0.899039417	No	60_79
Brain - Cerebellar Hemisphere	MT-ND1	744.34	826.76	0.000668775	0.021826923	0.001531996	Yes	60_79
Brain - Caudate (basal ganglia)	MT-ND1	1737.48	1654.3	0.091017898	0.034903846	0.130383766	No	60_79
Brain - Anterior cingulate cortex (BA24)	MT-ND1	1508.57	1443.78	0.141792903	0.037307692	0.190031726	No	60_79
Brain - Amygdala	MT-ND1	1922.93	1432.24	2.84E-19	0.003269231	4.34E-18	Yes	60_79
Artery - Tibial	MT-ND1	236.94	271.23	1.45E-05	0.01625	4.46E-05	Yes	60_79
Artery - Coronary	MT-ND1	242.17	320.14	2.66E-16	0.004230769	3.14E-15	Yes	60_79
Artery - Aorta	MT-ND1	161.11	173.79	0.01204179	0.028269231	0.021298404	Yes	60_79
Adrenal Gland	MT-ND1	1052.87	905.33	1.05E-05	0.015384615	3.41E-05	Yes	60_79
Adipose - Visceral (Omentum)	MT-ND1	560.19	758.98	1.24E-16	0.004134615	1.50E-15	Yes	60_79
Adipose - Subcutaneos	MT-ND1	711.51	691.57	0.300145139	0.040576923	0.369847091	No	60_79
Whole Blood	MT-CYB	66.67	67.4	0.892371501	0.049038462	0.909868981	No	60_79
Thyroid	MT-CYB	359.15	431.79	4.36E-09	0.009038462	2.41E-08	Yes	60_79
Stomach	MT-CYB	809.83	895.39	0.000332794	0.020192308	0.000824061	Yes	60_79
Spleen	MT-CYB	338.92	344.01	0.373642936	0.042211538	0.442583888	No	60_79
Small Intestine - Terminal Ileum	MT-CYB	648.98	893.53	7.96E-13	0.005576923	7.14E-12	Yes	60_79
Skin - Sun Exposed (Lower leg)	MT-CYB	419.4	433.71	0.120814808	0.036346154	0.166200265	No	60_79
Skin - Not Sun Exposed (Suprapubic)	MT-CYB	477.04	457.61	0.078428308	0.033942308	0.115531785	No	60_79
Pituitary	MT-CYB	479.97	439.32	0.00056392	0.021442308	0.00131497	Yes	60_79
Pancreas	MT-CYB	331.48	329.6	0.671239937	0.046538462	0.721166874	No	60_79
Nerve - Tibial	MT-CYB	316.65	366.03	5.96E-07	0.013076923	2.28E-06	Yes	60_79
Muscle - Skeletal	MT-CYB	944.32	922.98	0.306250702	0.040769231	0.375590484	No	60_79
Minor Salivary Gland	MT-CYB	562.97	269.09	4.08E-47	0.000576923	3.54E-45	Yes	60_79
Lung	MT-CYB	251.07	261.83	0.031846688	0.030961538	0.051429434	No	60_79
Liver	MT-CYB	1365.45	1316.95	0.126464348	0.036538462	0.173056476	No	60_79
Kidney - Cortex	MT-CYB	1803.18	1047.79	5.97E-27	0.001923077	1.55E-25	Yes	60_79
Heart - Left Ventricle	MT-CYB	2450.37	2576.06	0.014532951	0.029134615	0.024941038	Yes	60_79
Heart - Atrial Appendage	MT-CYB	1311.77	1352.41	0.096956467	0.035192308	0.137752357	No	60_79
Esophagus - Muscularis	MT-CYB	842.53	651.88	2.57E-12	0.005769231	2.23E-11	Yes	60_79
Esophagus - Mucosa	MT-CYB	421.36	342.47	1.34E-10	0.007692308	8.71E-10	Yes	60_79
Colon - Transverse	MT-CYB	682.34	737.58	0.00175597	0.023365385	0.003757631	Yes	60_79
Colon - Sigmoid	MT-CYB	515.43	685.18	1.92E-12	0.005673077	1.69E-11	Yes	60_79
Breast - Mammary Tissue	MT-CYB	627.61	547.68	9.33E-07	0.013461538	3.47E-06	Yes	60_79
Brain - Substantia nigra	MT-CYB	1278.81	1029.9	1.83E-08	0.009711538	9.42E-08	Yes	60_79
Brain - Spinal cord (cervical c-1)	MT-CYB	706.4	776.72	0.002073089	0.023846154	0.0043468	Yes	60_79
Brain - Putamen (basal ganglia)	MT-CYB	1945.99	1583.33	2.70E-07	0.012211538	1.11E-06	Yes	60_79
Brain - Hypothalamus	MT-CYB	1211.83	1120.03	0.007863154	0.0275	0.014296644	Yes	60_79
Brain - Hippocampus	MT-CYB	1489.96	1193.45	2.51E-09	0.008846154	1.42E-08	Yes	60_79
Brain - Frontal Cortex (BA9)	MT-CYB	905.19	770.75	2.99E-06	0.014423077	1.04E-05	Yes	60_79
Brain - Cortex	MT-CYB	956.27	1046.95	0.000124697	0.018365385	0.000339489	Yes	60_79
Brain - Cerebellum	MT-CYB	628.14	597.76	0.066239646	0.033269231	0.099550913	No	60_79
Brain - Cerebellar Hemisphere	MT-CYB	658.18	679.47	0.088156861	0.034423077	0.128049072	No	60_79
Brain - Caudate (basal ganglia)	MT-CYB	1718.36	1542.39	0.000189979	0.019423077	0.000489055	Yes	60_79
Brain - Anterior cingulate cortex (BA24)	MT-CYB	1033.67	933.29	0.000550525	0.021153846	0.001301241	Yes	60_79
Brain - Amygdala	MT-CYB	1519.4	1082.77	8.77E-15	0.004519231	9.70E-14	Yes	60_79
Artery - Tibial	MT-CYB	262.12	331.42	1.14E-11	0.006442308	8.85E-11	Yes	60_79
Artery - Coronary	MT-CYB	330.81	376.58	1.69E-05	0.016442308	5.14E-05	Yes	60_79
Artery - Aorta	MT-CYB	242.98	271.26	5.57E-05	0.0175	0.000159143	Yes	60_79
Adrenal Gland	MT-CYB	1000.46	897.23	6.19E-05	0.017596154	0.000175891	Yes	60_79
Adipose - Visceral (Omentum)	MT-CYB	587.82	734.29	5.61E-11	0.007019231	4.00E-10	Yes	60_79
Adipose - Subcutaneos	MT-CYB	563.87	571.99	0.456772333	0.044134615	0.517476281	No	60_79
Whole Blood	MT-CO3	109.58	124.12	0.000735348	0.022019231	0.001669786	Yes	60_79
Thyroid	MT-CO3	668.39	759.42	2.55E-05	0.016826923	7.58E-05	Yes	60_79
Stomach	MT-CO3	1239.76	1389.58	0.002823794	0.024519231	0.005758325	Yes	60_79
Spleen	MT-CO3	565.43	501.46	0.002210954	0.023942308	0.004617253	Yes	60_79
Small Intestine - Terminal Ileum	MT-CO3	1030.16	1394.41	7.11E-12	0.006153846	5.78E-11	Yes	60_79
Skin - Sun Exposed (Lower leg)	MT-CO3	801.45	778.98	0.377272352	0.0425	0.443849826	No	60_79
Skin - Not Sun Exposed (Suprapubic)	MT-CO3	866.35	824.92	0.047421391	0.032211538	0.073609323	No	60_79
Pituitary	MT-CO3	620.39	582.01	0.034401136	0.03125	0.055041818	No	60_79
Pancreas	MT-CO3	386.09	380.19	0.670340669	0.046442308	0.721691818	No	60_79
Nerve - Tibial	MT-CO3	443.26	504.62	1.38E-05	0.016057692	4.30E-05	Yes	60_79
Muscle - Skeletal	MT-CO3	1254.59	1258.43	0.88831085	0.048942308	0.907508138	No	60_79
Minor Salivary Gland	MT-CO3	804.32	483.44	1.55E-20	0.002980769	2.60E-19	Yes	60_79
Lung	MT-CO3	379.86	389.04	0.35987981	0.041923077	0.429214452	No	60_79
Liver	MT-CO3	1838.06	1552.44	1.74E-07	0.011730769	7.42E-07	Yes	60_79
Kidney - Cortex	MT-CO3	3299.95	2251.5	1.76E-18	0.003365385	2.61E-17	Yes	60_79
Heart - Left Ventricle	MT-CO3	3684.97	3582.4	0.500372724	0.044423077	0.563190079	No	60_79
Heart - Atrial Appendage	MT-CO3	2165.58	2071.53	0.249834	0.039615385	0.315324466	No	60_79
Esophagus - Muscularis	MT-CO3	1223.35	863.36	3.88E-16	0.004326923	4.48E-15	Yes	60_79
Esophagus - Mucosa	MT-CO3	745.51	624.68	8.75E-08	0.010865385	4.03E-07	Yes	60_79
Colon - Transverse	MT-CO3	1124.44	1307.15	1.01E-05	0.015288462	3.30E-05	Yes	60_79
Colon - Sigmoid	MT-CO3	796.52	1017.93	2.37E-11	0.006730769	1.76E-10	Yes	60_79
Breast - Mammary Tissue	MT-CO3	994.15	894.18	0.000280165	0.020096154	0.000697061	Yes	60_79
Brain - Substantia nigra	MT-CO3	2031.08	1692.87	2.10E-07	0.011923077	8.81E-07	Yes	60_79
Brain - Spinal cord (cervical c-1)	MT-CO3	1106.43	1200.66	0.005593014	0.026538462	0.010537563	Yes	60_79
Brain - Putamen (basal ganglia)	MT-CO3	2330.91	1969.68	1.11E-05	0.015673077	3.54E-05	Yes	60_79
Brain - Hypothalamus	MT-CO3	2277.46	2054.22	0.001077922	0.022692308	0.002375082	Yes	60_79
Brain - Hippocampus	MT-CO3	2773.43	2482.72	0.000529596	0.020961538	0.001263257	Yes	60_79
Brain - Frontal Cortex (BA9)	MT-CO3	1731.63	1637.07	0.066264277	0.033365385	0.099300934	No	60_79
Brain - Cortex	MT-CO3	1498.77	1805.33	1.22E-07	0.011442308	5.33E-07	Yes	60_79
Brain - Cerebellum	MT-CO3	824.17	829.4	0.739849565	0.047307692	0.781954825	No	60_79
Brain - Cerebellar Hemisphere	MT-CO3	1091.12	1099.66	0.830177987	0.048076923	0.863385106	No	60_79
Brain - Caudate (basal ganglia)	MT-CO3	1963.58	1786.09	0.005821505	0.026826923	0.010850117	Yes	60_79
Brain - Anterior cingulate cortex (BA24)	MT-CO3	2234.78	2192.85	0.310784705	0.041057692	0.378473177	No	60_79
Brain - Amygdala	MT-CO3	2943.75	2176.16	1.55E-13	0.005096154	1.52E-12	Yes	60_79
Artery - Tibial	MT-CO3	418.37	504.33	2.57E-08	0.009903846	1.30E-07	Yes	60_79
Artery - Coronary	MT-CO3	519.05	531.64	0.378449992	0.042596154	0.444230239	No	60_79
Artery - Aorta	MT-CO3	306.18	321.65	0.105470425	0.035769231	0.147431777	No	60_79
Adrenal Gland	MT-CO3	1689.63	1650.27	0.558796356	0.045	0.62088484	No	60_79
Adipose - Visceral (Omentum)	MT-CO3	818.04	956.02	3.55E-07	0.0125	1.42E-06	Yes	60_79
Adipose - Subcutaneos	MT-CO3	873.28	809.82	0.004207322	0.025673077	0.008194035	Yes	60_79
Whole Blood	MT-CO2	160.11	166.05	0.339380238	0.041442308	0.409461076	No	60_79
Thyroid	MT-CO2	562.81	706.28	9.28E-05	0.018076923	0.000256681	Yes	60_79
Stomach	MT-CO2	1467	1682.56	0.017032299	0.029423077	0.028943776	Yes	60_79
Spleen	MT-CO2	799.16	728.88	0.08876595	0.034519231	0.128574635	No	60_79
Small Intestine - Terminal Ileum	MT-CO2	1437.03	1663.62	0.008070355	0.027596154	0.014622246	Yes	60_79
Skin - Sun Exposed (Lower leg)	MT-CO2	692.18	677.64	0.543997005	0.044903846	0.605735423	No	60_79
Skin - Not Sun Exposed (Suprapubic)	MT-CO2	730.89	722.54	0.733563819	0.047211538	0.776890399	No	60_79
Pituitary	MT-CO2	661.89	612.09	0.077107867	0.033846154	0.113909349	No	60_79
Pancreas	MT-CO2	460.59	468.28	0.78361349	0.047788462	0.819877293	No	60_79
Nerve - Tibial	MT-CO2	401.26	479.1	0.000988734	0.0225	0.002197187	Yes	60_79
Muscle - Skeletal	MT-CO2	1279.67	1233.27	0.450384016	0.044038462	0.511353031	No	60_79
Minor Salivary Gland	MT-CO2	806.04	525.95	8.08E-09	0.009230769	4.38E-08	Yes	60_79
Lung	MT-CO2	471.01	519.41	0.054569051	0.032596154	0.083704739	No	60_79
Liver	MT-CO2	2210.22	2076.47	0.136705311	0.037115385	0.184162595	No	60_79
Kidney - Cortex	MT-CO2	3522.96	1914.81	1.35E-14	0.004615385	1.46E-13	Yes	60_79
Heart - Left Ventricle	MT-CO2	3763.01	3603.34	0.310301988	0.040961538	0.37877238	No	60_79
Heart - Atrial Appendage	MT-CO2	1557.85	1757.85	0.034316767	0.031153846	0.055076293	No	60_79
Esophagus - Muscularis	MT-CO2	1447.06	1124.93	3.29E-05	0.017019231	9.67E-05	Yes	60_79
Esophagus - Mucosa	MT-CO2	834.66	750.9	0.026312327	0.030384615	0.043298766	Yes	60_79
Colon - Transverse	MT-CO2	1305.02	1697.75	4.51E-05	0.017307692	0.000130289	Yes	60_79
Colon - Sigmoid	MT-CO2	975.18	1280.97	6.57E-06	0.015	2.19E-05	Yes	60_79
Breast - Mammary Tissue	MT-CO2	829.36	813.71	0.597604033	0.045576923	0.655599361	No	60_79
Brain - Substantia nigra	MT-CO2	3591.81	2623.3	2.97E-07	0.012403846	1.20E-06	Yes	60_79
Brain - Spinal cord (cervical c-1)	MT-CO2	1797.12	1782.55	0.773524155	0.047596154	0.812591032	No	60_79
Brain - Putamen (basal ganglia)	MT-CO2	3855.32	3303.06	0.004286028	0.025865385	0.008285259	Yes	60_79
Brain - Hypothalamus	MT-CO2	2815.53	2523.53	0.026535612	0.030480769	0.043528449	Yes	60_79
Brain - Hippocampus	MT-CO2	3315.74	2990.7	0.029590584	0.030769231	0.048084699	Yes	60_79
Brain - Frontal Cortex (BA9)	MT-CO2	2544.7	2145.4	0.001980791	0.023557692	0.004204128	Yes	60_79
Brain - Cortex	MT-CO2	2136.16	2354.29	0.051737287	0.032403846	0.079832016	No	60_79
Brain - Cerebellum	MT-CO2	1136.83	1080.02	0.304070409	0.040673077	0.373798139	No	60_79
Brain - Cerebellar Hemisphere	MT-CO2	1395.9	1456.49	0.359706139	0.041826923	0.429993545	No	60_79
Brain - Caudate (basal ganglia)	MT-CO2	3186.14	2974.31	0.153011468	0.037884615	0.201944069	No	60_79
Brain - Anterior cingulate cortex (BA24)	MT-CO2	2622.96	2604.91	0.850010649	0.048365385	0.878738643	No	60_79
Brain - Amygdala	MT-CO2	3239.99	2356.7	4.31E-08	0.010384615	2.08E-07	Yes	60_79
Artery - Tibial	MT-CO2	341.22	391.24	0.006897921	0.027115385	0.012719571	Yes	60_79
Artery - Coronary	MT-CO2	492.73	559.42	0.021794869	0.029807692	0.036559135	Yes	60_79
Artery - Aorta	MT-CO2	278.94	300.42	0.096416931	0.035096154	0.137361107	No	60_79
Adrenal Gland	MT-CO2	1762.78	1662.6	0.195618843	0.03875	0.25241141	No	60_79
Adipose - Visceral (Omentum)	MT-CO2	811.29	1006.02	0.000169425	0.018942308	0.000447213	Yes	60_79
Adipose - Subcutaneos	MT-CO2	718.42	770.24	0.105291565	0.035673077	0.147578474	No	60_79
Whole Blood	MT-CO1	123.91	119.83	0.199560601	0.038846154	0.25686018	No	60_79
Thyroid	MT-CO1	359.67	652.07	2.50E-36	0.001153846	1.08E-34	Yes	60_79
Stomach	MT-CO1	1282.95	1599.62	6.67E-08	0.010673077	3.12E-07	Yes	60_79
Spleen	MT-CO1	757.03	728.96	0.332805303	0.041346154	0.402462227	No	60_79
Small Intestine - Terminal Ileum	MT-CO1	1281.89	1659.92	1.70E-09	0.00875	9.71E-09	Yes	60_79
Skin - Sun Exposed (Lower leg)	MT-CO1	814.64	776.83	0.117836756	0.036153846	0.162965726	No	60_79
Skin - Not Sun Exposed (Suprapubic)	MT-CO1	899.81	836.8	0.011119498	0.028173077	0.019734263	Yes	60_79
Pituitary	MT-CO1	280.25	213.56	3.22E-12	0.005961538	2.70E-11	Yes	60_79
Pancreas	MT-CO1	363.64	352.45	0.224291816	0.039326923	0.285163189	No	60_79
Nerve - Tibial	MT-CO1	343.46	380.44	0.000662128	0.021730769	0.00152348	Yes	60_79
Muscle - Skeletal	MT-CO1	1688.96	1770.68	0.132423968	0.036634615	0.180736124	No	60_79
Minor Salivary Gland	MT-CO1	917.89	535.42	1.35E-32	0.001346154	5.01E-31	Yes	60_79
Lung	MT-CO1	455.01	477.86	0.092236203	0.035	0.131766004	No	60_79
Liver	MT-CO1	1925.52	1859.04	0.250650323	0.039711538	0.315588784	No	60_79
Kidney - Cortex	MT-CO1	1783.72	1659.52	0.06642526	0.033461538	0.099256136	No	60_79
Heart - Left Ventricle	MT-CO1	4252.04	4448.41	0.148039538	0.037403846	0.19789347	No	60_79
Heart - Atrial Appendage	MT-CO1	2041.91	2541.74	2.30E-07	0.012019231	9.57E-07	Yes	60_79
Esophagus - Muscularis	MT-CO1	780.45	947.88	9.44E-07	0.013557692	3.48E-06	Yes	60_79
Esophagus - Mucosa	MT-CO1	646.72	607.78	0.036567344	0.031346154	0.058328279	No	60_79
Colon - Transverse	MT-CO1	906.66	1443.98	2.03E-24	0.002307692	4.40E-23	Yes	60_79
Colon - Sigmoid	MT-CO1	306.5	882.36	2.64E-48	0.000480769	2.75E-46	Yes	60_79
Breast - Mammary Tissue	MT-CO1	638.65	656.41	0.341161438	0.041538462	0.410657286	No	60_79
Brain - Substantia nigra	MT-CO1	2609.76	2076	5.04E-09	0.009134615	2.76E-08	Yes	60_79
Brain - Spinal cord (cervical c-1)	MT-CO1	1314.56	1351.18	0.379120092	0.042692308	0.444014522	No	60_79
Brain - Putamen (basal ganglia)	MT-CO1	2909.36	2432.23	9.13E-06	0.015192308	3.00E-05	Yes	60_79
Brain - Hypothalamus	MT-CO1	2749.41	2340.55	1.05E-05	0.015480769	3.39E-05	Yes	60_79
Brain - Hippocampus	MT-CO1	3399.62	2602.03	7.57E-11	0.007115385	5.32E-10	Yes	60_79
Brain - Frontal Cortex (BA9)	MT-CO1	2412.18	2087.25	0.000131568	0.018557692	0.000354484	Yes	60_79
Brain - Cortex	MT-CO1	2243.11	2607.72	2.31E-05	0.016730769	6.90E-05	Yes	60_79
Brain - Cerebellum	MT-CO1	875	943.12	0.032516144	0.031057692	0.052347972	No	60_79
Brain - Cerebellar Hemisphere	MT-CO1	1153.12	1102.29	0.213187581	0.038942308	0.273722326	No	60_79
Brain - Caudate (basal ganglia)	MT-CO1	2588.53	2348.03	0.007360658	0.027307692	0.013477261	Yes	60_79
Brain - Anterior cingulate cortex (BA24)	MT-CO1	2841.85	2668.35	0.060835998	0.032980769	0.092229501	No	60_79
Brain - Amygdala	MT-CO1	3722.44	2369.38	1.70E-21	0.002788462	3.05E-20	Yes	60_79
Artery - Tibial	MT-CO1	443.04	542.66	1.04E-08	0.009326923	5.58E-08	Yes	60_79
Artery - Coronary	MT-CO1	285.51	462.01	6.99E-31	0.001442308	2.42E-29	Yes	60_79
Artery - Aorta	MT-CO1	263.94	272.44	0.261071399	0.039903846	0.327125608	No	60_79
Adrenal Gland	MT-CO1	1785.88	1586.58	0.000886911	0.022211538	0.00199651	Yes	60_79
Adipose - Visceral (Omentum)	MT-CO1	376.31	792.99	3.05E-43	0.000865385	1.76E-41	Yes	60_79
Adipose - Subcutaneos	MT-CO1	608.94	563.79	0.008561948	0.027788462	0.015405581	Yes	60_79
Whole Blood	MT-ATP8	117.74	105.93	0.030868933	0.030865385	0.050005748	No	60_79
Thyroid	MT-ATP8	613.6	722.95	0.000541289	0.021057692	0.001285252	Yes	60_79
Stomach	MT-ATP8	1230.56	1397.35	0.003374499	0.025	0.006748998	Yes	60_79
Spleen	MT-ATP8	524.04	598.14	0.005750754	0.026730769	0.010756806	Yes	60_79
Small Intestine - Terminal Ileum	MT-ATP8	1021.98	1334.65	2.05E-06	0.014230769	7.20E-06	Yes	60_79
Skin - Sun Exposed (Lower leg)	MT-ATP8	653.58	656.76	0.779934343	0.047692308	0.817673102	No	60_79
Skin - Not Sun Exposed (Suprapubic)	MT-ATP8	714.24	690.75	0.360270054	0.042019231	0.428696632	No	60_79
Pituitary	MT-ATP8	634.93	625.37	0.583478395	0.045288462	0.644179969	No	60_79
Pancreas	MT-ATP8	512.7	517.43	0.706790461	0.046923077	0.753137376	No	60_79
Nerve - Tibial	MT-ATP8	451.01	512.41	0.002912378	0.024711538	0.005892749	Yes	60_79
Muscle - Skeletal	MT-ATP8	1530.63	1468.58	0.327247169	0.04125	0.396663235	No	60_79
Minor Salivary Gland	MT-ATP8	849.12	450.23	1.34E-10	0.007596154	8.82E-10	Yes	60_79
Lung	MT-ATP8	469.07	483.66	0.432252724	0.043653846	0.495091226	No	60_79
Liver	MT-ATP8	2313.85	1949.37	0.000278547	0.02	0.000696368	Yes	60_79
Kidney - Cortex	MT-ATP8	2481.34	2437.18	0.568785358	0.045096154	0.630636218	No	60_79
Heart - Left Ventricle	MT-ATP8	4227.58	4258.28	0.771698014	0.0475	0.812313699	No	60_79
Heart - Atrial Appendage	MT-ATP8	2462.49	2419.08	0.838224415	0.048173077	0.870013365	No	60_79
Esophagus - Muscularis	MT-ATP8	1116.04	870.86	4.25E-06	0.014807692	1.44E-05	Yes	60_79
Esophagus - Mucosa	MT-ATP8	665.72	570.6	0.001016608	0.022596154	0.002249516	Yes	60_79
Colon - Transverse	MT-ATP8	1105.72	1232.86	0.016763654	0.029326923	0.028580656	Yes	60_79
Colon - Sigmoid	MT-ATP8	861.55	1056.8	2.89E-05	0.016923077	8.54E-05	Yes	60_79
Breast - Mammary Tissue	MT-ATP8	971.08	900.17	0.072586663	0.033653846	0.107843042	No	60_79
Brain - Substantia nigra	MT-ATP8	2182.4	1735.05	1.98E-05	0.016634615	5.95E-05	Yes	60_79
Brain - Spinal cord (cervical c-1)	MT-ATP8	1280.36	1289.94	0.991427192	0.049903846	0.993337456	No	60_79
Brain - Putamen (basal ganglia)	MT-ATP8	2768.72	2404.2	0.007300318	0.027211538	0.013414012	Yes	60_79
Brain - Hypothalamus	MT-ATP8	2258.56	1981.73	0.004191644	0.025576923	0.008194191	Yes	60_79
Brain - Hippocampus	MT-ATP8	2685.2	2233.88	0.000221477	0.019519231	0.00056733	Yes	60_79
Brain - Frontal Cortex (BA9)	MT-ATP8	1807.89	1516.42	0.000364858	0.020576923	0.000886571	Yes	60_79
Brain - Cortex	MT-ATP8	1871.71	2065.18	0.021919622	0.03	0.036532703	Yes	60_79
Brain - Cerebellum	MT-ATP8	1089.36	1039.75	0.262584756	0.04	0.328230945	No	60_79
Brain - Cerebellar Hemisphere	MT-ATP8	1116.11	1106.34	0.804786663	0.047980769	0.83865544	No	60_79
Brain - Caudate (basal ganglia)	MT-ATP8	2640.04	2319.69	0.010152937	0.028076923	0.018080573	Yes	60_79
Brain - Anterior cingulate cortex (BA24)	MT-ATP8	2145.12	1860.36	0.002238814	0.024038462	0.004656733	Yes	60_79
Brain - Amygdala	MT-ATP8	2799.61	1781.68	9.75E-10	0.008461538	5.76E-09	Yes	60_79
Artery - Tibial	MT-ATP8	396.48	463.09	0.000827033	0.022115385	0.001869814	Yes	60_79
Artery - Coronary	MT-ATP8	463.9	574.79	1.35E-05	0.015961538	4.23E-05	Yes	60_79
Artery - Aorta	MT-ATP8	356.29	378.38	0.119972268	0.03625	0.16547899	No	60_79
Adrenal Gland	MT-ATP8	1806.92	1660.85	0.072586663	0.03375	0.107535797	No	60_79
Adipose - Visceral (Omentum)	MT-ATP8	973	1217.46	1.08E-05	0.015576923	3.47E-05	Yes	60_79
Adipose - Subcutaneos	MT-ATP8	839.98	840.96	0.991427192	0.049807692	0.995255096	No	60_79
Whole Blood	MT-ATP6	142.29	140.55	0.969570991	0.049519231	0.978984302	No	60_79
Thyroid	MT-ATP6	648.31	782.45	0.000554881	0.02125	0.001305602	Yes	60_79
Stomach	MT-ATP6	1444.29	1683.77	0.000237428	0.019711538	0.000602256	Yes	60_79
Spleen	MT-ATP6	684.86	689.7	0.411251558	0.043365385	0.474170311	No	60_79
Small Intestine - Terminal Ileum	MT-ATP6	1212.79	1458.59	0.000229872	0.019615385	0.000585948	Yes	60_79
Skin - Sun Exposed (Lower leg)	MT-ATP6	707.58	709.42	0.91215945	0.049230769	0.926411941	No	60_79
Skin - Not Sun Exposed (Suprapubic)	MT-ATP6	778.24	762.54	0.62871886	0.045865385	0.685395822	No	60_79
Pituitary	MT-ATP6	699.7	696.29	0.853585231	0.048461538	0.880683175	No	60_79
Pancreas	MT-ATP6	546.46	566.04	0.582652939	0.045192308	0.644637294	No	60_79
Nerve - Tibial	MT-ATP6	483.94	560.6	0.002877118	0.024615385	0.005844146	Yes	60_79
Muscle - Skeletal	MT-ATP6	1638.58	1610.51	0.683833094	0.046730769	0.731673269	No	60_79
Minor Salivary Gland	MT-ATP6	878.95	476.99	6.71E-17	0.003942308	8.51E-16	Yes	60_79
Lung	MT-ATP6	501.48	525.2	0.231317926	0.039423077	0.293378833	No	60_79
Liver	MT-ATP6	2708.27	2247.23	0.000175607	0.019038462	0.00046119	Yes	60_79
Kidney - Cortex	MT-ATP6	3227.12	2634.85	1.42E-05	0.016153846	4.40E-05	Yes	60_79
Heart - Left Ventricle	MT-ATP6	4919.39	4766.45	0.307898366	0.040865385	0.376722707	No	60_79
Heart - Atrial Appendage	MT-ATP6	2770.87	2760.23	0.987661415	0.049615385	0.995317705	No	60_79
Esophagus - Muscularis	MT-ATP6	1293.31	1034.86	3.27E-06	0.014519231	1.13E-05	Yes	60_79
Esophagus - Mucosa	MT-ATP6	729.87	641.48	0.003829122	0.025288462	0.007570888	Yes	60_79
Colon - Transverse	MT-ATP6	1253.13	1430.05	0.005256659	0.026442308	0.009939864	Yes	60_79
Colon - Sigmoid	MT-ATP6	969.85	1203.24	3.33E-05	0.017115385	9.73E-05	Yes	60_79
Breast - Mammary Tissue	MT-ATP6	1041.55	954.65	0.08054795	0.034038462	0.118319023	No	60_79
Brain - Substantia nigra	MT-ATP6	2671.42	2107.5	8.44E-07	0.013269231	3.18E-06	Yes	60_79
Brain - Spinal cord (cervical c-1)	MT-ATP6	1630.6	1579.08	0.267729547	0.040096154	0.333859387	No	60_79
Brain - Putamen (basal ganglia)	MT-ATP6	3676.1	3156.65	0.000128091	0.018461538	0.000346913	Yes	60_79
Brain - Hypothalamus	MT-ATP6	2716.34	2388.71	0.002725913	0.024423077	0.005580609	Yes	60_79
Brain - Hippocampus	MT-ATP6	3254.77	2758.56	0.000136954	0.01875	0.000365211	Yes	60_79
Brain - Frontal Cortex (BA9)	MT-ATP6	2239.7	1879.03	4.63E-05	0.017403846	0.000133017	Yes	60_79
Brain - Cortex	MT-ATP6	2088.19	2346.49	0.013541423	0.028942308	0.02339382	Yes	60_79
Brain - Cerebellum	MT-ATP6	1224.2	1188.27	0.443664349	0.043846154	0.50593303	No	60_79
Brain - Cerebellar Hemisphere	MT-ATP6	1390.97	1391.94	0.962996045	0.049423077	0.974237244	No	60_79
Brain - Caudate (basal ganglia)	MT-ATP6	3207.79	2865.14	0.006553879	0.027019231	0.012128175	Yes	60_79
Brain - Anterior cingulate cortex (BA24)	MT-ATP6	2532.33	2386.4	0.216403494	0.039038462	0.277167037	No	60_79
Brain - Amygdala	MT-ATP6	3338.03	2274.94	1.52E-11	0.006538462	1.16E-10	Yes	60_79
Artery - Tibial	MT-ATP6	434.35	514.75	0.000938229	0.022403846	0.002093902	Yes	60_79
Artery - Coronary	MT-ATP6	516.33	641.14	7.43E-05	0.017788462	0.000208843	Yes	60_79
Artery - Aorta	MT-ATP6	393.63	421.98	0.150371427	0.037692308	0.199472301	No	60_79
Adrenal Gland	MT-ATP6	2039.55	1876.12	0.022515062	0.030096154	0.037405215	Yes	60_79
Adipose - Visceral (Omentum)	MT-ATP6	1065.84	1315.2	0.000189071	0.019326923	0.000489139	Yes	60_79
Adipose - Subcutaneos	MT-ATP6	878.7	895.13	0.466059951	0.044230769	0.526850379	No	60_79
